# Somatic hypomethylation of pericentromeric SST1 repeats and tetraploidization in human colorectal cancer cells

**DOI:** 10.1101/2021.02.19.431645

**Authors:** Beatriz González, Maria Navarro-Jiménez, María José Alonso-De Gennaro, Sanne Marcia Jansen, Isabel Granada, Manuel Perucho, Sergio Alonso

**Author notes:** To whom correspondence should be addressed: Sergio Alonso. equal contribution (Beatriz González, Maria Navarro-Jiménez).

## Abstract

Somatic DNA hypomethylation and aneuploidy are hallmarks of cancer, and there is evidence for a causal relationship between them in knockout mice, but not in human cancer. The non-mobile pericentromeric repetitive elements SST1 are hypomethylated in about 17% of human colorectal cancers (CRC) with some 5-7% exhibiting a more severe age-independent demethylation. Tetraploidy is a common and early event in solid tumors generating subsequent aneuploidy. We compared the relative frequency of chromosomal variations during culture of randomly selected single cell clones of diploid LS174T human CRC cells differing in their levels of SST1 demethylation. Diploid cells underwent frequent genome reduplication events generating tetraploid clones that correlated with SST1 demethylation. In primary CRC, severe SST1 hypomethylation was significantly associated with global genomic hypomethylation and mutations in *TP53*. This work uncovers the association of the naturally occurring demethylation of the SST1 pericentromeric repeat with the onset of spontaneous tetraploidization in human CRC cells in culture, and with *TP53* mutations in primary CRCs. Altogether, our findings provide further support for an oncogenic pathway linking somatic epigenetic and genetic alterations in a subset of human CRC.
