## Supplementary material for "Somatic hypomethylation of pericentromeric SST1 repeats and tetraploidization in human colorectal cancer cells": GSEA results: gene_set_sizes.tsv

NAME	ORIGINAL SIZE	AFTER RESTRICTING TO DATASET	STATUS
HALLMARK_TNFA_SIGNALING_VIA_NFKB	200	198
HALLMARK_HYPOXIA	200	193
HALLMARK_CHOLESTEROL_HOMEOSTASIS	74	73
HALLMARK_MITOTIC_SPINDLE	199	197
HALLMARK_WNT_BETA_CATENIN_SIGNALING	42	42
HALLMARK_TGF_BETA_SIGNALING	54	54
HALLMARK_IL6_JAK_STAT3_SIGNALING	87	87
HALLMARK_DNA_REPAIR	150	148
HALLMARK_G2M_CHECKPOINT	200	189
HALLMARK_APOPTOSIS	161	159
HALLMARK_NOTCH_SIGNALING	32	32
HALLMARK_ADIPOGENESIS	200	192
HALLMARK_ESTROGEN_RESPONSE_EARLY	200	196
HALLMARK_ESTROGEN_RESPONSE_LATE	200	197
HALLMARK_ANDROGEN_RESPONSE	100	97
HALLMARK_MYOGENESIS	200	197
HALLMARK_PROTEIN_SECRETION	96	95
HALLMARK_INTERFERON_ALPHA_RESPONSE	97	94
HALLMARK_INTERFERON_GAMMA_RESPONSE	200	196
HALLMARK_APICAL_JUNCTION	200	194
HALLMARK_APICAL_SURFACE	44	43
HALLMARK_HEDGEHOG_SIGNALING	36	36
HALLMARK_COMPLEMENT	200	199
HALLMARK_UNFOLDED_PROTEIN_RESPONSE	113	108
HALLMARK_PI3K_AKT_MTOR_SIGNALING	105	103
HALLMARK_MTORC1_SIGNALING	200	195
HALLMARK_E2F_TARGETS	200	195
HALLMARK_MYC_TARGETS_V1	200	194
HALLMARK_MYC_TARGETS_V2	58	57
HALLMARK_EPITHELIAL_MESENCHYMAL_TRANSITION	200	197
HALLMARK_INFLAMMATORY_RESPONSE	200	199
HALLMARK_XENOBIOTIC_METABOLISM	200	198
HALLMARK_FATTY_ACID_METABOLISM	158	155
HALLMARK_OXIDATIVE_PHOSPHORYLATION	200	183
HALLMARK_GLYCOLYSIS	200	199
HALLMARK_REACTIVE_OXYGEN_SPECIES_PATHWAY	49	47
HALLMARK_P53_PATHWAY	200	190
HALLMARK_UV_RESPONSE_UP	158	155
HALLMARK_UV_RESPONSE_DN	144	139
HALLMARK_ANGIOGENESIS	36	36
HALLMARK_HEME_METABOLISM	200	191
HALLMARK_COAGULATION	138	138
HALLMARK_IL2_STAT5_SIGNALING	199	195
HALLMARK_BILE_ACID_METABOLISM	112	112
HALLMARK_PEROXISOME	104	104
HALLMARK_ALLOGRAFT_REJECTION	200	193
HALLMARK_SPERMATOGENESIS	135	133
HALLMARK_KRAS_SIGNALING_UP	200	198
HALLMARK_KRAS_SIGNALING_DN	200	195
HALLMARK_PANCREAS_BETA_CELLS	40	40
