## Supplementary material for "Somatic hypomethylation of pericentromeric SST1 repeats and tetraploidization in human colorectal cancer cells": GSEA results: gsea_report_for_Tetraploid_1608738186968.tsv

NAME	GS<br> follow link to MSigDB	GS DETAILS	SIZE	ES	NES	NOM p-val	FDR q-val	FWER p-val	RANK AT MAX	LEADING EDGE
HALLMARK_E2F_TARGETS	HALLMARK_E2F_TARGETS	Details ...	195	0.49202254	2.2049901	0.0	0.0	0.0	5455	tags=55%, list=28%, signal=76%
HALLMARK_MYC_TARGETS_V2	HALLMARK_MYC_TARGETS_V2	Details ...	57	0.56454176	2.0497828	0.0	6.75E-4	0.001	6340	tags=67%, list=32%, signal=98%
HALLMARK_MYC_TARGETS_V1	HALLMARK_MYC_TARGETS_V1	Details ...	194	0.40434572	1.8043815	0.0	0.0021375	0.004	7315	tags=60%, list=37%, signal=95%
HALLMARK_G2M_CHECKPOINT	HALLMARK_G2M_CHECKPOINT	Details ...	189	0.40832755	1.782756	0.0	0.0020001838	0.005	5073	tags=44%, list=26%, signal=59%
HALLMARK_CHOLESTEROL_HOMEOSTASIS	HALLMARK_CHOLESTEROL_HOMEOSTASIS	Details ...	73	0.4552118	1.7590891	0.0	0.0022598063	0.007	1905	tags=38%, list=10%, signal=42%
HALLMARK_INFLAMMATORY_RESPONSE	HALLMARK_INFLAMMATORY_RESPONSE	Details ...	199	0.35824633	1.5927532	0.0	0.018129347	0.069	1066	tags=15%, list=5%, signal=15%
HALLMARK_P53_PATHWAY	HALLMARK_P53_PATHWAY	Details ...	190	0.35002476	1.5265676	0.0	0.029029533	0.126	2036	tags=22%, list=10%, signal=24%
HALLMARK_ESTROGEN_RESPONSE_LATE	HALLMARK_ESTROGEN_RESPONSE_LATE	Details ...	197	0.3011058	1.3432605	0.014836796	0.13831808	0.531	2500	tags=26%, list=13%, signal=29%
HALLMARK_ESTROGEN_RESPONSE_EARLY	HALLMARK_ESTROGEN_RESPONSE_EARLY	Details ...	196	0.29826438	1.3154887	0.023809524	0.15206209	0.607	2439	tags=23%, list=12%, signal=26%
HALLMARK_ANGIOGENESIS	HALLMARK_ANGIOGENESIS	Details ...	36	0.39035353	1.2824036	0.13793103	0.17610374	0.704	1363	tags=14%, list=7%, signal=15%
HALLMARK_ALLOGRAFT_REJECTION	HALLMARK_ALLOGRAFT_REJECTION	Details ...	193	0.28330335	1.2627382	0.034985423	0.18454063	0.756	1838	tags=16%, list=9%, signal=18%
HALLMARK_IL2_STAT5_SIGNALING	HALLMARK_IL2_STAT5_SIGNALING	Details ...	195	0.27802828	1.2449241	0.06849315	0.19353276	0.809	2544	tags=21%, list=13%, signal=23%
HALLMARK_KRAS_SIGNALING_DN	HALLMARK_KRAS_SIGNALING_DN	Details ...	195	0.27305692	1.2398108	0.038674034	0.18521672	0.82	3313	tags=23%, list=17%, signal=27%
HALLMARK_FATTY_ACID_METABOLISM	HALLMARK_FATTY_ACID_METABOLISM	Details ...	155	0.28012568	1.2138832	0.08238637	0.20998858	0.876	4084	tags=30%, list=21%, signal=37%
HALLMARK_TNFA_SIGNALING_VIA_NFKB	HALLMARK_TNFA_SIGNALING_VIA_NFKB	Details ...	198	0.2608101	1.1686003	0.13725491	0.27180895	0.952	1606	tags=16%, list=8%, signal=17%
HALLMARK_TGF_BETA_SIGNALING	HALLMARK_TGF_BETA_SIGNALING	Details ...	54	0.31173033	1.1286685	0.23893805	0.33881408	0.981	1775	tags=13%, list=9%, signal=14%
HALLMARK_APICAL_SURFACE	HALLMARK_APICAL_SURFACE	Details ...	43	0.28885508	0.9896641	0.49878934	0.75086987	1.0	2421	tags=21%, list=12%, signal=24%
HALLMARK_HEDGEHOG_SIGNALING	HALLMARK_HEDGEHOG_SIGNALING	Details ...	36	0.2998275	0.9723793	0.49299064	0.7766785	1.0	1363	tags=11%, list=7%, signal=12%
HALLMARK_DNA_REPAIR	HALLMARK_DNA_REPAIR	Details ...	148	0.22218734	0.95189756	0.5524079	0.8124363	1.0	4840	tags=31%, list=25%, signal=41%
HALLMARK_SPERMATOGENESIS	HALLMARK_SPERMATOGENESIS	Details ...	133	0.22505696	0.94126743	0.58870965	0.812543	1.0	3673	tags=24%, list=19%, signal=29%
HALLMARK_ADIPOGENESIS	HALLMARK_ADIPOGENESIS		192	0.19557709	0.84996325	0.878125	1.0	1.0	3939	tags=19%, list=20%, signal=24%
HALLMARK_PANCREAS_BETA_CELLS	HALLMARK_PANCREAS_BETA_CELLS		40	0.25396934	0.8367268	0.75598085	1.0	1.0	2751	tags=20%, list=14%, signal=23%
HALLMARK_OXIDATIVE_PHOSPHORYLATION	HALLMARK_OXIDATIVE_PHOSPHORYLATION		183	0.18969627	0.82058245	0.9261364	1.0	1.0	6935	tags=44%, list=36%, signal=67%
HALLMARK_MITOTIC_SPINDLE	HALLMARK_MITOTIC_SPINDLE		197	0.18338342	0.8141946	0.93272173	0.99868244	1.0	3741	tags=21%, list=19%, signal=25%
HALLMARK_REACTIVE_OXYGEN_SPECIES_PATHWAY	HALLMARK_REACTIVE_OXYGEN_SPECIES_PATHWAY		47	0.22142826	0.76094925	0.8732057	1.0	1.0	6109	tags=43%, list=31%, signal=62%
HALLMARK_NOTCH_SIGNALING	HALLMARK_NOTCH_SIGNALING		32	0.21953586	0.705513	0.92201835	1.0	1.0	2091	tags=16%, list=11%, signal=17%
HALLMARK_PEROXISOME	HALLMARK_PEROXISOME		104	0.1731713	0.7043243	0.9825	0.9768891	1.0	3691	tags=20%, list=19%, signal=25%
