## Supplementary material for "Somatic hypomethylation of pericentromeric SST1 repeats and tetraploidization in human colorectal cancer cells": GSEA results: HALLMARK_ALLOGRAFT_REJECTION.tsv

NAME	SYMBOL	TITLE	RANK IN GENE LIST	RANK METRIC SCORE	RUNNING ES	CORE ENRICHMENT
row_0	HLA-DMA	major histocompatibility complex, class II, DM alpha	15	0.3923812806606293	0.03862949	Yes
row_1	CCND2	cyclin D2	34	0.31277981400489807	0.069109716	Yes
row_2	IL15	interleukin 15	64	0.26107752323150635	0.09382866	Yes
row_3	FAS	Fas cell surface death receptor	186	0.16085734963417053	0.10372392	Yes
row_4	APBB1	amyloid beta (A4) precursor protein-binding, family B, member 1 (Fe65)	224	0.14982450008392334	0.116856314	Yes
row_5	IRF7	interferon regulatory factor 7	230	0.14766035974025726	0.13142666	Yes
row_6	IL27RA	interleukin 27 receptor, alpha	234	0.14729544520378113	0.14606382	Yes
row_7	TIMP1	TIMP metallopeptidase inhibitor 1	254	0.14108490943908691	0.15924963	Yes
row_8	IL2RG	interleukin 2 receptor, gamma	268	0.13748842477798462	0.17238462	Yes
row_9	GBP2	guanylate binding protein 2, interferon-inducible	302	0.13348449766635895	0.18408297	Yes
row_10	CD47	CD47 molecule	349	0.12530899047851562	0.1942878	Yes
row_11	LIF	leukemia inhibitory factor	423	0.11665015667676926	0.20222643	Yes
row_12	IRF8	interferon regulatory factor 8	434	0.11548645049333572	0.21330704	Yes
row_13	CD3E	CD3e molecule, epsilon (CD3-TCR complex)	670	0.09857020527124405	0.21105006	Yes
row_14	SRGN	serglycin	807	0.09206777065992355	0.21326113	Yes
row_15	TRAF2	TNF receptor-associated factor 2	907	0.08775820583105087	0.2169533	Yes
row_16	SIT1	signaling threshold regulating transmembrane adaptor 1	941	0.08650340139865875	0.22393352	Yes
row_17	FASLG	Fas ligand (TNF superfamily, member 6)	1039	0.0829315185546875	0.22724444	Yes
row_18	CSF1	colony stimulating factor 1 (macrophage)	1040	0.08292555809020996	0.23557234	Yes
row_19	IL4R	interleukin 4 receptor	1066	0.0819726213812828	0.24251136	Yes
row_20	BRCA1	breast cancer 1, early onset	1119	0.08041676133871078	0.24789748	Yes
row_21	CD96	CD96 molecule	1252	0.07736962288618088	0.24883936	Yes
row_22	CDKN2A	cyclin-dependent kinase inhibitor 2A	1257	0.0773356482386589	0.25639898	Yes
row_23	IL7	interleukin 7	1267	0.07711263000965118	0.26367757	Yes
row_24	GLMN	glomulin, FKBP associated protein	1308	0.07604344189167023	0.26924524	Yes
row_25	EGFR	epidermal growth factor receptor	1396	0.073965884745121	0.27217305	Yes
row_26	CD4	CD4 molecule	1530	0.07052340358495712	0.27237567	Yes
row_27	ICAM1	intercellular adhesion molecule 1	1606	0.06885596364736557	0.27541104	Yes
row_28	NCR1	natural cytotoxicity triggering receptor 1	1655	0.06750287115573883	0.27970716	Yes
row_29	IFNG	interferon, gamma	1797	0.06491946429014206	0.2789332	Yes
row_30	HLA-DOB	major histocompatibility complex, class II, DO beta	1838	0.06411947309970856	0.28330335	Yes
row_31	IKBKB	inhibitor of kappa light polypeptide gene enhancer in B-cells, kinase beta	2093	0.06009669229388237	0.27619982	No
row_32	IL11	interleukin 11	2352	0.05595848336815834	0.26847377	No
row_33	MRPL3	mitochondrial ribosomal protein L3	2527	0.05325932800769806	0.2648218	No
row_34	PF4	platelet factor 4	2778	0.05015961825847626	0.2569272	No
row_35	NPM1	nucleophosmin (nucleolar phosphoprotein B23, numatrin)	2890	0.048712536692619324	0.25607744	No
row_36	GALNT1	polypeptide N-acetylgalactosaminyltransferase 1	3015	0.04737056791782379	0.25442046	No
row_37	TNF	tumor necrosis factor	3210	0.045450638979673386	0.24894974	No
row_38	DYRK3	dual specificity tyrosine-(Y)-phosphorylation regulated kinase 3	3539	0.0422338992357254	0.23622444	No
row_39	CFP	complement factor properdin	3594	0.04163942113518715	0.23761283	No
row_40	IFNAR2	interferon (alpha, beta and omega) receptor 2	3642	0.041252609342336655	0.23932448	No
row_41	TGFB2	transforming growth factor beta 2	3684	0.04077586904168129	0.24129862	No
row_42	MMP9	matrix metallopeptidase 9	3774	0.039826296269893646	0.24069446	No
row_43	CD79A	CD79a molecule, immunoglobulin-associated alpha	4078	0.03678728640079498	0.22871538	No
row_44	IGSF6	immunoglobulin superfamily, member 6	4187	0.03570535406470299	0.22671454	No
row_45	RPS3A	ribosomal protein S3A	4397	0.033962495625019073	0.21931417	No
row_46	NME1	NME/NM23 nucleoside diphosphate kinase 1	4477	0.03335791826248169	0.2185777	No
row_47	LTB	lymphotoxin beta (TNF superfamily, member 3)	4496	0.033183664083480835	0.22097911	No
row_48	GZMB	granzyme B	4513	0.03298615291714668	0.22346415	No
row_49	CXCR3	chemokine (C-X-C motif) receptor 3	4526	0.032928384840488434	0.22615029	No
row_50	THY1	Thy-1 cell surface antigen	4641	0.032031845301389694	0.22347018	No
row_51	UBE2N	ubiquitin conjugating enzyme E2N	4992	0.0293875765055418	0.20831676	No
row_52	GPR65	G protein-coupled receptor 65	5142	0.028278784826397896	0.20344926	No
row_53	LCP2	lymphocyte cytosolic protein 2	5232	0.027489308267831802	0.20160615	No
row_54	MTIF2	mitochondrial translational initiation factor 2	5241	0.027455579489469528	0.2039496	No
row_55	CAPG	capping protein (actin filament), gelsolin-like	5399	0.026267897337675095	0.19846633	No
row_56	PTPRC	protein tyrosine phosphatase, receptor type, C	5462	0.025808347389101982	0.19785105	No
row_57	CCL2	chemokine (C-C motif) ligand 2	5479	0.02565537951886654	0.19959989	No
row_58	PRF1	perforin 1 (pore forming protein)	5547	0.02510475367307663	0.1986553	No
row_59	MBL2	mannose-binding lectin (protein C) 2, soluble	5624	0.02456209808588028	0.19719069	No
row_60	CD86	CD86 molecule	5650	0.024389736354351044	0.19834685	No
row_61	CD74	CD74 molecule, major histocompatibility complex, class II invariant chain	5852	0.023027382791042328	0.19026215	No
row_62	EREG	epiregulin	5902	0.022646578028798103	0.1900018	No
row_63	CD8B	CD8b molecule	5933	0.02242901176214218	0.19070244	No
row_64	HLA-A	major histocompatibility complex, class I, A	5955	0.022313375025987625	0.191857	No
row_65	NLRP3	NLR family, pyrin domain containing 3	6017	0.02192276157438755	0.19090323	No
row_66	LCK	LCK proto-oncogene, Src family tyrosine kinase	6061	0.021679116412997246	0.1908561	No
row_67	IL10	interleukin 10	6071	0.02162160351872444	0.19256192	No
row_68	HLA-DQA1	major histocompatibility complex, class II, DQ alpha 1	6155	0.021043993532657623	0.1903819	No
row_69	TAP1	transporter 1, ATP-binding cassette, sub-family B (MDR/TAP)	6169	0.02095244824886322	0.19181362	No
row_70	RPL9	ribosomal protein L9	6223	0.02065802551805973	0.19114666	No
row_71	HLA-G	major histocompatibility complex, class I, G	6286	0.020400570705533028	0.18998829	No
row_72	CCL13	chemokine (C-C motif) ligand 13	6395	0.019679546356201172	0.18637805	No
row_73	MAP3K7	mitogen-activated protein kinase kinase kinase 7	6582	0.01846608705818653	0.17861117	No
row_74	C2	complement component 2	6731	0.017481859773397446	0.1727111	No
row_75	CCL19	chemokine (C-C motif) ligand 19	6924	0.016320014372467995	0.16441835	No
row_76	HDAC9	histone deacetylase 9	7032	0.01562338974326849	0.16045249	No
row_77	B2M	beta-2-microglobulin	7058	0.015483761206269264	0.16071427	No
row_78	IRF4	interferon regulatory factor 4	7069	0.015429259277880192	0.16174649	No
row_79	ACHE	acetylcholinesterase (Yt blood group)	7104	0.01523889135569334	0.16151814	No
row_80	CCL7	chemokine (C-C motif) ligand 7	7135	0.015101421624422073	0.16148289	No
row_81	ITK	IL2-inducible T-cell kinase	7267	0.014376520179212093	0.15615034	No
row_82	RPS19	ribosomal protein S19	7403	0.013476058840751648	0.15052044	No
row_83	ABCE1	ATP binding cassette subfamily E member 1	7513	0.012813531793653965	0.14616895	No
row_84	KLRD1	killer cell lectin-like receptor subfamily D, member 1	7636	0.012033325619995594	0.14106663	No
row_85	EIF5A	eukaryotic translation initiation factor 5A	7652	0.011937637813389301	0.14148957	No
row_86	NCF4	neutrophil cytosolic factor 4	7776	0.011219304986298084	0.13625377	No
row_87	BCL10	B-cell CLL/lymphoma 10	7789	0.011125661432743073	0.13675034	No
row_88	CD28	CD28 molecule	7826	0.010906491428613663	0.13598345	No
row_89	IL18	interleukin 18	7966	0.010073745623230934	0.12980497	No
row_90	NCK1	NCK adaptor protein 1	8042	0.009667853824794292	0.12689629	No
row_91	F2	coagulation factor II (thrombin)	8109	0.00920997653156519	0.124407195	No
row_92	CCL11	chemokine (C-C motif) ligand 11	8174	0.008875694125890732	0.12198797	No
row_93	HCLS1	hematopoietic cell-specific Lyn substrate 1	8198	0.008729585446417332	0.12167492	No
row_94	TLR1	toll-like receptor 1	8229	0.008483477868139744	0.12097505	No
row_95	CSK	c-src tyrosine kinase	8262	0.008261891081929207	0.12014947	No
row_96	IFNGR1	interferon gamma receptor 1	8413	0.007367985788732767	0.11313026	No
row_97	CCL5	chemokine (C-C motif) ligand 5	8596	0.006339297164231539	0.104352444	No
row_98	IL16	interleukin 16	8645	0.0060612596571445465	0.10247823	No
row_99	SOCS5	suppressor of cytokine signaling 5	8835	0.005052574910223484	0.0932091	No
row_100	IL12RB1	interleukin 12 receptor, beta 1	8957	0.0042611947283148766	0.08737799	No
row_101	IFNGR2	interferon gamma receptor 2 (interferon gamma transducer 1)	9041	0.0037652552127838135	0.083462715	No
row_102	TPD52	tumor protein D52	9288	0.0025491141714155674	0.0709937	No
row_103	IL13	interleukin 13	9330	0.0022916279267519712	0.069103	No
row_104	CD40	CD40 molecule, TNF receptor superfamily member 5	9416	0.001912071486003697	0.06489817	No
row_105	CXCL9	chemokine (C-X-C motif) ligand 9	9517	0.0013867466477677226	0.059864666	No
row_106	EIF3D	eukaryotic translation initiation factor 3, subunit D	9586	0.0010670354822650552	0.05645434	No
row_107	HLA-DOA	major histocompatibility complex, class II, DO alpha	9784	-5.405643241829239E-5	0.046269413	No
row_108	HLA-E	major histocompatibility complex, class I, E	9785	-5.52319033886306E-5	0.04627496	No
row_109	IL18RAP	interleukin 18 receptor accessory protein	9873	-4.8546979087404907E-4	0.041823402	No
row_110	FLNA	Jeck2013 ANTISENSE, CDS, coding, INTERNAL, OVCODE, OVEXON best transcript NM_001110556	9902	-6.563803763128817E-4	0.040440947	No
row_111	CD1D	CD1d molecule	9911	-7.028598338365555E-4	0.04009771	No
row_112	IL2RB	interleukin 2 receptor, beta	10056	-0.001479098224081099	0.03279746	No
row_113	ITGB2	Memczak2013 ANTISENSE, CDS, coding, INTERNAL best transcript NM_001127491	10383	-0.0033854704815894365	0.01627422	No
row_114	AKT1	v-akt murine thymoma viral oncogene homolog 1	10680	-0.005278588738292456	0.0014929279	No
row_115	PRKCB	protein kinase C, beta	10864	-0.006285278592258692	-0.0073420345	No
row_116	WAS	Wiskott-Aldrich syndrome	10901	-0.006492131855338812	-0.008552251	No
row_117	IL9	interleukin 9	11135	-0.007923395372927189	-0.01980909	No
row_118	RPL39	ribosomal protein L39	11145	-0.007995537482202053	-0.019471675	No
row_119	CD80	CD80 molecule	11264	-0.008551330305635929	-0.024716767	No
row_120	PRKCG	protein kinase C, gamma	11383	-0.009190591983497143	-0.029897658	No
row_121	IL6	interleukin 6	11825	-0.011778618209064007	-0.05152669	No
row_122	INHBB	inhibin beta B	12019	-0.012945271097123623	-0.060210094	No
row_123	RPS9	ribosomal protein S9	12110	-0.013514173217117786	-0.06350841	No
row_124	CRTAM	cytotoxic and regulatory T-cell molecule	12137	-0.013668540865182877	-0.063480645	No
row_125	CD40LG	CD40 ligand	12277	-0.014623268507421017	-0.06920224	No
row_126	TGFB1	transforming growth factor beta 1	12464	-0.015874488279223442	-0.07722937	No
row_127	SOCS1	suppressor of cytokine signaling 1	12611	-0.016796544194221497	-0.083094805	No
row_128	RIPK2	receptor-interacting serine-threonine kinase 2	12627	-0.01687021553516388	-0.08217651	No
row_129	FGR	FGR proto-oncogene, Src family tyrosine kinase	12735	-0.017542582005262375	-0.08594964	No
row_130	IL12A	interleukin 12A	12739	-0.017574748024344444	-0.08433985	No
row_131	EIF3A	eukaryotic translation initiation factor 3, subunit A	12805	-0.017916491255164146	-0.08590286	No
row_132	STAT1	signal transducer and activator of transcription 1	12830	-0.01812061481177807	-0.08532454	No
row_133	JAK2	Janus kinase 2	13031	-0.019410300999879837	-0.09372078	No
row_134	F2R	coagulation factor II (thrombin) receptor	13235	-0.02076360210776329	-0.10213629	No
row_135	EIF3J	eukaryotic translation initiation factor 3, subunit J	13279	-0.02102896198630333	-0.10224872	No
row_136	CD7	CD7 molecule	13289	-0.021117698401212692	-0.1005935	No
row_137	RPL3L	ribosomal protein L3-like	13315	-0.02136591635644436	-0.09974099	No
row_138	IL4	interleukin 4	13374	-0.021755937486886978	-0.10055633	No
row_139	UBE2D1	ubiquitin conjugating enzyme E2D 1	13523	-0.022702815011143684	-0.105932064	No
row_140	ABI1	abl-interactor 1	13706	-0.024166757240891457	-0.11291953	No
row_141	PTPN6	protein tyrosine phosphatase, non-receptor type 6	13725	-0.02434401959180832	-0.11140585	No
row_142	ETS1	v-ets avian erythroblastosis virus E26 oncogene homolog 1	13826	-0.025034606456756592	-0.114064485	No
row_143	TAP2	transporter 2, ATP-binding cassette, sub-family B (MDR/TAP)	13911	-0.025690661743283272	-0.115829594	No
row_144	ACVR2A	activin A receptor type IIA	14013	-0.02638126164674759	-0.11840472	No
row_145	TAPBP	TAP binding protein (tapasin)	14083	-0.026938486844301224	-0.1192686	No
row_146	HLA-DMB	major histocompatibility complex, class II, DM beta	14394	-0.02956993691623211	-0.13233459	No
row_147	LYN	LYN proto-oncogene, Src family tyrosine kinase	14438	-0.029817331582307816	-0.13156444	No
row_148	ITGAL	integrin alpha L	14573	-0.030842186883091927	-0.13539858	No
row_149	CCND3	cyclin D3	14958	-0.034183844923973083	-0.15182906	No
row_150	INHBA	inhibin beta A	15087	-0.03521979600191116	-0.15491322	No
row_151	PSMB10	proteasome subunit beta 10	15143	-0.03564165160059929	-0.15417887	No
row_152	CD8A	CD8a molecule	15182	-0.0359613336622715	-0.15253307	No
row_153	FCGR2B	Fc fragment of IgG, low affinity IIb, receptor (CD32)	15298	-0.03695963695645332	-0.15477003	No
row_154	HLA-DRA	major histocompatibility complex, class II, DR alpha	15300	-0.0369885079562664	-0.15110715	No
row_155	STAB1	stabilin 1	15306	-0.03702138736844063	-0.14764786	No
row_156	IL2	interleukin 2	15633	-0.04012167826294899	-0.16048183	No
row_157	BCL3	B-cell CLL/lymphoma 3	15800	-0.041760195046663284	-0.16487479	No
row_158	IL2RA	interleukin 2 receptor, alpha	16231	-0.04634531959891319	-0.18246342	No
row_159	CD3G	CD3g molecule, gamma (CD3-TCR complex)	16331	-0.047436490654945374	-0.18282059	No
row_160	TLR2	toll-like receptor 2	16448	-0.04901598393917084	-0.18389851	No
row_161	LY86	lymphocyte antigen 86	16508	-0.050044767558574677	-0.18192463	No
row_162	CXCL13	chemokine (C-X-C motif) ligand 13	16578	-0.05102424696087837	-0.18036966	No
row_163	CTSS	cathepsin S	16657	-0.05201587453484535	-0.17918067	No
row_164	SPI1	Spi-1 proto-oncogene	16721	-0.05281263589859009	-0.17713574	No
row_165	NOS2	nitric oxide synthase 2, inducible	16738	-0.05301068350672722	-0.17263971	No
row_166	ICOSLG	inducible T-cell co-stimulator ligand	16929	-0.05560753121972084	-0.17688352	No
row_167	HIF1A	hypoxia inducible factor 1, alpha subunit (basic helix-loop-helix transcription factor)	16936	-0.0557740218937397	-0.1715927	No
row_168	EIF4G3	eukaryotic translation initiation factor 4 gamma, 3	16968	-0.056293878704309464	-0.16754287	No
row_169	BCAT1	branched chain amino-acid transaminase 1, cytosolic	17138	-0.05908986181020737	-0.17035067	No
row_170	CD2	CD2 molecule	17207	-0.060108594596385956	-0.16783167	No
row_171	ELF4	E74-like factor 4 (ets domain transcription factor)	17291	-0.061665941029787064	-0.1659322	No
row_172	KRT1	keratin 1, type II	17418	-0.06388446688652039	-0.1660342	No
row_173	CD247	CD247 molecule	17434	-0.06407370418310165	-0.16037543	No
row_174	CD3D	CD3d molecule, delta (CD3-TCR complex)	17649	-0.06842082738876343	-0.16457391	No
row_175	DEGS1	delta(4)-desaturase, sphingolipid 1	17711	-0.06990884244441986	-0.1607086	No
row_176	MAP4K1	mitogen-activated protein kinase kinase kinase kinase 1	17834	-0.07282564043998718	-0.15970579	No
row_177	CARTPT	CART prepropeptide	17856	-0.07335711270570755	-0.15342508	No
row_178	STAT4	signal transducer and activator of transcription 4	17951	-0.07585059106349945	-0.1506701	No
row_179	TRAT1	T cell receptor associated transmembrane adaptor 1	17976	-0.07631178945302963	-0.14424784	No
row_180	ELANE	elastase, neutrophil expressed	18070	-0.07880791276693344	-0.14114413	No
row_181	CCL22	chemokine (C-C motif) ligand 22	18217	-0.08300790190696716	-0.1403602	No
row_182	IL12B	interleukin 12B	18360	-0.08722229301929474	-0.13894612	No
row_183	GCNT1	glucosaminyl (N-acetyl) transferase 1, core 2	18387	-0.08823098987340927	-0.13143033	No
row_184	CCR1	chemokine (C-C motif) receptor 1	18734	-0.1051863506436348	-0.13876463	No
row_185	ZAP70	zeta chain of T cell receptor associated protein kinase 70kDa	18776	-0.10761672258377075	-0.13007793	No
row_186	TLR6	toll-like receptor 6	18913	-0.11832928657531738	-0.12522952	No
row_187	IL1B	interleukin 1 beta	19023	-0.1296532303094864	-0.11784724	No
row_188	ST8SIA4	ST8 alpha-N-acetyl-neuraminide alpha-2,8-sialyltransferase 4	19177	-0.15448369085788727	-0.11024735	No
row_189	GZMA	granzyme A	19327	-0.19985376298427582	-0.09788421	No
row_190	CCR5	chemokine (C-C motif) receptor 5 (gene/pseudogene)	19474	-0.33051344752311707	-0.072244205	No
row_191	CCR2	chemokine (C-C motif) receptor 2	19477	-0.3330235481262207	-0.038903333	No
row_192	TLR3	toll-like receptor 3	19502	-0.41107407212257385	0.0011378535	No
