## Supplementary material for "Somatic hypomethylation of pericentromeric SST1 repeats and tetraploidization in human colorectal cancer cells": GSEA results: HALLMARK_ANDROGEN_RESPONSE.tsv

NAME	SYMBOL	TITLE	RANK IN GENE LIST	RANK METRIC SCORE	RUNNING ES	CORE ENRICHMENT
row_0	HPGD	hydroxyprostaglandin dehydrogenase 15-(NAD)	62	0.26679790019989014	0.051162843	No
row_1	KRT19	keratin 19, type I	157	0.1696680635213852	0.080890544	No
row_2	INPP4B	inositol polyphosphate-4-phosphatase type II B	262	0.13978897035121918	0.10401633	No
row_3	FADS1	fatty acid desaturase 1	296	0.13426555693149567	0.12967135	No
row_4	ZBTB10	zinc finger and BTB domain containing 10	326	0.12868353724479675	0.15439506	No
row_5	HMGCS1	3-hydroxy-3-methylglutaryl-CoA synthase 1 (soluble)	387	0.12078346312046051	0.17591366	No
row_6	ELL2	elongation factor, RNA polymerase II, 2	918	0.08742867410182953	0.16644509	No
row_7	KLK2	kallikrein related peptidase 2	1372	0.07462359964847565	0.15833113	No
row_8	HMGCR	3-hydroxy-3-methylglutaryl-CoA reductase	1821	0.06446995586156845	0.14840594	No
row_9	FKBP5	FK506 binding protein 5	1840	0.06409845501184464	0.16053806	No
row_10	DBI	diazepam binding inhibitor (GABA receptor modulator, acyl-CoA binding protein)	1874	0.06353776901960373	0.17178388	No
row_11	IDI1	isopentenyl-diphosphate delta isomerase 1	1905	0.06303834915161133	0.18308237	No
row_12	MAP7	microtubule-associated protein 7	2428	0.05484190583229065	0.16738676	No
row_13	SORD	sorbitol dehydrogenase	2500	0.05374959111213684	0.17468251	No
row_14	DHCR24	24-dehydrocholesterol reductase	2597	0.0524589978158474	0.18042853	No
row_15	IQGAP2	IQ motif containing GTPase activating protein 2	2654	0.051501210778951645	0.18803832	No
row_16	STK39	serine threonine kinase 39	2848	0.04929714277386665	0.1881474	No
row_17	SCD	stearoyl-CoA desaturase (delta-9-desaturase)	3227	0.04531647637486458	0.17792316	No
row_18	INSIG1	insulin induced gene 1	3412	0.0435028076171875	0.17731503	No
row_19	CENPN	centromere protein N	3649	0.04117496684193611	0.17355609	No
row_20	KRT8	keratin 8, type II	3950	0.03796679526567459	0.16584934	No
row_21	MYL12A	myosin light chain 12A	4217	0.03542904555797577	0.15937564	No
row_22	XRCC5	X-ray repair complementing defective repair in Chinese hamster cells 5 (double-strand-break rejoining)	4524	0.032932113856077194	0.15033436	No
row_23	CCND1	cyclin D1	4585	0.03245946392416954	0.15385893	No
row_24	ABHD2	abhydrolase domain containing 2	4774	0.030960116535425186	0.1504896	No
row_25	HSD17B14	hydroxysteroid (17-beta) dehydrogenase 14	5014	0.02928103134036064	0.14415312	No
row_26	ARID5B	AT rich interactive domain 5B (MRF1-like)	5331	0.026737546548247337	0.13333511	No
row_27	VAPA	VAMP associated protein A	5442	0.02592184580862522	0.13295418	No
row_28	ELOVL5	ELOVL fatty acid elongase 5	5798	0.023390833288431168	0.11944695	No
row_29	ACTN1	actinin, alpha 1	5826	0.02314925752580166	0.12277334	No
row_30	SMS	spermine synthase	6236	0.02060800977051258	0.105919674	No
row_31	TMPRSS2	transmembrane protease, serine 2	6244	0.02057301625609398	0.10975066	No
row_32	PA2G4	proliferation-associated 2G4	6269	0.020457161590456963	0.11268302	No
row_33	SGK1	serum/glucocorticoid regulated kinase 1	6290	0.020387306809425354	0.115807034	No
row_34	RRP12	Zhang2013 ALT_ACCEPTOR, ALT_DONOR, coding, INTERNAL, intronic best transcript NM_015179	6340	0.020051950588822365	0.11737004	No
row_35	PLPP1	phospholipid phosphatase 1	6641	0.01809810847043991	0.1056155	No
row_36	ADAMTS1	ADAM metallopeptidase with thrombospondin type 1 motif 1	6653	0.018006926402449608	0.108717814	No
row_37	PDLIM5	PDZ and LIM domain 5	6773	0.01717551052570343	0.10609176	No
row_38	TMEM50A	transmembrane protein 50A	6828	0.01685085892677307	0.10674525	No
row_39	ELK4	ELK4, ETS-domain protein (SRF accessory protein 1)	6969	0.01602824218571186	0.10280455	No
row_40	B2M	beta-2-microglobulin	7058	0.015483761206269264	0.10142948	No
row_41	RAB4A	RAB4A, member RAS oncogene family	7729	0.011502132751047611	0.06928647	No
row_42	TNFAIP8	tumor necrosis factor, alpha-induced protein 8	8321	0.007885615341365337	0.040472977	No
row_43	XRCC6	X-ray repair complementing defective repair in Chinese hamster cells 6	8395	0.0074836574494838715	0.038240142	No
row_44	NDRG1	N-myc downstream regulated 1	9078	0.0035389773547649384	0.0038571535	No
row_45	TPD52	tumor protein D52	9288	0.0025491141714155674	-0.006381191	No
row_46	NKX3-1	NK3 homeobox 1	9663	6.442285957746208E-4	-0.02550051	No
row_47	PTPN21	protein tyrosine phosphatase, non-receptor type 21	9681	5.595044931396842E-4	-0.02626155	No
row_48	PMEPA1	prostate transmembrane protein, androgen induced 1	9736	2.3642256564926356E-4	-0.028992876	No
row_49	GSR	glutathione reductase	9874	-4.872101708315313E-4	-0.035945296	No
row_50	ADRM1	adhesion regulating molecule 1	10136	-0.001906984020024538	-0.04899101	No
row_51	CAMKK2	calcium/calmodulin-dependent protein kinase kinase 2, beta	10423	-0.003626151941716671	-0.06297328	No
row_52	AKT1	v-akt murine thymoma viral oncogene homolog 1	10680	-0.005278588738292456	-0.07507475	No
row_53	ALDH1A3	aldehyde dehydrogenase 1 family, member A3	10720	-0.005466728936880827	-0.07596844	No
row_54	RPS6KA3	ribosomal protein S6 kinase, 90kDa, polypeptide 3	10766	-0.005741066765040159	-0.07711507	No
row_55	GNAI3	guanine nucleotide binding protein (G protein), alpha inhibiting activity polypeptide 3	10833	-0.006138598546385765	-0.07926162	No
row_56	UBE2I	ubiquitin conjugating enzyme E2I	10871	-0.006331875454634428	-0.07987611	No
row_57	CDK6	cyclin-dependent kinase 6	10904	-0.006508068647235632	-0.08019735	No
row_58	LIFR	leukemia inhibitory factor receptor alpha	10934	-0.006675272714346647	-0.0803301	No
row_59	ACSL3	acyl-CoA synthetase long-chain family member 3	11087	-0.00756284361705184	-0.0866131	No
row_60	GPD1L	glycerol-3-phosphate dehydrogenase 1-like	11488	-0.009844616055488586	-0.10519632	No
row_61	KLK3	kallikrein related peptidase 3	12104	-0.013449780642986298	-0.13411157	No
row_62	PIAS1	protein inhibitor of activated STAT 1	12419	-0.015587308444082737	-0.14709824	No
row_63	ZMIZ1	zinc finger, MIZ-type containing 1	12589	-0.016653669998049736	-0.15240422	No
row_64	MAF	v-maf avian musculoaponeurotic fibrosarcoma oncogene homolog	13016	-0.019290421158075333	-0.17040133	No
row_65	NCOA4	nuclear receptor coactivator 4	13253	-0.02085423655807972	-0.17830017	No
row_66	AZGP1	alpha-2-glycoprotein 1, zinc-binding	13489	-0.022495275363326073	-0.1858132	No
row_67	NGLY1	N-glycanase 1	13512	-0.022631339728832245	-0.18233496	No
row_68	AKAP12	A kinase (PRKA) anchor protein 12	13539	-0.022820517420768738	-0.17902407	No
row_69	APPBP2	amyloid beta precursor protein (cytoplasmic tail) binding protein 2	13843	-0.025167260318994522	-0.18949285	No
row_70	TSC22D1	TSC22 domain family, member 1	14022	-0.02641802839934826	-0.1932728	No
row_71	STEAP4	STEAP family member 4	14727	-0.03221797198057175	-0.22294547	No
row_72	SLC38A2	solute carrier family 38, member 2	14825	-0.032992325723171234	-0.22121681	No
row_73	CDC14B	cell division cycle 14B	14922	-0.033804118633270264	-0.2192713	No
row_74	CCND3	cyclin D3	14958	-0.034183844923973083	-0.21410863	No
row_75	SRF	serum response factor	15271	-0.0367252342402935	-0.22268598	No
row_76	HERC3	HECT and RLD domain containing E3 ubiquitin protein ligase 3	15566	-0.03939210623502731	-0.22979352	No
row_77	UAP1	UDP-N-acetylglucosamine pyrophosphorylase 1	15846	-0.04217138886451721	-0.23556276	No
row_78	SLC26A2	solute carrier family 26 (anion exchanger), member 2	15913	-0.04278286173939705	-0.23024386	No
row_79	ITGAV	integrin alpha V	16105	-0.04497469216585159	-0.23091245	No
row_80	PTK2B	protein tyrosine kinase 2 beta	16127	-0.04525546357035637	-0.22277357	No
row_81	ANKH	ANKH inorganic pyrophosphate transport regulator	16325	-0.0474102608859539	-0.22325478	No
row_82	B4GALT1	UDP-Gal:betaGlcNAc beta 1,4- galactosyltransferase, polypeptide 1	16445	-0.04899643734097481	-0.21939804	No
row_83	SPCS3	signal peptidase complex subunit 3	16529	-0.05025232955813408	-0.21343243	No
row_84	SRP19	signal recognition particle 19kDa	16910	-0.0553949773311615	-0.22170635	No
row_85	BMPR1B	bone morphogenetic protein receptor type IB	16952	-0.05609942972660065	-0.2123877	No
row_86	UBE2J1	ubiquitin-conjugating enzyme E2, J1	17690	-0.06928888708353043	-0.23620658	No
row_87	SPDEF	SAM pointed domain containing ETS transcription factor	18172	-0.08193149417638779	-0.24427295	Yes
row_88	SAT1	spermidine/spermine N1-acetyltransferase 1	18295	-0.08522941172122955	-0.23318894	Yes
row_89	MAK	male germ cell-associated kinase	18556	-0.0950189158320427	-0.22721371	Yes
row_90	LMAN1	lectin, mannose-binding, 1	18623	-0.09743411839008331	-0.21076085	Yes
row_91	PGM3	phosphoglucomutase 3	19104	-0.14185699820518494	-0.20656726	Yes
row_92	ABCC4	ATP binding cassette subfamily C member 4	19150	-0.1494658887386322	-0.17843316	Yes
row_93	HOMER2	homer scaffolding protein 2	19317	-0.19674336910247803	-0.14689547	Yes
row_94	DNAJB9	DnaJ (Hsp40) homolog, subfamily B, member 9	19366	-0.2196023166179657	-0.104627065	Yes
row_95	SEC24D	SEC24 homolog D, COPII coat complex component	19384	-0.22814495861530304	-0.05902265	Yes
row_96	MERTK	MER proto-oncogene, tyrosine kinase	19468	-0.3248312175273895	0.002882273	Yes
