## Supplementary material for "Somatic hypomethylation of pericentromeric SST1 repeats and tetraploidization in human colorectal cancer cells": GSEA results: HALLMARK_ANGIOGENESIS.tsv

NAME	SYMBOL	TITLE	RANK IN GENE LIST	RANK METRIC SCORE	RUNNING ES	CORE ENRICHMENT
row_0	S100A4	S100 calcium binding protein A4	5	0.4712294638156891	0.19948475	Yes
row_1	CCND2	cyclin D2	34	0.31277981400489807	0.33062688	Yes
row_2	TIMP1	TIMP metallopeptidase inhibitor 1	254	0.14108490943908691	0.37919182	Yes
row_3	JAG1	jagged 1	962	0.08548843860626221	0.37915117	Yes
row_4	NRP1	neuropilin 1	1363	0.07484979182481766	0.39035353	Yes
row_5	KCNJ8	potassium channel, inwardly rectifying subfamily J, member 8	2165	0.05885287746787071	0.37419957	No
row_6	PF4	platelet factor 4	2778	0.05015961825847626	0.36405852	No
row_7	STC1	stanniocalcin 1	3174	0.0457918718457222	0.3632006	No
row_8	SERPINA5	serpin peptidase inhibitor, clade A (alpha-1 antiproteinase, antitrypsin), member 5	3551	0.04203299060463905	0.36172432	No
row_9	VTN	vitronectin	3798	0.03955232724547386	0.36586696	No
row_10	VAV2	vav 2 guanine nucleotide exchange factor	4415	0.03380948677659035	0.3485903	No
row_11	PDGFA	platelet-derived growth factor alpha polypeptide	5403	0.026241254061460495	0.3090693	No
row_12	SLCO2A1	solute carrier organic anion transporter family, member 2A1	5751	0.023693116381764412	0.30130726	No
row_13	APP	amyloid beta (A4) precursor protein	6318	0.020219558849930763	0.28083575	No
row_14	LRPAP1	LDL receptor related protein associated protein 1	6616	0.018242863938212395	0.27332905	No
row_15	PTK2	protein tyrosine kinase 2	6854	0.016722779721021652	0.26825666	No
row_16	APOH	apolipoprotein H (beta-2-glycoprotein I)	7891	0.010480640456080437	0.21954092	No
row_17	OLR1	oxidized low density lipoprotein (lectin-like) receptor 1	8290	0.00804951786994934	0.20253113	No
row_18	JAG2	jagged 2	10208	-0.002353748306632042	0.10516564	No
row_19	PRG2	proteoglycan 2, bone marrow (natural killer cell activator, eosinophil granule major basic protein)	10857	-0.006225495133548975	0.07455493	No
row_20	THBD	thrombomodulin	11144	-0.007989764213562012	0.06326663	No
row_21	SPP1	secreted phosphoprotein 1	11575	-0.01024461630731821	0.045545314	No
row_22	COL3A1	collagen, type III, alpha 1	11694	-0.01099763996899128	0.044152215	No
row_23	CXCL6	chemokine (C-X-C motif) ligand 6	11900	-0.012209728360176086	0.03880883	No
row_24	COL5A2	collagen, type V, alpha 2	12761	-0.017738962545990944	0.0022004368	No
row_25	LPL	lipoprotein lipase	13793	-0.024781430140137672	-0.040197026	No
row_26	FSTL1	follistatin like 1	13956	-0.02600228600203991	-0.03748775	No
row_27	FGFR1	fibroblast growth factor receptor 1	15489	-0.03867310285568237	-0.09970372	No
row_28	TNFRSF21	tumor necrosis factor receptor superfamily, member 21	15802	-0.04177776724100113	-0.0980043	No
row_29	ITGAV	integrin alpha V	16105	-0.04497469216585159	-0.09443667	No
row_30	MSX1	msh homeobox 1	16206	-0.046024419367313385	-0.080059275	No
row_31	PGLYRP1	peptidoglycan recognition protein 1	16294	-0.04709615185856819	-0.064560555	No
row_32	VEGFA	vascular endothelial growth factor A	16659	-0.05205010250210762	-0.061175138	No
row_33	VCAN	versican	18696	-0.10252366960048676	-0.12218734	No
row_34	POSTN	periostin, osteoblast specific factor	18928	-0.11949370056390762	-0.08339006	No
row_35	LUM	lumican	19432	-0.26876020431518555	0.0047206245	No
