## Supplementary material for "Somatic hypomethylation of pericentromeric SST1 repeats and tetraploidization in human colorectal cancer cells": GSEA results: HALLMARK_APICAL_SURFACE.tsv

NAME	SYMBOL	TITLE	RANK IN GENE LIST	RANK METRIC SCORE	RUNNING ES	CORE ENRICHMENT
row_0	SULF2	Memczak2013 ANTISENSE, coding, INTERNAL, intronic best transcript NM_001161841	135	0.18459132313728333	0.075645514	Yes
row_1	AKAP7	A kinase (PRKA) anchor protein 7	145	0.176292285323143	0.15404604	Yes
row_2	IL2RG	interleukin 2 receptor, gamma	268	0.13748842477798462	0.20928785	Yes
row_3	HSPB1	heat shock 27kDa protein 1	832	0.09087598323822021	0.2210418	Yes
row_4	BRCA1	breast cancer 1, early onset	1119	0.08041676133871078	0.24233517	Yes
row_5	PLAUR	plasminogen activator, urokinase receptor	1355	0.07494214922189713	0.26379734	Yes
row_6	CX3CL1	chemokine (C-X3-C motif) ligand 1	1648	0.0675739124417305	0.27903762	Yes
row_7	RTN4RL1	reticulon 4 receptor-like 1	2386	0.05549117550253868	0.2660312	Yes
row_8	ATP8B1	ATPase, aminophospholipid transporter, class I, type 8B, member 1	2421	0.05492263659834862	0.28885508	Yes
row_9	GSTM3	glutathione S-transferase mu 3 (brain)	3265	0.04494152218103409	0.26568848	No
row_10	DCBLD2	discoidin, CUB and LCCL domain containing 2	3862	0.038970109075307846	0.252529	No
row_11	THY1	Thy-1 cell surface antigen	4641	0.032031845301389694	0.22692381	No
row_12	GATA3	GATA binding protein 3	5072	0.028793176636099815	0.21773249	No
row_13	SLC2A4	solute carrier family 2 (facilitated glucose transporter), member 4	5764	0.023631595075130463	0.1928352	No
row_14	NTNG1	netrin G1	6033	0.021816978231072426	0.1888385	No
row_15	APP	amyloid beta (A4) precursor protein	6318	0.020219558849930763	0.18330595	No
row_16	TMEM8B	transmembrane protein 8B	6457	0.019269580021500587	0.18484253	No
row_17	SHROOM2	shroom family member 2	7112	0.015190563164651394	0.15806842	No
row_18	SLC22A12	solute carrier family 22 (organic anion/urate transporter), member 12	7260	0.014433597214519978	0.15697971	No
row_19	PCSK9	proprotein convertase subtilisin/kexin type 9	7351	0.013863477855920792	0.15856174	No
row_20	FLOT2	Memczak2013 ANTISENSE, coding, INTERNAL, UTR3 best transcript NM_004475	7502	0.012857810594141483	0.15661412	No
row_21	ADIPOR2	adiponectin receptor 2	8746	0.005449005868285894	0.0952492	No
row_22	EPHB4	EPH receptor B4	9714	3.813448711298406E-4	0.04578423	No
row_23	CD160	CD160 molecule	9741	2.2365758195519447E-4	0.044549715	No
row_24	MDGA1	MAM domain containing glycosylphosphatidylinositol anchor 1	9871	-4.834263236261904E-4	0.038144473	No
row_25	IL2RB	interleukin 2 receptor, beta	10056	-0.001479098224081099	0.029361518	No
row_26	GHRL	ghrelin/obestatin prepropeptide	10232	-0.0024816798977553844	0.02148902	No
row_27	ADAM10	ADAM metallopeptidase domain 10	10365	-0.0032849067356437445	0.016183004	No
row_28	ATP6V0A4	ATPase, H+ transporting, lysosomal V0 subunit a4	10508	-0.004153094254434109	0.010752067	No
row_29	MAL	mal, T-cell differentiation protein	10821	-0.0061174724251031876	-0.0025261287	No
row_30	GAS1	growth arrest-specific 1	11303	-0.008789373561739922	-0.023283752	No
row_31	CROCC	Zhang2013 ALT_ACCEPTOR, ALT_DONOR, coding, INTERNAL, intronic best transcript NM_014675	11337	-0.008933044970035553	-0.02098152	No
row_32	RHCG	Rh family, C glycoprotein	11430	-0.009523690678179264	-0.021443505	No
row_33	NCOA6	nuclear receptor coactivator 6	12234	-0.01437893882393837	-0.05622877	No
row_34	LYN	LYN proto-oncogene, Src family tyrosine kinase	14438	-0.029817331582307816	-0.15596904	No
row_35	SRPX	sushi-repeat containing protein, X-linked	15588	-0.03961869329214096	-0.19722356	No
row_36	SLC34A3	solute carrier family 34 (type II sodium/phosphate cotransporter), member 3	16222	-0.046193644404411316	-0.20905085	No
row_37	LYPD3	LY6/PLAUR domain containing 3	16257	-0.046656735241413116	-0.18992466	No
row_38	B4GALT1	UDP-Gal:betaGlcNAc beta 1,4- galactosyltransferase, polypeptide 1	16445	-0.04899643734097481	-0.17760521	No
row_39	AFAP1L2	actin filament associated protein 1-like 2	16865	-0.05467217415571213	-0.17465523	No
row_40	SCUBE1	signal peptide, CUB domain, EGF-like 1	18021	-0.07733889669179916	-0.19934398	No
row_41	PKHD1	polycystic kidney and hepatic disease 1 (autosomal recessive)	18461	-0.09124046564102173	-0.18106213	No
row_42	EFNA5	ephrin-A5	19522	-0.5266110897064209	1.02580394E-4	No
