## Supplementary material for "Somatic hypomethylation of pericentromeric SST1 repeats and tetraploidization in human colorectal cancer cells": GSEA results: HALLMARK_APOPTOSIS.tsv

NAME	SYMBOL	TITLE	RANK IN GENE LIST	RANK METRIC SCORE	RUNNING ES	CORE ENRICHMENT
row_0	CCND2	cyclin D2	34	0.31277981400489807	0.032263145	No
row_1	FAS	Fas cell surface death receptor	186	0.16085734963417053	0.041961268	No
row_2	IL1A	interleukin 1 alpha	237	0.14621005952358246	0.055281635	No
row_3	TIMP1	TIMP metallopeptidase inhibitor 1	254	0.14108490943908691	0.06980023	No
row_4	RNASEL	ribonuclease L (2,5-oligoisoadenylate synthetase-dependent)	259	0.1401899755001068	0.08484113	No
row_5	BTG2	BTG family, member 2	281	0.1359601765871048	0.098544165	No
row_6	SMAD7	SMAD family member 7	372	0.12269264459609985	0.107241236	No
row_7	BTG3	BTG family, member 3	465	0.11288461089134216	0.11476828	No
row_8	CD44	CD44 molecule (Indian blood group)	577	0.10448093712329865	0.12040023	No
row_9	CD38	CD38 molecule	689	0.09748686105012894	0.12527147	No
row_10	CDKN1A	cyclin-dependent kinase inhibitor 1A (p21, Cip1)	690	0.09740205109119415	0.13586518	No
row_11	HSPB1	heat shock 27kDa protein 1	832	0.09087598323822021	0.13846831	No
row_12	SPTAN1	spectrin, alpha, non-erythrocytic 1	923	0.08732476085424423	0.14331867	No
row_13	EMP1	epithelial membrane protein 1	967	0.08542491495609283	0.15038934	No
row_14	TNFSF10	tumor necrosis factor (ligand) superfamily, member 10	1006	0.08418035507202148	0.15758282	No
row_15	FASLG	Fas ligand (TNF superfamily, member 6)	1039	0.0829315185546875	0.16495031	No
row_16	EBP	emopamil binding protein (sterol isomerase)	1093	0.08112389594316483	0.17103681	No
row_17	BRCA1	breast cancer 1, early onset	1119	0.08041676133871078	0.17849223	No
row_18	FDXR	ferredoxin reductase	1184	0.07884287089109421	0.18376264	No
row_19	BIRC3	Memczak2013 ANTISENSE, CDS, coding, INTERNAL best transcript NM_182962	1400	0.07389917969703674	0.1806982	No
row_20	DNAJA1	DnaJ (Hsp40) homolog, subfamily A, member 1	1418	0.07363243401050568	0.18782884	No
row_21	TGFBR3	transforming growth factor beta receptor III	2120	0.059704508632421494	0.158125	No
row_22	CTH	cystathionine gamma-lyase	2192	0.058339495211839676	0.16080394	No
row_23	PDGFRB	platelet-derived growth factor receptor, beta polypeptide	2343	0.05607052147388458	0.1591568	No
row_24	BCL2L1	BCL2-like 1	2466	0.05430058389902115	0.15876298	No
row_25	CDK2	cyclin-dependent kinase 2	2666	0.051350004971027374	0.15407221	No
row_26	LMNA	lamin A/C	2699	0.05102630332112312	0.1579696	No
row_27	CASP6	caspase 6	2891	0.04869836941361427	0.15340352	No
row_28	ENO2	enolase 2 (gamma, neuronal)	3086	0.04672648012638092	0.14846806	No
row_29	BAX	BCL2-associated X protein	3143	0.046057265251874924	0.15058571	No
row_30	TNF	tumor necrosis factor	3210	0.045450638979673386	0.152121	No
row_31	HMOX1	heme oxygenase 1	3502	0.04254916310310364	0.14172244	No
row_32	BID	BH3 interacting domain death agonist	3546	0.042129646986722946	0.1440842	No
row_33	AIFM3	apoptosis-inducing factor, mitochondrion-associated, 3	3582	0.041724976152181625	0.14681503	No
row_34	NEDD9	neural precursor cell expressed, developmentally down-regulated 9	3625	0.041404932737350464	0.1491496	No
row_35	TGFB2	transforming growth factor beta 2	3684	0.04077586904168129	0.15058956	No
row_36	KRT18	keratin 18, type I	3794	0.03960948437452316	0.14926916	No
row_37	PDCD4	programmed cell death 4 (neoplastic transformation inhibitor)	3801	0.03953232243657112	0.153259	No
row_38	LGALS3	lectin, galactoside-binding, soluble, 3	3918	0.03836161270737648	0.15144143	No
row_39	PLCB2	phospholipase C, beta 2	4167	0.035953521728515625	0.14254588	No
row_40	WEE1	WEE1 G2 checkpoint kinase	4267	0.03502664715051651	0.14124343	No
row_41	GPX1	glutathione peroxidase 1	4413	0.03383561968803406	0.13743614	No
row_42	CCND1	cyclin D1	4585	0.03245946392416954	0.13213661	No
row_43	HGF	hepatocyte growth factor (hepapoietin A; scatter factor)	4645	0.03198001906275749	0.13256827	No
row_44	CASP3	caspase 3	4699	0.0315219983458519	0.13325994	No
row_45	RHOT2	ras homolog family member T2	4853	0.0304049551486969	0.12866642	No
row_46	TIMP3	TIMP metallopeptidase inhibitor 3	4889	0.030184004455804825	0.13014202	No
row_47	SOD1	superoxide dismutase 1, soluble	4956	0.029653705656528473	0.12995921	No
row_48	PPT1	palmitoyl-protein thioesterase 1	5049	0.028977885842323303	0.12836033	No
row_49	SATB1	SATB homeobox 1	5090	0.028664924204349518	0.12941253	No
row_50	PRF1	perforin 1 (pore forming protein)	5547	0.02510475367307663	0.10859657	No
row_51	GADD45B	growth arrest and DNA-damage-inducible, beta	5568	0.024886611849069595	0.11027057	No
row_52	EREG	epiregulin	5902	0.022646578028798103	0.09553859	No
row_53	GSTM1	glutathione S-transferase mu 1	5992	0.022079218178987503	0.0933443	No
row_54	GPX4	glutathione peroxidase 4	6109	0.02134591154754162	0.08967606	No
row_55	TAP1	transporter 1, ATP-binding cassette, sub-family B (MDR/TAP)	6169	0.02095244824886322	0.08890833	No
row_56	APP	amyloid beta (A4) precursor protein	6318	0.020219558849930763	0.0834652	No
row_57	MGMT	O-6-methylguanine-DNA methyltransferase	6514	0.018872488290071487	0.07544864	No
row_58	BCL2L11	BCL2-like 11 (apoptosis facilitator)	6584	0.018463214859366417	0.0738938	No
row_59	TSPO	translocator protein (18kDa)	6706	0.017672786489129066	0.06956788	No
row_60	TNFRSF12A	tumor necrosis factor receptor superfamily, member 12A	6787	0.017078828066587448	0.06729447	No
row_61	CASP7	caspase 7	6811	0.016942813992500305	0.06794957	No
row_62	PTK2	protein tyrosine kinase 2	6854	0.016722779721021652	0.06759964	No
row_63	TOP2A	topoisomerase (DNA) II alpha	6917	0.016351044178009033	0.06617653	No
row_64	DAP3	death associated protein 3	6953	0.016129860654473305	0.06612357	No
row_65	CASP2	caspase 2	7131	0.015135379508137703	0.05863001	No
row_66	CREBBP	CREB binding protein	7206	0.014739619567990303	0.056412	No
row_67	ROCK1	Rho-associated, coiled-coil containing protein kinase 1	7223	0.01465759426355362	0.05718001	No
row_68	GADD45A	growth arrest and DNA-damage-inducible, alpha	7290	0.014247412793338299	0.055321563	No
row_69	NEFH	neurofilament, heavy polypeptide	7329	0.01403285376727581	0.054885615	No
row_70	BMF	Bcl2 modifying factor	7405	0.013460677117109299	0.052476868	No
row_71	MCL1	myeloid cell leukemia 1	7519	0.012792821042239666	0.048033282	No
row_72	IFITM3	interferon induced transmembrane protein 3	7579	0.012469366192817688	0.04634291	No
row_73	DPYD	dihydropyrimidine dehydrogenase	7629	0.012093150988221169	0.045127984	No
row_74	DNM1L	dynamin 1-like	7773	0.011239890940487385	0.03896639	No
row_75	BCL10	B-cell CLL/lymphoma 10	7789	0.011125661432743073	0.039401896	No
row_76	HMGB2	high mobility group box 2	7921	0.010286605916917324	0.033756264	No
row_77	IL18	interleukin 18	7966	0.010073745623230934	0.032579888	No
row_78	BCAP31	B-cell receptor-associated protein 31	7967	0.0100701954215765	0.03367515	No
row_79	F2	coagulation factor II (thrombin)	8109	0.00920997653156519	0.027396051	No
row_80	IFNB1	interferon, beta 1, fibroblast	8176	0.008868319913744926	0.02495256	No
row_81	IFNGR1	interferon gamma receptor 1	8413	0.007367985788732767	0.013567617	No
row_82	SOD2	superoxide dismutase 2, mitochondrial	8450	0.007197743281722069	0.012491535	No
row_83	VDAC2	voltage-dependent anion channel 2	8459	0.00714500667527318	0.012855551	No
row_84	BNIP3L	BCL2/adenovirus E1B 19kDa interacting protein 3-like	8648	0.006036730483174324	0.0038043875	No
row_85	ERBB2	Salzman2013 ANNOTATED, coding, OVEXON, UTR5 best transcript NM_001005862	9057	0.003666281932964921	-0.016864708	No
row_86	CFLAR	CASP8 and FADD like apoptosis regulator	9278	0.00262447283603251	-0.02793938	No
row_87	ADD1	adducin 1 (alpha)	9577	0.0011172632221132517	-0.043205656	No
row_88	GSR	glutathione reductase	9874	-4.872101708315313E-4	-0.058437183	No
row_89	SC5D	sterol-C5-desaturase	9987	-0.0011430979939177632	-0.06409619	No
row_90	RARA	retinoic acid receptor, alpha	10083	-0.0016022477066144347	-0.06882743	No
row_91	DIABLO	diablo, IAP-binding mitochondrial protein	10516	-0.004174607340246439	-0.090680525	No
row_92	PSEN1	presenilin 1	10566	-0.0044555021449923515	-0.09272614	No
row_93	FEZ1	fasciculation and elongation protein zeta 1	10684	-0.005298752337694168	-0.09819134	No
row_94	PLAT	plasminogen activator, tissue	10760	-0.005700311623513699	-0.10144413	No
row_95	SLC20A1	solute carrier family 20 (phosphate transporter), member 1	10841	-0.006176414899528027	-0.10490332	No
row_96	CTNNB1	catenin (cadherin-associated protein), beta 1	11452	-0.009648972190916538	-0.13535237	No
row_97	CASP8	caspase 8, apoptosis-related cysteine peptidase	11632	-0.010570582933723927	-0.14344569	No
row_98	IL6	interleukin 6	11825	-0.011778618209064007	-0.1520789	No
row_99	ETF1	eukaryotic translation termination factor 1	12626	-0.016860703006386757	-0.19155459	No
row_100	GCH1	GTP cyclohydrolase 1	12793	-0.01784253492951393	-0.19818571	No
row_101	GUCY2D	guanylate cyclase 2D, membrane (retina-specific)	12929	-0.018760304898023605	-0.20311627	No
row_102	SQSTM1	sequestosome 1	13032	-0.01941126212477684	-0.206272	No
row_103	F2R	coagulation factor II (thrombin) receptor	13235	-0.02076360210776329	-0.21444435	No
row_104	BCL2L2	BCL2-like 2	13343	-0.02155180275440216	-0.21762547	No
row_105	DFFA	DNA fragmentation factor, 45kDa, alpha polypeptide	13346	-0.02156129665672779	-0.21538368	No
row_106	CD69	CD69 molecule	13361	-0.02165355533361435	-0.2137515	No
row_107	CD14	CD14 molecule	13724	-0.024342261254787445	-0.22979651	No
row_108	GPX3	glutathione peroxidase 3	13735	-0.024412261322140694	-0.22765774	No
row_109	BCL2L10	BCL2-like 10 (apoptosis facilitator)	13778	-0.02471509948372841	-0.2271384	No
row_110	CCNA1	cyclin A1	13813	-0.02493620105087757	-0.22618192	No
row_111	GNA15	guanine nucleotide binding protein (G protein), alpha 15 (Gq class)	13912	-0.02570270746946335	-0.22844684	No
row_112	CDC25B	cell division cycle 25B	13972	-0.026128243654966354	-0.22865164	No
row_113	IER3	immediate early response 3	14076	-0.026880308985710144	-0.23104666	No
row_114	EGR3	early growth response 3	14802	-0.032775018364191055	-0.2649187	No
row_115	CYLD	cylindromatosis (turban tumor syndrome)	15093	-0.03527360036969185	-0.27605695	No
row_116	ERBB3	erb-b2 receptor tyrosine kinase 3	15110	-0.03537823259830475	-0.27303532	No
row_117	MADD	MAP-kinase activating death domain	15161	-0.035808492451906204	-0.27172253	No
row_118	DCN	decorin	15284	-0.03682216256856918	-0.27401733	No
row_119	RELA	v-rel avian reticuloendotheliosis viral oncogene homolog A	15578	-0.039485909044742584	-0.28485236	No
row_120	PPP3R1	protein phosphatase 3, regulatory subunit B, alpha	15701	-0.040779512375593185	-0.28671676	No
row_121	PPP2R5B	protein phosphatase 2, regulatory subunit B, beta	15844	-0.042142923921346664	-0.2894656	No
row_122	XIAP	X-linked inhibitor of apoptosis, E3 ubiquitin protein ligase	15992	-0.04359443858265877	-0.2923148	No
row_123	CAV1	caveolin 1	16000	-0.04369353502988815	-0.28792402	No
row_124	TXNIP	thioredoxin interacting protein	16097	-0.04489876702427864	-0.28799784	No
row_125	ANKH	ANKH inorganic pyrophosphate transport regulator	16325	-0.0474102608859539	-0.29456294	No
row_126	ISG20	interferon stimulated exonuclease gene 20kDa	16332	-0.04744928702712059	-0.28971204	No
row_127	CDKN1B	cyclin-dependent kinase inhibitor 1B (p27, Kip1)	16336	-0.047497089952230453	-0.28470105	No
row_128	BMP2	bone morphogenetic protein 2	16350	-0.047723736613988876	-0.28018177	No
row_129	GSN	gelsolin	16387	-0.04825529828667641	-0.27679232	No
row_130	CASP9	caspase 9	16638	-0.05181585252285004	-0.2840659	No
row_131	PEA15	phosphoprotein enriched in astrocytes 15	16790	-0.05375199392437935	-0.28601685	No
row_132	DAP	death-associated protein	17145	-0.05917128175497055	-0.29786068	Yes
row_133	AVPR1A	arginine vasopressin receptor 1A	17181	-0.05972403660416603	-0.2931722	Yes
row_134	CD2	CD2 molecule	17207	-0.060108594596385956	-0.28792557	Yes
row_135	BIK	BCL2-interacting killer (apoptosis-inducing)	17482	-0.06484111398458481	-0.29502177	Yes
row_136	PSEN2	presenilin 2	17539	-0.06608158349990845	-0.2907262	Yes
row_137	IGFBP6	insulin like growth factor binding protein 6	17555	-0.06639335304498672	-0.28427964	Yes
row_138	PAK1	p21 protein (Cdc42/Rac)-activated kinase 1	17576	-0.06675190478563309	-0.27805227	Yes
row_139	RETSAT	retinol saturase (all-trans-retinol 13,14-reductase)	17683	-0.06908328086137772	-0.2760121	Yes
row_140	IGF2R	insulin-like growth factor 2 receptor	17794	-0.07186416536569595	-0.27387598	Yes
row_141	ANXA1	annexin A1	17825	-0.0727025493979454	-0.26751778	Yes
row_142	PMAIP1	phorbol-12-myristate-13-acetate-induced protein 1	17862	-0.07346495985984802	-0.26138645	Yes
row_143	SAT1	spermidine/spermine N1-acetyltransferase 1	18295	-0.08522941172122955	-0.2744238	Yes
row_144	IRF1	interferon regulatory factor 1	18746	-0.1061081662774086	-0.2861198	Yes
row_145	RHOB	ras homolog family member B	18827	-0.11160757392644882	-0.27811196	Yes
row_146	IL1B	interleukin 1 beta	19023	-0.1296532303094864	-0.27407974	Yes
row_147	CASP4	caspase 4	19027	-0.13057570159435272	-0.26003286	Yes
row_148	DNAJC3	DnaJ (Hsp40) homolog, subfamily C, member 3	19028	-0.13058505952358246	-0.24583007	Yes
row_149	JUN	jun proto-oncogene	19037	-0.1321476548910141	-0.23187041	Yes
row_150	MMP2	matrix metallopeptidase 2	19166	-0.1524888575077057	-0.22189483	Yes
row_151	CLU	clusterin	19343	-0.20513394474983215	-0.20867199	Yes
row_152	PLPPR4	phospholipid phosphatase related 4	19396	-0.23786500096321106	-0.18548624	Yes
row_153	LEF1	lymphoid enhancer-binding factor 1	19413	-0.2504556179046631	-0.15907219	Yes
row_154	ATF3	activating transcription factor 3	19421	-0.25423192977905273	-0.13178268	Yes
row_155	LUM	lumican	19432	-0.26876020431518555	-0.10306794	Yes
row_156	DDIT3	DNA-damage-inducible transcript 3	19440	-0.2824048399925232	-0.07271427	Yes
row_157	CASP1	caspase 1	19457	-0.30863839387893677	-0.039972093	Yes
row_158	BGN	biglycan	19498	-0.3988511264324188	0.0013425823	Yes
