## Supplementary material for "Somatic hypomethylation of pericentromeric SST1 repeats and tetraploidization in human colorectal cancer cells": GSEA results: HALLMARK_BILE_ACID_METABOLISM.tsv

NAME	SYMBOL	TITLE	RANK IN GENE LIST	RANK METRIC SCORE	RUNNING ES	CORE ENRICHMENT
row_0	LIPE	lipase, hormone-sensitive	236	0.14702367782592773	0.015650848	No
row_1	FADS1	fatty acid desaturase 1	296	0.13426555693149567	0.03800626	No
row_2	FADS2	fatty acid desaturase 2	315	0.13093972206115723	0.061844625	No
row_3	ABCA3	ATP binding cassette subfamily A member 3	321	0.12895987927913666	0.08597817	No
row_4	SLC29A1	solute carrier family 29 (equilibrative nucleoside transporter), member 1	410	0.11786232888698578	0.10373729	No
row_5	BBOX1	butyrobetaine (gamma), 2-oxoglutarate dioxygenase (gamma-butyrobetaine hydroxylase) 1	773	0.0934733897447586	0.102769285	No
row_6	ABCG4	ATP binding cassette subfamily G member 4	791	0.09266249090433121	0.11941951	No
row_7	FDXR	ferredoxin reductase	1184	0.07884287089109421	0.114138976	No
row_8	HSD3B7	hydroxy-delta-5-steroid dehydrogenase, 3 beta- and steroid delta-isomerase 7	1321	0.07569949328899384	0.12145095	No
row_9	PEX11G	peroxisomal biogenesis factor 11 gamma	1366	0.07477743178606033	0.13332763	No
row_10	CYP46A1	cytochrome P450, family 46, subfamily A, polypeptide 1	1399	0.07390746474266052	0.1456579	No
row_11	NUDT12	nudix hydrolase 12	1455	0.0726860910654068	0.15657239	No
row_12	HSD3B1	hydroxy-delta-5-steroid dehydrogenase, 3 beta- and steroid delta-isomerase 1	1615	0.06847906857728958	0.16133395	No
row_13	IDI1	isopentenyl-diphosphate delta isomerase 1	1905	0.06303834915161133	0.15836991	No
row_14	CYP7B1	cytochrome P450, family 7, subfamily B, polypeptide 1	2130	0.05951850861310959	0.15808842	No
row_15	PEX7	peroxisomal biogenesis factor 7	2240	0.057663895189762115	0.16338001	No
row_16	ACSL5	acyl-CoA synthetase long-chain family member 5	2576	0.052635256201028824	0.15607882	No
row_17	DHCR24	24-dehydrocholesterol reductase	2597	0.0524589978158474	0.16497053	No
row_18	RXRG	retinoid X receptor gamma	3043	0.04712192714214325	0.15096025	No
row_19	NR1H4	nuclear receptor subfamily 1, group H, member 4	3094	0.046670425683259964	0.15721178	No
row_20	GNPAT	glyceronephosphate O-acyltransferase	3177	0.045755770057439804	0.16164193	No
row_21	SLC27A5	solute carrier family 27 (fatty acid transporter), member 5	3371	0.043924104422330856	0.16000782	No
row_22	ALDH1A1	aldehyde dehydrogenase 1 family, member A1	3520	0.04239113628864288	0.1604018	No
row_23	MLYCD	malonyl-CoA decarboxylase	4013	0.03744235262274742	0.1421397	No
row_24	ABCA9	ATP binding cassette subfamily A member 9	4236	0.035293225198984146	0.13737933	No
row_25	DIO1	deiodinase, iodothyronine, type I	4242	0.035250041633844376	0.14378886	No
row_26	PXMP2	peroxisomal membrane protein 2	4607	0.03227483108639717	0.13114291	No
row_27	PAOX	polyamine oxidase (exo-N4-amino)	4688	0.03168310225009918	0.13301441	No
row_28	SOD1	superoxide dismutase 1, soluble	4956	0.029653705656528473	0.12486937	No
row_29	CYP7A1	cytochrome P450, family 7, subfamily A, polypeptide 1	5043	0.02901611477136612	0.12592737	No
row_30	ISOC1	isochorismatase domain containing 1	5132	0.028350818902254105	0.12675652	No
row_31	ABCG8	ATP binding cassette subfamily G member 8	5200	0.027758564800024033	0.1285554	No
row_32	ABCD2	Transcript Identified by AceView, Entrez Gene ID(s) 225	5228	0.02751733548939228	0.13236913	No
row_33	ALDH9A1	aldehyde dehydrogenase 9 family, member A1	5592	0.024712856858968735	0.11834445	No
row_34	PEX16	peroxisomal biogenesis factor 16	5713	0.02398691326379776	0.116699845	No
row_35	HSD17B6	hydroxysteroid (17-beta) dehydrogenase 6	5970	0.02224552072584629	0.107720256	No
row_36	LCK	LCK proto-oncogene, Src family tyrosine kinase	6061	0.021679116412997246	0.107184514	No
row_37	IDH2	isocitrate dehydrogenase 2 (NADP+), mitochondrial	6235	0.02061406895518303	0.10217185	No
row_38	ABCD3	ATP binding cassette subfamily D member 3	6577	0.0184997096657753	0.08810528	No
row_39	PEX11A	peroxisomal biogenesis factor 11 alpha	6645	0.018070833757519722	0.08807186	No
row_40	SLC27A2	solute carrier family 27 (fatty acid transporter), member 2	6687	0.01779877580702305	0.089326285	No
row_41	HSD17B11	hydroxysteroid (17-beta) dehydrogenase 11	7455	0.013096999377012253	0.052293804	No
row_42	GC	group-specific component (vitamin D binding protein)	7563	0.012543333694338799	0.049154446	No
row_43	CYP27A1	cytochrome P450, family 27, subfamily A, polypeptide 1	7603	0.012305786833167076	0.049472965	No
row_44	RXRA	retinoid X receptor alpha	7732	0.011481864377856255	0.045051094	No
row_45	ABCA2	ATP binding cassette subfamily A member 2	7772	0.0112399747595191	0.045168027	No
row_46	CH25H	cholesterol 25-hydroxylase	7941	0.010200371965765953	0.0384433	No
row_47	SLCO1A2	solute carrier organic anion transporter family, member 1A2	8285	0.0080712316557765	0.0223013	No
row_48	GNMT	glycine N-methyltransferase	8445	0.007205327041447163	0.015473708	No
row_49	PFKM	phosphofructokinase, muscle	8889	0.0047546327114105225	-0.006446774	No
row_50	CYP8B1	cytochrome P450, family 8, subfamily B, polypeptide 1	9102	0.0034489640966057777	-0.016714964	No
row_51	SCP2	sterol carrier protein 2	9698	4.527821147348732E-4	-0.047278892	No
row_52	NEDD4	neural precursor cell expressed, developmentally down-regulated 4, E3 ubiquitin protein ligase	9825	-2.7347548166289926E-4	-0.05371766	No
row_53	ACSL1	acyl-CoA synthetase long-chain family member 1	9852	-3.7531921407207847E-4	-0.054985985	No
row_54	LONP2	lon peptidase 2, peroxisomal	10172	-0.0020914722699671984	-0.0710227	No
row_55	PEX26	peroxisomal biogenesis factor 26	10209	-0.002354714786633849	-0.07243176	No
row_56	AGXT	alanine-glyoxylate aminotransferase	10289	-0.0028931540437042713	-0.075954	No
row_57	SERPINA6	serpin peptidase inhibitor, clade A (alpha-1 antiproteinase, antitrypsin), member 6	10647	-0.005080380942672491	-0.09338284	No
row_58	ABCD1	ATP binding cassette subfamily D member 1	10738	-0.005538528319448233	-0.09697137	No
row_59	SLC35B2	solute carrier family 35 (adenosine 3-phospho 5-phosphosulfate transporter), member B2	10827	-0.006133831571787596	-0.10034428	No
row_60	ABCA8	ATP binding cassette subfamily A member 8	10837	-0.006157469470053911	-0.09964328	No
row_61	HACL1	2-hydroxyacyl-CoA lyase 1	11435	-0.00954118650406599	-0.12859127	No
row_62	PEX12	peroxisomal biogenesis factor 12	11466	-0.009724478237330914	-0.12829737	No
row_63	NR1I2	nuclear receptor subfamily 1, group I, member 2	11525	-0.00998019054532051	-0.12939744	No
row_64	KLF1	Kruppel-like factor 1 (erythroid)	11528	-0.0100009236484766	-0.12760891	No
row_65	NR0B2	nuclear receptor subfamily 0, group B, member 2	11794	-0.01159015391021967	-0.13906743	No
row_66	GSTK1	glutathione S-transferase kappa 1	11816	-0.011734223924577236	-0.1379298	No
row_67	RBP1	retinol binding protein 1, cellular	11879	-0.01212739571928978	-0.1388298	No
row_68	CAT	catalase	12431	-0.015677178278565407	-0.16424769	No
row_69	HSD17B4	hydroxysteroid (17-beta) dehydrogenase 4	12798	-0.01785498671233654	-0.17972401	No
row_70	OPTN	optineurin	13509	-0.02262037806212902	-0.21201907	No
row_71	PEX13	peroxisomal biogenesis factor 13	13577	-0.02317122556269169	-0.21108782	No
row_72	PEX6	peroxisomal biogenesis factor 6	13791	-0.02477480284869671	-0.21737403	No
row_73	PEX19	peroxisomal biogenesis factor 19	13802	-0.024866336956620216	-0.213186	No
row_74	PEX1	peroxisomal biogenesis factor 1	14165	-0.027683191001415253	-0.22659737	No
row_75	TTR	transthyretin	14235	-0.02821239084005356	-0.22481567	No
row_76	GCLM	glutamate-cysteine ligase, modifier subunit	14668	-0.0317501425743103	-0.24106367	No
row_77	AR	androgen receptor	14739	-0.03233401104807854	-0.23855394	No
row_78	AKR1D1	aldo-keto reductase family 1, member D1	14778	-0.03262276574969292	-0.2343412	No
row_79	IDH1	isocitrate dehydrogenase 1 (NADP+)	14950	-0.03410053998231888	-0.23670006	No
row_80	SOAT2	sterol O-acyltransferase 2	14999	-0.034431423991918564	-0.23266037	No
row_81	ALDH8A1	aldehyde dehydrogenase 8 family, member A1	15008	-0.034508831799030304	-0.22654556	No
row_82	BMP6	bone morphogenetic protein 6	15013	-0.03456995636224747	-0.22021313	No
row_83	SULT1B1	sulfotransferase family 1B member 1	15132	-0.03558483347296715	-0.21956111	No
row_84	DIO2	deiodinase, iodothyronine, type II	15760	-0.041364867240190506	-0.24403542	No
row_85	APOA1	apolipoprotein A-I	15892	-0.04265255481004715	-0.2427163	No
row_86	ABCA1	ATP binding cassette subfamily A member 1	15924	-0.042860060930252075	-0.23620673	No
row_87	ABCA4	ATP binding cassette subfamily A member 4	16234	-0.04637095704674721	-0.24335343	No
row_88	TFCP2L1	transcription factor CP2-like 1	16585	-0.05117151513695717	-0.25170416	Yes
row_89	NPC1	Niemann-Pick disease, type C1	16604	-0.051341522485017776	-0.24292077	Yes
row_90	SLC23A1	solute carrier family 23 (ascorbic acid transporter), member 1	16629	-0.05173448473215103	-0.23437214	Yes
row_91	AMACR	alpha-methylacyl-CoA racemase	16704	-0.052562084048986435	-0.22824256	Yes
row_92	PRDX5	peroxiredoxin 5	16745	-0.05306537449359894	-0.2202664	Yes
row_93	PHYH	phytanoyl-CoA 2-hydroxylase	16804	-0.05394694209098816	-0.21305072	Yes
row_94	BCAR3	breast cancer anti-estrogen resistance 3	16807	-0.053963616490364075	-0.20294721	Yes
row_95	HAO1	hydroxyacid oxidase (glycolate oxidase) 1	16922	-0.05550077185034752	-0.19832231	Yes
row_96	ABCA6	ATP binding cassette subfamily A member 6	17154	-0.05928980931639671	-0.19900763	Yes
row_97	SULT2B1	sulfotransferase family 2B member 1	17511	-0.06560263782739639	-0.20493796	Yes
row_98	SLC22A18	solute carrier family 22, member 18	17665	-0.06867428123950958	-0.19983041	Yes
row_99	RETSAT	retinol saturase (all-trans-retinol 13,14-reductase)	17683	-0.06908328086137772	-0.18763989	Yes
row_100	EFHC1	EF-hand domain (C-terminal) containing 1	17875	-0.07374317198991776	-0.18353109	Yes
row_101	ABCA5	ATP binding cassette subfamily A member 5	18148	-0.08113643527030945	-0.1821964	Yes
row_102	AQP9	aquaporin 9	18219	-0.08310368657112122	-0.17008422	Yes
row_103	NR3C2	nuclear receptor subfamily 3, group C, member 2	18271	-0.08465421199798584	-0.15670007	Yes
row_104	EPHX2	epoxide hydrolase 2, cytoplasmic	18373	-0.0876602977514267	-0.14532295	Yes
row_105	SLC23A2	solute carrier family 23 (ascorbic acid transporter), member 2	18659	-0.09986066818237305	-0.14111646	Yes
row_106	PNPLA8	patatin-like phospholipase domain containing 8	18942	-0.12049879133701324	-0.132852	Yes
row_107	ATXN1	ataxin 1	19050	-0.13334022462368011	-0.113144174	Yes
row_108	PIPOX	pipecolic acid oxidase	19131	-0.1465480774641037	-0.089547426	Yes
row_109	CYP39A1	cytochrome P450, family 39, subfamily A, polypeptide 1	19213	-0.16467435657978058	-0.06257384	Yes
row_110	PECR	peroxisomal trans-2-enoyl-CoA reductase	19295	-0.19172540307044983	-0.03048389	Yes
row_111	CROT	carnitine O-octanoyltransferase	19375	-0.2232704758644104	0.00767543	Yes
