## Supplementary material for "Somatic hypomethylation of pericentromeric SST1 repeats and tetraploidization in human colorectal cancer cells": GSEA results: HALLMARK_CHOLESTEROL_HOMEOSTASIS.tsv

NAME	SYMBOL	TITLE	RANK IN GENE LIST	RANK METRIC SCORE	RUNNING ES	CORE ENRICHMENT
row_0	ACAT2	acetyl-CoA acetyltransferase 2	133	0.1850212663412094	0.030352766	Yes
row_1	SQLE	squalene epoxidase	167	0.16618765890598297	0.06206075	Yes
row_2	GLDC	glycine dehydrogenase (decarboxylating)	283	0.13582347333431244	0.08344989	Yes
row_3	CHKA	choline kinase alpha	287	0.13524849712848663	0.110481225	Yes
row_4	FASN	fatty acid synthase	293	0.13468076288700104	0.13729562	Yes
row_5	FADS2	fatty acid desaturase 2	315	0.13093972206115723	0.16253552	Yes
row_6	HMGCS1	3-hydroxy-3-methylglutaryl-CoA synthase 1 (soluble)	387	0.12078346312046051	0.18316352	Yes
row_7	ALDOC	aldolase C, fructose-bisphosphate	407	0.11823537945747375	0.20595261	Yes
row_8	HSD17B7	hydroxysteroid (17-beta) dehydrogenase 7	425	0.11658217757940292	0.22851221	Yes
row_9	ANXA13	annexin A13	558	0.1056046336889267	0.24295329	Yes
row_10	FDPS	farnesyl diphosphate synthase	701	0.09692710638046265	0.25513604	Yes
row_11	ALCAM	activated leukocyte cell adhesion molecule	762	0.09398878365755081	0.2709437	Yes
row_12	FDFT1	farnesyl-diphosphate farnesyltransferase 1	793	0.09262681007385254	0.28801984	Yes
row_13	MVD	mevalonate (diphospho) decarboxylase	856	0.08980493247509003	0.3028837	Yes
row_14	JAG1	jagged 1	962	0.08548843860626221	0.31466937	Yes
row_15	EBP	emopamil binding protein (sterol isomerase)	1093	0.08112389594316483	0.3242925	Yes
row_16	NSDHL	NAD(P) dependent steroid dehydrogenase-like	1100	0.08103349804878235	0.34027216	Yes
row_17	ANTXR2	anthrax toxin receptor 2	1121	0.08033477514982224	0.35539165	Yes
row_18	PLAUR	plasminogen activator, urokinase receptor	1355	0.07494214922189713	0.35847715	Yes
row_19	LSS	lanosterol synthase (2,3-oxidosqualene-lanosterol cyclase)	1369	0.07469607144594193	0.3728231	Yes
row_20	TMEM97	transmembrane protein 97	1371	0.07467608898878098	0.38778192	Yes
row_21	TM7SF2	transmembrane 7 superfamily member 2	1402	0.07389134913682938	0.40109214	Yes
row_22	FABP5	fatty acid binding protein 5 (psoriasis-associated)	1511	0.07115697860717773	0.40984288	Yes
row_23	PCYT2	phosphate cytidylyltransferase 2, ethanolamine	1547	0.07022001594305038	0.42215812	Yes
row_24	HMGCR	3-hydroxy-3-methylglutaryl-CoA reductase	1821	0.06446995586156845	0.42108235	Yes
row_25	PPARG	peroxisome proliferator-activated receptor gamma	1849	0.06397208571434021	0.432553	Yes
row_26	DHCR7	7-dehydrocholesterol reductase	1877	0.06350041925907135	0.4439288	Yes
row_27	IDI1	isopentenyl-diphosphate delta isomerase 1	1905	0.06303834915161133	0.4552118	Yes
row_28	S100A11	S100 calcium binding protein A11	2852	0.049255870282649994	0.41647992	No
row_29	SCD	stearoyl-CoA desaturase (delta-9-desaturase)	3227	0.04531647637486458	0.4063619	No
row_30	GSTM2	glutathione S-transferase mu 2 (muscle)	3243	0.04513419792056084	0.41466296	No
row_31	MVK	mevalonate kinase	3563	0.041922491043806076	0.4066902	No
row_32	ETHE1	ethylmalonic encephalopathy 1	3693	0.040634095668792725	0.40822616	No
row_33	LGALS3	lectin, galactoside-binding, soluble, 3	3918	0.03836161270737648	0.40442148	No
row_34	ACSS2	acyl-CoA synthetase short-chain family member 2	4076	0.03682446852326393	0.4037522	No
row_35	ANXA5	annexin A5	5731	0.02384811080992222	0.32351598	No
row_36	PLSCR1	phospholipid scramblase 1	5829	0.023143550381064415	0.3231813	No
row_37	FBXO6	F-box protein 6	5894	0.022715426981449127	0.32445705	No
row_38	GUSB	glucuronidase, beta	6020	0.021898970007896423	0.3224328	No
row_39	CYP51A1	cytochrome P450, family 51, subfamily A, polypeptide 1	6319	0.02020956203341484	0.31117523	No
row_40	ECH1	enoyl-CoA hydratase 1, peroxisomal	6583	0.018464332446455956	0.30136618	No
row_41	TP53INP1	tumor protein p53 inducible nuclear protein 1	6693	0.017765069380402565	0.2993335	No
row_42	TNFRSF12A	tumor necrosis factor receptor superfamily, member 12A	6787	0.017078828066587448	0.29798543	No
row_43	CD9	CD9 molecule	6905	0.01644328609108925	0.29527578	No
row_44	LGMN	legumain	7134	0.015109429135918617	0.2865917	No
row_45	ATXN2	ataxin 2	7261	0.014431709423661232	0.28301504	No
row_46	ACTG1	actin gamma 1	7506	0.012848254293203354	0.2730539	No
row_47	ABCA2	ATP binding cassette subfamily A member 2	7772	0.0112399747595191	0.26168993	No
row_48	STARD4	StAR-related lipid transfer domain containing 4	8485	0.006994621828198433	0.22649294	No
row_49	LDLR	low density lipoprotein receptor	9447	0.0017342319479212165	0.17743787	No
row_50	ADH4	alcohol dehydrogenase 4 (class II), pi polypeptide	9592	0.0010302416048943996	0.17024212	No
row_51	CXCL16	chemokine (C-X-C motif) ligand 16	9619	8.88549373485148E-4	0.1690841	No
row_52	SC5D	sterol-C5-desaturase	9987	-0.0011430979939177632	0.15044692	No
row_53	PMVK	phosphomevalonate kinase	10094	-0.0016611118335276842	0.1453315	No
row_54	ERRFI1	ERBB receptor feedback inhibitor 1	10474	-0.003947000484913588	0.126641	No
row_55	CTNNB1	catenin (cadherin-associated protein), beta 1	11452	-0.009648972190916538	0.07835429	No
row_56	MAL2	mal, T-cell differentiation protein 2 (gene/pseudogene)	12533	-0.01626559905707836	0.026102468	No
row_57	SREBF2	sterol regulatory element binding transcription factor 2	13267	-0.020982898771762848	-0.007362375	No
row_58	LPL	lipoprotein lipase	13793	-0.024781430140137672	-0.029370708	No
row_59	PNRC1	proline-rich nuclear receptor coactivator 1	15332	-0.03725713491439819	-0.100948274	No
row_60	CBS	cystathionine-beta-synthase	16810	-0.05401579663157463	-0.16602135	No
row_61	STX5	syntaxin 5	16918	-0.05546155199408531	-0.16037405	No
row_62	AVPR1A	arginine vasopressin receptor 1A	17181	-0.05972403660416603	-0.1618383	No
row_63	SEMA3B	sema domain, immunoglobulin domain (Ig), short basic domain, secreted, (semaphorin) 3B	17591	-0.06701554358005524	-0.16939399	No
row_64	PDK3	pyruvate dehydrogenase kinase, isozyme 3	18210	-0.08283404260873795	-0.1845145	No
row_65	NFIL3	nuclear factor, interleukin 3 regulated	18475	-0.09169675409793854	-0.1796549	No
row_66	CPEB2	cytoplasmic polyadenylation element binding protein 2	18574	-0.09552782773971558	-0.16549142	No
row_67	ATF5	activating transcription factor 5	18851	-0.11365649849176407	-0.15683472	No
row_68	TRIB3	tribbles pseudokinase 3	18870	-0.1154806911945343	-0.13454793	No
row_69	GPX8	glutathione peroxidase 8 (putative)	18960	-0.12260855734348297	-0.114478424	No
row_70	CLU	clusterin	19343	-0.20513394474983215	-0.09288366	No
row_71	GNAI1	guanine nucleotide binding protein (G protein), alpha inhibiting activity polypeptide 1	19420	-0.2536456882953644	-0.045806784	No
row_72	ATF3	activating transcription factor 3	19421	-0.25423192977905273	0.0052949795	No
