## Supplementary material for "Somatic hypomethylation of pericentromeric SST1 repeats and tetraploidization in human colorectal cancer cells": GSEA results: HALLMARK_COAGULATION.tsv

NAME	SYMBOL	TITLE	RANK IN GENE LIST	RANK METRIC SCORE	RUNNING ES	CORE ENRICHMENT
row_0	CTSE	cathepsin E	9	0.4193052351474762	0.04917146	No
row_1	F3	coagulation factor III (thromboplastin, tissue factor)	119	0.190714031457901	0.0661251	No
row_2	C3	complement component 3	143	0.17920053005218506	0.086151786	No
row_3	CFB	complement factor B	164	0.16675472259521484	0.104859926	No
row_4	GDA	guanine deaminase	174	0.16427330672740936	0.12384172	No
row_5	THBS1	thrombospondin 1	192	0.15778712928295135	0.14164306	No
row_6	TIMP1	TIMP metallopeptidase inhibitor 1	254	0.14108490943908691	0.1551977	No
row_7	PROS1	protein S (alpha)	556	0.10571539402008057	0.15218599	No
row_8	GP9	glycoprotein IX (platelet)	580	0.10425901412963867	0.16334139	No
row_9	DUSP6	dual specificity phosphatase 6	638	0.10073605179786682	0.17232601	No
row_10	MASP2	mannan-binding lectin serine peptidase 2	988	0.08470263332128525	0.16435102	No
row_11	GP1BA	glycoprotein Ib (platelet), alpha polypeptide	1000	0.0844196006655693	0.1737769	No
row_12	C9	complement component 9	1024	0.08337553590536118	0.18246019	No
row_13	HNF4A	hepatocyte nuclear factor 4, alpha	1031	0.08308202028274536	0.19198562	No
row_14	F11	coagulation factor XI	1205	0.07845702022314072	0.19234955	No
row_15	F10	coagulation factor X	1340	0.07528611272573471	0.19434977	No
row_16	KLF7	Kruppel-like factor 7 (ubiquitous)	1362	0.07485335320234299	0.20212741	No
row_17	A2M	alpha-2-macroglobulin	1412	0.07371609658002853	0.20832616	No
row_18	S100A13	S100 calcium binding protein A13	1525	0.0706959217786789	0.2109178	No
row_19	ACOX2	acyl-CoA oxidase 2, branched chain	1687	0.0669415295124054	0.21053754	No
row_20	TMPRSS6	transmembrane protease, serine 6	1757	0.06571504473686218	0.21475753	No
row_21	CFD	complement factor D (adipsin)	1759	0.0656789019703865	0.22248076	No
row_22	LEFTY2	left-right determination factor 2	1775	0.06530974060297012	0.22943816	No
row_23	CTSH	cathepsin H	1817	0.06449505686759949	0.23495801	No
row_24	CAPN2	calpain 2, (m/II) large subunit	2066	0.06048746034502983	0.22932619	No
row_25	SERPING1	serpin peptidase inhibitor, clade G (C1 inhibitor), member 1	2131	0.0594804510474205	0.23306607	No
row_26	HTRA1	HtrA serine peptidase 1	2295	0.05687796697020531	0.23139137	No
row_27	CTSV	cathepsin V	2384	0.05550535023212433	0.23342274	No
row_28	PF4	platelet factor 4	2778	0.05015961825847626	0.21908912	No
row_29	MAFF	v-maf avian musculoaponeurotic fibrosarcoma oncogene homolog F	3075	0.04681955650448799	0.20936348	No
row_30	CFH	complement factor H	3276	0.04478994756937027	0.20434934	No
row_31	F13B	coagulation factor XIII, B polypeptide	3312	0.044558268040418625	0.20781863	No
row_32	MMP9	matrix metallopeptidase 9	3774	0.039826296269893646	0.18875429	No
row_33	ISCU	iron-sulfur cluster assembly enzyme	4109	0.03654823824763298	0.17585269	No
row_34	CPN1	carboxypeptidase N, polypeptide 1	4269	0.03499596193432808	0.171794	No
row_35	HPN	hepsin	4274	0.03495929017663002	0.17572601	No
row_36	PLG	plasminogen	4359	0.03426516428589821	0.17544939	No
row_37	C8G	complement component 8, gamma polypeptide	4410	0.033848244696855545	0.17687717	No
row_38	F2RL2	coagulation factor II (thrombin) receptor-like 2	4564	0.032649073749780655	0.17285015	No
row_39	ITIH1	inter-alpha-trypsin inhibitor heavy chain 1	4587	0.0324237160384655	0.17555356	No
row_40	TIMP3	TIMP metallopeptidase inhibitor 3	4889	0.030184004455804825	0.16360076	No
row_41	MMP15	matrix metallopeptidase 15 (membrane-inserted)	5146	0.028231527656316757	0.15373796	No
row_42	PLAU	plasminogen activator, urokinase	5343	0.026650821790099144	0.14678292	No
row_43	MBL2	mannose-binding lectin (protein C) 2, soluble	5624	0.02456209808588028	0.13524781	No
row_44	PREP	prolyl endopeptidase	5645	0.02442339062690735	0.13710733	No
row_45	SERPINB2	serpin peptidase inhibitor, clade B (ovalbumin), member 2	6047	0.021761881187558174	0.11899946	No
row_46	KLK8	kallikrein related peptidase 8	6224	0.020654572173953056	0.112366214	No
row_47	VWF	von Willebrand factor	6320	0.020207522436976433	0.10985811	No
row_48	PROC	protein C (inactivator of coagulation factors Va and VIIIa)	6402	0.019637679681181908	0.10800468	No
row_49	C2	complement component 2	6731	0.017481859773397446	0.09315556	No
row_50	CD9	CD9 molecule	6905	0.01644328609108925	0.08617855	No
row_51	MSRB2	methionine sulfoxide reductase B2	7001	0.01583949662744999	0.083153374	No
row_52	LGMN	legumain	7134	0.015109429135918617	0.078133285	No
row_53	LTA4H	leukotriene A4 hydrolase	7229	0.014625782147049904	0.075016014	No
row_54	DUSP14	dual specificity phosphatase 14	7231	0.014610020443797112	0.07669391	No
row_55	COMP	cartilage oligomeric matrix protein	7536	0.012699530459940434	0.062516615	No
row_56	BMP1	bone morphogenetic protein 1	7539	0.012689619325101376	0.0639156	No
row_57	FYN	FYN proto-oncogene, Src family tyrosine kinase	7712	0.011615246534347534	0.056418646	No
row_58	F2	coagulation factor II (thrombin)	8109	0.00920997653156519	0.03708283	No
row_59	OLR1	oxidized low density lipoprotein (lectin-like) receptor 1	8290	0.00804951786994934	0.028751126	No
row_60	HMGCS2	3-hydroxy-3-methylglutaryl-CoA synthase 2 (mitochondrial)	8539	0.006692748516798019	0.01675131	No
row_61	S100A1	S100 calcium binding protein A1	8573	0.006493055261671543	0.01581776	No
row_62	HRG	histidine-rich glycoprotein	8796	0.005206265952438116	0.004983085	No
row_63	RGN	regucalcin	8876	0.004804455675184727	0.0014769223	No
row_64	CSRP1	cysteine and glycine-rich protein 1	8988	0.0041106161661446095	-0.0037619653	No
row_65	C1R	complement component 1, r subcomponent	9028	0.0038472828455269337	-0.0053181965	No
row_66	MMP14	matrix metallopeptidase 14 (membrane-inserted)	9110	0.0034147801343351603	-0.009092025	No
row_67	P2RY1	purinergic receptor P2Y, G-protein coupled, 1	9564	0.0012004721211269498	-0.032316092	No
row_68	LRP1	LDL receptor related protein 1	9659	6.873757229186594E-4	-0.03708333	No
row_69	MMP8	matrix metallopeptidase 8	9856	-4.1889582644216716E-4	-0.047143612	No
row_70	SIRT2	sirtuin 2	10011	-0.0012800934491679072	-0.05493555	No
row_71	PLEK	pleckstrin	10164	-0.002034695353358984	-0.062534995	No
row_72	RAC1	ras-related C3 botulinum toxin substrate 1 (rho family, small GTP binding protein Rac1)	10275	-0.002800780115649104	-0.06787735	No
row_73	APOC3	apolipoprotein C-III	10379	-0.003352625062689185	-0.07279332	No
row_74	F8	coagulation factor VIII, procoagulant component	10407	-0.0035215113312005997	-0.073769145	No
row_75	C1QA	complement component 1, q subcomponent, A chain	10470	-0.003940236754715443	-0.076500736	No
row_76	CTSK	cathepsin K	10505	-0.0041207545436918736	-0.07776669	No
row_77	CPQ	carboxypeptidase Q	10570	-0.004467417020350695	-0.08053903	No
row_78	TF	transferrin	10665	-0.0052049183286726475	-0.08477151	No
row_79	MMP3	matrix metallopeptidase 3	10688	-0.0053170896135270596	-0.08527687	No
row_80	PLAT	plasminogen activator, tissue	10760	-0.005700311623513699	-0.08826434	No
row_81	C8A	complement component 8, alpha polypeptide	10861	-0.006259310524910688	-0.09268148	No
row_82	SH2B2	SH2B adaptor protein 2	11007	-0.007094808854162693	-0.099320866	No
row_83	THBD	thrombomodulin	11144	-0.007989764213562012	-0.10539008	No
row_84	ADAM9	ADAM metallopeptidase domain 9	11696	-0.011001314967870712	-0.13250889	No
row_85	APOC2	apolipoprotein C-II	12395	-0.015421848744153976	-0.16668682	No
row_86	C8B	complement component 8, beta polypeptide	12554	-0.016423581168055534	-0.17289245	No
row_87	WDR1	Jeck2013 ANTISENSE, CDS, coding, INTERNAL, intronic, OVCODE, OVEXON best transcript NM_017491	12674	-0.017149684950709343	-0.17700048	No
row_88	PRSS23	protease, serine, 23	12809	-0.017995281144976616	-0.18178211	No
row_89	ITGB3	integrin beta 3	12821	-0.018056882545351982	-0.180212	No
row_90	CPB2	carboxypeptidase B2 (plasma)	12886	-0.01847161538898945	-0.18132658	No
row_91	GNB2	guanine nucleotide binding protein (G protein), beta polypeptide 2	12915	-0.018710117787122726	-0.18055603	No
row_92	SERPINE1	serpin peptidase inhibitor, clade E (nexin, plasminogen activator inhibitor type 1), member 1	12974	-0.019051378592848778	-0.18129249	No
row_93	APOC1	apolipoprotein C-I	13064	-0.019668951630592346	-0.18355487	No
row_94	RABIF	RAB interacting factor	13273	-0.02100229449570179	-0.19179754	No
row_95	F12	coagulation factor XII (Hageman factor)	13443	-0.022139277309179306	-0.19789396	No
row_96	C1S	complement component 1, s subcomponent	13614	-0.023450475186109543	-0.20388675	No
row_97	MMP10	matrix metallopeptidase 10	13819	-0.024977950379252434	-0.21145247	No
row_98	CFI	complement factor I	13875	-0.025471065193414688	-0.21127427	No
row_99	PROZ	protein Z, vitamin K-dependent plasma glycoprotein	14407	-0.029659708961844444	-0.23515275	No
row_100	TFPI2	tissue factor pathway inhibitor 2	14489	-0.030307408422231674	-0.23574314	No
row_101	KLKB1	kallikrein B1	14519	-0.030497435480356216	-0.23362882	No
row_102	CTSB	cathepsin B	14720	-0.03213906288146973	-0.24014051	No
row_103	ARF4	ADP-ribosylation factor 4	15140	-0.035629838705062866	-0.25753522	No
row_104	ITGA2	integrin, alpha 2 (CD49B, alpha 2 subunit of VLA-2 receptor)	15498	-0.03878369927406311	-0.27135855	No
row_105	PDGFB	platelet-derived growth factor beta polypeptide	15682	-0.040624137967824936	-0.27598894	No
row_106	APOA1	apolipoprotein A-I	15892	-0.04265255481004715	-0.28172034	No
row_107	GNG12	guanine nucleotide binding protein (G protein), gamma 12	16021	-0.04392401874065399	-0.28312314	No
row_108	MMP7	matrix metallopeptidase 7	16218	-0.046162426471710205	-0.28776848	No
row_109	PECAM1	platelet/endothelial cell adhesion molecule 1	16255	-0.046643637120723724	-0.2841039	No
row_110	FBN1	fibrillin 1	16292	-0.04708190634846687	-0.28038746	No
row_111	GSN	gelsolin	16387	-0.04825529828667641	-0.2795238	No
row_112	SERPINC1	serpin peptidase inhibitor, clade C (antithrombin), member 1	16408	-0.04848795384168625	-0.27481562	No
row_113	CASP9	caspase 9	16638	-0.05181585252285004	-0.2804939	No
row_114	F9	coagulation factor IX	17281	-0.06146465614438057	-0.30633292	No
row_115	CRIP2	cysteine-rich protein 2	17549	-0.06631782650947571	-0.3122546	No
row_116	LAMP2	lysosomal-associated membrane protein 2	17747	-0.0707394927740097	-0.31404218	Yes
row_117	ANXA1	annexin A1	17825	-0.0727025493979454	-0.30940768	Yes
row_118	PEF1	penta-EF-hand domain containing 1	17850	-0.07325830310583115	-0.30197358	Yes
row_119	CAPN5	calpain 5	17885	-0.0741473138332367	-0.29495007	Yes
row_120	FURIN	furin (paired basic amino acid cleaving enzyme)	18023	-0.077400803565979	-0.29285428	Yes
row_121	MEP1A	meprin A, alpha (PABA peptide hydrolase)	18452	-0.09075051546096802	-0.30418825	Yes
row_122	RAPGEF3	Rap guanine nucleotide exchange factor 3	18527	-0.09366770833730698	-0.29691723	Yes
row_123	SPARC	secreted protein, acidic, cysteine-rich (osteonectin)	18622	-0.09739236533641815	-0.29023692	Yes
row_124	MMP11	matrix metallopeptidase 11	18635	-0.09824201464653015	-0.2792264	Yes
row_125	FGA	fibrinogen alpha chain	18667	-0.10072391480207443	-0.2689021	Yes
row_126	MST1	macrophage stimulating 1	18726	-0.10448184609413147	-0.25952563	Yes
row_127	USP11	ubiquitin specific peptidase 11	18992	-0.12603196501731873	-0.25827542	Yes
row_128	DCT	dopachrome tautomerase	19008	-0.12829776108264923	-0.24386176	Yes
row_129	MMP2	matrix metallopeptidase 2	19166	-0.1524888575077057	-0.23390895	Yes
row_130	MMP1	matrix metallopeptidase 1	19272	-0.18124394118785858	-0.21787001	Yes
row_131	SERPINA1	serpin peptidase inhibitor, clade A (alpha-1 antiproteinase, antitrypsin), member 1	19288	-0.18942396342754364	-0.19622047	Yes
row_132	DPP4	dipeptidyl-peptidase 4	19294	-0.19162629544734955	-0.17379442	Yes
row_133	CLU	clusterin	19343	-0.20513394474983215	-0.15198736	Yes
row_134	FN1	fibronectin 1	19439	-0.2802642285823822	-0.12371099	Yes
row_135	FGG	fibrinogen gamma chain	19473	-0.3302731215953827	-0.08631674	Yes
row_136	CTSO	cathepsin O	19481	-0.34224456548690796	-0.04616426	Yes
row_137	ANG	angiogenin, ribonuclease, RNase A family, 5	19501	-0.4082787334918976	0.0011861131	Yes
