## Supplementary material for "Somatic hypomethylation of pericentromeric SST1 repeats and tetraploidization in human colorectal cancer cells": GSEA results: HALLMARK_COMPLEMENT.tsv

NAME	SYMBOL	TITLE	RANK IN GENE LIST	RANK METRIC SCORE	RUNNING ES	CORE ENRICHMENT
row_0	CA2	carbonic anhydrase II	69	0.24974820017814636	0.018720135	No
row_1	F3	coagulation factor III (thromboplastin, tissue factor)	119	0.190714031457901	0.033206243	No
row_2	HSPA1A	heat shock 70kDa protein 1A	129	0.18622839450836182	0.049361754	No
row_3	C3	complement component 3	143	0.17920053005218506	0.06468304	No
row_4	CFB	complement factor B	164	0.16675472259521484	0.07853131	No
row_5	IRF7	interferon regulatory factor 7	230	0.14766035974025726	0.088346906	No
row_6	TIMP1	TIMP metallopeptidase inhibitor 1	254	0.14108490943908691	0.099748865	No
row_7	GPD2	glycerol-3-phosphate dehydrogenase 2	534	0.10737668722867966	0.094895914	No
row_8	GP9	glycoprotein IX (platelet)	580	0.10425901412963867	0.101872735	No
row_9	DUSP6	dual specificity phosphatase 6	638	0.10073605179786682	0.10791421	No
row_10	FCER1G	Fc fragment of IgE, high affinity I, receptor for; gamma polypeptide	654	0.10007259249687195	0.116069704	No
row_11	CXCL1	chemokine (C-X-C motif) ligand 1 (melanoma growth stimulating activity, alpha)	672	0.09834418445825577	0.12396745	No
row_12	GP1BA	glycoprotein Ib (platelet), alpha polypeptide	1000	0.0844196006655693	0.11458183	No
row_13	C9	complement component 9	1024	0.08337553590536118	0.12083313	No
row_14	HNF4A	hepatocyte nuclear factor 4, alpha	1031	0.08308202028274536	0.12793788	No
row_15	IRF2	interferon regulatory factor 2	1032	0.08307921141386032	0.13535285	No
row_16	F10	coagulation factor X	1340	0.07528611272573471	0.12618692	No
row_17	PLAUR	plasminogen activator, urokinase receptor	1355	0.07494214922189713	0.13215123	No
row_18	S100A13	S100 calcium binding protein A13	1525	0.0706959217786789	0.12971626	No
row_19	APOA4	apolipoprotein A-IV	1692	0.06684032082557678	0.1270924	No
row_20	TMPRSS6	transmembrane protease, serine 6	1757	0.06571504473686218	0.12964599	No
row_21	CTSH	cathepsin H	1817	0.06449505686759949	0.1323494	No
row_22	SERPING1	serpin peptidase inhibitor, clade G (C1 inhibitor), member 1	2131	0.0594804510474205	0.12146233	No
row_23	CDA	cytidine deaminase	2157	0.05900764465332031	0.12543528	No
row_24	MSRB1	methionine sulfoxide reductase B1	2209	0.05811231583356857	0.12798296	No
row_25	SIRT6	sirtuin 6	2289	0.05696700140833855	0.12897961	No
row_26	CTSV	cathepsin V	2384	0.05550535023212433	0.12906964	No
row_27	DOCK9	dedicator of cytokinesis 9	2391	0.055404771119356155	0.13370416	No
row_28	MAFF	v-maf avian musculoaponeurotic fibrosarcoma oncogene homolog F	3075	0.04681955650448799	0.102541886	No
row_29	SCG3	secretogranin III	3098	0.0466323159635067	0.10556553	No
row_30	ZEB1	zinc finger E-box binding homeobox 1	3146	0.046040359884500504	0.10724276	No
row_31	ATOX1	antioxidant 1 copper chaperone	3164	0.0458885133266449	0.11045875	No
row_32	CFH	complement factor H	3276	0.04478994756937027	0.10871277	No
row_33	S100A9	S100 calcium binding protein A9	3554	0.042007867246866226	0.09812902	No
row_34	VCPIP1	valosin containing protein (p97)/p47 complex interacting protein 1	3762	0.03995727002620697	0.090984315	No
row_35	DOCK10	dedicator of cytokinesis 10	3850	0.03904328495264053	0.08996729	No
row_36	LGALS3	lectin, galactoside-binding, soluble, 3	3918	0.03836161270737648	0.08992429	No
row_37	DGKG	diacylglycerol kinase gamma	3927	0.03827354311943054	0.09292632	No
row_38	CALM3	calmodulin 3 (phosphorylase kinase, delta)	4098	0.03661712631583214	0.08739802	No
row_39	ITGAM	integrin, alpha M (complement component 3 receptor 3 subunit)	4320	0.03458596020936966	0.079049505	No
row_40	PLG	plasminogen	4359	0.03426516428589821	0.08014147	No
row_41	APOBEC3G	apolipoprotein B mRNA editing enzyme, catalytic polypeptide-like 3G	4468	0.033390775322914124	0.07753333	No
row_42	COL4A2	collagen, type IV, alpha 2	4487	0.03325831890106201	0.0795703	No
row_43	GZMB	granzyme B	4513	0.03298615291714668	0.081220776	No
row_44	ITIH1	inter-alpha-trypsin inhibitor heavy chain 1	4587	0.0324237160384655	0.08033735	No
row_45	PRSS36	protease, serine 36	4657	0.03191748633980751	0.07961573	No
row_46	CASP3	caspase 3	4699	0.0315219983458519	0.080307625	No
row_47	CR1	complement component (3b/4b) receptor 1 (Knops blood group)	4808	0.030698981136083603	0.07745923	No
row_48	PRSS3	protease, serine, 3	4890	0.030182765796780586	0.07596185	No
row_49	GATA3	GATA binding protein 3	5072	0.028793176636099815	0.06916607	No
row_50	MMP15	matrix metallopeptidase 15 (membrane-inserted)	5146	0.028231527656316757	0.06790849	No
row_51	CDK5R1	cyclin-dependent kinase 5, regulatory subunit 1 (p35)	5166	0.028060851618647575	0.06942984	No
row_52	LCP2	lymphocyte cytosolic protein 2	5232	0.027489308267831802	0.06851996	No
row_53	GNGT2	guanine nucleotide binding protein (G protein), gamma transducing activity polypeptide 2	5494	0.025492751970887184	0.057290107	No
row_54	CALM1	calmodulin 1 (phosphorylase kinase, delta)	5557	0.024985462427139282	0.05631199	No
row_55	RASGRP1	RAS guanyl releasing protein 1 (calcium and DAG-regulated)	5558	0.024942848831415176	0.05853818	No
row_56	PREP	prolyl endopeptidase	5645	0.02442339062690735	0.056268048	No
row_57	ANXA5	annexin A5	5731	0.02384811080992222	0.053998314	No
row_58	PLSCR1	phospholipid scramblase 1	5829	0.023143550381064415	0.05104477	No
row_59	SERPINB2	serpin peptidase inhibitor, clade B (ovalbumin), member 2	6047	0.021761881187558174	0.041758657	No
row_60	LCK	LCK proto-oncogene, Src family tyrosine kinase	6061	0.021679116412997246	0.043020885	No
row_61	SPOCK2	sparc/osteonectin, cwcv and kazal-like domains proteoglycan (testican) 2	6154	0.021046636626124382	0.040138908	No
row_62	CD59	CD59 molecule, complement regulatory protein	6466	0.019210273399949074	0.025761146	No
row_63	C2	complement component 2	6731	0.017481859773397446	0.013661078	No
row_64	CP	ceruloplasmin (ferroxidase)	6778	0.01711743138730526	0.012808625	No
row_65	CASP7	caspase 7	6811	0.016942813992500305	0.012665	No
row_66	PIK3R5	phosphoinositide-3-kinase, regulatory subunit 5	6911	0.016409173607826233	0.009006914	No
row_67	LGMN	legumain	7134	0.015109429135918617	-0.0011316597	No
row_68	LTA4H	leukotriene A4 hydrolase	7229	0.014625782147049904	-0.0046901978	No
row_69	PFN1	profilin 1	7240	0.014549140818417072	-0.0039090994	No
row_70	CPM	carboxypeptidase M	7295	0.014234581962227821	-0.005432802	No
row_71	PCSK9	proprotein convertase subtilisin/kexin type 9	7351	0.013863477855920792	-0.0070413696	No
row_72	RAF1	Raf-1 proto-oncogene, serine/threonine kinase	7383	0.013595097698271275	-0.0074320408	No
row_73	F5	coagulation factor V (proaccelerin, labile factor)	7447	0.013144208118319511	-0.009518755	No
row_74	MT3	metallothionein 3	7540	0.012668688781559467	-0.013148479	No
row_75	KCNIP2	Kv channel interacting protein 2	7553	0.012602484785020351	-0.012644611	No
row_76	GNB4	guanine nucleotide binding protein (G protein), beta polypeptide 4	7647	0.011964110657572746	-0.016388964	No
row_77	PPP4C	protein phosphatase 4, catalytic subunit	7648	0.011957683600485325	-0.015321719	No
row_78	FYN	FYN proto-oncogene, Src family tyrosine kinase	7712	0.011615246534347534	-0.017544897	No
row_79	EHD1	EH domain containing 1	7793	0.0110929599031806	-0.020694332	No
row_80	NOTCH4	notch 4	8040	0.009679081849753857	-0.032559425	No
row_81	F2	coagulation factor II (thrombin)	8109	0.00920997653156519	-0.035255995	No
row_82	PSMB9	proteasome subunit beta 9	8144	0.009021876379847527	-0.036210064	No
row_83	CTSC	cathepsin C	8167	0.008940774947404861	-0.036550447	No
row_84	OLR1	oxidized low density lipoprotein (lectin-like) receptor 1	8290	0.00804951786994934	-0.042144753	No
row_85	CCL5	chemokine (C-C motif) ligand 5	8596	0.006339297164231539	-0.05736081	No
row_86	CSRP1	cysteine and glycine-rich protein 1	8988	0.0041106161661446095	-0.077225745	No
row_87	C1R	complement component 1, r subcomponent	9028	0.0038472828455269337	-0.078900374	No
row_88	MMP14	matrix metallopeptidase 14 (membrane-inserted)	9110	0.0034147801343351603	-0.08278684	No
row_89	AKAP10	A kinase (PRKA) anchor protein 10	9123	0.003358336165547371	-0.08310803	No
row_90	FCN1	ficolin (collagen/fibrinogen domain containing) 1	9130	0.0033251282293349504	-0.08312172	No
row_91	HPCAL4	hippocalcin like 4	9325	0.0023043041583150625	-0.092954345	No
row_92	XPNPEP1	X-prolyl aminopeptidase (aminopeptidase P) 1, soluble	9532	0.001338170375674963	-0.10349413	No
row_93	KYNU	kynureninase	9602	9.823950240388513E-4	-0.10697677	No
row_94	LRP1	LDL receptor related protein 1	9659	6.873757229186594E-4	-0.10981307	No
row_95	MMP8	matrix metallopeptidase 8	9856	-4.1889582644216716E-4	-0.11991746	No
row_96	USP14	ubiquitin specific peptidase 14 (tRNA-guanine transglycosylase)	9929	-8.212773245759308E-4	-0.12356971	No
row_97	LTF	lactotransferrin	10005	-0.0012504151090979576	-0.12733889	No
row_98	PLEK	pleckstrin	10164	-0.002034695353358984	-0.13533281	No
row_99	SH2B3	SH2B adaptor protein 3	10192	-0.002264078240841627	-0.13652782	No
row_100	CTSL	cathepsin L	10220	-0.0024033270310610533	-0.13771039	No
row_101	F8	coagulation factor VIII, procoagulant component	10407	-0.0035215113312005997	-0.14702043	No
row_102	ADRA2B	adrenoceptor alpha 2B	10413	-0.0035665424074977636	-0.14696084	No
row_103	RHOG	ras homolog family member G	10457	-0.00385786360129714	-0.1488415	No
row_104	C1QA	complement component 1, q subcomponent, A chain	10470	-0.003940236754715443	-0.14911075	No
row_105	PSEN1	presenilin 1	10566	-0.0044555021449923515	-0.15362874	No
row_106	CPQ	carboxypeptidase Q	10570	-0.004467417020350695	-0.15338525	No
row_107	PLAT	plasminogen activator, tissue	10760	-0.005700311623513699	-0.16265605	No
row_108	PIK3CA	phosphatidylinositol-4,5-bisphosphate 3-kinase, catalytic subunit alpha	10812	-0.0060660988092422485	-0.16475359	No
row_109	GNAI3	guanine nucleotide binding protein (G protein), alpha inhibiting activity polypeptide 3	10833	-0.006138598546385765	-0.16524057	No
row_110	WAS	Wiskott-Aldrich syndrome	10901	-0.006492131855338812	-0.16812797	No
row_111	RNF4	ring finger protein 4	11292	-0.008728490211069584	-0.18752901	No
row_112	PIM1	Pim-1 proto-oncogene, serine/threonine kinase	11480	-0.009805139154195786	-0.19632997	No
row_113	PRCP	prolylcarboxypeptidase	11568	-0.010216723196208477	-0.19991982	No
row_114	ADAM9	ADAM metallopeptidase domain 9	11696	-0.011001314967870712	-0.2055094	No
row_115	IL6	interleukin 6	11825	-0.011778618209064007	-0.21108133	No
row_116	GRB2	growth factor receptor bound protein 2	11880	-0.012128195725381374	-0.21279304	No
row_117	ACTN2	actinin, alpha 2	12029	-0.012996431440114975	-0.21929115	No
row_118	STX4	syntaxin 4	12045	-0.01308066863566637	-0.21889983	No
row_119	CD55	CD55 molecule, decay accelerating factor for complement (Cromer blood group)	12082	-0.013275419361889362	-0.21957776	No
row_120	LAP3	leucine aminopeptidase 3	12270	-0.014577140100300312	-0.22795281	No
row_121	CD40LG	CD40 ligand	12277	-0.014623268507421017	-0.22695813	No
row_122	GNG2	guanine nucleotide binding protein (G protein), gamma 2	12470	-0.015898870304226875	-0.23547392	No
row_123	FDX1	ferredoxin 1	12606	-0.016761498525738716	-0.24096334	No
row_124	C4BPB	complement component 4 binding protein, beta	12745	-0.017579365521669388	-0.24653499	No
row_125	L3MBTL4	Memczak2013 ANTISENSE, coding, INTERNAL, intronic best transcript NM_173464	12890	-0.01848047599196434	-0.25233668	No
row_126	GNB2	guanine nucleotide binding protein (G protein), beta polypeptide 2	12915	-0.018710117787122726	-0.25190863	No
row_127	SERPINE1	serpin peptidase inhibitor, clade E (nexin, plasminogen activator inhibitor type 1), member 1	12974	-0.019051378592848778	-0.25320938	No
row_128	C1QC	complement component 1, q subcomponent, C chain	13018	-0.019307073205709457	-0.2537112	No
row_129	JAK2	Janus kinase 2	13031	-0.019410300999879837	-0.25259972	No
row_130	F7	coagulation factor VII (serum prothrombin conversion accelerator)	13057	-0.019624078646302223	-0.2521418	No
row_131	APOC1	apolipoprotein C-I	13064	-0.019668951630592346	-0.25069678	No
row_132	CD36	CD36 molecule (thrombospondin receptor)	13245	-0.02080034464597702	-0.2581542	No
row_133	RABIF	RAB interacting factor	13273	-0.02100229449570179	-0.25767678	No
row_134	PPP2CB	protein phosphatase 2, catalytic subunit, beta isozyme	13359	-0.02163071557879448	-0.26014444	No
row_135	KIF2A	kinesin heavy chain member 2A	13362	-0.021657807752490044	-0.25831494	No
row_136	TNFAIP3	tumor necrosis factor, alpha-induced protein 3	13363	-0.02166859433054924	-0.25638098	No
row_137	PIK3CG	phosphatidylinositol-4,5-bisphosphate 3-kinase, catalytic subunit gamma	13370	-0.02174387499690056	-0.25475076	No
row_138	C1S	complement component 1, s subcomponent	13614	-0.023450475186109543	-0.2652315	No
row_139	PRKCD	protein kinase C, delta	13658	-0.023753447458148003	-0.26533642	No
row_140	RCE1	Ras converting CAAX endopeptidase 1	14025	-0.02643437869846821	-0.28191534	No
row_141	DYRK2	dual specificity tyrosine-(Y)-phosphorylation regulated kinase 2	14237	-0.028221620246767998	-0.29031444	No
row_142	CEBPB	CCAAT/enhancer binding protein (C/EBP), beta	14355	-0.02925276942551136	-0.29375762	No
row_143	LYN	LYN proto-oncogene, Src family tyrosine kinase	14438	-0.029817331582307816	-0.29533935	No
row_144	TFPI2	tissue factor pathway inhibitor 2	14489	-0.030307408422231674	-0.29522154	No
row_145	KLKB1	kallikrein B1	14519	-0.030497435480356216	-0.29400018	No
row_146	CTSB	cathepsin B	14720	-0.03213906288146973	-0.30148044	No
row_147	MMP12	matrix metallopeptidase 12	14749	-0.032390348613262177	-0.3000384	No
row_148	GZMK	granzyme K	14831	-0.03303328901529312	-0.30128136	No
row_149	DUSP5	dual specificity phosphatase 5	15010	-0.0345272459089756	-0.30741012	No
row_150	GMFB	glia maturation factor, beta	15279	-0.03678649291396141	-0.3179942	No
row_151	USP15	ubiquitin specific peptidase 15	15307	-0.03703049197793007	-0.31608623	No
row_152	CBLB	Cbl proto-oncogene B, E3 ubiquitin protein ligase	15444	-0.03829996660351753	-0.31970507	No
row_153	PCLO	piccolo presynaptic cytomatrix protein	15538	-0.039162758737802505	-0.32102188	No
row_154	PDGFB	platelet-derived growth factor beta polypeptide	15682	-0.040624137967824936	-0.32479548	No
row_155	S100A12	S100 calcium binding protein A12	15686	-0.04064413160085678	-0.32132316	No
row_156	CASP10	caspase 10	15755	-0.041300129145383835	-0.3211556	No
row_157	GNAI2	guanine nucleotide binding protein (G protein), alpha inhibiting activity polypeptide 2	16269	-0.04680000618100166	-0.34352317	No
row_158	BRPF3	bromodomain and PHD finger containing 3	16289	-0.046984925866127014	-0.34031284	No
row_159	SERPINC1	serpin peptidase inhibitor, clade C (antithrombin), member 1	16408	-0.04848795384168625	-0.34209096	No
row_160	APOBEC3F	apolipoprotein B mRNA editing enzyme, catalytic polypeptide-like 3F	16475	-0.049478352069854736	-0.34109002	No
row_161	USP16	ubiquitin specific peptidase 16	16484	-0.04964252561330795	-0.3370733	No
row_162	RBSN	rabenosyn, RAB effector	16497	-0.049786727875471115	-0.33325067	No
row_163	PDP1	pyruvate dehyrogenase phosphatase catalytic subunit 1	16531	-0.05029379576444626	-0.3304694	No
row_164	CASP9	caspase 9	16638	-0.05181585252285004	-0.33132958	No
row_165	CTSS	cathepsin S	16657	-0.05201587453484535	-0.32761848	No
row_166	DGKH	diacylglycerol kinase, eta	16739	-0.053018536418676376	-0.32707772	No
row_167	SRC	SRC proto-oncogene, non-receptor tyrosine kinase	17165	-0.05948322266340256	-0.34375983	No
row_168	CD46	CD46 molecule, complement regulatory protein	17186	-0.05983078107237816	-0.3394547	No
row_169	PRDM4	PR domain containing 4	17234	-0.06045893207192421	-0.3364906	No
row_170	CR2	complement component (3d/Epstein Barr virus) receptor 2	17684	-0.06909018754959106	-0.35355714	No
row_171	LAMP2	lysosomal-associated membrane protein 2	17747	-0.0707394927740097	-0.35045165	No
row_172	ME1	malic enzyme 1, NADP(+)-dependent, cytosolic	18066	-0.07871074229478836	-0.35988107	Yes
row_173	USP8	ubiquitin specific peptidase 8	18077	-0.07908447086811066	-0.3533401	Yes
row_174	PLA2G7	phospholipase A2, group VII (platelet-activating factor acetylhydrolase, plasma)	18182	-0.0820891484618187	-0.35139486	Yes
row_175	ZFPM2	zinc finger protein, FOG family member 2	18250	-0.0840572640299797	-0.34735942	Yes
row_176	CDH13	cadherin 13	18362	-0.08733539283275604	-0.34530815	Yes
row_177	HSPA5	heat shock 70kDa protein 5 (glucose-regulated protein, 78kDa)	18430	-0.08979136496782303	-0.34076095	Yes
row_178	KCNIP3	Kv channel interacting protein 3, calsenilin	18489	-0.09241479635238647	-0.33551392	Yes
row_179	CTSD	cathepsin D	18557	-0.09503287076950073	-0.3304989	Yes
row_180	GCA	grancalcin, EF-hand calcium binding protein	18616	-0.0970943495631218	-0.3248342	Yes
row_181	IRF1	interferon regulatory factor 1	18746	-0.1061081662774086	-0.3220388	Yes
row_182	CASP4	caspase 4	19027	-0.13057570159435272	-0.32487297	Yes
row_183	PHEX	phosphate regulating endopeptidase homolog, X-linked	19063	-0.13574780523777008	-0.31456825	Yes
row_184	MMP13	matrix metallopeptidase 13	19091	-0.14030663669109344	-0.30344275	Yes
row_185	KLK1	kallikrein 1	19151	-0.14952753484249115	-0.29315004	Yes
row_186	ERAP2	endoplasmic reticulum aminopeptidase 2	19270	-0.179892435669899	-0.2832001	Yes
row_187	SERPINA1	serpin peptidase inhibitor, clade A (alpha-1 antiproteinase, antitrypsin), member 1	19288	-0.18942396342754364	-0.26717332	Yes
row_188	DPP4	dipeptidyl-peptidase 4	19294	-0.19162629544734955	-0.25032905	Yes
row_189	GZMA	granzyme A	19327	-0.19985376298427582	-0.23414756	Yes
row_190	DOCK4	dedicator of cytokinesis 4	19330	-0.20034463703632355	-0.21636996	Yes
row_191	CLU	clusterin	19343	-0.20513394474983215	-0.19868232	Yes
row_192	PLA2G4A	phospholipase A2, group IVA (cytosolic, calcium-dependent)	19411	-0.24843573570251465	-0.17997584	Yes
row_193	FN1	fibronectin 1	19439	-0.2802642285823822	-0.15635885	Yes
row_194	CASP1	caspase 1	19457	-0.30863839387893677	-0.129692	Yes
row_195	CTSO	cathepsin O	19481	-0.34224456548690796	-0.10033619	Yes
row_196	LIPA	Transcript Identified by AceView, Entrez Gene ID(s) 3988	19482	-0.35002660751342773	-0.069095716	Yes
row_197	CASP5	caspase 5	19497	-0.3890770673751831	-0.035094332	Yes
row_198	ANG	angiogenin, ribonuclease, RNase A family, 5	19501	-0.4082787334918976	0.0011900133	Yes
