## Supplementary material for "Somatic hypomethylation of pericentromeric SST1 repeats and tetraploidization in human colorectal cancer cells": GSEA results: HALLMARK_DNA_REPAIR.tsv

NAME	SYMBOL	TITLE	RANK IN GENE LIST	RANK METRIC SCORE	RUNNING ES	CORE ENRICHMENT
row_0	HPRT1	hypoxanthine phosphoribosyltransferase 1	311	0.1320609152317047	0.00797294	Yes
row_1	NPR2	natriuretic peptide receptor 2	409	0.11792024970054626	0.024417605	Yes
row_2	LIG1	ligase I, DNA, ATP-dependent	473	0.11219469457864761	0.041575406	Yes
row_3	POLH	polymerase (DNA directed), eta	545	0.1064608097076416	0.057277307	Yes
row_4	TYMS	thymidylate synthetase	694	0.09718239307403564	0.06731761	Yes
row_5	RBX1	ring-box 1, E3 ubiquitin protein ligase	1157	0.07955330610275269	0.05794627	Yes
row_6	SNAPC4	small nuclear RNA activating complex polypeptide 4	1376	0.07453101128339767	0.06025358	Yes
row_7	PNP	purine nucleoside phosphorylase	1405	0.07384420931339264	0.072241396	Yes
row_8	NELFCD	negative elongation factor complex member C/D	1498	0.07155752182006836	0.08051036	Yes
row_9	ZNRD1	zinc ribbon domain containing 1	1506	0.07129654288291931	0.093118496	Yes
row_10	GTF2H5	general transcription factor IIH subunit 5	1730	0.06605250388383865	0.09362547	Yes
row_11	DDB2	damage-specific DNA binding protein 2	1815	0.06450022757053375	0.10102352	Yes
row_12	GTF2A2	general transcription factor IIA 2	1875	0.06352215260267258	0.10953384	Yes
row_13	ADA	adenosine deaminase	1881	0.06346412748098373	0.12082041	Yes
row_14	POLA1	polymerase (DNA directed), alpha 1, catalytic subunit	1923	0.06270713359117508	0.13011141	Yes
row_15	RPA3	replication protein A3	1940	0.06228771060705185	0.1406163	Yes
row_16	RAD51	RAD51 recombinase	2121	0.059690557420253754	0.1421851	Yes
row_17	MPG	N-methylpurine DNA glycosylase	2129	0.059526216238737106	0.15265213	Yes
row_18	NELFE	negative elongation factor complex member E	2135	0.05941692739725113	0.1632025	Yes
row_19	CDA	cytidine deaminase	2157	0.05900764465332031	0.17285268	Yes
row_20	POLD4	polymerase (DNA-directed), delta 4, accessory subunit	2787	0.050021156668663025	0.14949074	Yes
row_21	POLR2K	polymerase (RNA) II (DNA directed) polypeptide K, 7.0kDa	2797	0.049895524978637695	0.15810266	Yes
row_22	POLR2H	polymerase (RNA) II (DNA directed) polypeptide H	2849	0.04929637908935547	0.16443805	Yes
row_23	UMPS	uridine monophosphate synthetase	2899	0.04860649257898331	0.17075118	Yes
row_24	IMPDH2	IMP (inosine 5-monophosphate) dehydrogenase 2	2988	0.047658585011959076	0.17487918	Yes
row_25	CMPK2	cytidine monophosphate (UMP-CMP) kinase 2, mitochondrial	3051	0.04702957347035408	0.18023455	Yes
row_26	PCNA	proliferating cell nuclear antigen	3328	0.04444333165884018	0.17407544	Yes
row_27	POLA2	polymerase (DNA directed), alpha 2, accessory subunit	3348	0.04425334930419922	0.18114492	Yes
row_28	ADCY6	adenylate cyclase 6	3378	0.04386517405509949	0.18762772	Yes
row_29	POLR1C	polymerase (RNA) I polypeptide C	3439	0.04324447363615036	0.19239776	Yes
row_30	NUDT9	nudix hydrolase 9	3622	0.041431743651628494	0.19054194	Yes
row_31	PRIM1	primase, DNA, polypeptide 1 (49kDa)	3626	0.04138801619410515	0.19791591	Yes
row_32	RFC5	replication factor C subunit 5	3900	0.03855355829000473	0.19084023	Yes
row_33	MRPL40	mitochondrial ribosomal protein L40	4045	0.03709464892745018	0.19015655	Yes
row_34	VPS37D	vacuolar protein sorting 37 homolog D (S. cerevisiae)	4062	0.03688907250761986	0.19604123	Yes
row_35	AK1	adenylate kinase 1	4140	0.03624603524804115	0.19866088	Yes
row_36	SSRP1	structure specific recognition protein 1	4293	0.03480807691812515	0.19714838	Yes
row_37	POLD1	polymerase (DNA directed), delta 1, catalytic subunit	4423	0.03375248238444328	0.19663084	Yes
row_38	SUPT4H1	SPT4 homolog, DSIF elongation factor subunit	4445	0.033602017909288406	0.20165955	Yes
row_39	SF3A3	splicing factor 3a subunit 3	4451	0.03355326130986214	0.2075051	Yes
row_40	NME1	NME/NM23 nucleoside diphosphate kinase 1	4477	0.03335791826248169	0.21228299	Yes
row_41	SNAPC5	small nuclear RNA activating complex polypeptide 5	4579	0.032488029450178146	0.21298043	Yes
row_42	SAC3D1	SAC3 domain containing 1	4676	0.03177719935774803	0.21380663	Yes
row_43	PDE6G	phosphodiesterase 6G, cGMP-specific, rod, gamma	4799	0.030759429559111595	0.21310587	Yes
row_44	POLR2I	polymerase (RNA) II (DNA directed) polypeptide I, 14.5kDa	4839	0.0304949302226305	0.21664044	Yes
row_45	ERCC2	excision repair cross-complementation group 2	4840	0.030492937192320824	0.22218734	Yes
row_46	RFC3	replication factor C subunit 3	5366	0.026479434221982956	0.19991018	No
row_47	RRM2B	ribonucleotide reductase M2 B (TP53 inducible)	5380	0.02638518065214157	0.20403895	No
row_48	POLR2D	polymerase (RNA) II (DNA directed) polypeptide D	5467	0.025750363245606422	0.20428489	No
row_49	POLR2E	polymerase (RNA) II (DNA directed) polypeptide E, 25kDa	5653	0.024369869381189346	0.19917056	No
row_50	GTF3C5	general transcription factor IIIC subunit 5	5714	0.023976190015673637	0.20043555	No
row_51	ALYREF	Aly/REF export factor	5795	0.023407001048326492	0.20056486	No
row_52	GUK1	guanylate kinase 1	5796	0.023400235921144485	0.20482154	No
row_53	RFC4	replication factor C subunit 4	5802	0.023367473855614662	0.20881422	No
row_54	NT5C	5, 3-nucleotidase, cytosolic	5848	0.02303798496723175	0.21068268	No
row_55	BOLA2	bolA family member 2	5866	0.022921517491340637	0.21397494	No
row_56	GPX4	glutathione peroxidase 4	6109	0.02134591154754162	0.20536889	No
row_57	NUDT21	nudix hydrolase 21	6126	0.021234741434454918	0.20840594	No
row_58	RAD52	RAD52 homolog, DNA repair protein	6212	0.02070392109453678	0.2077855	No
row_59	FEN1	flap structure-specific endonuclease 1	6460	0.019241828471422195	0.19853866	No
row_60	ZWINT	ZW10 interacting kinetochore protein	6566	0.018538670614361763	0.1964922	No
row_61	RPA2	replication protein A2	6755	0.017264066264033318	0.18993044	No
row_62	APRT	adenine phosphoribosyltransferase	6838	0.016766149550676346	0.18874851	No
row_63	ERCC8	excision repair cross-complementation group 8	7031	0.01563095487654209	0.18168324	No
row_64	NME4	NME/NM23 nucleoside diphosphate kinase 4	7098	0.015276026912033558	0.18105596	No
row_65	RFC2	replication factor C subunit 2	7355	0.013846447691321373	0.1703632	No
row_66	POLR2F	polymerase (RNA) II (DNA directed) polypeptide F	7390	0.013557927682995796	0.17107484	No
row_67	CSTF3	cleavage stimulation factor, 3 pre-RNA, subunit 3	7464	0.01305403746664524	0.16968212	No
row_68	RAE1	ribonucleic acid export 1	7466	0.013035296462476254	0.17200173	No
row_69	XPC	xeroderma pigmentosum, complementation group C	7484	0.012934680096805096	0.17347732	No
row_70	CETN2	centrin 2	7936	0.010209302417933941	0.15205945	No
row_71	BCAP31	B-cell receptor-associated protein 31	7967	0.0100701954215765	0.15234306	No
row_72	TAF1C	TATA box binding protein (TBP)-associated factor, RNA polymerase I, C, 110kDa	8113	0.009182150475680828	0.14653027	No
row_73	AAAS	achalasia, adrenocortical insufficiency, alacrimia	8187	0.008825091645121574	0.14436828	No
row_74	HCLS1	hematopoietic cell-specific Lyn substrate 1	8198	0.008729585446417332	0.14544018	No
row_75	NCBP2	nuclear cap binding protein subunit 2	8274	0.008151644840836525	0.14305246	No
row_76	GTF2H3	general transcription factor IIH subunit 3	8418	0.007351551670581102	0.13700987	No
row_77	ITPA	inosine triphosphatase (nucleoside triphosphate pyrophosphatase)	8461	0.007137959357351065	0.13614081	No
row_78	TARBP2	TAR (HIV-1) RNA binding protein 2	8465	0.00712557090446353	0.13728218	No
row_79	NME3	NME/NM23 nucleoside diphosphate kinase 3	9040	0.003775086021050811	0.10834615	No
row_80	REV3L	REV3 like, DNA directed polymerase zeta catalytic subunit	9150	0.0032189716584980488	0.10330648	No
row_81	NELFB	negative elongation factor complex member B	9274	0.0026403076481074095	0.09743904	No
row_82	DAD1	defender against cell death 1	9287	0.002560687717050314	0.09728556	No
row_83	EIF1B	eukaryotic translation initiation factor 1B	9343	0.0022246274165809155	0.09485182	No
row_84	TAF12	TAF12 RNA polymerase II, TATA box binding protein (TBP)-associated factor, 20kDa	9782	-3.7254736525937915E-5	0.07225448	No
row_85	ZNF707	zinc finger protein 707	9891	-5.980136920697987E-4	0.06678964	No
row_86	ADRM1	adhesion regulating molecule 1	10136	-0.001906984020024538	0.054544292	No
row_87	DDB1	damage-specific DNA binding protein 1	10240	-0.002557925181463361	0.049694017	No
row_88	POLR2G	polymerase (RNA) II (DNA directed) polypeptide G	10804	-0.005987424403429031	0.021728111	No
row_89	RALA	v-ral simian leukemia viral oncogene homolog A (ras related)	11268	-0.008563199080526829	-6.084838E-4	No
row_90	STX3	syntaxin 3	11410	-0.009397576563060284	-0.0061756605	No
row_91	GTF2H1	general transcription factor IIH subunit 1	11860	-0.011962054297327995	-0.027171472	No
row_92	POLL	polymerase (DNA directed), lambda	11921	-0.01233556680381298	-0.028023992	No
row_93	ERCC1	excision repair cross-complementation group 1	12020	-0.012946718372404575	-0.030726427	No
row_94	CCNO	cyclin O	12022	-0.012955044396221638	-0.028421411	No
row_95	ERCC3	excision repair cross-complementation group 3	12092	-0.013359143398702145	-0.029552205	No
row_96	SMAD5	SMAD family member 5	12225	-0.014332722872495651	-0.033757173	No
row_97	GMPR2	guanosine monophosphate reductase 2	12230	-0.014348053373396397	-0.03135358	No
row_98	TAF9	TAF9 RNA polymerase II, TATA box binding protein (TBP)-associated factor, 32kDa	12231	-0.01435299962759018	-0.02874266	No
row_99	UPF3B	UPF3 regulator of nonsense transcripts homolog B (yeast)	12416	-0.015572745352983475	-0.03540565	No
row_100	SRSF6	serine/arginine-rich splicing factor 6	12418	-0.01557913701981306	-0.032623295	No
row_101	SURF1	surfeit 1	12513	-0.016169704496860504	-0.034533013	No
row_102	ERCC5	excision repair cross-complementation group 5	12684	-0.017211800441145897	-0.04017534	No
row_103	BRF2	BRF2, RNA polymerase III transcription initiation factor 50 kDa subunit	12722	-0.017440712079405785	-0.03891222	No
row_104	TAF10	TAF10 RNA polymerase II, TATA box binding protein (TBP)-associated factor, 30kDa	12734	-0.0175381600856781	-0.03628958	No
row_105	BCAM	basal cell adhesion molecule (Lutheran blood group)	12938	-0.01882009021937847	-0.043342397	No
row_106	ERCC4	excision repair cross-complementation group 4	13098	-0.01986073888838291	-0.04793518	No
row_107	ELL	elongation factor RNA polymerase II	13445	-0.02214890904724598	-0.061762344	No
row_108	TSG101	tumor susceptibility 101	13515	-0.02265588752925396	-0.06120199	No
row_109	TMED2	transmembrane p24 trafficking protein 2	13702	-0.02415499836206436	-0.06640702	No
row_110	POLR3GL	polymerase (RNA) III (DNA directed) polypeptide G (32kD)-like	13775	-0.024674847722053528	-0.06563422	No
row_111	MPC2	mitochondrial pyruvate carrier 2	13841	-0.025162337347865105	-0.06441149	No
row_112	VPS37B	vacuolar protein sorting 37 homolog B (S. cerevisiae)	14014	-0.02638142742216587	-0.06848901	No
row_113	TP53	tumor protein p53	14048	-0.026651090011000633	-0.06534402	No
row_114	ARL6IP1	ADP-ribosylation factor like GTPase 6 interacting protein 1	14255	-0.028323231264948845	-0.07082297	No
row_115	SUPT5H	SPT5 homolog, DSIF elongation factor subunit	14268	-0.028467804193496704	-0.06626374	No
row_116	CANT1	calcium activated nucleotidase 1	14424	-0.029766492545604706	-0.06884816	No
row_117	NT5C3A	5-nucleotidase, cytosolic IIIA	14520	-0.030497901141643524	-0.068203084	No
row_118	TAF13	TAF13 RNA polymerase II, TATA box binding protein (TBP)-associated factor, 18kDa	14649	-0.03162018209695816	-0.0690569	No
row_119	DGUOK	deoxyguanosine kinase	14722	-0.032163407653570175	-0.066921875	No
row_120	EDF1	endothelial differentiation-related factor 1	14755	-0.0324346162378788	-0.06267321	No
row_121	GTF2F1	general transcription factor IIF subunit 1	14919	-0.03378971293568611	-0.064938635	No
row_122	POLR1D	polymerase (RNA) I polypeptide D	14933	-0.033915743231773376	-0.059439998	No
row_123	TK2	thymidine kinase 2, mitochondrial	14943	-0.03402169048786163	-0.05371566	No
row_124	NFX1	nuclear transcription factor, X-box binding 1	14946	-0.03407842665910721	-0.04761975	No
row_125	AK3	adenylate kinase 3	15257	-0.0366249680519104	-0.056955732	No
row_126	POLR2C	polymerase (RNA) II (DNA directed) polypeptide C, 33kDa	15294	-0.036911096423864365	-0.052099194	No
row_127	COX17	COX17 cytochrome c oxidase copper chaperone	15316	-0.03711799159646034	-0.046430904	No
row_128	POLR2J	polymerase (RNA) II (DNA directed) polypeptide J, 13.3kDa	15410	-0.03800426796078682	-0.04431714	No
row_129	POLR2A	polymerase (RNA) II (DNA directed) polypeptide A, 220kDa	15461	-0.03841744363307953	-0.03990909	No
row_130	POM121	POM121 transmembrane nucleoporin	15476	-0.03855423256754875	-0.033618286	No
row_131	POLB	polymerase (DNA directed), beta	15530	-0.039058148860931396	-0.02924851	No
row_132	DCTN4	dynactin 4 (p62)	16114	-0.04507739096879959	-0.0511358	No
row_133	DGCR8	DGCR8 microprocessor complex subunit	16116	-0.045093171298503876	-0.042984616	No
row_134	SDCBP	syndecan binding protein	16135	-0.045339781790971756	-0.035665896	No
row_135	AGO4	argonaute RISC catalytic component 4	16171	-0.045742105692625046	-0.029151322	No
row_136	VPS28	vacuolar protein sorting 28 homolog (S. cerevisiae)	16534	-0.05036979168653488	-0.03867061	No
row_137	POLR3C	polymerase (RNA) III (DNA directed) polypeptide C (62kD)	16610	-0.0514318086206913	-0.033185337	No
row_138	CLP1	Transcript Identified by AceView, Entrez Gene ID(s) 10978	17106	-0.05851595848798752	-0.048086587	No
row_139	TAF6	TAF6 RNA polymerase II, TATA box binding protein (TBP)-associated factor, 80kDa	17172	-0.059571053832769394	-0.040604644	No
row_140	POLD3	polymerase (DNA-directed), delta 3, accessory subunit	17176	-0.05964783579111099	-0.029909069	No
row_141	GTF2B	general transcription factor IIB	17483	-0.0648713931441307	-0.03390038	No
row_142	DUT	deoxyuridine triphosphatase	18343	-0.08666477352380753	-0.062466297	No
row_143	RNMT	RNA (guanine-7-) methyltransferase	18744	-0.10591698437929153	-0.063842215	No
row_144	SEC61A1	Sec61 translocon alpha 1 subunit	18812	-0.1106102466583252	-0.04717907	No
row_145	USP11	ubiquitin specific peptidase 11	18992	-0.12603196501731873	-0.03349064	No
row_146	PDE4B	phosphodiesterase 4B, cAMP-specific	19061	-0.13514424860477448	-0.012416178	No
row_147	POLE4	polymerase (DNA-directed), epsilon 4, accessory subunit	19323	-0.1993265151977539	0.01037327	No
