## Supplementary material for "Somatic hypomethylation of pericentromeric SST1 repeats and tetraploidization in human colorectal cancer cells": GSEA results: HALLMARK_E2F_TARGETS.tsv

NAME	SYMBOL	TITLE	RANK IN GENE LIST	RANK METRIC SCORE	RUNNING ES	CORE ENRICHMENT
row_0	EED	embryonic ectoderm development	152	0.17046406865119934	0.012045521	Yes
row_1	CHEK2	checkpoint kinase 2	208	0.15299227833747864	0.027068572	Yes
row_2	BRCA2	breast cancer 2, early onset	273	0.1366349458694458	0.03971561	Yes
row_3	CDC25A	cell division cycle 25A	295	0.13429442048072815	0.054313816	Yes
row_4	MLH1	mutL homolog 1	332	0.12782816588878632	0.067380816	Yes
row_5	MYBL2	v-myb avian myeloblastosis viral oncogene homolog-like 2	400	0.1192278191447258	0.07783963	Yes
row_6	PDS5B	PDS5 cohesin associated factor B	452	0.11414632946252823	0.08853269	Yes
row_7	TIMELESS	timeless circadian clock	468	0.11272456496953964	0.10092209	Yes
row_8	LIG1	ligase I, DNA, ATP-dependent	473	0.11219469457864761	0.113818675	Yes
row_9	ORC6	origin recognition complex subunit 6	480	0.11188207566738129	0.12657528	Yes
row_10	RNASEH2A	ribonuclease H2, subunit A	611	0.10281084477901459	0.13185753	Yes
row_11	ATAD2	ATPase family, AAA domain containing 2	641	0.10051462054252625	0.14209664	Yes
row_12	CDKN1A	cyclin-dependent kinase inhibitor 1A (p21, Cip1)	690	0.09740205109119415	0.1509893	Yes
row_13	PRIM2	primase, DNA, polypeptide 2 (58kDa)	728	0.09553360193967819	0.16023278	Yes
row_14	CCNE1	cyclin E1	738	0.09506060183048248	0.17086957	Yes
row_15	TRIP13	thyroid hormone receptor interactor 13	774	0.0933244377374649	0.17995852	Yes
row_16	SLBP	stem-loop binding protein	790	0.09269996732473373	0.19000919	Yes
row_17	NUP107	nucleoporin 107kDa	859	0.08970855921506882	0.19696864	Yes
row_18	CTPS1	CTP synthase 1	860	0.08967843651771545	0.20744242	Yes
row_19	DSCC1	DNA replication and sister chromatid cohesion 1	875	0.08906186372041702	0.21711993	Yes
row_20	MELK	maternal embryonic leucine zipper kinase	882	0.08891384303569794	0.22719401	Yes
row_21	STMN1	stathmin 1	951	0.08594738692045212	0.2337142	Yes
row_22	CKS2	CDC28 protein kinase regulatory subunit 2	1016	0.0837472528219223	0.24018434	Yes
row_23	CDC20	cell division cycle 20	1022	0.08351514488458633	0.24967963	Yes
row_24	TK1	thymidine kinase 1, soluble	1063	0.08199984580278397	0.25718728	Yes
row_25	DCTPP1	dCTP pyrophosphatase 1	1076	0.08149220794439316	0.26608416	Yes
row_26	BRCA1	breast cancer 1, early onset	1119	0.08041676133871078	0.27330345	Yes
row_27	DIAPH3	diaphanous-related formin 3	1136	0.0800100639462471	0.28182033	Yes
row_28	CDKN2A	cyclin-dependent kinase inhibitor 2A	1257	0.0773356482386589	0.28464457	Yes
row_29	KIF22	kinesin family member 22	1286	0.07652202993631363	0.29213327	Yes
row_30	MCM4	minichromosome maintenance complex component 4	1325	0.07566496729850769	0.29900452	Yes
row_31	GINS1	GINS complex subunit 1 (Psf1 homolog)	1375	0.0745774507522583	0.30517972	Yes
row_32	XPO1	exportin 1	1444	0.07290114462375641	0.31017616	Yes
row_33	MCM3	minichromosome maintenance complex component 3	1450	0.07281540334224701	0.3184218	Yes
row_34	LYAR	Ly1 antibody reactive	1468	0.07235325872898102	0.32599267	Yes
row_35	CENPM	centromere protein M	1560	0.06996960937976837	0.3294569	Yes
row_36	LMNB1	lamin B1	1705	0.0664776936173439	0.32977143	Yes
row_37	BUB1B	BUB1 mitotic checkpoint serine/threonine kinase B	1762	0.0655670091509819	0.33453214	Yes
row_38	MCM5	minichromosome maintenance complex component 5	1829	0.06424473971128464	0.33862105	Yes
row_39	CDCA3	cell division cycle associated 3	1844	0.06400635093450546	0.34537226	Yes
row_40	PPM1D	protein phosphatase, Mg2+/Mn2+ dependent, 1D	1919	0.06280487775802612	0.34887916	Yes
row_41	SPC25	SPC25, NDC80 kinetochore complex component	1922	0.06271489709615707	0.35610035	Yes
row_42	RPA3	replication protein A3	1940	0.06228771060705185	0.36249563	Yes
row_43	DNMT1	DNA (cytosine-5-)-methyltransferase 1	2038	0.06089175119996071	0.3645892	Yes
row_44	RANBP1	RAN binding protein 1	2070	0.06040344014763832	0.37004018	Yes
row_45	MAD2L1	MAD2 mitotic arrest deficient-like 1 (yeast)	2149	0.059145841747522354	0.3729128	Yes
row_46	UNG	uracil DNA glycosylase	2227	0.05789678916335106	0.37569126	Yes
row_47	NAP1L1	nucleosome assembly protein 1-like 1	2338	0.05616495758295059	0.37656027	Yes
row_48	DCLRE1B	DNA cross-link repair 1B	2368	0.055758263915777206	0.3815722	Yes
row_49	HELLS	helicase, lymphoid-specific	2432	0.05479000508785248	0.38471207	Yes
row_50	HMMR	hyaluronan-mediated motility receptor (RHAMM)	2515	0.05347207188606262	0.3867151	Yes
row_51	BARD1	BRCA1 associated RING domain 1	2585	0.052565354853868484	0.38928476	Yes
row_52	RAD51C	RAD51 paralog C	2687	0.051195502281188965	0.390039	Yes
row_53	ASF1B	anti-silencing function 1B histone chaperone	2733	0.050686065107584	0.39363074	Yes
row_54	TACC3	transforming, acidic coiled-coil containing protein 3	2794	0.0499478280544281	0.3963603	Yes
row_55	RAD1	RAD1 checkpoint DNA exonuclease	2803	0.04979504272341728	0.40176213	Yes
row_56	LBR	lamin B receptor	2818	0.049653783440589905	0.40683708	Yes
row_57	E2F8	E2F transcription factor 8	2851	0.04929139092564583	0.41093847	Yes
row_58	CSE1L	CSE1 chromosome segregation 1-like (yeast)	2926	0.048326846212148666	0.41275445	Yes
row_59	CENPE	centromere protein E	2957	0.04796281084418297	0.41680416	Yes
row_60	SRSF2	serine/arginine-rich splicing factor 2	2978	0.0477488674223423	0.42134622	Yes
row_61	UBR7	ubiquitin protein ligase E3 component n-recognin 7 (putative)	3001	0.04747297242283821	0.42575258	Yes
row_62	HNRNPD	heterogeneous nuclear ribonucleoprotein D	3023	0.047284796833992004	0.43018872	Yes
row_63	GINS4	GINS complex subunit 4 (Sld5 homolog)	3060	0.046982016414403915	0.43381348	Yes
row_64	RRM2	ribonucleotide reductase M2	3128	0.046220563352108	0.43574557	Yes
row_65	SMC4	structural maintenance of chromosomes 4	3153	0.04599054157733917	0.43987533	Yes
row_66	MYC	v-myc avian myelocytomatosis viral oncogene homolog	3194	0.04559887945652008	0.44313163	Yes
row_67	PCNA	proliferating cell nuclear antigen	3328	0.04444333165884018	0.44144177	Yes
row_68	POLA2	polymerase (DNA directed), alpha 2, accessory subunit	3348	0.04425334930419922	0.44562733	Yes
row_69	NASP	nuclear autoantigenic sperm protein (histone-binding)	3425	0.043412499129772186	0.44676587	Yes
row_70	MKI67	marker of proliferation Ki-67	3496	0.04258562996983528	0.44811824	Yes
row_71	MCM6	minichromosome maintenance complex component 6	3558	0.041967712342739105	0.44986406	Yes
row_72	PSIP1	PC4 and SFRS1 interacting protein 1	3663	0.041005801409482956	0.449273	Yes
row_73	AURKB	aurora kinase B	3671	0.040916524827480316	0.4536896	Yes
row_74	MSH2	mutS homolog 2	3691	0.040660928934812546	0.45745558	Yes
row_75	KIF18B	kinesin family member 18B	3739	0.04019526392221451	0.4597186	Yes
row_76	NCAPD2	non-SMC condensin I complex subunit D2	3883	0.03874479979276657	0.4568459	Yes
row_77	POLE	polymerase (DNA directed), epsilon, catalytic subunit	3885	0.03869447112083435	0.4613134	Yes
row_78	NOP56	NOP56 ribonucleoprotein	3937	0.03813943639397621	0.46312943	Yes
row_79	UBE2T	ubiquitin conjugating enzyme E2T	3942	0.03806879743933678	0.46736863	Yes
row_80	MMS22L	MMS22-like, DNA repair protein	4040	0.037115678191185	0.46668538	Yes
row_81	CHEK1	checkpoint kinase 1	4083	0.036758143454790115	0.46880567	Yes
row_82	PAICS	phosphoribosylaminoimidazole carboxylase, phosphoribosylaminoimidazole succinocarboxamide synthetase	4227	0.03535223379731178	0.4655367	Yes
row_83	WEE1	WEE1 G2 checkpoint kinase	4267	0.03502664715051651	0.46760997	Yes
row_84	SSRP1	structure specific recognition protein 1	4293	0.03480807691812515	0.47038198	Yes
row_85	CDKN2C	cyclin-dependent kinase inhibitor 2C (p18, inhibits CDK4)	4353	0.03430978208780289	0.47133687	Yes
row_86	TRA2B	transformer 2 beta homolog (Drosophila)	4395	0.03396855294704437	0.4731831	Yes
row_87	POLD1	polymerase (DNA directed), delta 1, catalytic subunit	4423	0.03375248238444328	0.47572833	Yes
row_88	NME1	NME/NM23 nucleoside diphosphate kinase 1	4477	0.03335791826248169	0.47688243	Yes
row_89	PRPS1	phosphoribosyl pyrophosphate synthetase 1	4489	0.03325164318084717	0.48019692	Yes
row_90	DCK	deoxycytidine kinase	4497	0.03315851092338562	0.48370746	Yes
row_91	RAD51AP1	RAD51 associated protein 1	4516	0.03297344967722893	0.4866273	Yes
row_92	SMC6	Transcript Identified by AceView, Entrez Gene ID(s) 79677	4721	0.03140519559383392	0.47974166	Yes
row_93	CDK1	cyclin-dependent kinase 1	4823	0.03061700612306595	0.47809246	Yes
row_94	RPA1	replication protein A1	4848	0.030436530709266663	0.48040566	Yes
row_95	SMC1A	structural maintenance of chromosomes 1A	4903	0.030085211619734764	0.4811258	Yes
row_96	RBBP7	retinoblastoma binding protein 7	4910	0.030024731531739235	0.48432207	Yes
row_97	HMGB3	high mobility group box 3	4965	0.029583273455500603	0.4849836	Yes
row_98	AURKA	aurora kinase A	5067	0.02882249280810356	0.4831248	Yes
row_99	ILF3	interleukin enhancer binding factor 3	5069	0.02881956659257412	0.486439	Yes
row_100	HMGA1	high mobility group AT-hook 1	5073	0.02877512387931347	0.4896445	Yes
row_101	GSPT1	G1 to S phase transition 1	5217	0.027607187628746033	0.48547098	Yes
row_102	PSMC3IP	PSMC3 interacting protein	5303	0.02697097137570381	0.4842237	Yes
row_103	DDX39A	DEAD (Asp-Glu-Ala-Asp) box polypeptide 39A	5309	0.02690383419394493	0.4871072	Yes
row_104	MCM2	minichromosome maintenance complex component 2	5326	0.02678854763507843	0.48940817	Yes
row_105	RFC3	replication factor C subunit 3	5366	0.026479434221982956	0.4904832	Yes
row_106	NUP153	nucleoporin 153kDa	5453	0.02586020715534687	0.4890544	Yes
row_107	TCF19	transcription factor 19	5455	0.02585655264556408	0.49202254	Yes
row_108	TUBG1	tubulin, gamma 1	5617	0.024599425494670868	0.48656654	No
row_109	PLK4	polo-like kinase 4	5691	0.024152928963303566	0.48561093	No
row_110	PRDX4	peroxiredoxin 4	5730	0.02384943701326847	0.4864305	No
row_111	ZW10	zw10 kinetochore protein	5810	0.023283546790480614	0.48506293	No
row_112	SNRPB	small nuclear ribonucleoprotein polypeptides B and B1	5820	0.023186909034848213	0.4873054	No
row_113	LUC7L3	LUC7-like 3 pre-mRNA splicing factor	5935	0.022420790046453476	0.4840264	No
row_114	NOLC1	nucleolar and coiled-body phosphoprotein 1	5963	0.02228102646768093	0.48523188	No
row_115	EZH2	enhancer of zeste 2 polycomb repressive complex 2 subunit	5989	0.02209235541522503	0.48651877	No
row_116	SRSF1	serine/arginine-rich splicing factor 1	6000	0.022029278799891472	0.4885743	No
row_117	NUDT21	nudix hydrolase 21	6126	0.021234741434454918	0.48458773	No
row_118	ANP32E	acidic nuclear phosphoprotein 32 family member E	6152	0.021060500293970108	0.48575413	No
row_119	KPNA2	karyopherin alpha 2 (RAG cohort 1, importin alpha 1)	6200	0.020776767283678055	0.48574924	No
row_120	PA2G4	proliferation-associated 2G4	6269	0.020457161590456963	0.48462063	No
row_121	NAA38	N(alpha)-acetyltransferase 38, NatC auxiliary subunit	6467	0.0192090030759573	0.4766727	No
row_122	PHF5A	PHD finger protein 5A	6754	0.01726878061890602	0.46389392	No
row_123	RPA2	replication protein A2	6755	0.017264066264033318	0.46591023	No
row_124	RAD21	RAD21 cohesin complex component	6756	0.01726359687745571	0.46792647	No
row_125	SHMT1	serine hydroxymethyltransferase 1 (soluble)	6801	0.017014209181070328	0.46763736	No
row_126	TOP2A	topoisomerase (DNA) II alpha	6917	0.016351044178009033	0.46359774	No
row_127	PNN	pinin, desmosome associated protein	6937	0.01623169332742691	0.46451056	No
row_128	RACGAP1	Rac GTPase activating protein 1	7079	0.015391675755381584	0.45901382	No
row_129	MXD3	MAX dimerization protein 3	7083	0.01535334438085556	0.4606518	No
row_130	TUBB	tubulin, beta class I	7107	0.015204683877527714	0.46123773	No
row_131	RAN	RAN, member RAS oncogene family	7181	0.014850719831883907	0.45919567	No
row_132	CDK4	cyclin-dependent kinase 4	7198	0.01476985588669777	0.46009293	No
row_133	SYNCRIP	synaptotagmin binding, cytoplasmic RNA interacting protein	7248	0.014501206576824188	0.45925167	No
row_134	RFC2	replication factor C subunit 2	7355	0.013846447691321373	0.45538512	No
row_135	PRKDC	protein kinase, DNA-activated, catalytic polypeptide	7386	0.013585574924945831	0.4554198	No
row_136	POLD2	polymerase (DNA directed), delta 2, accessory subunit	7486	0.012918297201395035	0.45180702	No
row_137	CTCF	CCCTC-binding factor (zinc finger protein)	7528	0.012734110467135906	0.45117322	No
row_138	AK2	adenylate kinase 2	7542	0.012650643475353718	0.45197818	No
row_139	DEK	DEK proto-oncogene	7764	0.011293736286461353	0.4418642	No
row_140	HMGB2	high mobility group box 2	7921	0.010286605916917324	0.43499523	No
row_141	BIRC5	baculoviral IAP repeat containing 5	7953	0.010143849067389965	0.43457624	No
row_142	MCM7	minichromosome maintenance complex component 7	7985	0.009970813058316708	0.43413705	No
row_143	SUV39H1	suppressor of variegation 3-9 homolog 1 (Drosophila)	7990	0.009955677203834057	0.43509284	No
row_144	ESPL1	extra spindle pole bodies like 1, separase	7999	0.009923855774104595	0.435838	No
row_145	DLGAP5	discs, large (Drosophila) homolog-associated protein 5	8007	0.009887544438242912	0.43663067	No
row_146	CCNB2	cyclin B2	8020	0.00980670191347599	0.43715525	No
row_147	TMPO	thymopoietin	8045	0.009658968076109886	0.43704173	No
row_148	STAG1	stromal antigen 1	8239	0.008398973383009434	0.42803818	No
row_149	XRCC6	X-ray repair complementing defective repair in Chinese hamster cells 6	8395	0.0074836574494838715	0.4208936	No
row_150	PLK1	polo-like kinase 1	8734	0.005508630070835352	0.4040512	No
row_151	DEPDC1	DEP domain containing 1	8741	0.005484164692461491	0.4043813	No
row_152	SMC3	structural maintenance of chromosomes 3	8842	0.005027308128774166	0.39979514	No
row_153	TFRC	transferrin receptor	8948	0.004315601661801338	0.3948672	No
row_154	CBX5	chromobox homolog 5	9037	0.0037869708612561226	0.390757	No
row_155	WDR90	WD repeat domain 90	9177	0.0031131948344409466	0.3839297	No
row_156	DONSON	downstream neighbor of SON	9214	0.0028930616099387407	0.3824052	No
row_157	PAN2	PAN2 poly(A) specific ribonuclease subunit	9223	0.0028713098727166653	0.3823267	No
row_158	IPO7	importin 7	9261	0.0026816849131137133	0.38072577	No
row_159	CDKN3	cyclin-dependent kinase inhibitor 3	9369	0.0021347745787352324	0.37543964	No
row_160	GINS3	GINS complex subunit 3 (Psf3 homolog)	9436	0.0017842110246419907	0.37223366	No
row_161	PTTG1	pituitary tumor-transforming 1	9499	0.0014629790093749762	0.36919707	No
row_162	PPP1R8	protein phosphatase 1, regulatory subunit 8	9526	0.001369799836538732	0.36801198	No
row_163	BRMS1L	breast cancer metastasis-suppressor 1-like	9656	6.942391628399491E-4	0.3614195	No
row_164	CKS1B	CDC28 protein kinase regulatory subunit 1B	10258	-0.002706425730139017	0.33064404	No
row_165	EIF2S1	eukaryotic translation initiation factor 2, subunit 1 alpha, 35kDa	10272	-0.002788045210763812	0.3302971	No
row_166	TIPIN	TIMELESS interacting protein	10301	-0.0029450510628521442	0.32919255	No
row_167	RAD50	RAD50 homolog, double strand break repair protein	10328	-0.0031284757424145937	0.3282129	No
row_168	RFC1	replication factor C subunit 1	10561	-0.004428255837410688	0.316728	No
row_169	SPC24	SPC24, NDC80 kinetochore complex component	11187	-0.00820019468665123	0.28535256	No
row_170	KIF2C	kinesin family member 2C	11587	-0.010323536582291126	0.2659168	No
row_171	NBN	nibrin	11962	-0.012595023028552532	0.24803962	No
row_172	USP1	ubiquitin specific peptidase 1	12752	-0.01763800159096718	0.20928222	No
row_173	TBRG4	transforming growth factor beta regulator 4	12791	-0.017831342294812202	0.20939894	No
row_174	POP7	POP7 homolog, ribonuclease P/MRP subunit	12871	-0.018340928480029106	0.20745412	No
row_175	CIT	citron rho-interacting serine/threonine kinase	13026	-0.01938384771347046	0.20175111	No
row_176	CDC25B	cell division cycle 25B	13972	-0.026128243654966354	0.15591496	No
row_177	TP53	tumor protein p53	14048	-0.026651090011000633	0.15514763	No
row_178	HUS1	HUS1 checkpoint clamp component	14352	-0.029241306707262993	0.14288768	No
row_179	KIF4A	kinesin family member 4A	14527	-0.030529174953699112	0.13745171	No
row_180	UBE2S	ubiquitin-conjugating enzyme E2S	14865	-0.03330609202384949	0.12390757	No
row_181	CDCA8	cell division cycle associated 8	14908	-0.03364946320652962	0.1256648	No
row_182	ASF1A	anti-silencing function 1A histone chaperone	15331	-0.037250492721796036	0.10818403	No
row_183	PMS2	PMS1 homolog 2, mismatch repair system component	16312	-0.04730897769331932	0.06301097	No
row_184	CDKN1B	cyclin-dependent kinase inhibitor 1B (p27, Kip1)	16336	-0.047497089952230453	0.06736842	No
row_185	EXOSC8	exosome component 8	16621	-0.05161835998296738	0.058704875	No
row_186	POLD3	polymerase (DNA-directed), delta 3, accessory subunit	17176	-0.05964783579111099	0.037011188	No
row_187	ORC2	origin recognition complex subunit 2	17197	-0.05997777730226517	0.04298149	No
row_188	SPAG5	sperm associated antigen 5	17519	-0.06572014093399048	0.034050804	No
row_189	ING3	inhibitor of growth family member 3	17520	-0.06575167924165726	0.041730117	No
row_190	CCP110	centriolar coiled coil protein 110kDa	17778	-0.07149464637041092	0.036784768	No
row_191	MTHFD2	methylenetetrahydrofolate dehydrogenase (NADP+ dependent) 2, methenyltetrahydrofolate cyclohydrolase	18255	-0.08423133939504623	0.021997431	No
row_192	NUP205	nucleoporin 205kDa	18334	-0.08643394708633423	0.0280571	No
row_193	DUT	deoxyuridine triphosphatase	18343	-0.08666477352380753	0.03776504	No
row_194	POLE4	polymerase (DNA-directed), epsilon 4, accessory subunit	19323	-0.1993265151977539	0.010398245	No
