## Supplementary material for "Somatic hypomethylation of pericentromeric SST1 repeats and tetraploidization in human colorectal cancer cells": GSEA results: HALLMARK_EPITHELIAL_MESENCHYMAL_TRANSITION.tsv

NAME	SYMBOL	TITLE	RANK IN GENE LIST	RANK METRIC SCORE	RUNNING ES	CORE ENRICHMENT
row_0	NT5E	5-nucleotidase, ecto (CD73)	37	0.30718156695365906	0.024299392	No
row_1	CDH11	cadherin 11, type 2, OB-cadherin (osteoblast)	56	0.2758582532405853	0.0469088	No
row_2	IL15	interleukin 15	64	0.26107752323150635	0.068826	No
row_3	DKK1	dickkopf WNT signaling pathway inhibitor 1	106	0.20377548038959503	0.08409415	No
row_4	GREM1	gremlin 1, DAN family BMP antagonist	170	0.1650700867176056	0.09492109	No
row_5	SERPINE2	serpin peptidase inhibitor, clade E (nexin, plasminogen activator inhibitor type 1), member 2	171	0.1645427942276001	0.10896254	No
row_6	FAS	Fas cell surface death receptor	186	0.16085734963417053	0.12196516	No
row_7	THBS1	thrombospondin 1	192	0.15778712928295135	0.13517143	No
row_8	TIMP1	TIMP metallopeptidase inhibitor 1	254	0.14108490943908691	0.14405504	No
row_9	CXCL8	chemokine (C-X-C motif) ligand 8	350	0.12530207633972168	0.1498327	No
row_10	VIM	vimentin	489	0.11131080240011215	0.15219164	No
row_11	CD44	CD44 molecule (Indian blood group)	577	0.10448093712329865	0.1566064	No
row_12	IGFBP3	insulin like growth factor binding protein 3	582	0.10421140491962433	0.16529246	No
row_13	CXCL1	chemokine (C-X-C motif) ligand 1 (melanoma growth stimulating activity, alpha)	672	0.09834418445825577	0.16908006	No
row_14	TGM2	transglutaminase 2	714	0.09620105475187302	0.17516822	No
row_15	ACTA2	actin, alpha 2, smooth muscle, aorta	746	0.0947454571723938	0.18164955	No
row_16	IGFBP4	insulin like growth factor binding protein 4	792	0.0926426351070404	0.18722709	No
row_17	ITGB5	integrin beta 5	810	0.09177281707525253	0.19417909	No
row_18	ECM2	extracellular matrix protein 2, female organ and adipocyte specific	1051	0.08237098157405853	0.1887911	No
row_19	FBLN1	fibulin 1	1105	0.08077778667211533	0.19294223	No
row_20	FBLN5	fibulin 5	1120	0.08034230768680573	0.199074	No
row_21	TGFBI	transforming growth factor, beta-induced, 68kDa	1130	0.08015098422765732	0.20544814	No
row_22	ID2	inhibitor of DNA binding 2, dominant negative helix-loop-helix protein	1150	0.07966402918100357	0.21126333	No
row_23	NID2	nidogen 2 (osteonidogen)	1228	0.0779719278216362	0.2139333	No
row_24	PLAUR	plasminogen activator, urokinase receptor	1355	0.07494214922189713	0.21380953	No
row_25	BDNF	brain-derived neurotrophic factor	1505	0.07129857689142227	0.21218486	No
row_26	SLIT3	slit guidance ligand 3	1612	0.0685611441731453	0.21255134	No
row_27	ELN	elastin	1766	0.06553295999765396	0.2102277	No
row_28	FSTL3	follistatin-like 3 (secreted glycoprotein)	1974	0.061743948608636856	0.20478685	No
row_29	NOTCH2	notch 2	2091	0.06015412509441376	0.20391852	No
row_30	TGFBR3	transforming growth factor beta receptor III	2120	0.059704508632421494	0.2075648	No
row_31	HTRA1	HtrA serine peptidase 1	2295	0.05687796697020531	0.20341606	No
row_32	PDGFRB	platelet-derived growth factor receptor, beta polypeptide	2343	0.05607052147388458	0.20576921	No
row_33	PTX3	pentraxin 3, long	2893	0.048693906515836716	0.18152018	No
row_34	ENO2	enolase 2 (gamma, neuronal)	3086	0.04672648012638092	0.17557386	No
row_35	SPOCK1	sparc/osteonectin, cwcv and kazal-like domains proteoglycan (testican) 1	3906	0.03849569708108902	0.13648517	No
row_36	MATN3	matrilin 3	3941	0.03808983787894249	0.13797651	No
row_37	LRRC15	leucine rich repeat containing 15	4102	0.03659816458821297	0.13282152	No
row_38	FBN2	fibrillin 2	4127	0.036391593515872955	0.13468532	No
row_39	GEM	GTP binding protein overexpressed in skeletal muscle	4213	0.03546442091464996	0.13331395	No
row_40	TPM1	tropomyosin 1 (alpha)	4297	0.03477964550256729	0.13198763	No
row_41	COL4A2	collagen, type IV, alpha 2	4487	0.03325831890106201	0.1250472	No
row_42	THY1	Thy-1 cell surface antigen	4641	0.032031845301389694	0.1198647	No
row_43	TIMP3	TIMP metallopeptidase inhibitor 3	4889	0.030184004455804825	0.10966111	No
row_44	LAMA1	laminin, alpha 1	5151	0.028181562200188637	0.09856229	No
row_45	RGS4	regulator of G-protein signaling 4	5282	0.027098188176751137	0.094148755	No
row_46	SDC1	syndecan 1	5305	0.02696792222559452	0.09531185	No
row_47	PCOLCE2	procollagen C-endopeptidase enhancer 2	5344	0.026645665988326073	0.09561963	No
row_48	CAPG	capping protein (actin filament), gelsolin-like	5399	0.026267897337675095	0.09506736	No
row_49	SLIT2	slit guidance ligand 2	5509	0.02539495937526226	0.09159498	No
row_50	GADD45B	growth arrest and DNA-damage-inducible, beta	5568	0.024886611849069595	0.09071788	No
row_51	COL6A2	collagen, type VI, alpha 2	5593	0.02471262775361538	0.09158504	No
row_52	GLIPR1	GLI pathogenesis-related 1	5605	0.02465006895363331	0.093119465	No
row_53	COL4A1	collagen, type IV, alpha 1	5717	0.023951487615704536	0.08942043	No
row_54	LOXL1	lysyl oxidase-like 1	5981	0.022173289209604263	0.07770541	No
row_55	DPYSL3	dihydropyrimidinase-like 3	6038	0.021799210458993912	0.07666832	No
row_56	OXTR	oxytocin receptor	6074	0.021586153656244278	0.07669956	No
row_57	LAMA2	laminin, alpha 2	6270	0.020454933866858482	0.06835612	No
row_58	CD59	CD59 molecule, complement regulatory protein	6466	0.019210273399949074	0.059906457	No
row_59	MAGEE1	MAGE family member E1	6491	0.019064590334892273	0.060291637	No
row_60	IL32	interleukin 32	6502	0.018962277099490166	0.061392423	No
row_61	PTHLH	parathyroid hormone-like hormone	6661	0.017921850085258484	0.054747134	No
row_62	NTM	neurotrimin	6751	0.017291706055402756	0.051618025	No
row_63	TNFRSF12A	tumor necrosis factor receptor superfamily, member 12A	6787	0.017078828066587448	0.051264625	No
row_64	PMP22	peripheral myelin protein 22	7003	0.01582884043455124	0.04149164	No
row_65	SGCB	sarcoglycan beta	7047	0.015547478571534157	0.04059365	No
row_66	DAB2	Dab, mitogen-responsive phosphoprotein, homolog 2 (Drosophila)	7140	0.015063903294503689	0.037119213	No
row_67	GADD45A	growth arrest and DNA-damage-inducible, alpha	7290	0.014247412793338299	0.03062601	No
row_68	COL1A1	Jeck2013 ANTISENSE, coding, INTERNAL, intronic best transcript NM_000088	7296	0.014227233827114105	0.031581417	No
row_69	CXCL12	chemokine (C-X-C motif) ligand 12	7452	0.013122394680976868	0.024681779	No
row_70	MGP	matrix Gla protein	7495	0.012879905290901661	0.023607887	No
row_71	COL7A1	collagen, type VII, alpha 1	7508	0.012842517346143723	0.024082959	No
row_72	COMP	cartilage oligomeric matrix protein	7536	0.012699530459940434	0.023769751	No
row_73	BMP1	bone morphogenetic protein 1	7539	0.012689619325101376	0.024749158	No
row_74	COL1A2	collagen, type I, alpha 2	7583	0.012443827465176582	0.023586316	No
row_75	CDH2	cadherin 2, type 1, N-cadherin (neuronal)	7774	0.01122988946735859	0.014714333	No
row_76	MYL9	myosin light chain 9	7810	0.010953599587082863	0.013838228	No
row_77	PCOLCE	procollagen C-endopeptidase enhancer	7847	0.01076517440378666	0.0128943045	No
row_78	ECM1	extracellular matrix protein 1	7942	0.010189557448029518	0.008900432	No
row_79	MCM7	minichromosome maintenance complex component 7	7985	0.009970813058316708	0.0075782905	No
row_80	FZD8	frizzled class receptor 8	8074	0.009402760304510593	0.0038277062	No
row_81	SGCD	sarcoglycan delta	8224	0.008499409072101116	-0.0031560096	No
row_82	COL11A1	collagen, type XI, alpha 1	8244	0.008359158411622047	-0.0034257004	No
row_83	CADM1	cell adhesion molecule 1	8577	0.006454024463891983	-0.02005209	No
row_84	COLGALT1	collagen beta(1-O)galactosyltransferase 1	8595	0.006344381254166365	-0.020390239	No
row_85	ITGA5	integrin alpha 5	8613	0.006233743391931057	-0.020737827	No
row_86	MYLK	myosin light chain kinase	8846	0.00500455079600215	-0.03231407	No
row_87	MMP14	matrix metallopeptidase 14 (membrane-inserted)	9110	0.0034147801343351603	-0.045629866	No
row_88	TPM4	tropomyosin 4	9464	0.0016380881424993277	-0.06375374	No
row_89	COL6A3	collagen, type VI, alpha 3	9469	0.0016013443237170577	-0.063824035	No
row_90	LRP1	LDL receptor related protein 1	9659	6.873757229186594E-4	-0.07354394	No
row_91	PMEPA1	prostate transmembrane protein, androgen induced 1	9736	2.3642256564926356E-4	-0.077455886	No
row_92	FLNA	Jeck2013 ANTISENSE, CDS, coding, INTERNAL, OVCODE, OVEXON best transcript NM_001110556	9902	-6.563803763128817E-4	-0.08593671	No
row_93	SCG2	secretogranin II	10022	-0.001337704248726368	-0.09197942	No
row_94	MMP3	matrix metallopeptidase 3	10688	-0.0053170896135270596	-0.12593172	No
row_95	SLC6A8	solute carrier family 6 (neurotransmitter transporter), member 8	10735	-0.005523168947547674	-0.12784037	No
row_96	PLOD1	procollagen-lysine, 2-oxoglutarate 5-dioxygenase 1	10966	-0.006831210106611252	-0.13915725	No
row_97	GAS1	growth arrest-specific 1	11303	-0.008789373561739922	-0.15579131	No
row_98	COL16A1	collagen, type XVI, alpha 1	11406	-0.009363257326185703	-0.1602696	No
row_99	WIPF1	WAS/WASL interacting protein family, member 1	11506	-0.009917489252984524	-0.16454539	No
row_100	SPP1	secreted phosphoprotein 1	11575	-0.01024461630731821	-0.16718936	No
row_101	GPC1	glypican 1	11601	-0.010405671782791615	-0.16759484	No
row_102	COL3A1	collagen, type III, alpha 1	11694	-0.01099763996899128	-0.17141627	No
row_103	P3H1	prolyl 3-hydroxylase 1	11724	-0.011200999841094017	-0.17196083	No
row_104	IL6	interleukin 6	11825	-0.011778618209064007	-0.17612953	No
row_105	CXCL6	chemokine (C-X-C motif) ligand 6	11900	-0.012209728360176086	-0.17891625	No
row_106	PFN2	profilin 2	12101	-0.013433358632028103	-0.18811758	No
row_107	TPM2	tropomyosin 2 (beta)	12172	-0.013933628797531128	-0.19055022	No
row_108	FERMT2	fermitin family member 2	12188	-0.014024344272911549	-0.19012952	No
row_109	FMOD	fibromodulin	12274	-0.014603362418711185	-0.19328108	No
row_110	TAGLN	transgelin	12350	-0.015164553187787533	-0.19586737	No
row_111	PDLIM4	PDZ and LIM domain 4	12385	-0.01535817887634039	-0.19631587	No
row_112	APLP1	amyloid beta (A4) precursor-like protein 1	12392	-0.015408442355692387	-0.19531141	No
row_113	LAMA3	laminin, alpha 3	12397	-0.0154365673661232	-0.19420107	No
row_114	TGFB1	transforming growth factor beta 1	12464	-0.015874488279223442	-0.19626112	No
row_115	FGF2	fibroblast growth factor 2 (basic)	12468	-0.015891535207629204	-0.19506022	No
row_116	ADAM12	ADAM metallopeptidase domain 12	12524	-0.016217296943068504	-0.19652191	No
row_117	COL5A2	collagen, type V, alpha 2	12761	-0.017738962545990944	-0.2072184	No
row_118	ITGB3	integrin beta 3	12821	-0.018056882545351982	-0.20873006	No
row_119	CRLF1	cytokine receptor-like factor 1	12865	-0.01829664781689644	-0.20939344	No
row_120	SERPINE1	serpin peptidase inhibitor, clade E (nexin, plasminogen activator inhibitor type 1), member 1	12974	-0.019051378592848778	-0.21335542	No
row_121	FUCA1	fucosidase, alpha-L- 1, tissue	13114	-0.019950812682509422	-0.21884453	No
row_122	MATN2	matrilin 2	13189	-0.020466815680265427	-0.22092661	No
row_123	TNC	tenascin C	13324	-0.021436776965856552	-0.22603023	No
row_124	TNFAIP3	tumor necrosis factor, alpha-induced protein 3	13363	-0.02166859433054924	-0.22614717	No
row_125	CAP2	CAP, adenylate cyclase-associated protein, 2 (yeast)	13575	-0.02314949780702591	-0.23508848	No
row_126	ABI3BP	ABI family, member 3 (NESH) binding protein	13728	-0.024373019114136696	-0.24087282	No
row_127	FSTL1	follistatin like 1	13956	-0.02600228600203991	-0.25039852	No
row_128	FOXC2	forkhead box C2	14118	-0.027219418436288834	-0.2564056	No
row_129	PVR	poliovirus receptor	14143	-0.02741306461393833	-0.25530797	No
row_130	SNAI2	snail family zinc finger 2	14230	-0.028155745938420296	-0.25735477	No
row_131	VCAM1	vascular cell adhesion molecule 1	14397	-0.029616432264447212	-0.263416	No
row_132	TFPI2	tissue factor pathway inhibitor 2	14489	-0.030307408422231674	-0.2655379	No
row_133	SNTB1	syntrophin, beta 1 (dystrophin-associated protein A1, 59kDa, basic component 1)	14515	-0.030475957319140434	-0.26423064	No
row_134	COL5A3	collagen, type V, alpha 3	14588	-0.030966296792030334	-0.26531327	No
row_135	NNMT	nicotinamide N-methyltransferase	14699	-0.0319288894534111	-0.2682798	No
row_136	COL8A2	collagen, type VIII, alpha 2	14793	-0.032696470618247986	-0.27030125	No
row_137	SERPINH1	serpin peptidase inhibitor, clade H (heat shock protein 47), member 1, (collagen binding protein 1)	14845	-0.033110104501247406	-0.27011442	No
row_138	SFRP4	secreted frizzled-related protein 4	14940	-0.03398626297712326	-0.2720776	No
row_139	EFEMP2	EGF containing fibulin-like extracellular matrix protein 2	15043	-0.034803759306669235	-0.2743849	No
row_140	INHBA	inhibin beta A	15087	-0.03521979600191116	-0.27360412	No
row_141	BASP1	brain abundant, membrane attached signal protein 1	15107	-0.035334110260009766	-0.27157187	No
row_142	DCN	decorin	15284	-0.03682216256856918	-0.27753556	No
row_143	THBS2	thrombospondin 2	15353	-0.03742939606308937	-0.2778597	No
row_144	ITGA2	integrin, alpha 2 (CD49B, alpha 2 subunit of VLA-2 receptor)	15498	-0.03878369927406311	-0.28200036	No
row_145	GPX7	glutathione peroxidase 7	15589	-0.03962614759802818	-0.28327528	No
row_146	PLOD3	procollagen-lysine, 2-oxoglutarate 5-dioxygenase 3	15596	-0.03971075639128685	-0.28019693	No
row_147	EDIL3	EGF-like repeats and discoidin I-like domains 3	15639	-0.04015422984957695	-0.27894333	No
row_148	MXRA5	matrix-remodelling associated 5	15690	-0.04065443202853203	-0.27806097	No
row_149	CTHRC1	collagen triple helix repeat containing 1	15779	-0.04154016450047493	-0.27906907	No
row_150	LAMC2	laminin, gamma 2	15989	-0.043532758951187134	-0.28616747	No
row_151	FBLN2	fibulin 2	16030	-0.0440601110458374	-0.28447708	No
row_152	ITGAV	integrin alpha V	16105	-0.04497469216585159	-0.28446776	No
row_153	MSX1	msh homeobox 1	16206	-0.046024419367313385	-0.28571406	No
row_154	FBN1	fibrillin 1	16292	-0.04708190634846687	-0.28609404	No
row_155	CALD1	caldesmon 1	16317	-0.047343142330646515	-0.28329566	No
row_156	PPIB	peptidylprolyl isomerase B (cyclophilin B)	16361	-0.047853194177150726	-0.2814368	No
row_157	AREG	amphiregulin	16601	-0.0513225756585598	-0.2894226	No
row_158	VEGFA	vascular endothelial growth factor A	16659	-0.05205010250210762	-0.28792995	No
row_159	EMP3	epithelial membrane protein 3	16695	-0.05245911702513695	-0.28526413	No
row_160	ANPEP	alanyl (membrane) aminopeptidase	17087	-0.05824321508407593	-0.30052358	No
row_161	VEGFC	vascular endothelial growth factor C	17126	-0.05886518210172653	-0.2974663	No
row_162	LOX	lysyl oxidase	17422	-0.06392727047204971	-0.30727383	Yes
row_163	LAMC1	laminin, gamma 1 (formerly LAMB2)	17462	-0.06450384855270386	-0.3037871	Yes
row_164	PRSS2	protease, serine, 2 (trypsin 2)	17554	-0.0663861334323883	-0.30283016	Yes
row_165	PLOD2	procollagen-lysine, 2-oxoglutarate 5-dioxygenase 2	17575	-0.06670794636011124	-0.29817232	Yes
row_166	QSOX1	quiescin Q6 sulfhydryl oxidase 1	17654	-0.06850282102823257	-0.29636216	Yes
row_167	ITGB1	integrin beta 1	17737	-0.07046442478895187	-0.29459155	Yes
row_168	WNT5A	wingless-type MMTV integration site family, member 5A	17896	-0.07444874942302704	-0.29641303	Yes
row_169	MFAP5	microfibrillar associated protein 5	18013	-0.077182337641716	-0.29582825	Yes
row_170	COPA	coatomer protein complex subunit alpha	18029	-0.07766477018594742	-0.2899767	Yes
row_171	SDC4	syndecan 4	18151	-0.08119717240333557	-0.28930798	Yes
row_172	SFRP1	secreted frizzled-related protein 1	18263	-0.08435056358575821	-0.2878528	Yes
row_173	SGCG	sarcoglycan gamma	18273	-0.08473741263151169	-0.28108728	Yes
row_174	SAT1	spermidine/spermine N1-acetyltransferase 1	18295	-0.08522941172122955	-0.27490062	Yes
row_175	SPARC	secreted protein, acidic, cysteine-rich (osteonectin)	18622	-0.09739236533641815	-0.28345624	Yes
row_176	VCAN	versican	18696	-0.10252366960048676	-0.27848417	Yes
row_177	CALU	calumenin	18707	-0.10295585542917252	-0.2702157	Yes
row_178	RHOB	ras homolog family member B	18827	-0.11160757392644882	-0.2668484	Yes
row_179	PRRX1	paired related homeobox 1	18904	-0.11790895462036133	-0.2607186	Yes
row_180	POSTN	periostin, osteoblast specific factor	18928	-0.11949370056390762	-0.25171146	Yes
row_181	LGALS1	lectin, galactoside-binding, soluble, 1	18961	-0.12263435125350952	-0.24290194	Yes
row_182	MEST	mesoderm specific transcript	18998	-0.12652787566184998	-0.2339671	Yes
row_183	COL12A1	collagen, type XII, alpha 1	18999	-0.12672185897827148	-0.22315314	Yes
row_184	JUN	jun proto-oncogene	19037	-0.1321476548910141	-0.21379048	Yes
row_185	FAP	fibroblast activation protein alpha	19074	-0.1378098875284195	-0.20389289	Yes
row_186	TNFRSF11B	tumor necrosis factor receptor superfamily, member 11b	19143	-0.14807967841625214	-0.19477454	Yes
row_187	CDH6	cadherin 6, type 2, K-cadherin (fetal kidney)	19155	-0.15071173012256622	-0.1824825	Yes
row_188	MMP2	matrix metallopeptidase 2	19166	-0.1524888575077057	-0.16998705	Yes
row_189	IGFBP2	insulin like growth factor binding protein 2	19180	-0.15539595484733582	-0.15739876	Yes
row_190	MMP1	matrix metallopeptidase 1	19272	-0.18124394118785858	-0.14664027	Yes
row_191	GJA1	gap junction protein alpha 1	19360	-0.21710631251335144	-0.1326145	Yes
row_192	LUM	lumican	19432	-0.26876020431518555	-0.11335293	Yes
row_193	FN1	fibronectin 1	19439	-0.2802642285823822	-0.08974668	Yes
row_194	COL5A1	collagen, type V, alpha 1	19466	-0.3224982023239136	-0.0635711	Yes
row_195	DST	dystonin	19494	-0.38004741072654724	-0.03253623	Yes
row_196	BGN	biglycan	19498	-0.3988511264324188	0.0013450009	Yes
