## Supplementary material for "Somatic hypomethylation of pericentromeric SST1 repeats and tetraploidization in human colorectal cancer cells": GSEA results: HALLMARK_ESTROGEN_RESPONSE_EARLY.tsv

NAME	SYMBOL	TITLE	RANK IN GENE LIST	RANK METRIC SCORE	RUNNING ES	CORE ENRICHMENT
row_0	CALB2	calbindin 2	55	0.2773919999599457	0.025532056	Yes
row_1	KLK10	kallikrein related peptidase 10	99	0.20929332077503204	0.044718366	Yes
row_2	WFS1	Wolfram syndrome 1 (wolframin)	150	0.17184029519557953	0.059711043	Yes
row_3	KRT19	keratin 19, type I	157	0.1696680635213852	0.07675786	Yes
row_4	FASN	fatty acid synthase	293	0.13468076288700104	0.08355154	Yes
row_5	MYB	v-myb avian myeloblastosis viral oncogene homolog	306	0.1329377144575119	0.09653039	Yes
row_6	ABCA3	ATP binding cassette subfamily A member 3	321	0.12895987927913666	0.108998835	Yes
row_7	TOB1	transducer of ERBB2, 1	343	0.12667801976203918	0.12087169	Yes
row_8	CLIC3	chloride intracellular channel 3	510	0.10941534489393234	0.12347688	Yes
row_9	MYBL1	v-myb avian myeloblastosis viral oncogene homolog-like 1	518	0.1083993911743164	0.13420412	Yes
row_10	KCNK5	potassium channel, two pore domain subfamily K, member 5	550	0.10601916909217834	0.14344619	Yes
row_11	TFAP2C	transcription factor AP-2 gamma (activating enhancer binding protein 2 gamma)	567	0.10486604273319244	0.15334633	Yes
row_12	CD44	CD44 molecule (Indian blood group)	577	0.10448093712329865	0.16356923	Yes
row_13	TGM2	transglutaminase 2	714	0.09620105475187302	0.16637465	Yes
row_14	IGFBP4	insulin like growth factor binding protein 4	792	0.0926426351070404	0.17186844	Yes
row_15	FDFT1	farnesyl-diphosphate farnesyltransferase 1	793	0.09262681007385254	0.18134429	Yes
row_16	FKBP4	FK506 binding protein 4	973	0.0851382464170456	0.18079333	Yes
row_17	RHOBTB3	Rho-related BTB domain containing 3	1028	0.0833100751042366	0.18652232	Yes
row_18	CHPT1	choline phosphotransferase 1	1092	0.08115644752979279	0.19156536	Yes
row_19	FOXC1	forkhead box C1	1152	0.07962294667959213	0.19665848	Yes
row_20	BAG1	BCL2-associated athanogene	1176	0.0790545865893364	0.20355593	Yes
row_21	ADCY9	adenylate cyclase 9	1177	0.0790543481707573	0.21164328	Yes
row_22	ISG20L2	interferon stimulated exonuclease gene 20kDa like 2	1180	0.07895329594612122	0.21961682	Yes
row_23	ZNF185	zinc finger protein 185 (LIM domain)	1295	0.07637488096952438	0.22153218	Yes
row_24	SYNGR1	synaptogyrin 1	1328	0.07554256170988083	0.22760473	Yes
row_25	MYOF	myoferlin	1329	0.07550123333930969	0.2353286	Yes
row_26	TUBB2B	tubulin, beta 2B class IIb	1597	0.06898608058691025	0.2285725	Yes
row_27	ANXA9	annexin A9	1673	0.06724098324775696	0.23157115	Yes
row_28	SLC1A1	solute carrier family 1 (neuronal/epithelial high affinity glutamate transporter, system Xag), member 1	1678	0.06719043105840683	0.23823787	Yes
row_29	MSMB	microseminoprotein, beta-	1770	0.06546356528997421	0.24022692	Yes
row_30	FKBP5	FK506 binding protein 5	1840	0.06409845501184464	0.2432145	Yes
row_31	RAPGEFL1	Rap guanine nucleotide exchange factor like 1	1872	0.0635511577129364	0.24811205	Yes
row_32	DHCR7	7-dehydrocholesterol reductase	1877	0.06350041925907135	0.25440127	Yes
row_33	FLNB	filamin B, beta	1902	0.06313366442918777	0.25961825	Yes
row_34	NXT1	nuclear transport factor 2-like export factor 1	1914	0.06286945194005966	0.2654808	Yes
row_35	PTGES	prostaglandin E synthase	1996	0.06144925206899643	0.26757652	Yes
row_36	TGIF2	TGFB-induced factor homeobox 2	2001	0.06139087677001953	0.27364993	Yes
row_37	SFN	stratifin	2005	0.061328187584877014	0.27976868	Yes
row_38	GLA	galactosidase, alpha	2101	0.06001455709338188	0.28099334	Yes
row_39	KRT13	keratin 13, type I	2215	0.058034539222717285	0.2810842	Yes
row_40	GREB1	growth regulation by estrogen in breast cancer 1	2312	0.056625839322805405	0.28191045	Yes
row_41	LAD1	ladinin 1	2341	0.05613348260521889	0.28620437	Yes
row_42	TIAM1	T-cell lymphoma invasion and metastasis 1	2375	0.055644501000642776	0.2901896	Yes
row_43	TMEM164	transmembrane protein 164	2378	0.05561653524637222	0.29577577	Yes
row_44	CA12	carbonic anhydrase XII	2439	0.05466962978243828	0.29826438	Yes
row_45	KAZN	kazrin, periplakin interacting protein	2559	0.05284096300601959	0.2975135	No
row_46	NADSYN1	NAD synthetase 1	2674	0.051303792744874954	0.2968641	No
row_47	IL17RB	interleukin 17 receptor B	2765	0.050329532474279404	0.29735664	No
row_48	SLC16A1	solute carrier family 16 (monocarboxylate transporter), member 1	2936	0.04818686470389366	0.29349113	No
row_49	MYC	v-myc avian myelocytomatosis viral oncogene homolog	3194	0.04559887945652008	0.28485987	No
row_50	SLC19A2	solute carrier family 19 (thiamine transporter), member 2	3211	0.04544265568256378	0.28868094	No
row_51	SLC9A3R1	solute carrier family 9, subfamily A (NHE3, cation proton antiporter 3), member 3 regulator 1	3344	0.04429468512535095	0.2863832	No
row_52	MAST4	microtubule associated serine/threonine kinase family member 4	3552	0.04203048348426819	0.2799737	No
row_53	KRT18	keratin 18, type I	3794	0.03960948437452316	0.27155748	No
row_54	KRT8	keratin 8, type II	3950	0.03796679526567459	0.26742247	No
row_55	OVOL2	ovo-like zinc finger 2	3978	0.03771473467350006	0.26988387	No
row_56	KDM4B	lysine (K)-specific demethylase 4B	4437	0.03363199159502983	0.2496295	No
row_57	NRIP1	nuclear receptor interacting protein 1	4528	0.03290504589676857	0.2483395	No
row_58	GFRA1	GDNF family receptor alpha 1	4572	0.032553330063819885	0.24944511	No
row_59	CCND1	cyclin D1	4585	0.03245946392416954	0.25214493	No
row_60	FCMR	Fc fragment of IgM receptor	4591	0.03238915652036667	0.2551997	No
row_61	TPD52L1	tumor protein D52-like 1	4623	0.03217212110757828	0.25688714	No
row_62	ABHD2	abhydrolase domain containing 2	4774	0.030960116535425186	0.25229403	No
row_63	RET	ret proto-oncogene	4931	0.02983720786869526	0.24727564	No
row_64	TBC1D30	TBC1 domain family, member 30	4970	0.029530145227909088	0.24833065	No
row_65	ELF3	E74-like factor 3 (ets domain transcription factor, epithelial-specific )	5265	0.027250077575445175	0.23590806	No
row_66	HES1	hes family bHLH transcription factor 1	5409	0.02620106376707554	0.23119025	No
row_67	SNX24	sorting nexin 24	5477	0.02565939724445343	0.23034894	No
row_68	ADCY1	adenylate cyclase 1 (brain)	5528	0.02524670399725437	0.23034492	No
row_69	MREG	melanoregulin	5542	0.02514597214758396	0.23224482	No
row_70	RASGRP1	RAS guanyl releasing protein 1 (calcium and DAG-regulated)	5558	0.024942848831415176	0.23402046	No
row_71	ELOVL5	ELOVL fatty acid elongase 5	5798	0.023390833288431168	0.22404853	No
row_72	SH3BP5	SH3-domain binding protein 5 (BTK-associated)	5841	0.023076415061950684	0.22423637	No
row_73	BLVRB	biliverdin reductase B	5918	0.022512387484312057	0.22260751	No
row_74	RAB31	Transcript Identified by AceView, Entrez Gene ID(s) 11031	6174	0.02093096263706684	0.21155615	No
row_75	RRP12	Zhang2013 ALT_ACCEPTOR, ALT_DONOR, coding, INTERNAL, intronic best transcript NM_015179	6340	0.020051950588822365	0.20507109	No
row_76	OLFM1	olfactomedin 1	6358	0.019949616864323616	0.20623246	No
row_77	SYT12	synaptotagmin XII	6363	0.019906146451830864	0.20806193	No
row_78	PEX11A	peroxisomal biogenesis factor 11 alpha	6645	0.018070833757519722	0.19537286	No
row_79	SLC27A2	solute carrier family 27 (fatty acid transporter), member 2	6687	0.01779877580702305	0.19507253	No
row_80	ABAT	4-aminobutyrate aminotransferase	6739	0.017409007996320724	0.19421497	No
row_81	MAPT	microtubule associated protein tau	6748	0.017332106828689575	0.19557418	No
row_82	TMPRSS3	transmembrane protease, serine 3	6794	0.017040345817804337	0.19498932	No
row_83	PPIF	peptidylprolyl isomerase F	7224	0.014656257815659046	0.17429404	No
row_84	REEP1	receptor accessory protein 1	7450	0.013124805875122547	0.16399619	No
row_85	CXCL12	chemokine (C-X-C motif) ligand 12	7452	0.013122394680976868	0.16528688	No
row_86	MLPH	melanophilin	7512	0.012822102755308151	0.16354619	No
row_87	ELOVL2	ELOVL fatty acid elongase 2	7670	0.01182330958545208	0.15663321	No
row_88	MYBBP1A	MYB binding protein (P160) 1a	7769	0.011266518384218216	0.1527157	No
row_89	CALCR	calcitonin receptor	7944	0.010174649767577648	0.14475456	No
row_90	ESRP2	epithelial splicing regulatory protein 2	7965	0.010089939460158348	0.14475206	No
row_91	ELF1	E74-like factor 1 (ets domain transcription factor)	8011	0.009864144958555698	0.14343306	No
row_92	FHL2	four and a half LIM domains 2	8060	0.009543833322823048	0.1419261	No
row_93	SLC22A5	solute carrier family 22 (organic cation/carnitine transporter), member 5	8098	0.00929182954132557	0.14096244	No
row_94	MED24	mediator complex subunit 24	8183	0.008838583715260029	0.13752083	No
row_95	BCL11B	B-cell CLL/lymphoma 11B (zinc finger protein)	8629	0.006125709507614374	0.1151251	No
row_96	SEC14L2	SEC14-like lipid binding 2	8776	0.005311056040227413	0.108115	No
row_97	AKAP1	A kinase (PRKA) anchor protein 1	8810	0.005138670094311237	0.106933415	No
row_98	AQP3	aquaporin 3 (Gill blood group)	8812	0.005132767371833324	0.10740677	No
row_99	MICB	MHC class I polypeptide-related sequence B	8905	0.004630947485566139	0.10312083	No
row_100	SCARB1	scavenger receptor class B, member 1	8987	0.004118855576962233	0.0993516	No
row_101	ASB13	ankyrin repeat and SOCS box containing 13	9174	0.003123331582173705	0.090048276	No
row_102	SLC39A6	solute carrier family 39 (zinc transporter), member 6	9281	0.002602034481242299	0.08483048	No
row_103	OPN3	opsin 3	9365	0.0021438731346279383	0.08075573	No
row_104	THSD4	thrombospondin type 1 domain containing 4	9489	0.001503154868260026	0.07454602	No
row_105	DYNLT3	dynein, light chain, Tctex-type 3	9497	0.001474462915211916	0.0743347	No
row_106	SLC37A1	solute carrier family 37 (glucose-6-phosphate transporter), member 1	10048	-0.0014640323352068663	0.04602982	No
row_107	RARA	retinoic acid receptor, alpha	10083	-0.0016022477066144347	0.04443472	No
row_108	OLFML3	olfactomedin like 3	10345	-0.003191930940374732	0.031258233	No
row_109	CBFA2T3	core-binding factor, runt domain, alpha subunit 2; translocated to, 3	10641	-0.005022816825658083	0.01651003	No
row_110	TIPARP	TCDD-inducible poly(ADP-ribose) polymerase	11003	-0.007071955595165491	-0.0014431003	No
row_111	SLC2A1	solute carrier family 2 (facilitated glucose transporter), member 1	11178	-0.008177519775927067	-0.009608548	No
row_112	RAB17	RAB17, member RAS oncogene family	11278	-0.008624197915196419	-0.01384812	No
row_113	KRT15	keratin 15, type I	11281	-0.008669172413647175	-0.013064725	No
row_114	SVIL	supervillin	11496	-0.009874769486486912	-0.023125973	No
row_115	SCNN1A	sodium channel, non voltage gated 1 alpha subunit	11540	-0.010067250579595566	-0.024320718	No
row_116	CELSR1	cadherin, EGF LAG seven-pass G-type receptor 1	11656	-0.01074764970690012	-0.02917083	No
row_117	TFF1	trefoil factor 1	11711	-0.011129745282232761	-0.030825973	No
row_118	DHRS3	dehydrogenase/reductase (SDR family) member 3	11753	-0.011332712136209011	-0.03178779	No
row_119	CLDN7	claudin 7	11834	-0.011797566898167133	-0.034719743	No
row_120	MUC1	mucin 1, cell surface associated	11994	-0.012769296765327454	-0.04163941	No
row_121	INHBB	inhibin beta B	12019	-0.012945271097123623	-0.041556753	No
row_122	CELSR2	cadherin, EGF LAG seven-pass G-type receptor 2	12052	-0.013134718872606754	-0.041868597	No
row_123	TFF3	trefoil factor 3	12114	-0.013546372763812542	-0.04363867	No
row_124	NPY1R	neuropeptide Y receptor Y1	12162	-0.013872633688151836	-0.04465106	No
row_125	NCOR2	nuclear receptor corepressor 2	12339	-0.015097030438482761	-0.052212108	No
row_126	UGCG	UDP-glucose ceramide glucosyltransferase	12746	-0.017580194398760796	-0.07141834	No
row_127	PRSS23	protease, serine, 23	12809	-0.017995281144976616	-0.07278502	No
row_128	PODXL	podocalyxin-like	12859	-0.018284453079104424	-0.073449545	No
row_129	NAV2	neuron navigator 2	12912	-0.01868118904531002	-0.0742287	No
row_130	JAK2	Janus kinase 2	13031	-0.019410300999879837	-0.07834782	No
row_131	WWC1	WW and C2 domain containing 1	13116	-0.019971651956439018	-0.0806505	No
row_132	DEPTOR	DEP domain containing MTOR-interacting protein	13355	-0.02161993831396103	-0.09075186	No
row_133	SIAH2	siah E3 ubiquitin protein ligase 2	13372	-0.02175053209066391	-0.08935452	No
row_134	IGF1R	insulin-like growth factor 1 receptor	13395	-0.02185230143368244	-0.08825719	No
row_135	ENDOD1	endonuclease domain containing 1	13399	-0.02187364734709263	-0.086174704	No
row_136	PDLIM3	PDZ and LIM domain 3	13450	-0.02217588759958744	-0.086492874	No
row_137	NBL1	neuroblastoma 1, DAN family BMP antagonist	13497	-0.022546373307704926	-0.086566195	No
row_138	KCNK15	potassium channel, two pore domain subfamily K, member 15	13558	-0.02303038164973259	-0.0873143	No
row_139	SLC24A3	solute carrier family 24 (sodium/potassium/calcium exchanger), member 3	13559	-0.023034291341900826	-0.08495787	No
row_140	FARP1	FERM, ARH/RhoGEF and pleckstrin domain protein 1	14015	-0.026388101279735565	-0.105798095	No
row_141	UNC119	unc-119 lipid binding chaperone	14123	-0.027240777388215065	-0.108547054	No
row_142	CANT1	calcium activated nucleotidase 1	14424	-0.029766492545604706	-0.12102263	No
row_143	BCL2	B-cell CLL/lymphoma 2	14503	-0.030356228351593018	-0.12195254	No
row_144	SYBU	syntabulin (syntaxin-interacting)	14555	-0.030691619962453842	-0.12145127	No
row_145	DLC1	DLC1 Rho GTPase activating protein	14666	-0.03174080699682236	-0.12389508	No
row_146	AR	androgen receptor	14739	-0.03233401104807854	-0.124312244	No
row_147	ARL3	ADP-ribosylation factor like GTPase 3	14799	-0.03275826573371887	-0.124013446	No
row_148	EGR3	early growth response 3	14802	-0.032775018364191055	-0.120763995	No
row_149	CYP26B1	cytochrome P450, family 26, subfamily B, polypeptide 1	14910	-0.033686064183712006	-0.1228536	No
row_150	SLC7A2	solute carrier family 7 (cationic amino acid transporter, y+ system), member 2	14954	-0.03412802517414093	-0.1215869	No
row_151	TJP3	tight junction protein 3	15002	-0.03445650637149811	-0.12049354	No
row_152	FRK	fyn-related Src family tyrosine kinase	15076	-0.035111572593450546	-0.12067829	No
row_153	SOX3	SRY box 3	15166	-0.03585578501224518	-0.12161468	No
row_154	RHOD	ras homolog family member D	15233	-0.03639299422502518	-0.121306196	No
row_155	ABLIM1	actin binding LIM protein 1	15414	-0.038020554929971695	-0.12672909	No
row_156	MPPED2	metallophosphoesterase domain containing 2	15452	-0.03835887461900711	-0.12471914	No
row_157	MED13L	mediator complex subunit 13-like	15502	-0.03879127278923988	-0.1232858	No
row_158	XBP1	X-box binding protein 1	15622	-0.03995450213551521	-0.12535496	No
row_159	CISH	cytokine inducible SH2-containing protein	15667	-0.04048385098576546	-0.12348979	No
row_160	AFF1	AF4/FMR2 family, member 1	15691	-0.04065944254398346	-0.120520204	No
row_161	INPP5F	inositol polyphosphate-5-phosphatase F	15826	-0.04201381653547287	-0.12315473	No
row_162	SLC26A2	solute carrier family 26 (anion exchanger), member 2	15913	-0.04278286173939705	-0.12322727	No
row_163	ADD3	adducin 3 (gamma)	16088	-0.04479828476905823	-0.12764637	No
row_164	AMFR	autocrine motility factor receptor, E3 ubiquitin protein ligase	16444	-0.04899520054459572	-0.14100029	No
row_165	B4GALT1	UDP-Gal:betaGlcNAc beta 1,4- galactosyltransferase, polypeptide 1	16445	-0.04899643734097481	-0.1359879	No
row_166	ITPK1	inositol-tetrakisphosphate 1-kinase	16518	-0.050133008509874344	-0.1345842	No
row_167	AREG	amphiregulin	16601	-0.0513225756585598	-0.13357617	No
row_168	RBBP8	retinoblastoma binding protein 8	16689	-0.05238505080342293	-0.13271813	No
row_169	TPBG	trophoblast glycoprotein	17065	-0.05784616991877556	-0.1462013	No
row_170	P2RY2	purinergic receptor P2Y, G-protein coupled, 2	17123	-0.058768872171640396	-0.14313811	No
row_171	STC2	stanniocalcin 2	17326	-0.06221707910299301	-0.14722386	No
row_172	TTC39A	tetratricopeptide repeat domain 39A	17428	-0.06397832185029984	-0.14590411	No
row_173	SULT2B1	sulfotransferase family 2B member 1	17511	-0.06560263782739639	-0.14343521	No
row_174	FOS	FBJ murine osteosarcoma viral oncogene homolog	17528	-0.06587009131908417	-0.1375244	No
row_175	GAB2	GRB2-associated binding protein 2	17550	-0.06633490324020386	-0.13182472	No
row_176	SEMA3B	sema domain, immunoglobulin domain (Ig), short basic domain, secreted, (semaphorin) 3B	17591	-0.06701554358005524	-0.12703837	No
row_177	FAM102A	Memczak2013 ANTISENSE, CDS, coding, INTERNAL, intronic, UTR3 best transcript NM_203305	17638	-0.06810185313224792	-0.12245132	No
row_178	KLF10	Kruppel-like factor 10	17645	-0.068266361951828	-0.11577801	No
row_179	TSKU	tsukushi, small leucine rich proteoglycan	17746	-0.07070598751306534	-0.11371827	No
row_180	SLC7A5	solute carrier family 7 (amino acid transporter light chain, L system), member 5	17849	-0.07322777807712555	-0.11150403	No
row_181	PMAIP1	phorbol-12-myristate-13-acetate-induced protein 1	17862	-0.07346495985984802	-0.10460931	No
row_182	ALDH3B1	aldehyde dehydrogenase 3 family, member B1	17969	-0.07616864144802094	-0.10230116	No
row_183	KLF4	Kruppel-like factor 4 (gut)	17974	-0.07629600912332535	-0.09470293	No
row_184	PAPSS2	3-phosphoadenosine 5-phosphosulfate synthase 2	18188	-0.08222461491823196	-0.09731097	No
row_185	PGR	progesterone receptor	18358	-0.0871782898902893	-0.09713587	No
row_186	PDZK1	PDZ domain containing 1	18426	-0.08970239013433456	-0.09142551	No
row_187	HR	hair growth associated	18647	-0.09905336052179337	-0.09267409	No
row_188	SLC1A4	solute carrier family 1 (glutamate/neutral amino acid transporter), member 4	18809	-0.11047982424497604	-0.08970133	No
row_189	RPS6KA2	ribosomal protein S6 kinase, 90kDa, polypeptide 2	18861	-0.1144779697060585	-0.080628626	No
row_190	IL6ST	interleukin 6 signal transducer	19134	-0.1469130963087082	-0.07967137	No
row_191	HSPB8	heat shock 22kDa protein 8	19194	-0.15974746644496918	-0.066381425	No
row_192	BHLHE40	basic helix-loop-helix family, member e40	19252	-0.1751605123281479	-0.051411238	No
row_193	LRIG1	leucine-rich repeats and immunoglobulin-like domains 1	19335	-0.20333871245384216	-0.034851782	No
row_194	GJA1	gap junction protein alpha 1	19360	-0.21710631251335144	-0.0138832135	No
row_195	DHRS2	dehydrogenase/reductase (SDR family) member 2	19363	-0.2181437611579895	0.008329675	No
