## Supplementary material for "Somatic hypomethylation of pericentromeric SST1 repeats and tetraploidization in human colorectal cancer cells": GSEA results: HALLMARK_G2M_CHECKPOINT.tsv

NAME	SYMBOL	TITLE	RANK IN GENE LIST	RANK METRIC SCORE	RUNNING ES	CORE ENRICHMENT
row_0	ATRX	alpha thalassemia/mental retardation syndrome X-linked	60	0.27126339077949524	0.02961771	Yes
row_1	SQLE	squalene epoxidase	167	0.16618765890598297	0.044181835	Yes
row_2	GINS2	GINS complex subunit 2 (Psf2 homolog)	190	0.1581861972808838	0.06212503	Yes
row_3	POLQ	polymerase (DNA directed), theta	198	0.15624092519283295	0.08060933	Yes
row_4	EXO1	exonuclease 1	271	0.13703687489032745	0.09341557	Yes
row_5	BRCA2	breast cancer 2, early onset	273	0.1366349458694458	0.10984523	Yes
row_6	CDC25A	cell division cycle 25A	295	0.13429442048072815	0.12495823	Yes
row_7	RPS6KA5	ribosomal protein S6 kinase, 90kDa, polypeptide 5	360	0.12389568239450455	0.13659307	Yes
row_8	MYBL2	v-myb avian myeloblastosis viral oncogene homolog-like 2	400	0.1192278191447258	0.14895777	Yes
row_9	PDS5B	PDS5 cohesin associated factor B	452	0.11414632946252823	0.16008894	Yes
row_10	RAD54L	RAD54-like (S. cerevisiae)	460	0.11311597377061844	0.17337136	Yes
row_11	ORC6	origin recognition complex subunit 6	480	0.11188207566738129	0.18588434	Yes
row_12	CDC45	cell division cycle 45	603	0.10318728536367416	0.19202167	Yes
row_13	CASP8AP2	caspase 8 associated protein 2	652	0.10007984191179276	0.20161124	Yes
row_14	CENPA	centromere protein A	673	0.09826948493719101	0.21243049	Yes
row_15	PRIM2	primase, DNA, polypeptide 2 (58kDa)	728	0.09553360193967819	0.22116137	Yes
row_16	KIF15	kinesin family member 15	913	0.08761423081159592	0.22221377	Yes
row_17	STMN1	stathmin 1	951	0.08594738692045212	0.23066752	Yes
row_18	CKS2	CDC28 protein kinase regulatory subunit 2	1016	0.0837472528219223	0.23745951	Yes
row_19	CDC20	cell division cycle 20	1022	0.08351514488458633	0.24727482	Yes
row_20	PBK	PDZ binding kinase	1090	0.08119059354066849	0.25360325	Yes
row_21	TTK	TTK protein kinase	1229	0.07795858383178711	0.25586995	Yes
row_22	KIF22	kinesin family member 22	1286	0.07652202993631363	0.26220414	Yes
row_23	CDC7	cell division cycle 7	1352	0.0750461146235466	0.26789486	Yes
row_24	XPO1	exportin 1	1444	0.07290114462375641	0.27198222	Yes
row_25	MCM3	minichromosome maintenance complex component 3	1450	0.07281540334224701	0.28050688	Yes
row_26	LMNB1	lamin B1	1705	0.0664776936173439	0.27538952	Yes
row_27	MCM5	minichromosome maintenance complex component 5	1829	0.06424473971128464	0.27677774	Yes
row_28	NUP50	nucleoporin 50kDa	1867	0.06365475058555603	0.28254247	Yes
row_29	UCK2	Jeck2013 ALT_ACCEPTOR, ALT_DONOR, coding, INTERNAL, intronic best transcript NM_012474	1906	0.0630359873175621	0.28818086	Yes
row_30	DTYMK	deoxythymidylate kinase	1938	0.06230420246720314	0.29409298	Yes
row_31	SLC12A2	solute carrier family 12 (sodium/potassium/chloride transporter), member 2	2023	0.0611644946038723	0.29712662	Yes
row_32	MAPK14	mitogen-activated protein kinase 14	2039	0.06087235361337662	0.3036935	Yes
row_33	NOTCH2	notch 2	2091	0.06015412509441376	0.30831194	Yes
row_34	MAD2L1	MAD2 mitotic arrest deficient-like 1 (yeast)	2149	0.059145841747522354	0.31249842	Yes
row_35	DBF4	DBF4 zinc finger	2187	0.058452460914850235	0.31763566	Yes
row_36	CDC6	cell division cycle 6	2205	0.058178652077913284	0.32377416	Yes
row_37	HMMR	hyaluronan-mediated motility receptor (RHAMM)	2515	0.05347207188606262	0.31424358	Yes
row_38	KMT5A	lysine (K)-specific methyltransferase 5A	2552	0.052922576665878296	0.3187655	Yes
row_39	PRMT5	protein arginine methyltransferase 5	2560	0.052809130400419235	0.3247735	Yes
row_40	BARD1	BRCA1 associated RING domain 1	2585	0.052565354853868484	0.3298729	Yes
row_41	FANCC	Fanconi anemia complementation group C	2618	0.0521133653819561	0.33450404	Yes
row_42	MEIS1	Meis homeobox 1	2689	0.051167916506528854	0.33705592	Yes
row_43	HSPA8	heat shock 70kDa protein 8	2704	0.05097660422325134	0.34248084	Yes
row_44	PRC1	protein regulator of cytokinesis 1	2775	0.05021713674068451	0.344918	Yes
row_45	TACC3	transforming, acidic coiled-coil containing protein 3	2794	0.0499478280544281	0.350012	Yes
row_46	LBR	lamin B receptor	2818	0.049653783440589905	0.3548119	Yes
row_47	EGF	epidermal growth factor	2875	0.048873186111450195	0.357811	Yes
row_48	CENPE	centromere protein E	2957	0.04796281084418297	0.35940737	Yes
row_49	SRSF2	serine/arginine-rich splicing factor 2	2978	0.0477488674223423	0.36413267	Yes
row_50	HNRNPD	heterogeneous nuclear ribonucleoprotein D	3023	0.047284796833992004	0.36756077	Yes
row_51	AMD1	adenosylmethionine decarboxylase 1	3049	0.04704628884792328	0.37194273	Yes
row_52	KATNA1	katanin p60 (ATPase containing) subunit A 1	3069	0.046870358288288116	0.37661377	Yes
row_53	SMC4	structural maintenance of chromosomes 4	3153	0.04599054157733917	0.3778688	Yes
row_54	CCNA2	cyclin A2	3183	0.04572702944278717	0.38188475	Yes
row_55	MYC	v-myc avian myelocytomatosis viral oncogene homolog	3194	0.04559887945652008	0.38686788	Yes
row_56	TOP1	topoisomerase (DNA) I	3306	0.04461858421564102	0.38650936	Yes
row_57	POLA2	polymerase (DNA directed), alpha 2, accessory subunit	3348	0.04425334930419922	0.38972694	Yes
row_58	FBXO5	F-box protein 5	3395	0.04363017529249191	0.3926108	Yes
row_59	NASP	nuclear autoantigenic sperm protein (histone-binding)	3425	0.043412499129772186	0.39634755	Yes
row_60	MKI67	marker of proliferation Ki-67	3496	0.04258562996983528	0.3978642	Yes
row_61	CHAF1A	chromatin assembly factor 1, subunit A (p150)	3549	0.042066995054483414	0.40024918	Yes
row_62	MCM6	minichromosome maintenance complex component 6	3558	0.041967712342739105	0.40489772	Yes
row_63	AURKB	aurora kinase B	3671	0.040916524827480316	0.40404093	Yes
row_64	E2F3	E2F transcription factor 3	3729	0.040289506316185	0.4059529	Yes
row_65	POLE	polymerase (DNA directed), epsilon, catalytic subunit	3885	0.03869447112083435	0.40260422	Yes
row_66	E2F2	E2F transcription factor 2	3971	0.0377948172390461	0.40276724	Yes
row_67	KIF23	kinesin family member 23	4035	0.0371602438390255	0.40399146	Yes
row_68	CHEK1	checkpoint kinase 1	4083	0.036758143454790115	0.40599465	Yes
row_69	INCENP	inner centromere protein	4350	0.03432879596948624	0.3963788	Yes
row_70	CDKN2C	cyclin-dependent kinase inhibitor 2C (p18, inhibits CDK4)	4353	0.03430978208780289	0.40041393	Yes
row_71	TRA2B	transformer 2 beta homolog (Drosophila)	4395	0.03396855294704437	0.40239093	Yes
row_72	DKC1	dyskeratosis congenita 1, dyskerin	4547	0.03282787278294563	0.39854148	Yes
row_73	CCND1	cyclin D1	4585	0.03245946392416954	0.4005433	Yes
row_74	KIF11	kinesin family member 11	4605	0.0322922021150589	0.40345588	Yes
row_75	CUL4A	cullin 4A	4631	0.03210989385843277	0.40603617	Yes
row_76	CDK1	cyclin-dependent kinase 1	4823	0.03061700612306595	0.39985135	Yes
row_77	SMC1A	structural maintenance of chromosomes 1A	4903	0.030085211619734764	0.3993947	Yes
row_78	HMGB3	high mobility group box 3	4965	0.029583273455500603	0.39980838	Yes
row_79	AURKA	aurora kinase A	5067	0.02882249280810356	0.39806163	Yes
row_80	ILF3	interleukin enhancer binding factor 3	5069	0.02881956659257412	0.40148625	Yes
row_81	UPF1	UPF1 regulator of nonsense transcripts homolog (yeast)	5071	0.028798582032322884	0.4049083	Yes
row_82	HMGA1	high mobility group AT-hook 1	5073	0.02877512387931347	0.40832755	Yes
row_83	GSPT1	G1 to S phase transition 1	5217	0.027607187628746033	0.4042621	No
row_84	DDX39A	DEAD (Asp-Glu-Ala-Asp) box polypeptide 39A	5309	0.02690383419394493	0.40280107	No
row_85	MCM2	minichromosome maintenance complex component 2	5326	0.02678854763507843	0.40520492	No
row_86	RBM14	RNA binding motif protein 14	5474	0.025700736790895462	0.40070263	No
row_87	SMARCC1	SWI/SNF related, matrix associated, actin dependent regulator of chromatin, subfamily c, member 1	5534	0.025198152288794518	0.40069082	No
row_88	NCL	nucleolin	5618	0.024598540738224983	0.39936548	No
row_89	PLK4	polo-like kinase 4	5691	0.024152928963303566	0.39855525	No
row_90	NOLC1	nucleolar and coiled-body phosphoprotein 1	5963	0.02228102646768093	0.38722757	No
row_91	BUB1	BUB1 mitotic checkpoint serine/threonine kinase	5988	0.0220929142087698	0.38865128	No
row_92	EZH2	enhancer of zeste 2 polycomb repressive complex 2 subunit	5989	0.02209235541522503	0.39131615	No
row_93	SRSF1	serine/arginine-rich splicing factor 1	6000	0.022029278799891472	0.39345622	No
row_94	PRPF4B	pre-mRNA processing factor 4B	6054	0.02172080986201763	0.39333525	No
row_95	KPNA2	karyopherin alpha 2 (RAG cohort 1, importin alpha 1)	6200	0.020776767283678055	0.38834244	No
row_96	MT2A	metallothionein 2A	6247	0.020567143335938454	0.38844436	No
row_97	NDC80	NDC80 kinetochore complex component	6461	0.01922869309782982	0.37974808	No
row_98	RBL1	retinoblastoma-like 1	6463	0.01922186091542244	0.38201496	No
row_99	SNRPD1	small nuclear ribonucleoprotein D1 polypeptide	6481	0.019124750047922134	0.38344267	No
row_100	TFDP1	transcription factor Dp-1	6725	0.01751459389925003	0.3729881	No
row_101	RPA2	replication protein A2	6755	0.017264066264033318	0.37357074	No
row_102	RAD21	RAD21 cohesin complex component	6756	0.01726359687745571	0.37565315	No
row_103	KIF5B	Memczak2013 ANTISENSE, CDS, coding, INTERNAL, UTR3 best transcript NM_004521	6866	0.016643812879920006	0.37202364	No
row_104	TOP2A	topoisomerase (DNA) II alpha	6917	0.016351044178009033	0.3714101	No
row_105	DMD	dystrophin	7020	0.015706950798630714	0.3680296	No
row_106	E2F4	E2F transcription factor 4, p107/p130-binding	7053	0.015517286956310272	0.3682464	No
row_107	RACGAP1	Rac GTPase activating protein 1	7079	0.015391675755381584	0.36881006	No
row_108	SMC2	structural maintenance of chromosomes 2	7150	0.01499869953840971	0.36699906	No
row_109	CDK4	cyclin-dependent kinase 4	7198	0.01476985588669777	0.36634997	No
row_110	SYNCRIP	synaptotagmin binding, cytoplasmic RNA interacting protein	7248	0.014501206576824188	0.365565	No
row_111	PURA	purine-rich element binding protein A	7257	0.014452576637268066	0.3668946	No
row_112	SMAD3	SMAD family member 3	7263	0.014406710863113403	0.3683738	No
row_113	G3BP1	GTPase activating protein (SH3 domain) binding protein 1	7286	0.01429758034646511	0.36896065	No
row_114	SRSF10	serine/arginine-rich splicing factor 10	7444	0.013159526512026787	0.36242843	No
row_115	CTCF	CCCTC-binding factor (zinc finger protein)	7528	0.012734110467135906	0.35967195	No
row_116	CCNF	cyclin F	7608	0.012273759581148624	0.3570668	No
row_117	KPNB1	karyopherin (importin) beta 1	7709	0.011629036627709866	0.35329786	No
row_118	SS18	synovial sarcoma translocation, chromosome 18	7906	0.010384339839220047	0.3444139	No
row_119	STIL	SCL/TAL1 interrupting locus	7923	0.01028247456997633	0.34482673	No
row_120	BIRC5	baculoviral IAP repeat containing 5	7953	0.010143849067389965	0.34455055	No
row_121	NUSAP1	nucleolar and spindle associated protein 1	7955	0.010129155591130257	0.34572062	No
row_122	SUV39H1	suppressor of variegation 3-9 homolog 1 (Drosophila)	7990	0.009955677203834057	0.34516314	No
row_123	ESPL1	extra spindle pole bodies like 1, separase	7999	0.009923855774104595	0.34594646	No
row_124	CCNB2	cyclin B2	8020	0.00980670191347599	0.34609503	No
row_125	TMPO	thymopoietin	8045	0.009658968076109886	0.3460189	No
row_126	ODF2	outer dense fiber of sperm tails 2	8057	0.00956115685403347	0.34660333	No
row_127	MTF2	metal response element binding transcription factor 2	8147	0.009020167402923107	0.34308857	No
row_128	STAG1	stromal antigen 1	8239	0.008398973383009434	0.33939543	No
row_129	SFPQ	splicing factor proline/glutamine-rich	8319	0.007895194925367832	0.33626214	No
row_130	SAP30	Sin3A associated protein 30kDa	8495	0.006936999037861824	0.32804844	No
row_131	UBE2C	ubiquitin-conjugating enzyme E2C	8543	0.006663111038506031	0.32642144	No
row_132	HNRNPU	heterogeneous nuclear ribonucleoprotein U (scaffold attachment factor A)	8561	0.006553048733621836	0.32633272	No
row_133	RASAL2	RAS protein activator like 2	8590	0.006363587453961372	0.32565224	No
row_134	PLK1	polo-like kinase 1	8734	0.005508630070835352	0.31892118	No
row_135	ORC5	origin recognition complex subunit 5	8805	0.0051560429856181145	0.31592292	No
row_136	HMGN2	high mobility group nucleosomal binding domain 2	9015	0.003928780555725098	0.30558798	No
row_137	CUL3	cullin 3	9256	0.0027111144736409187	0.29350293	No
row_138	TROAP	trophinin associated protein	9268	0.0026671355590224266	0.29325575	No
row_139	TRAIP	TRAF interacting protein	9362	0.0021707776468247175	0.2887079	No
row_140	CDKN3	cyclin-dependent kinase inhibitor 3	9369	0.0021347745787352324	0.2886551	No
row_141	PTTG1	pituitary tumor-transforming 1	9499	0.0014629790093749762	0.2821601	No
row_142	E2F1	Memczak2013 ANTISENSE, coding, INTERNAL, intronic best transcript NM_005225	9936	-8.564686868339777E-4	0.25971478	No
row_143	MEIS2	Meis homeobox 2	10042	-0.0014531441265717149	0.2544598	No
row_144	BUB3	BUB3 mitotic checkpoint protein	10144	-0.0019758071284741163	0.2494747	No
row_145	CKS1B	CDC28 protein kinase regulatory subunit 1B	10258	-0.002706425730139017	0.24395713	No
row_146	NUP98	Transcript Identified by AceView, Entrez Gene ID(s) 4928	10376	-0.0033487288746982813	0.23831017	No
row_147	NUMA1	nuclear mitotic apparatus protein 1	10687	-0.0053168353624641895	0.22291924	No
row_148	TPX2	TPX2, microtubule-associated	10963	-0.006811767816543579	0.20951873	No
row_149	PML	promyelocytic leukemia	10973	-0.006894485093653202	0.20988491	No
row_150	CCNT1	cyclin T1	11023	-0.0072266822680830956	0.20822248	No
row_151	MNAT1	MNAT CDK-activating kinase assembly factor 1	11112	-0.007750418968498707	0.20460626	No
row_152	TNPO2	transportin 2	11247	-0.008479434996843338	0.19869901	No
row_153	KIF2C	kinesin family member 2C	11587	-0.010323536582291126	0.1824122	No
row_154	NEK2	NIMA-related kinase 2	11616	-0.01050238125026226	0.18223096	No
row_155	YTHDC1	YTH domain containing 1	11622	-0.01052918005734682	0.18324244	No
row_156	ARID4A	AT rich interactive domain 4A (RBP1-like)	11684	-0.010895450599491596	0.18140195	No
row_157	TLE3	Memczak2013 ANTISENSE, coding, INTERNAL, intronic best transcript NM_001105192	11746	-0.011291062459349632	0.17960918	No
row_158	CHMP1A	charged multivesicular body protein 1A	11884	-0.012153496034443378	0.17398995	No
row_159	RAD23B	RAD23 homolog B, nucleotide excision repair protein	12313	-0.014922745525836945	0.15365511	No
row_160	TGFB1	transforming growth factor beta 1	12464	-0.015874488279223442	0.1478124	No
row_161	CENPF	centromere protein F	12491	-0.016009368002414703	0.14839886	No
row_162	CDC27	cell division cycle 27	12969	-0.019022179767489433	0.12602437	No
row_163	ODC1	ornithine decarboxylase 1	13133	-0.020109787583351135	0.1200202	No
row_164	EWSR1	EWS RNA binding protein 1	13307	-0.02126418799161911	0.113638125	No
row_165	DR1	down-regulator of transcription 1	13404	-0.021891659125685692	0.11131394	No
row_166	KIF20B	kinesin family member 20B	13803	-0.02487141825258732	0.09373065	No
row_167	CDC25B	cell division cycle 25B	13972	-0.026128243654966354	0.08819387	No
row_168	HUS1	HUS1 checkpoint clamp component	14352	-0.029241306707262993	0.07212031	No
row_169	PAFAH1B1	platelet-activating factor acetylhydrolase 1b, regulatory subunit 1 (45kDa)	14439	-0.029838304966688156	0.07127185	No
row_170	WRN	Werner syndrome, RecQ helicase-like	14454	-0.02998141571879387	0.07416427	No
row_171	KIF4A	kinesin family member 4A	14527	-0.030529174953699112	0.07412318	No
row_172	UBE2S	ubiquitin-conjugating enzyme E2S	14865	-0.03330609202384949	0.06071205	No
row_173	CUL1	cullin 1	15794	-0.04173121973872185	0.017752433	No
row_174	BCL3	B-cell CLL/lymphoma 3	15800	-0.041760195046663284	0.022531107	No
row_175	SLC38A1	solute carrier family 38, member 1	15857	-0.04230595752596855	0.024738045	No
row_176	CDKN1B	cyclin-dependent kinase inhibitor 1B (p27, Kip1)	16336	-0.047497089952230453	0.0057465807	No
row_177	ABL1	ABL proto-oncogene 1, non-receptor tyrosine kinase	16435	-0.0488772951066494	0.0065740626	No
row_178	CUL5	cullin 5	16586	-0.05117230489850044	0.0049890927	No
row_179	HIF1A	hypoxia inducible factor 1, alpha subunit (basic helix-loop-helix transcription factor)	16936	-0.0557740218937397	-0.006332487	No
row_180	LIG3	ligase III, DNA, ATP-dependent	17230	-0.06038960441946983	-0.014201166	No
row_181	CBX1	chromobox homolog 1	17331	-0.06226010620594025	-0.011862838	No
row_182	SLC7A1	solute carrier family 7 (cationic amino acid transporter, y+ system), member 1	17491	-0.06509831547737122	-0.0122334575	No
row_183	SLC7A5	solute carrier family 7 (amino acid transporter light chain, L system), member 5	17849	-0.07322777807712555	-0.02186344	No
row_184	HOXC10	homeobox C10	17937	-0.07554523646831512	-0.017250292	No
row_185	MARCKS	myristoylated alanine-rich protein kinase C substrate	18167	-0.08183107525110245	-0.019222738	No
row_186	FOXN3	forkhead box N3	18657	-0.09962005913257599	-0.032495838	No
row_187	ATF5	activating transcription factor 5	18851	-0.11365649849176407	-0.02876758	No
row_188	EFNA5	ephrin-A5	19522	-0.5266110897064209	1.03680984E-4	No
