## Supplementary material for "Somatic hypomethylation of pericentromeric SST1 repeats and tetraploidization in human colorectal cancer cells": GSEA results: HALLMARK_GLYCOLYSIS.tsv

NAME	SYMBOL	TITLE	RANK IN GENE LIST	RANK METRIC SCORE	RUNNING ES	CORE ENRICHMENT
row_0	NT5E	5-nucleotidase, ecto (CD73)	37	0.30718156695365906	0.029315667	No
row_1	RRAGD	Ras-related GTP binding D	54	0.2797895073890686	0.05693309	No
row_2	CHST4	carbohydrate (N-acetylglucosamine 6-O) sulfotransferase 4	84	0.22187252342700958	0.0779896	No
row_3	GNE	glucosamine (UDP-N-acetyl)-2-epimerase/N-acetylmannosamine kinase	225	0.14976055920124054	0.08597116	No
row_4	EFNA3	ephrin-A3	448	0.11439733952283859	0.086114466	No
row_5	TPST1	tyrosylprotein sulfotransferase 1	453	0.11404263973236084	0.09750185	No
row_6	CD44	CD44 molecule (Indian blood group)	577	0.10448093712329865	0.10175961	No
row_7	IGFBP3	insulin like growth factor binding protein 3	582	0.10421140491962433	0.11214749	No
row_8	ADORA2B	adenosine A2b receptor	596	0.1035403460264206	0.12200144	No
row_9	CENPA	centromere protein A	673	0.09826948493719101	0.12805967	No
row_10	STMN1	stathmin 1	951	0.08594738692045212	0.12246464	No
row_11	FKBP4	FK506 binding protein 4	973	0.0851382464170456	0.13003376	No
row_12	IRS2	insulin receptor substrate 2	1045	0.08278854936361313	0.13477682	No
row_13	NSDHL	NAD(P) dependent steroid dehydrogenase-like	1100	0.08103349804878235	0.14022107	No
row_14	TGFBI	transforming growth factor, beta-induced, 68kDa	1130	0.08015098422765732	0.1468692	No
row_15	DPYSL4	dihydropyrimidinase-like 4	1272	0.07693977653980255	0.14739555	No
row_16	FBP2	fructose-1,6-bisphosphatase 2	1356	0.07494103908538818	0.15071984	No
row_17	EGFR	epidermal growth factor receptor	1396	0.073965884745121	0.15622172	No
row_18	PGAM2	phosphoglycerate mutase 2 (muscle)	1477	0.07201963663101196	0.15940422	No
row_19	GOT2	glutamic-oxaloacetic transaminase 2, mitochondrial	1538	0.07044214010238647	0.16346122	No
row_20	SLC16A3	solute carrier family 16 (monocarboxylate transporter), member 3	1698	0.06664728373289108	0.16200979	No
row_21	CLDN3	claudin 3	1706	0.06647074967622757	0.16840546	No
row_22	ANGPTL4	angiopoietin like 4	1873	0.06355000287294388	0.16627692	No
row_23	PYGL	phosphorylase, glycogen, liver	1921	0.06275735050439835	0.1702253	No
row_24	CTH	cystathionine gamma-lyase	2192	0.058339495211839676	0.16218568	No
row_25	SDC2	syndecan 2	2442	0.0546535924077034	0.15485795	No
row_26	HMMR	hyaluronan-mediated motility receptor (RHAMM)	2515	0.05347207188606262	0.15656874	No
row_27	PKM	pyruvate kinase, muscle	2596	0.05246428772807121	0.15776311	No
row_28	UGP2	UDP-glucose pyrophosphorylase 2	2703	0.05099235847592354	0.15746251	No
row_29	CASP6	caspase 6	2891	0.04869836941361427	0.15273744	No
row_30	GYS2	glycogen synthase 2 (liver)	3022	0.047316089272499084	0.15082122	No
row_31	NOL3	nucleolar protein 3 (apoptosis repressor with CARD domain)	3042	0.047130413353443146	0.15462969	No
row_32	ENO2	enolase 2 (gamma, neuronal)	3086	0.04672648012638092	0.15715525	No
row_33	STC1	stanniocalcin 1	3174	0.0457918718457222	0.15730906	No
row_34	PKP2	plakophilin 2	3282	0.04476910084486008	0.156324	No
row_35	ABCB6	ATP binding cassette subfamily B member 6 (Langereis blood group)	3410	0.04350962117314339	0.15417603	No
row_36	NASP	nuclear autoantigenic sperm protein (histone-binding)	3425	0.043412499129772186	0.15786523	No
row_37	POLR3K	polymerase (RNA) III (DNA directed) polypeptide K, 12.3 kDa	3708	0.040513090789318085	0.14739233	No
row_38	ALG1	ALG1, chitobiosyldiphosphodolichol beta-mannosyltransferase	3911	0.03842456638813019	0.1408466	No
row_39	SLC37A4	solute carrier family 37 (glucose-6-phosphate transporter), member 4	3916	0.0383787676692009	0.14454147	No
row_40	GAL3ST1	galactose-3-O-sulfotransferase 1	4079	0.03677712753415108	0.13989799	No
row_41	AGRN	agrin	4105	0.036573316901922226	0.14232269	No
row_42	NDUFV3	Transcript Identified by AceView, Entrez Gene ID(s) 4731	4152	0.03615802526473999	0.14361855	No
row_43	GPR87	G protein-coupled receptor 87	4244	0.035233885049819946	0.142492	No
row_44	TGFA	transforming growth factor alpha	4449	0.033561497926712036	0.13534835	No
row_45	MPI	mannose phosphate isomerase	4461	0.03345419093966484	0.13818036	No
row_46	PRPS1	phosphoribosyl pyrophosphate synthetase 1	4489	0.03325164318084717	0.14016387	No
row_47	TPI1	triosephosphate isomerase 1	4710	0.03144107386469841	0.13197675	No
row_48	CDK1	cyclin-dependent kinase 1	4823	0.03061700612306595	0.12929419	No
row_49	MIF	macrophage migration inhibitory factor (glycosylation-inhibiting factor)	4925	0.02987205795943737	0.12710506	No
row_50	SOD1	superoxide dismutase 1, soluble	4956	0.029653705656528473	0.12856755	No
row_51	AURKA	aurora kinase A	5067	0.02882249280810356	0.12580603	No
row_52	EGLN3	egl-9 family hypoxia-inducible factor 3	5195	0.027793874964118004	0.122060284	No
row_53	LHX9	LIM homeobox 9	5255	0.027340639382600784	0.12178704	No
row_54	ELF3	E74-like factor 3 (ets domain transcription factor, epithelial-specific )	5265	0.027250077575445175	0.124091774	No
row_55	SDC1	syndecan 1	5305	0.02696792222559452	0.124815516	No
row_56	VLDLR	very low density lipoprotein receptor	5549	0.025076957419514656	0.114791274	No
row_57	ALDH9A1	aldehyde dehydrogenase 9 family, member A1	5592	0.024712856858968735	0.115130514	No
row_58	PGAM1	phosphoglycerate mutase 1 (brain)	5597	0.02468840964138508	0.11743353	No
row_59	MDH1	malate dehydrogenase 1	5641	0.024435319006443024	0.11769281	No
row_60	ANKZF1	ankyrin repeat and zinc finger domain containing 1	5647	0.02442035637795925	0.119916834	No
row_61	TXN	thioredoxin	5710	0.02400301769375801	0.11914904	No
row_62	CHST6	carbohydrate (N-acetylglucosamine 6-O) sulfotransferase 6	5772	0.023574624210596085	0.11838942	No
row_63	LDHA	lactate dehydrogenase A	6019	0.021906528621912003	0.107887626	No
row_64	GUSB	glucuronidase, beta	6020	0.021898970007896423	0.11011402	No
row_65	CHST2	carbohydrate (N-acetylglucosamine-6-O) sulfotransferase 2	6022	0.02187073603272438	0.11228581	No
row_66	MET	MET proto-oncogene, receptor tyrosine kinase	6216	0.020686086267232895	0.10440235	No
row_67	B3GALT6	UDP-Gal:betaGal beta 1,3-galactosyltransferase 6	6311	0.020253509283065796	0.10159755	No
row_68	ALDOA	aldolase A, fructose-bisphosphate	6361	0.019915182143449783	0.10108682	No
row_69	MXI1	MAX interactor 1, dimerization protein	6513	0.0188834797590971	0.095193334	No
row_70	SDHC	succinate dehydrogenase complex, subunit C, integral membrane protein, 15kDa	7238	0.014561395160853863	0.059211258	No
row_71	GLCE	glucuronic acid epimerase	7373	0.013676432892680168	0.053668033	No
row_72	GALE	UDP-galactose-4-epimerase	7614	0.012223441153764725	0.042492248	No
row_73	MIOX	myo-inositol oxygenase	7642	0.01201268844306469	0.04231646	No
row_74	GAPDHS	glyceraldehyde-3-phosphate dehydrogenase, spermatogenic	7644	0.011988288722932339	0.04348353	No
row_75	PHKA2	phosphorylase kinase, alpha 2 (liver)	7997	0.0099252387881279	0.02627879	No
row_76	MED24	mediator complex subunit 24	8183	0.008838583715260029	0.017604785	No
row_77	PC	pyruvate carboxylase	8281	0.00810749176889658	0.013409903	No
row_78	HS6ST2	heparan sulfate 6-O-sulfotransferase 2	8304	0.00798619445413351	0.013083472	No
row_79	COG2	component of oligomeric golgi complex 2	8314	0.007933402433991432	0.0134243425	No
row_80	PFKP	phosphofructokinase, platelet	8326	0.00783710740506649	0.013651935	No
row_81	LDHC	lactate dehydrogenase C	8359	0.0076476153917610645	0.012773643	No
row_82	TALDO1	transaldolase 1	8396	0.007472188211977482	0.011670542	No
row_83	SAP30	Sin3A associated protein 30kDa	8495	0.006936999037861824	0.007304916	No
row_84	HK2	hexokinase 2	8575	0.006471200380474329	0.0038750651	No
row_85	SLC25A10	solute carrier family 25 (mitochondrial carrier; dicarboxylate transporter), member 10	8612	0.006233891472220421	0.0026460697	No
row_86	PPIA	peptidylprolyl isomerase A (cyclophilin A)	8627	0.006129725836217403	0.002544847	No
row_87	ALDOB	aldolase B, fructose-bisphosphate	8657	0.0059739830903708935	0.001651634	No
row_88	PGLS	6-phosphogluconolactonase	8706	0.005667003337293863	-2.5592028E-4	No
row_89	DEPDC1	DEP domain containing 1	8741	0.005484164692461491	-0.0014576504	No
row_90	CXCR4	chemokine (C-X-C motif) receptor 4	8789	0.005234894342720509	-0.0033573923	No
row_91	B4GALT2	UDP-Gal:betaGlcNAc beta 1,4- galactosyltransferase, polypeptide 2	8942	0.004328042268753052	-0.010782426	No
row_92	ALDH7A1	aldehyde dehydrogenase 7 family, member A1	9127	0.0033348219003528357	-0.019964239	No
row_93	SLC35A3	solute carrier family 35 (UDP-N-acetylglucosamine (UDP-GlcNAc) transporter), member A3	9168	0.0031556051690131426	-0.021713167	No
row_94	RPE	ribulose-5-phosphate-3-epimerase	9326	0.0023042706307023764	-0.029602671	No
row_95	SPAG4	sperm associated antigen 4	9990	-0.0011565726017579436	-0.0637912	No
row_96	AGL	amylo-alpha-1, 6-glucosidase, 4-alpha-glucanotransferase	10036	-0.0014124917797744274	-0.06597607	No
row_97	CHST1	carbohydrate (keratan sulfate Gal-6) sulfotransferase 1	10102	-0.0017000498482957482	-0.06916658	No
row_98	SOX9	SRY box 9	10277	-0.0028090246487408876	-0.077884406	No
row_99	PGM2	phosphoglucomutase 2	10296	-0.002921968000009656	-0.078518726	No
row_100	ECD	ecdysoneless homolog (Drosophila)	10389	-0.0034278924576938152	-0.08293065	No
row_101	KIF20A	kinesin family member 20A	10416	-0.0035831581335514784	-0.0839117	No
row_102	CLN6	ceroid-lipofuscinosis, neuronal 6, late infantile, variant	10458	-0.003861183999106288	-0.08564064	No
row_103	ME2	malic enzyme 2, NAD(+)-dependent, mitochondrial	10643	-0.005046620965003967	-0.09464842	No
row_104	FAM162A	family with sequence similarity 162, member A	10663	-0.0052016968838870525	-0.095102705	No
row_105	NDST3	N-deacetylase/N-sulfotransferase (heparan glucosaminyl) 3	10704	-0.005405408330261707	-0.09662291	No
row_106	TSTA3	tissue specific transplantation antigen P35B	10774	-0.005790931638330221	-0.09960448	No
row_107	BPNT1	3(2), 5-bisphosphate nucleotidase 1	10796	-0.005955795757472515	-0.100085594	No
row_108	XYLT2	xylosyltransferase II	10858	-0.006231440231204033	-0.102608435	No
row_109	FUT8	fucosyltransferase 8 (alpha (1,6) fucosyltransferase)	10949	-0.006761623080819845	-0.10657794	No
row_110	PLOD1	procollagen-lysine, 2-oxoglutarate 5-dioxygenase 1	10966	-0.006831210106611252	-0.10671133	No
row_111	GOT1	glutamic-oxaloacetic transaminase 1, soluble	11039	-0.007325361017137766	-0.109692134	No
row_112	PGK1	phosphoglycerate kinase 1	11128	-0.007879121229052544	-0.113444544	No
row_113	PYGB	phosphorylase, glycogen; brain	11215	-0.008333799429237843	-0.117047235	No
row_114	B4GALT7	xylosylprotein beta 1,4-galactosyltransferase, polypeptide 7	11228	-0.008384164422750473	-0.11681577	No
row_115	PAXIP1	PAX interacting (with transcription-activation domain) protein 1	11428	-0.009506547823548317	-0.12614627	No
row_116	HOMER1	homer scaffolding protein 1	11561	-0.01016912143677473	-0.13194259	No
row_117	GPC1	glypican 1	11601	-0.010405671782791615	-0.13290268	No
row_118	ENO1	Memczak2013 ANTISENSE, coding, INTERNAL, UTR3 best transcript NM_001428	11613	-0.010490965098142624	-0.13240528	No
row_119	TFF3	trefoil factor 3	12114	-0.013546372763812542	-0.15689994	No
row_120	DLD	dihydrolipoamide dehydrogenase	12560	-0.016482189297676086	-0.17825024	No
row_121	SRD5A3	steroid 5 alpha-reductase 3	12647	-0.016959236934781075	-0.180976	No
row_122	PSMC4	proteasome 26S subunit, ATPase 4	12803	-0.017908379435539246	-0.1871756	No
row_123	CHST12	carbohydrate (chondroitin 4) sulfotransferase 12	12838	-0.018177151679992676	-0.18708687	No
row_124	GMPPB	GDP-mannose pyrophosphorylase B	12894	-0.018495360389351845	-0.18805242	No
row_125	ARTN	artemin	12966	-0.019005196169018745	-0.18979402	No
row_126	G6PD	glucose-6-phosphate dehydrogenase	13330	-0.021451344713568687	-0.20639612	No
row_127	PPP2CB	protein phosphatase 2, catalytic subunit, beta isozyme	13359	-0.02163071557879448	-0.20564581	No
row_128	KIF2A	kinesin heavy chain member 2A	13362	-0.021657807752490044	-0.20354742	No
row_129	CYB5A	cytochrome b5 type A (microsomal)	13471	-0.02233765833079815	-0.20686474	No
row_130	GALK2	galactokinase 2	13550	-0.02294936776161194	-0.20856757	No
row_131	DSC2	desmocollin 2	13555	-0.022987935692071915	-0.20643744	No
row_132	P4HA1	prolyl 4-hydroxylase, alpha polypeptide I	13604	-0.023368997499346733	-0.20654528	No
row_133	PAM	peptidylglycine alpha-amidating monooxygenase	13616	-0.02347642555832863	-0.2047277	No
row_134	ERO1A	endoplasmic reticulum oxidoreductase alpha	13862	-0.025357745587825775	-0.21482687	No
row_135	IER3	immediate early response 3	14076	-0.026880308985710144	-0.22311546	No
row_136	ARPP19	cAMP-regulated phosphoprotein 19kDa	14107	-0.027153387665748596	-0.22190717	No
row_137	GYS1	glycogen synthase 1 (muscle)	14325	-0.02899082936346531	-0.23018816	No
row_138	GNPDA1	glucosamine-6-phosphate deaminase 1	14449	-0.029957253485918045	-0.23350698	No
row_139	MDH2	malate dehydrogenase 2	14465	-0.03004136122763157	-0.23122893	No
row_140	GALK1	galactokinase 1	14731	-0.032275356352329254	-0.24165969	No
row_141	PPFIA4	protein tyrosine phosphatase, receptor type, f polypeptide (PTPRF), interacting protein (liprin), alpha 4	14744	-0.032361917197704315	-0.23899049	No
row_142	NANP	N-acetylneuraminic acid phosphatase	14759	-0.03246587514877319	-0.2364142	No
row_143	IDH1	isocitrate dehydrogenase 1 (NADP+)	14950	-0.03410053998231888	-0.24277861	No
row_144	AK3	adenylate kinase 3	15257	-0.0366249680519104	-0.25488865	No
row_145	DCN	decorin	15284	-0.03682216256856918	-0.2524904	No
row_146	B3GNT3	UDP-GlcNAc:betaGal beta-1,3-N-acetylglucosaminyltransferase 3	15333	-0.03725771605968475	-0.25118622	No
row_147	SLC25A13	solute carrier family 25 (aspartate/glutamate carrier), member 13	15423	-0.03811804950237274	-0.25191608	No
row_148	PMM2	phosphomannomutase 2	15626	-0.0400000624358654	-0.25830165	No
row_149	IDUA	iduronidase, alpha-L-	15706	-0.04081447049975395	-0.25823992	No
row_150	ZNF292	zinc finger protein 292	15825	-0.04199761524796486	-0.26007593	No
row_151	EXT2	exostosin glycosyltransferase 2	15864	-0.04238710179924965	-0.2577328	No
row_152	AKR1A1	aldo-keto reductase family 1, member A1 (aldehyde reductase)	15918	-0.042806223034858704	-0.25612327	No
row_153	P4HA2	prolyl 4-hydroxylase, alpha polypeptide II	15996	-0.04363403469324112	-0.25567138	No
row_154	HS2ST1	heparan sulfate 2-O-sulfotransferase 1	16210	-0.04609104245901108	-0.26200688	No
row_155	ISG20	interferon stimulated exonuclease gene 20kDa	16332	-0.04744928702712059	-0.26344386	No
row_156	B4GALT1	UDP-Gal:betaGlcNAc beta 1,4- galactosyltransferase, polypeptide 1	16445	-0.04899643734097481	-0.26425785	Yes
row_157	GLRX	glutaredoxin	16461	-0.04922772943973541	-0.26002917	Yes
row_158	GPC3	glypican 3	16605	-0.0513559989631176	-0.26220733	Yes
row_159	VEGFA	vascular endothelial growth factor A	16659	-0.05205010250210762	-0.25965798	Yes
row_160	RBCK1	RanBP-type and C3HC4-type zinc finger containing 1	16750	-0.05313695967197418	-0.25891265	Yes
row_161	B3GAT3	beta-1,3-glucuronyltransferase 3	16803	-0.05391017347574234	-0.25612244	Yes
row_162	AK4	adenylate kinase 4	16854	-0.0545627661049366	-0.2531624	Yes
row_163	PFKFB1	6-phosphofructo-2-kinase/fructose-2,6-biphosphatase 1	16893	-0.055077649652957916	-0.24952911	Yes
row_164	TPBG	trophoblast glycoprotein	17065	-0.05784616991877556	-0.25249624	Yes
row_165	HDLBP	Jeck2013 ANTISENSE, coding, INTERNAL, intronic best transcript NM_005336	17127	-0.05890391394495964	-0.24966404	Yes
row_166	STC2	stanniocalcin 2	17326	-0.06221707910299301	-0.25358388	Yes
row_167	LCT	lactase	17328	-0.06223545968532562	-0.24730834	Yes
row_168	BIK	BCL2-interacting killer (apoptosis-inducing)	17482	-0.06484111398458481	-0.24863295	Yes
row_169	DDIT4	DNA damage inducible transcript 4	17557	-0.06643341481685638	-0.24570791	Yes
row_170	PLOD2	procollagen-lysine, 2-oxoglutarate 5-dioxygenase 2	17575	-0.06670794636011124	-0.23980556	Yes
row_171	HAX1	HCLS1 associated protein X-1	17593	-0.06702969968318939	-0.23387052	Yes
row_172	QSOX1	quiescin Q6 sulfhydryl oxidase 1	17654	-0.06850282102823257	-0.23001067	Yes
row_173	COPB2	coatomer protein complex subunit beta 2 (beta prime)	17673	-0.06893706321716309	-0.22393344	Yes
row_174	B4GALT4	UDP-Gal:betaGlcNAc beta 1,4- galactosyltransferase, polypeptide 4	17701	-0.06959978491067886	-0.21825454	Yes
row_175	KDELR3	KDEL (Lys-Asp-Glu-Leu) endoplasmic reticulum protein retention receptor 3	17705	-0.06964408606290817	-0.21132927	Yes
row_176	TKTL1	transketolase-like 1	17783	-0.07161314785480499	-0.20803286	Yes
row_177	GPC4	glypican 4	17805	-0.07208441197872162	-0.20179088	Yes
row_178	LHPP	phospholysine phosphohistidine inorganic pyrophosphate phosphatase	17841	-0.07307630032300949	-0.19617248	Yes
row_179	GMPPA	GDP-mannose pyrophosphorylase A	17855	-0.07335534691810608	-0.18938734	Yes
row_180	CAPN5	calpain 5	17885	-0.0741473138332367	-0.18334958	Yes
row_181	GCLC	glutamate-cysteine ligase, catalytic subunit	17981	-0.07655248045921326	-0.18048239	Yes
row_182	ME1	malic enzyme 1, NADP(+)-dependent, cytosolic	18066	-0.07871074229478836	-0.17682658	Yes
row_183	CLDN9	claudin 9	18115	-0.08000989258289337	-0.17117593	Yes
row_184	IL13RA1	interleukin 13 receptor, alpha 1	18154	-0.08128528296947479	-0.16487817	Yes
row_185	PDK3	pyruvate dehydrogenase kinase, isozyme 3	18210	-0.08283404260873795	-0.1593026	Yes
row_186	SDC3	syndecan 3	18233	-0.08352289348840714	-0.15194945	Yes
row_187	CITED2	Cbp/p300-interacting transactivator, with Glu/Asp rich carboxy-terminal domain, 2	18283	-0.08489228039979935	-0.14585418	Yes
row_188	GFPT1	glutamine--fructose-6-phosphate transaminase 1	18405	-0.08876682072877884	-0.14309052	Yes
row_189	HSPA5	heat shock 70kDa protein 5 (glucose-regulated protein, 78kDa)	18430	-0.08979136496782303	-0.13520357	Yes
row_190	EXT1	exostosin glycosyltransferase 1	18542	-0.09409327805042267	-0.13138096	Yes
row_191	B3GAT1	beta-1,3-glucuronyltransferase 1	18600	-0.0964374914765358	-0.12452585	Yes
row_192	VCAN	versican	18696	-0.10252366960048676	-0.11901825	Yes
row_193	CHPF2	chondroitin polymerizing factor 2	18777	-0.10762366652488708	-0.11221599	Yes
row_194	CHPF	chondroitin polymerizing factor	19020	-0.12948036193847656	-0.11157412	Yes
row_195	CACNA1H	calcium channel, voltage-dependent, T type, alpha 1H subunit	19446	-0.29631781578063965	-0.10343952	Yes
row_196	COL5A1	collagen, type V, alpha 1	19466	-0.3224982023239136	-0.07163526	Yes
row_197	MERTK	MER proto-oncogene, tyrosine kinase	19468	-0.3248312175273895	-0.038662437	Yes
row_198	ANG	angiogenin, ribonuclease, RNase A family, 5	19501	-0.4082787334918976	0.0011901851	Yes
