## Supplementary material for "Somatic hypomethylation of pericentromeric SST1 repeats and tetraploidization in human colorectal cancer cells": GSEA results: HALLMARK_HEDGEHOG_SIGNALING.tsv

NAME	SYMBOL	TITLE	RANK IN GENE LIST	RANK METRIC SCORE	RUNNING ES	CORE ENRICHMENT
row_0	NRCAM	neuronal cell adhesion molecule	27	0.3514014780521393	0.20104417	Yes
row_1	TLE1	transducin-like enhancer of split 1 (E(sp1) homolog, Drosophila)	331	0.12797437608242035	0.2592183	Yes
row_2	CNTFR	ciliary neurotrophic factor receptor	920	0.08738838136196136	0.2793887	Yes
row_3	NRP1	neuropilin 1	1363	0.07484979182481766	0.2998275	Yes
row_4	ETS2	v-ets avian erythroblastosis virus E26 oncogene homolog 2	2456	0.05446184426546097	0.27516934	No
row_5	MYH9	Jeck2013 ANTISENSE, CDS, coding, INTERNAL, intronic, OVCODE, OVEXON best transcript NM_002473	3583	0.04170804098248482	0.24141964	No
row_6	NKX6-1	NK6 homeobox 1	4052	0.037042196840047836	0.23874477	No
row_7	PLG	plasminogen	4359	0.03426516428589821	0.2427825	No
row_8	SLIT1	slit guidance ligand 1	4577	0.032499074935913086	0.25036955	No
row_9	THY1	Thy-1 cell surface antigen	4641	0.032031845301389694	0.26558933	No
row_10	CDK5R1	cyclin-dependent kinase 5, regulatory subunit 1 (p35)	5166	0.028060851618647575	0.2548672	No
row_11	VLDLR	very low density lipoprotein receptor	5549	0.025076957419514656	0.24971232	No
row_12	ACHE	acetylcholinesterase (Yt blood group)	7104	0.01523889135569334	0.1787536	No
row_13	GLI1	GLI family zinc finger 1	7287	0.014282641932368279	0.17764272	No
row_14	L1CAM	L1 cell adhesion molecule	7300	0.014213217422366142	0.1852147	No
row_15	LDB1	LIM domain binding 1	8125	0.009134984575212002	0.14819677	No
row_16	NRP2	neuropilin 2	9297	0.0024971102830022573	0.089550085	No
row_17	RASA1	RAS p21 protein activator (GTPase activating protein) 1	9673	5.842375685460865E-4	0.07064502	No
row_18	SCG2	secretogranin II	10022	-0.001337704248726368	0.0535594	No
row_19	PTCH1	patched 1	10420	-0.0036171474494040012	0.03527264	No
row_20	DPYSL2	dihydropyrimidinase-like 2	10784	-0.0059007881209254265	0.020045977	No
row_21	CDK6	cyclin-dependent kinase 6	10904	-0.006508068647235632	0.01768903	No
row_22	PML	promyelocytic leukemia	10973	-0.006894485093653202	0.018171543	No
row_23	CRMP1	collapsin response mediator protein 1	11185	-0.008196314796805382	0.012066522	No
row_24	CELSR1	cadherin, EGF LAG seven-pass G-type receptor 1	11656	-0.01074764970690012	-0.0058583175	No
row_25	TLE3	Memczak2013 ANTISENSE, coding, INTERNAL, intronic best transcript NM_001105192	11746	-0.011291062459349632	-0.0039206273	No
row_26	RTN1	reticulon 1	13491	-0.02250302955508232	-0.08044383	No
row_27	UNC5C	unc-5 netrin receptor C	14386	-0.029503272846341133	-0.1093201	No
row_28	NF1	neurofibromin 1	15828	-0.04202530160546303	-0.15905	No
row_29	VEGFA	vascular endothelial growth factor A	16659	-0.05205010250210762	-0.17165396	No
row_30	OPHN1	oligophrenin 1	17629	-0.06798647344112396	-0.18220979	No
row_31	ADGRG1	adhesion G protein-coupled receptor G1	17890	-0.07427958399057388	-0.1527609	No
row_32	HEY1	hes-related family bHLH transcription factor with YRPW motif 1	18270	-0.08463422954082489	-0.123453066	No
row_33	SHH	sonic hedgehog	18497	-0.09270521253347397	-0.081645265	No
row_34	AMOT	angiomotin	18871	-0.1155262216925621	-0.034233823	No
row_35	HEY2	hes-related family bHLH transcription factor with YRPW motif 2	18894	-0.1175021305680275	0.03232602	No
