## Supplementary material for "Somatic hypomethylation of pericentromeric SST1 repeats and tetraploidization in human colorectal cancer cells": GSEA results: HALLMARK_HEME_METABOLISM.tsv

NAME	SYMBOL	TITLE	RANK IN GENE LIST	RANK METRIC SCORE	RUNNING ES	CORE ENRICHMENT
row_0	CTSE	cathepsin E	9	0.4193052351474762	0.047079116	No
row_1	CA2	carbonic anhydrase II	69	0.24974820017814636	0.0723462	No
row_2	RHD	Rh blood group, D antigen	118	0.1920928657054901	0.09164476	No
row_3	C3	complement component 3	143	0.17920053005218506	0.110722795	No
row_4	BTG2	BTG family, member 2	281	0.1359601765871048	0.11905322	No
row_5	TMCC2	transmembrane and coiled-coil domain family 2	354	0.12464296072721481	0.12946236	No
row_6	PDZK1IP1	PDZK1 interacting protein 1	399	0.11943197250366211	0.14072885	No
row_7	SELENBP1	selenium binding protein 1	563	0.10500923544168472	0.144205	No
row_8	UBAC1	UBA domain containing 1	754	0.09431111812591553	0.14507161	No
row_9	CPOX	coproporphyrinogen oxidase	767	0.09380799531936646	0.15508774	No
row_10	CTNS	cystinosin, lysosomal cystine transporter	781	0.09313634783029556	0.16497599	No
row_11	ELL2	elongation factor, RNA polymerase II, 2	918	0.08742867410182953	0.1678552	No
row_12	DMTN	dematin actin binding protein	1303	0.07625193893909454	0.15663995	No
row_13	SLC4A1	solute carrier family 4 (anion exchanger), member 1 (Diego blood group)	1313	0.07597523182630539	0.1647892	No
row_14	SLC25A37	solute carrier family 25 (mitochondrial iron transporter), member 37	1638	0.06786096096038818	0.15572585	No
row_15	KAT2B	K(lysine) acetyltransferase 2B	2929	0.04830591008067131	0.09448137	No
row_16	HTRA2	HtrA serine peptidase 2	3007	0.04744048789143562	0.09587798	No
row_17	SNCA	synuclein alpha	3009	0.047412849962711334	0.101202354	No
row_18	HBZ	hemoglobin, zeta	3017	0.047368086874485016	0.10621132	No
row_19	GMPS	guanine monophosphate synthase	3161	0.04591551050543785	0.10402134	No
row_20	CDR2	cerebellar degeneration related protein 2	3233	0.04527711868286133	0.10548298	No
row_21	TOP1	topoisomerase (DNA) I	3306	0.04461858421564102	0.10681823	No
row_22	ABCB6	ATP binding cassette subfamily B member 6 (Langereis blood group)	3410	0.04350962117314339	0.10642434	No
row_23	GATA1	GATA binding protein 1 (globin transcription factor 1)	3535	0.04227592423558235	0.1048044	No
row_24	E2F2	E2F transcription factor 2	3971	0.0377948172390461	0.086590685	No
row_25	RBM5	RNA binding motif protein 5	4064	0.03688257560133934	0.08601431	No
row_26	OSBP2	oxysterol binding protein 2	4153	0.03615691140294075	0.08556254	No
row_27	SLC22A4	solute carrier family 22 (organic cation/zwitterion transporter), member 4	4180	0.03579998388886452	0.08827709	No
row_28	GYPC	glycophorin C (Gerbich blood group)	4447	0.03359701856970787	0.07832847	No
row_29	NR3C1	nuclear receptor subfamily 3, group C, member 1 (glucocorticoid receptor)	4470	0.033389534801244736	0.08097659	No
row_30	FN3K	fructosamine 3 kinase	4629	0.03213828057050705	0.07644858	No
row_31	ACKR1	atypical chemokine receptor 1 (Duffy blood group)	4812	0.030690250918269157	0.07051505	No
row_32	ICAM4	intercellular adhesion molecule 4 (Landsteiner-Wiener blood group)	4895	0.030152004212141037	0.06969272	No
row_33	RCL1	RNA terminal phosphate cyclase-like 1	5135	0.028332466259598732	0.060543675	No
row_34	RHCE	Rh blood group, CcEe antigens	5334	0.026724305003881454	0.05333289	No
row_35	SLC11A2	solute carrier family 11 (proton-coupled divalent metal ion transporter), member 2	5392	0.02632657252252102	0.05336986	No
row_36	BLVRB	biliverdin reductase B	5918	0.022512387484312057	0.02876828	No
row_37	ACP5	acid phosphatase 5, tartrate resistant	5930	0.022441459819674492	0.030743951	No
row_38	PRDX2	peroxiredoxin 2	6057	0.021697277203202248	0.026687168	No
row_39	BLVRA	biliverdin reductase A	6229	0.020636042580008507	0.020182546	No
row_40	ACSL6	acyl-CoA synthetase long-chain family member 6	6278	0.020423652604222298	0.02001569	No
row_41	FBXO34	F-box protein 34	6295	0.020366283133625984	0.021497447	No
row_42	HBQ1	hemoglobin, theta 1	6390	0.019732311367988586	0.018872973	No
row_43	MXI1	MAX interactor 1, dimerization protein	6513	0.0188834797590971	0.014704024	No
row_44	HMBS	hydroxymethylbilane synthase	6994	0.01586024835705757	-0.008324328	No
row_45	UROD	uroporphyrinogen decarboxylase	7213	0.014714134857058525	-0.01793138	No
row_46	SLC10A3	solute carrier family 10, member 3	7384	0.01359278429299593	-0.025182908	No
row_47	AHSP	alpha hemoglobin stabilizing protein	7418	0.013345316052436829	-0.025376532	No
row_48	EZH1	enhancer of zeste 1 polycomb repressive complex 2 subunit	7593	0.012352202087640762	-0.032975618	No
row_49	UROS	uroporphyrinogen III synthase	7623	0.012158231809735298	-0.033096958	No
row_50	ISCA1	iron-sulfur cluster assembly 1	7643	0.012008142657577991	-0.03271809	No
row_51	TNS1	tensin 1	7662	0.011851472780108452	-0.032305267	No
row_52	SLC30A10	solute carrier family 30, member 10	7788	0.011131291277706623	-0.037508395	No
row_53	LRP10	LDL receptor related protein 10	7878	0.010605678893625736	-0.040909115	No
row_54	XK	X-linked Kx blood group	8101	0.009270669892430305	-0.051340286	No
row_55	FOXO3	forkhead box O3	8135	0.009070510976016521	-0.052018628	No
row_56	PPOX	protoporphyrinogen oxidase	8217	0.008540467359125614	-0.055239744	No
row_57	PC	pyruvate carboxylase	8281	0.00810749176889658	-0.05757895	No
row_58	GLRX5	glutaredoxin 5	8411	0.00738756125792861	-0.06341346	No
row_59	CCDC28A	coiled-coil domain containing 28A	8621	0.006190557032823563	-0.073521495	No
row_60	BNIP3L	BCL2/adenovirus E1B 19kDa interacting protein 3-like	8648	0.006036730483174324	-0.07418178	No
row_61	NNT	nicotinamide nucleotide transhydrogenase	8653	0.005994934588670731	-0.07370891	No
row_62	PGLS	6-phosphogluconolactonase	8706	0.005667003337293863	-0.075755894	No
row_63	NFE2	nuclear factor, erythroid 2	8759	0.005401077214628458	-0.077833034	No
row_64	BTRC	beta-transducin repeat containing E3 ubiquitin protein ligase	8777	0.0053104618564248085	-0.078110166	No
row_65	AQP3	aquaporin 3 (Gill blood group)	8812	0.005132767371833324	-0.079286724	No
row_66	EPB42	erythrocyte membrane protein band 4.2	8929	0.004428383428603411	-0.08478439	No
row_67	TFRC	transferrin receptor	8948	0.004315601661801338	-0.08522605	No
row_68	HEBP1	heme binding protein 1	9017	0.003918942529708147	-0.088298805	No
row_69	ADD1	adducin 1 (alpha)	9577	0.0011172632221132517	-0.11708492	No
row_70	MARK3	MAP/microtubule affinity-regulating kinase 3	9629	8.436700445599854E-4	-0.119627096	No
row_71	AGPAT4	1-acylglycerol-3-phosphate O-acyltransferase 4	9632	8.367463015019894E-4	-0.119635664	No
row_72	GYPA	glycophorin A (MNS blood group)	9711	3.9508045301772654E-4	-0.12362521	No
row_73	EPOR	erythropoietin receptor	9763	1.1065336730098352E-4	-0.1262505	No
row_74	GYPE	glycophorin E (MNS blood group)	9768	7.032143184915185E-5	-0.12644942	No
row_75	NEK7	NIMA-related kinase 7	9818	-2.522623399272561E-4	-0.12895522	No
row_76	ALAS2	5-aminolevulinate synthase 2	9835	-3.0659401090815663E-4	-0.129748	No
row_77	NARF	nuclear prelamin A recognition factor	9878	-5.023598787374794E-4	-0.13186339	No
row_78	HDGF	hepatoma-derived growth factor	10182	-0.0021588290110230446	-0.14729047	No
row_79	HAGH	hydroxyacylglutathione hydrolase	10193	-0.002264404436573386	-0.14755093	No
row_80	MAP2K3	mitogen-activated protein kinase kinase 3	10451	-0.0038257017731666565	-0.16040978	No
row_81	ADIPOR1	adiponectin receptor 1	10576	-0.0045304144732654095	-0.16630965	No
row_82	SLC6A8	solute carrier family 6 (neurotransmitter transporter), member 8	10735	-0.005523168947547674	-0.17385553	No
row_83	ALDH1L1	aldehyde dehydrogenase 1 family, member L1	10749	-0.00563659006729722	-0.17388879	No
row_84	VEZF1	vascular endothelial zinc finger 1	11172	-0.008137884549796581	-0.19479287	No
row_85	SLC2A1	solute carrier family 2 (facilitated glucose transporter), member 1	11178	-0.008177519775927067	-0.19412424	No
row_86	TFDP2	transcription factor Dp-2 (E2F dimerization partner 2)	11180	-0.008181002922356129	-0.19324833	No
row_87	TRIM10	tripartite motif containing 10	11282	-0.00868442002683878	-0.19748756	No
row_88	EPB41	erythrocyte membrane protein band 4.1	11320	-0.008851907216012478	-0.19839759	No
row_89	KLF1	Kruppel-like factor 1 (erythroid)	11528	-0.0100009236484766	-0.20797011	No
row_90	MPP1	membrane protein, palmitoylated 1	11671	-0.010827966034412384	-0.21408692	No
row_91	FECH	ferrochelatase	11686	-0.010897455736994743	-0.21357538	No
row_92	DCAF10	DDB1 and CUL4 associated factor 10	11743	-0.011273170821368694	-0.21519358	No
row_93	DCAF11	DDB1 and CUL4 associated factor 11	11875	-0.012095327489078045	-0.22059773	No
row_94	TNRC6B	trinucleotide repeat containing 6B	11883	-0.012150871567428112	-0.219582	No
row_95	MFHAS1	malignant fibrous histiocytoma amplified sequence 1	12203	-0.014153128489851952	-0.23447664	No
row_96	SMOX	spermine oxidase	12281	-0.014664226211607456	-0.2367965	No
row_97	PSMD9	proteasome 26S subunit, non-ATPase 9	12336	-0.015080044977366924	-0.23787959	No
row_98	SLC25A38	solute carrier family 25, member 38	12370	-0.015249374322593212	-0.23785731	No
row_99	SIDT2	SID1 transmembrane family, member 2	12374	-0.015282874926924706	-0.23627958	No
row_100	CAT	catalase	12431	-0.015677178278565407	-0.2373984	No
row_101	KLF3	Kruppel-like factor 3 (basic)	12507	-0.016108505427837372	-0.23945105	No
row_102	FBXO9	F-box protein 9	12534	-0.016269437968730927	-0.23895106	No
row_103	FOXJ2	forkhead box J2	12862	-0.018290605396032333	-0.25379032	No
row_104	XPO7	exportin 7	12908	-0.018638163805007935	-0.25400445	No
row_105	BCAM	basal cell adhesion molecule (Lutheran blood group)	12938	-0.01882009021937847	-0.2533704	No
row_106	MINPP1	multiple inositol-polyphosphate phosphatase 1	12942	-0.01883585751056671	-0.2513898	No
row_107	CDC27	cell division cycle 27	12969	-0.019022179767489433	-0.2505777	No
row_108	ATP6V0A1	ATPase, H+ transporting, lysosomal V0 subunit a1	12972	-0.019048498943448067	-0.24852122	No
row_109	MGST3	microsomal glutathione S-transferase 3	13062	-0.019653942435979843	-0.25089598	No
row_110	RHAG	Rh-associated glycoprotein	13123	-0.020056111738085747	-0.25172517	No
row_111	GYPB	glycophorin B (MNS blood group)	13166	-0.020325839519500732	-0.2515928	No
row_112	FTCD	formimidoyltransferase cyclodeaminase	13185	-0.020461425185203552	-0.2502037	No
row_113	ABCG2	ATP binding cassette subfamily G member 2 (Junior blood group)	13213	-0.02066732756793499	-0.24925674	No
row_114	NCOA4	nuclear receptor coactivator 4	13253	-0.02085423655807972	-0.24890928	No
row_115	ENDOD1	endonuclease domain containing 1	13399	-0.02187364734709263	-0.25392878	No
row_116	RAD23A	RAD23 homolog A, nucleotide excision repair protein	13485	-0.022420644760131836	-0.25578293	No
row_117	OPTN	optineurin	13509	-0.02262037806212902	-0.25440764	No
row_118	EIF2AK1	eukaryotic translation initiation factor 2-alpha kinase 1	13648	-0.023696038872003555	-0.25885844	No
row_119	NUDT4	nudix hydrolase 4	13650	-0.023711280897259712	-0.25622156	No
row_120	SEC14L1	SEC14-like lipid binding 1	13926	-0.025799108669161797	-0.2675199	No
row_121	MYL4	myosin light chain 4	13996	-0.026260504499077797	-0.26811108	No
row_122	GAPVD1	GTPase activating protein and VPS9 domains 1	14125	-0.027252057567238808	-0.27164146	No
row_123	ANK1	ankyrin 1, erythrocytic	14162	-0.02762571908533573	-0.27037102	No
row_124	RBM38	RNA binding motif protein 38	14196	-0.027905145660042763	-0.26891372	No
row_125	SPTA1	spectrin, alpha, erythrocytic 1	14299	-0.02872602827847004	-0.27093217	No
row_126	BMP2K	BMP2 inducible kinase	14375	-0.029433725401759148	-0.27147388	No
row_127	FBXO7	F-box protein 7	14468	-0.030057799071073532	-0.2728241	No
row_128	RIOK3	RIO kinase 3	14596	-0.03108871355652809	-0.27586773	No
row_129	LMO2	LIM domain only 2 (rhombotin-like 1)	14614	-0.0312630720436573	-0.27320212	No
row_130	GCLM	glutamate-cysteine ligase, modifier subunit	14668	-0.0317501425743103	-0.2723433	No
row_131	CTSB	cathepsin B	14720	-0.03213906288146973	-0.2713369	No
row_132	HBB	hemoglobin, beta	14794	-0.03271782398223877	-0.2714028	No
row_133	TAL1	T-cell acute lymphocytic leukemia 1	14871	-0.03335753455758095	-0.27155134	No
row_134	CCND3	cyclin D3	14958	-0.034183844923973083	-0.27212337	No
row_135	BSG	basigin (Ok blood group)	14969	-0.03424762561917305	-0.26875728	No
row_136	PICALM	phosphatidylinositol binding clathrin assembly protein	15258	-0.03662804141640663	-0.27950013	Yes
row_137	DCUN1D1	DCN1, defective in cullin neddylation 1, domain containing 1	15291	-0.0368628166615963	-0.2769754	Yes
row_138	USP15	ubiquitin specific peptidase 15	15307	-0.03703049197793007	-0.2735524	Yes
row_139	TRAK2	trafficking protein, kinesin binding 2	15368	-0.037618488073349	-0.2723902	Yes
row_140	SPTB	spectrin, beta, erythrocytic	15433	-0.038207054138183594	-0.27136818	Yes
row_141	BPGM	2,3-bisphosphoglycerate mutase	15645	-0.04023389518260956	-0.2777195	Yes
row_142	TRIM58	tripartite motif containing 58	15668	-0.04051123559474945	-0.27426386	Yes
row_143	BACH1	BTB and CNC homology 1, basic leucine zipper transcription factor 1	15744	-0.041205994784832	-0.27347073	Yes
row_144	PPP2R5B	protein phosphatase 2, regulatory subunit B, beta	15844	-0.042142923921346664	-0.27381268	Yes
row_145	RNF123	ring finger protein 123	15951	-0.043189629912376404	-0.27439803	Yes
row_146	P4HA2	prolyl 4-hydroxylase, alpha polypeptide II	15996	-0.04363403469324112	-0.2717262	Yes
row_147	CIR1	corepressor interacting with RBPJ, 1	16011	-0.04376943036913872	-0.26748735	Yes
row_148	KHNYN	KH and NYN domain containing	16042	-0.044197920709848404	-0.26402745	Yes
row_149	SDCBP	syndecan binding protein	16135	-0.045339781790971756	-0.26364487	Yes
row_150	ADD2	adducin 2 (beta)	16286	-0.04692750424146652	-0.26608217	Yes
row_151	DAAM1	dishevelled associated activator of morphogenesis 1	16418	-0.04866485297679901	-0.26733974	Yes
row_152	MOCOS	molybdenum cofactor sulfurase	16430	-0.04884862154722214	-0.26236978	Yes
row_153	CAST	calpastatin	16477	-0.04951817914843559	-0.25913417	Yes
row_154	SYNJ1	synaptojanin 1	16562	-0.05082588642835617	-0.25771576	Yes
row_155	MKRN1	makorin ring finger protein 1	16563	-0.05083803832530975	-0.25195128	Yes
row_156	GDE1	glycerophosphodiester phosphodiesterase 1	16687	-0.05236753821372986	-0.25237525	Yes
row_157	TCEA1	transcription elongation factor A (SII), 1	16811	-0.05401867628097534	-0.25261196	Yes
row_158	KDM7A	lysine (K)-specific demethylase 7A	16812	-0.054029304534196854	-0.24648562	Yes
row_159	MOSPD1	motile sperm domain containing 1	16835	-0.0543205700814724	-0.24146417	Yes
row_160	CLCN3	chloride channel, voltage-sensitive 3	17046	-0.05757627263665199	-0.24579734	Yes
row_161	YPEL5	yippee like 5	17113	-0.0585734099149704	-0.24256943	Yes
row_162	LPIN2	lipin 2	17229	-0.06037330627441406	-0.24167183	Yes
row_163	ARHGEF12	Rho guanine nucleotide exchange factor (GEF) 12	17283	-0.06148851662874222	-0.23744099	Yes
row_164	NFE2L1	nuclear factor, erythroid 2-like 1	17306	-0.06185944750905037	-0.2315647	Yes
row_165	SLC30A1	solute carrier family 30 (zinc transporter), member 1	17588	-0.06698518246412277	-0.23850329	Yes
row_166	IGSF3	immunoglobulin superfamily, member 3	17610	-0.06753144413232803	-0.23193213	Yes
row_167	LAMP2	lysosomal-associated membrane protein 2	17747	-0.0707394927740097	-0.2309453	Yes
row_168	ALAD	aminolevulinate dehydratase	17796	-0.07188471406698227	-0.22527704	Yes
row_169	TSPO2	translocator protein 2	17968	-0.07615268975496292	-0.22548668	Yes
row_170	GCLC	glutamate-cysteine ligase, catalytic subunit	17981	-0.07655248045921326	-0.21742713	Yes
row_171	TSPAN5	tetraspanin 5	18033	-0.07779181003570557	-0.21124423	Yes
row_172	RANBP10	RAN binding protein 10	18034	-0.07786370813846588	-0.20241535	Yes
row_173	HTATIP2	HIV-1 Tat interactive protein 2	18156	-0.08140586316585541	-0.19944322	Yes
row_174	TMEM9B	TMEM9 domain family, member B	18296	-0.08523084223270416	-0.19696838	Yes
row_175	SLC6A9	solute carrier family 6 (neurotransmitter transporter, glycine), member 9	18355	-0.08689779043197632	-0.19011502	Yes
row_176	UCP2	uncoupling protein 2 (mitochondrial, proton carrier)	18548	-0.09436638653278351	-0.1893456	Yes
row_177	ARL2BP	ADP-ribosylation factor like GTPase 2 binding protein	18580	-0.09580013900995255	-0.1800863	Yes
row_178	ALDH6A1	aldehyde dehydrogenase 6 family, member A1	18640	-0.09859674423933029	-0.17195813	Yes
row_179	SLC7A11	solute carrier family 7 (anionic amino acid transporter light chain, xc- system), member 11	18650	-0.09913895279169083	-0.16118236	Yes
row_180	HBD	hemoglobin, delta	18786	-0.1083749532699585	-0.15587635	Yes
row_181	MBOAT2	Memczak2013 ALT_ACCEPTOR, ALT_DONOR, coding, INTERNAL, intronic best transcript NM_138799	18819	-0.1111682653427124	-0.1449262	Yes
row_182	ASNS	asparagine synthetase (glutamine-hydrolyzing)	18864	-0.11489114165306091	-0.13417459	Yes
row_183	RNF19A	ring finger protein 19A, RBR E3 ubiquitin protein ligase	18982	-0.1250220686197281	-0.12604998	Yes
row_184	KEL	Kell blood group, metallo-endopeptidase	19048	-0.13315768539905548	-0.114313304	Yes
row_185	ERMAP	erythroblast membrane-associated protein (Scianna blood group)	19160	-0.15139222145080566	-0.10288827	Yes
row_186	ATG4A	autophagy related 4A, cysteine peptidase	19164	-0.15186607837677002	-0.08582349	Yes
row_187	RAP1GAP	RAP1 GTPase activating protein	19313	-0.19649988412857056	-0.071197465	Yes
row_188	TYR	tyrosinase	19357	-0.21634885668754578	-0.04888994	Yes
row_189	CA1	carbonic anhydrase I	19390	-0.23302020132541656	-0.024123117	Yes
row_190	CLIC2	chloride intracellular channel 2	19436	-0.27341243624687195	0.004551349	Yes
