## Supplementary material for "Somatic hypomethylation of pericentromeric SST1 repeats and tetraploidization in human colorectal cancer cells": GSEA results: HALLMARK_IL2_STAT5_SIGNALING.tsv

NAME	SYMBOL	TITLE	RANK IN GENE LIST	RANK METRIC SCORE	RUNNING ES	CORE ENRICHMENT
row_0	CCND2	cyclin D2	34	0.31277981400489807	0.027469194	Yes
row_1	NT5E	5-nucleotidase, ecto (CD73)	37	0.30718156695365906	0.056070708	Yes
row_2	RRAGD	Ras-related GTP binding D	54	0.2797895073890686	0.08138827	Yes
row_3	CA2	carbonic anhydrase II	69	0.24974820017814636	0.10400206	Yes
row_4	ST3GAL4	ST3 beta-galactoside alpha-2,3-sialyltransferase 4	104	0.2068800926208496	0.12157531	Yes
row_5	AGER	advanced glycosylation end product-specific receptor	219	0.150390625	0.1297312	Yes
row_6	GSTO1	glutathione S-transferase omega 1	280	0.13604669272899628	0.13934027	Yes
row_7	MYO1E	myosin IE	330	0.12799139320850372	0.14876567	Yes
row_8	PDCD2L	programmed cell death 2-like	421	0.11675120145082474	0.15501967	Yes
row_9	LIF	leukemia inhibitory factor	423	0.11665015667676926	0.16586846	Yes
row_10	IRF8	interferon regulatory factor 8	434	0.11548645049333572	0.1761429	Yes
row_11	CD44	CD44 molecule (Indian blood group)	577	0.10448093712329865	0.17856017	Yes
row_12	GALM	galactose mutarotase (aldose 1-epimerase)	674	0.0982087254524231	0.18277104	Yes
row_13	TGM2	transglutaminase 2	714	0.09620105475187302	0.18974309	Yes
row_14	PTGER2	prostaglandin E receptor 2	737	0.09507284313440323	0.19748916	Yes
row_15	CCNE1	cyclin E1	738	0.09506060183048248	0.20637222	Yes
row_16	PHLDA1	pleckstrin homology-like domain, family A, member 1	740	0.09501145035028458	0.21519896	Yes
row_17	ALCAM	activated leukocyte cell adhesion molecule	762	0.09398878365755081	0.22289547	Yes
row_18	AHNAK	AHNAK nucleoprotein	775	0.09328179806470871	0.23099151	Yes
row_19	DRC1	dynein regulatory complex subunit 1	932	0.08680149912834167	0.23103243	Yes
row_20	EMP1	epithelial membrane protein 1	967	0.08542491495609283	0.23725615	Yes
row_21	TNFSF10	tumor necrosis factor (ligand) superfamily, member 10	1006	0.08418035507202148	0.24315664	Yes
row_22	IL1R2	interleukin 1 receptor, type II	1012	0.08400699496269226	0.25074813	Yes
row_23	SLC29A2	solute carrier family 29 (equilibrative nucleoside transporter), member 2	1017	0.08372075110673904	0.2583646	Yes
row_24	CSF1	colony stimulating factor 1 (macrophage)	1040	0.08292555809020996	0.26497555	Yes
row_25	IL4R	interleukin 4 receptor	1066	0.0819726213812828	0.27134225	Yes
row_26	NRP1	neuropilin 1	1363	0.07484979182481766	0.2630237	Yes
row_27	BATF	basic leucine zipper transcription factor, ATF-like	1397	0.07394526153802872	0.26822641	Yes
row_28	PNP	purine nucleoside phosphorylase	1405	0.07384420931339264	0.27476475	Yes
row_29	SHE	Src homology 2 domain containing E	1566	0.06977596879005432	0.27300778	Yes
row_30	MAP6	microtubule associated protein 6	1598	0.06897403299808502	0.2778494	Yes
row_31	SPRY4	sprouty RTK signaling antagonist 4	1732	0.06603416800498962	0.27713957	Yes
row_32	UCK2	Jeck2013 ALT_ACCEPTOR, ALT_DONOR, coding, INTERNAL, intronic best transcript NM_012474	1906	0.0630359873175621	0.27408022	Yes
row_33	FAH	fumarylacetoacetate hydrolase (fumarylacetoacetase)	2119	0.05970936641097069	0.26869243	Yes
row_34	CDC6	cell division cycle 6	2205	0.058178652077913284	0.2697317	Yes
row_35	TNFRSF8	tumor necrosis factor receptor superfamily, member 8	2322	0.056395962834358215	0.26900068	Yes
row_36	TIAM1	T-cell lymphoma invasion and metastasis 1	2375	0.055644501000642776	0.27151033	Yes
row_37	POU2F1	POU class 2 homeobox 1	2465	0.05433178320527077	0.27198318	Yes
row_38	BCL2L1	BCL2-like 1	2466	0.05430058389902115	0.27705738	Yes
row_39	ITGAE	integrin alpha E	2544	0.053018033504486084	0.27802828	Yes
row_40	UMPS	uridine monophosphate synthetase	2899	0.04860649257898331	0.26425686	No
row_41	CCR4	chemokine (C-C motif) receptor 4	2907	0.04849563539028168	0.26842648	No
row_42	ADAM19	ADAM metallopeptidase domain 19	2980	0.047737881541252136	0.26916263	No
row_43	MAFF	v-maf avian musculoaponeurotic fibrosarcoma oncogene homolog F	3075	0.04681955650448799	0.26867482	No
row_44	MYC	v-myc avian myelocytomatosis viral oncogene homolog	3194	0.04559887945652008	0.26683137	No
row_45	IL10RA	interleukin 10 receptor, alpha	3223	0.045330293476581573	0.26961878	No
row_46	CD81	CD81 molecule	3320	0.0444958433508873	0.2688104	No
row_47	PUS1	pseudouridylate synthase 1	3333	0.044406261295080185	0.2723392	No
row_48	COCH	cochlin	3477	0.042866300791502	0.26894706	No
row_49	GATA1	GATA binding protein 1 (globin transcription factor 1)	3535	0.04227592423558235	0.2699488	No
row_50	FLT3LG	fms-related tyrosine kinase 3 ligand	3591	0.041657090187072754	0.27099618	No
row_51	WLS	wntless Wnt ligand secretion mediator	3854	0.039016250520944595	0.26108804	No
row_52	DENND5A	DENN/MADD domain containing 5A	4458	0.033487316220998764	0.23302229	No
row_53	LTB	lymphotoxin beta (TNF superfamily, member 3)	4496	0.033183664083480835	0.23420906	No
row_54	F2RL2	coagulation factor II (thrombin) receptor-like 2	4564	0.032649073749780655	0.23379387	No
row_55	CASP3	caspase 3	4699	0.0315219983458519	0.22980726	No
row_56	NCS1	neuronal calcium sensor 1	4902	0.0300917811691761	0.22216915	No
row_57	TRAF1	TNF receptor-associated factor 1	5030	0.02921230159699917	0.21832883	No
row_58	GPR65	G protein-coupled receptor 65	5142	0.028278784826397896	0.215229	No
row_59	SCN9A	sodium channel, voltage gated, type IX alpha subunit	5147	0.028217889368534088	0.21765894	No
row_60	CAPG	capping protein (actin filament), gelsolin-like	5399	0.026267897337675095	0.20712857	No
row_61	SWAP70	SWAP switching B-cell complex 70kDa subunit	5447	0.025896623730659485	0.20711707	No
row_62	ITGA6	integrin alpha 6	5546	0.025107473134994507	0.20439342	No
row_63	P2RX4	purinergic receptor P2X, ligand gated ion channel, 4	5563	0.024902554228901863	0.20589274	No
row_64	GADD45B	growth arrest and DNA-damage-inducible, beta	5568	0.024886611849069595	0.20801137	No
row_65	CD86	CD86 molecule	5650	0.024389736354351044	0.20610012	No
row_66	PLSCR1	phospholipid scramblase 1	5829	0.023143550381064415	0.19905432	No
row_67	IL10	interleukin 10	6071	0.02162160351872444	0.18860711	No
row_68	GPX4	glutathione peroxidase 4	6109	0.02134591154754162	0.18868768	No
row_69	NOP2	NOP2 nucleolar protein	6188	0.020856600254774094	0.18660147	No
row_70	IL18R1	interleukin 18 receptor 1	6256	0.02051004208624363	0.18505195	No
row_71	PTRH2	peptidyl-tRNA hydrolase 2	6300	0.020321471616625786	0.1847264	No
row_72	EOMES	eomesodermin	6303	0.020307080820202827	0.18652056	No
row_73	CYFIP1	cytoplasmic FMR1 interacting protein 1	6348	0.01999799720942974	0.18611304	No
row_74	PLPP1	phospholipid phosphatase 1	6641	0.01809810847043991	0.17269818	No
row_75	ICOS	inducible T-cell co-stimulator	6767	0.017210518941283226	0.16783981	No
row_76	SMPDL3A	sphingomyelin phosphodiesterase, acid-like 3A	6861	0.01668352633714676	0.16458765	No
row_77	SYNGR2	synaptogyrin 2	6958	0.016102343797683716	0.16112599	No
row_78	PHTF2	putative homeodomain transcription factor 2	6984	0.015915095806121826	0.16131987	No
row_79	BMPR2	bone morphogenetic protein receptor type II	6988	0.015876539051532745	0.16264828	No
row_80	IRF4	interferon regulatory factor 4	7069	0.015429259277880192	0.15995143	No
row_81	IL1RL1	interleukin 1 receptor-like 1	7132	0.01513009611517191	0.15815784	No
row_82	PLEC	plectin	7170	0.014907094649970531	0.15763672	No
row_83	CDC42SE2	CDC42 small effector 2	7498	0.012876646593213081	0.1419233	No
row_84	IFITM3	interferon induced transmembrane protein 3	7579	0.012469366192817688	0.13894986	No
row_85	CSF2	colony stimulating factor 2 (granulocyte-macrophage)	7825	0.010914256796240807	0.12729515	No
row_86	ECM1	extracellular matrix protein 1	7942	0.010189557448029518	0.122246295	No
row_87	NFKBIZ	nuclear factor of kappa light polypeptide gene enhancer in B-cells inhibitor, zeta	7959	0.010111039504408836	0.12236341	No
row_88	PENK	proenkephalin	8055	0.009571583941578865	0.1183432	No
row_89	CXCL10	chemokine (C-X-C motif) ligand 10	8286	0.00806866679340601	0.10719858	No
row_90	IFNGR1	interferon gamma receptor 1	8413	0.007367985788732767	0.101368725	No
row_91	IKZF4	IKAROS family zinc finger 4	8439	0.007230581250041723	0.10075107	No
row_92	S100A1	S100 calcium binding protein A1	8573	0.006493055261671543	0.094477326	No
row_93	HK2	hexokinase 2	8575	0.006471200380474329	0.0950303	No
row_94	MYO1C	myosin IC	8827	0.005076341796666384	0.08251967	No
row_95	AHCY	adenosylhomocysteinase	8841	0.0050295996479690075	0.082317136	No
row_96	TWSG1	twisted gastrulation BMP signaling modulator 1	8844	0.00501676183193922	0.08268247	No
row_97	TLR7	toll-like receptor 7	8896	0.0046803997829556465	0.08048145	No
row_98	HOPX	HOP homeobox	8924	0.004492287989705801	0.079504445	No
row_99	SNX14	sorting nexin 14	9002	0.004022899549454451	0.075896926	No
row_100	RHOH	ras homolog family member H	9007	0.003983259201049805	0.07606221	No
row_101	ANXA4	Salzman2013 ANTISENSE, coding, INTERNAL, intronic best transcript NM_001153	9010	0.003958122804760933	0.07632862	No
row_102	PLIN2	perilipin 2	9014	0.003929616417735815	0.07654063	No
row_103	CD79B	CD79b molecule, immunoglobulin-associated beta	9020	0.003905068151652813	0.07664688	No
row_104	NDRG1	N-myc downstream regulated 1	9078	0.0035389773547649384	0.0740288	No
row_105	DCPS	decapping enzyme, scavenger	9185	0.003063380951061845	0.068831354	No
row_106	IL13	interleukin 13	9330	0.0022916279267519712	0.06159594	No
row_107	CTLA4	cytotoxic T-lymphocyte-associated protein 4	9842	-3.3705885289236903E-4	0.03519184	No
row_108	TNFRSF1B	tumor necrosis factor receptor superfamily, member 1B	9919	-7.537544588558376E-4	0.031330563	No
row_109	SYT11	synaptotagmin XI	9931	-8.317875908687711E-4	0.030839229	No
row_110	IL2RB	interleukin 2 receptor, beta	10056	-0.001479098224081099	0.024562545	No
row_111	TNFRSF18	tumor necrosis factor receptor superfamily, member 18	10199	-0.00230046221986413	0.017431421	No
row_112	SELP	selectin P (granule membrane protein 140kDa, antigen CD62)	10228	-0.002457974711433053	0.016212583	No
row_113	ENO3	enolase 3 (beta, muscle)	10237	-0.0025302786380052567	0.016035164	No
row_114	PTCH1	patched 1	10420	-0.0036171474494040012	0.0069577564	No
row_115	RGS16	regulator of G-protein signaling 16	11032	-0.00725909136235714	-0.023972807	No
row_116	CDKN1C	cyclin-dependent kinase inhibitor 1C (p57, Kip2)	11246	-0.008473885245621204	-0.034200095	No
row_117	IKZF2	IKAROS family zinc finger 2	11363	-0.009086202830076218	-0.03935206	No
row_118	PIM1	Pim-1 proto-oncogene, serine/threonine kinase	11480	-0.009805139154195786	-0.04443684	No
row_119	SNX9	sorting nexin 9	11520	-0.009962481446564198	-0.045523472	No
row_120	SPP1	secreted phosphoprotein 1	11575	-0.01024461630731821	-0.047359735	No
row_121	CTSZ	cathepsin Z	11627	-0.010546199046075344	-0.049012616	No
row_122	DHRS3	dehydrogenase/reductase (SDR family) member 3	11753	-0.011332712136209011	-0.05442025	No
row_123	LCLAT1	lysocardiolipin acyltransferase 1	11870	-0.012055585160851479	-0.059294734	No
row_124	RNH1	ribonuclease/angiogenin inhibitor 1	11959	-0.012581802904605865	-0.06267152	No
row_125	MUC1	mucin 1, cell surface associated	11994	-0.012769296765327454	-0.063237205	No
row_126	ITIH5	inter-alpha-trypsin inhibitor heavy chain family, member 5	12048	-0.013100783340632915	-0.064754836	No
row_127	GLIPR2	GLI pathogenesis-related 2	12366	-0.015235916711390018	-0.07973047	No
row_128	APLP1	amyloid beta (A4) precursor-like protein 1	12392	-0.015408442355692387	-0.079583935	No
row_129	SELL	selectin L	12417	-0.015578607097268105	-0.07936977	No
row_130	SOCS1	suppressor of cytokine signaling 1	12611	-0.016796544194221497	-0.08778468	No
row_131	IRF6	interferon regulatory factor 6	12694	-0.017274940386414528	-0.090412505	No
row_132	CD48	CD48 molecule	12879	-0.018434859812259674	-0.09820872	No
row_133	KLF6	Kruppel-like factor 6	12945	-0.01884366385638714	-0.099810496	No
row_134	CDCP1	CUB domain containing protein 1	12988	-0.01910978928208351	-0.100197546	No
row_135	CAPN3	calpain 3	13021	-0.019315563142299652	-0.100048035	No
row_136	AHR	aryl hydrocarbon receptor	13095	-0.019841300323605537	-0.10197046	No
row_137	ODC1	ornithine decarboxylase 1	13133	-0.020109787583351135	-0.10200539	No
row_138	IGF1R	insulin-like growth factor 1 receptor	13395	-0.02185230143368244	-0.113465704	No
row_139	ENPP1	ectonucleotide pyrophosphatase/phosphodiesterase 1	13430	-0.02204522117972374	-0.11316458	No
row_140	IL3RA	interleukin 3 receptor, alpha (low affinity)	13504	-0.02258083038032055	-0.114831	No
row_141	P4HA1	prolyl 4-hydroxylase, alpha polypeptide I	13604	-0.023368997499346733	-0.11776883	No
row_142	FAM126B	family with sequence similarity 126, member B	14215	-0.028064638376235962	-0.14670345	No
row_143	GBP4	guanylate binding protein 4	14250	-0.02830333076417446	-0.14581753	No
row_144	GPR83	G protein-coupled receptor 83	14328	-0.029037270694971085	-0.14708756	No
row_145	BCL2	B-cell CLL/lymphoma 2	14503	-0.030356228351593018	-0.15325244	No
row_146	TTC39B	Transcript Identified by AceView, Entrez Gene ID(s) 158219	14687	-0.0318855419754982	-0.15974	No
row_147	NCOA3	nuclear receptor coactivator 3	14803	-0.03278022259473801	-0.1626261	No
row_148	CCND3	cyclin D3	14958	-0.034183844923973083	-0.16739865	No
row_149	BATF3	basic leucine zipper transcription factor, ATF-like 3	15029	-0.03471466153860092	-0.167776	No
row_150	MAP3K8	mitogen-activated protein kinase kinase kinase 8	15311	-0.037051860243082047	-0.17885064	No
row_151	COL6A1	collagen, type VI, alpha 1	15384	-0.03781513869762421	-0.17904173	No
row_152	ETV4	ets variant 4	15403	-0.03793499618768692	-0.17642803	No
row_153	HUWE1	HECT, UBA and WWE domain containing 1, E3 ubiquitin protein ligase	15418	-0.03806525841355324	-0.17359525	No
row_154	HIPK2	homeodomain interacting protein kinase 2	15466	-0.03847423195838928	-0.17243142	No
row_155	XBP1	X-box binding protein 1	15622	-0.03995450213551521	-0.17671645	No
row_156	CISH	cytokine inducible SH2-containing protein	15667	-0.04048385098576546	-0.17520964	No
row_157	CD83	CD83 molecule	15767	-0.041434913873672485	-0.17645927	No
row_158	MAPKAPK2	mitogen-activated protein kinase-activated protein kinase 2	15801	-0.04176853969693184	-0.17426334	No
row_159	TNFRSF21	tumor necrosis factor receptor superfamily, member 21	15802	-0.04177776724100113	-0.17035937	No
row_160	TNFRSF9	tumor necrosis factor receptor superfamily, member 9	15868	-0.042420946061611176	-0.16975793	No
row_161	TNFSF11	tumor necrosis factor (ligand) superfamily, member 11	16018	-0.04384417086839676	-0.17336908	No
row_162	SLC2A3	solute carrier family 2 (facilitated glucose transporter), member 3	16073	-0.04457147419452667	-0.17199764	No
row_163	ITGAV	integrin alpha V	16105	-0.04497469216585159	-0.16939864	No
row_164	PRKCH	protein kinase C, eta	16154	-0.04553578421473503	-0.16762668	No
row_165	LRRC8C	leucine rich repeat containing 8 family, member C	16228	-0.04632403329014778	-0.16707438	No
row_166	IL2RA	interleukin 2 receptor, alpha	16231	-0.04634531959891319	-0.16284704	No
row_167	BMP2	bone morphogenetic protein 2	16350	-0.047723736613988876	-0.16449194	No
row_168	SERPINC1	serpin peptidase inhibitor, clade C (antithrombin), member 1	16408	-0.04848795384168625	-0.1629097	No
row_169	AMACR	alpha-methylacyl-CoA racemase	16704	-0.052562084048986435	-0.17325923	No
row_170	CST7	cystatin F (leukocystatin)	17019	-0.05712965130805969	-0.18416485	No
row_171	CKAP4	cytoskeleton-associated protein 4	17085	-0.05823364853858948	-0.18208578	No
row_172	SPRED2	sprouty-related, EVH1 domain containing 2	17266	-0.06117913872003555	-0.18568076	No
row_173	RABGAP1L	RAB GTPase activating protein 1-like	17616	-0.06761901080608368	-0.19741686	No
row_174	IGF2R	insulin-like growth factor 2 receptor	17794	-0.07186416536569595	-0.19985817	No
row_175	TNFRSF4	tumor necrosis factor receptor superfamily, member 4	17866	-0.07359296083450317	-0.19665423	No
row_176	PRNP	prion protein	17960	-0.07597296684980392	-0.19436601	No
row_177	FURIN	furin (paired basic amino acid cleaving enzyme)	18023	-0.077400803565979	-0.19034064	No
row_178	ABCB1	ATP binding cassette subfamily B member 1	18030	-0.07769131660461426	-0.18339106	No
row_179	SH3BGRL2	Transcript Identified by AceView, Entrez Gene ID(s) 83699	18091	-0.07934656739234924	-0.17908041	No
row_180	MXD1	Memczak2013 ANTISENSE, coding, INTERNAL, intronic best transcript NM_001202514	18336	-0.08645656704902649	-0.18362422	No
row_181	PTH1R	parathyroid hormone 1 receptor	18370	-0.08758100122213364	-0.1771473	No
row_182	SLC1A5	solute carrier family 1 (neutral amino acid transporter), member 5	18428	-0.08973833918571472	-0.17171037	No
row_183	NFIL3	nuclear factor, interleukin 3 regulated	18475	-0.09169675409793854	-0.16552137	No
row_184	FGL2	fibrinogen-like 2	18506	-0.09303970634937286	-0.15837914	No
row_185	RHOB	ras homolog family member B	18827	-0.11160757392644882	-0.16450441	No
row_186	SERPINB6	serpin peptidase inhibitor, clade B (ovalbumin), member 6	19076	-0.13802939653396606	-0.16443586	No
row_187	RORA	RAR-related orphan receptor A	19240	-0.1712934970855713	-0.15686162	No
row_188	ARL4A	ADP-ribosylation factor like GTPase 4A	19243	-0.17201000452041626	-0.14089137	No
row_189	GABARAPL1	GABA(A) receptor-associated protein like 1	19244	-0.17215986549854279	-0.12480368	No
row_190	BHLHE40	basic helix-loop-helix family, member e40	19252	-0.1751605123281479	-0.10879771	No
row_191	LRIG1	leucine-rich repeats and immunoglobulin-like domains 1	19335	-0.20333871245384216	-0.09403857	No
row_192	SOCS2	suppressor of cytokine signaling 2	19368	-0.2200097292661667	-0.075134926	No
row_193	PLAGL1	pleiomorphic adenoma gene-like 1	19471	-0.32771560549736023	-0.04978789	No
row_194	SLC39A8	solute carrier family 39 (zinc transporter), member 8	19523	-0.5615832805633545	5.1606985E-5	No
