## Supplementary material for "Somatic hypomethylation of pericentromeric SST1 repeats and tetraploidization in human colorectal cancer cells": GSEA results: HALLMARK_IL6_JAK_STAT3_SIGNALING.tsv

NAME	SYMBOL	TITLE	RANK IN GENE LIST	RANK METRIC SCORE	RUNNING ES	CORE ENRICHMENT
row_0	FAS	Fas cell surface death receptor	186	0.16085734963417053	0.028412264	No
row_1	IL2RG	interleukin 2 receptor, gamma	268	0.13748842477798462	0.05670852	No
row_2	CD44	CD44 molecule (Indian blood group)	577	0.10448093712329865	0.06553299	No
row_3	CXCL1	chemokine (C-X-C motif) ligand 1 (melanoma growth stimulating activity, alpha)	672	0.09834418445825577	0.083917834	No
row_4	CD38	CD38 molecule	689	0.09748686105012894	0.106113	No
row_5	CNTFR	ciliary neurotrophic factor receptor	920	0.08738838136196136	0.11491439	No
row_6	IL1R2	interleukin 1 receptor, type II	1012	0.08400699496269226	0.13006832	No
row_7	CSF1	colony stimulating factor 1 (macrophage)	1040	0.08292555809020996	0.14825942	No
row_8	CXCL3	chemokine (C-X-C motif) ligand 3	1048	0.08264768123626709	0.16741382	No
row_9	IL4R	interleukin 4 receptor	1066	0.0819726213812828	0.18589437	No
row_10	IL7	interleukin 7	1267	0.07711263000965118	0.19381285	No
row_11	A2M	alpha-2-macroglobulin	1412	0.07371609658002853	0.20381029	No
row_12	PDGFC	platelet derived growth factor C	1516	0.07095776498317719	0.21526574	No
row_13	IL9R	interleukin 9 receptor	1543	0.07036223262548447	0.23054186	No
row_14	ITGA4	integrin alpha 4	2062	0.060530103743076324	0.21818522	No
row_15	CSF2RB	colony stimulating factor 2 receptor, beta, low-affinity (granulocyte-macrophage)	2475	0.0541430227458477	0.2097737	No
row_16	IL15RA	interleukin 15 receptor, alpha	2659	0.051469586789608	0.212512	No
row_17	IL17RB	interleukin 17 receptor B	2765	0.050329532474279404	0.21899387	No
row_18	PF4	platelet factor 4	2778	0.05015961825847626	0.23022005	No
row_19	PTPN2	protein tyrosine phosphatase, non-receptor type 2	2895	0.04867652431130409	0.23574571	No
row_20	TNF	tumor necrosis factor	3210	0.045450638979673386	0.23032346	No
row_21	HMOX1	heme oxygenase 1	3502	0.04254916310310364	0.22539936	No
row_22	TYK2	tyrosine kinase 2	4270	0.03499256446957588	0.19420291	No
row_23	LTB	lymphotoxin beta (TNF superfamily, member 3)	4496	0.033183664083480835	0.19046287	No
row_24	CXCL11	chemokine (C-X-C motif) ligand 11	6249	0.020554836839437485	0.10518348	No
row_25	IL18R1	interleukin 18 receptor 1	6256	0.02051004208624363	0.10971758	No
row_26	CRLF2	cytokine receptor-like factor 2	6690	0.017780618742108345	0.09163993	No
row_27	TNFRSF12A	tumor necrosis factor receptor superfamily, member 12A	6787	0.017078828066587448	0.09073375	No
row_28	CD9	CD9 molecule	6905	0.01644328609108925	0.088597156	No
row_29	PIK3R5	phosphoinositide-3-kinase, regulatory subunit 5	6911	0.016409173607826233	0.09221441	No
row_30	TNFRSF1A	tumor necrosis factor receptor superfamily, member 1A	7027	0.01565171405673027	0.0899938	No
row_31	CCL7	chemokine (C-C motif) ligand 7	7135	0.015101421624422073	0.08805482	No
row_32	LTBR	lymphotoxin beta receptor (TNFR superfamily, member 3)	7385	0.013592073693871498	0.07845418	No
row_33	CSF2	colony stimulating factor 2 (granulocyte-macrophage)	7825	0.010914256796240807	0.05844659	No
row_34	ACVRL1	activin A receptor type IL	7900	0.010431946255266666	0.057102773	No
row_35	CXCL10	chemokine (C-X-C motif) ligand 10	8286	0.00806866679340601	0.03920136	No
row_36	IFNGR1	interferon gamma receptor 1	8413	0.007367985788732767	0.034458917	No
row_37	ACVR1B	activin A receptor type IB	8737	0.005501132924109697	0.019140892	No
row_38	IL12RB1	interleukin 12 receptor, beta 1	8957	0.0042611947283148766	0.008880442	No
row_39	IFNGR2	interferon gamma receptor 2 (interferon gamma transducer 1)	9041	0.0037652552127838135	0.0054994957	No
row_40	CXCL9	chemokine (C-X-C motif) ligand 9	9517	0.0013867466477677226	-0.01860974	No
row_41	TNFRSF1B	tumor necrosis factor receptor superfamily, member 1B	9919	-7.537544588558376E-4	-0.03906146	No
row_42	IL17RA	interleukin 17 receptor A	9996	-0.0011962499702349305	-0.042688873	No
row_43	CSF3R	Memczak2013 ANTISENSE, CDS, coding, INTERNAL best transcript NM_156039	10082	-0.001597850350663066	-0.04668447	No
row_44	OSMR	oncostatin M receptor	10294	-0.0029132382478564978	-0.056851633	No
row_45	MYD88	myeloid differentiation primary response 88	10440	-0.003763386281207204	-0.06342265	No
row_46	PTPN11	protein tyrosine phosphatase, non-receptor type 11	10486	-0.004033748060464859	-0.064785264	No
row_47	SOCS3	suppressor of cytokine signaling 3	10714	-0.005448650568723679	-0.0751769	No
row_48	IFNAR1	interferon (alpha, beta and omega) receptor 1	10839	-0.006158522330224514	-0.08010203	No
row_49	PIM1	Pim-1 proto-oncogene, serine/threonine kinase	11480	-0.009805139154195786	-0.11071207	No
row_50	CBL	Cbl proto-oncogene, E3 ubiquitin protein ligase	11535	-0.010038936510682106	-0.11111977	No
row_51	BAK1	BCL2-antagonist/killer 1	11698	-0.011012575589120388	-0.1168537	No
row_52	IL6	interleukin 6	11825	-0.011778618209064007	-0.120554715	No
row_53	GRB2	growth factor receptor bound protein 2	11880	-0.012128195725381374	-0.12046911	No
row_54	TGFB1	transforming growth factor beta 1	12464	-0.015874488279223442	-0.14671367	No
row_55	SOCS1	suppressor of cytokine signaling 1	12611	-0.016796544194221497	-0.15025878	No
row_56	ITGB3	integrin beta 3	12821	-0.018056882545351982	-0.15674739	No
row_57	STAT1	signal transducer and activator of transcription 1	12830	-0.01812061481177807	-0.15288036	No
row_58	CD36	CD36 molecule (thrombospondin receptor)	13245	-0.02080034464597702	-0.16926754	No
row_59	IL3RA	interleukin 3 receptor, alpha (low affinity)	13504	-0.02258083038032055	-0.17720878	No
row_60	CD14	CD14 molecule	13724	-0.024342261254787445	-0.18272775	No
row_61	LEPR	leptin receptor	13887	-0.025526229292154312	-0.18503477	No
row_62	STAT3	signal transducer and activator of transcription 3 (acute-phase response factor)	14182	-0.027795063331723213	-0.1935969	No
row_63	IL1R1	interleukin 1 receptor, type I	14863	-0.03327227383852005	-0.22072378	No
row_64	REG1A	regenerating islet-derived 1 alpha	15058	-0.03492878004908562	-0.22245695	No
row_65	MAP3K8	mitogen-activated protein kinase kinase kinase 8	15311	-0.037051860243082047	-0.22667266	No
row_66	TNFRSF21	tumor necrosis factor receptor superfamily, member 21	15802	-0.04177776724100113	-0.24201658	No
row_67	IL2RA	interleukin 2 receptor, alpha	16231	-0.04634531959891319	-0.2530924	No
row_68	TLR2	toll-like receptor 2	16448	-0.04901598393917084	-0.25263116	No
row_69	CXCL13	chemokine (C-X-C motif) ligand 13	16578	-0.05102424696087837	-0.24721994	No
row_70	STAM2	signal transducing adaptor molecule (SH3 domain and ITAM motif) 2	16637	-0.05180073902010918	-0.23797275	No
row_71	PTPN1	protein tyrosine phosphatase, non-receptor type 1	17307	-0.06191135197877884	-0.25777155	Yes
row_72	PLA2G2A	phospholipase A2, group IIA (platelets, synovial fluid)	17371	-0.06296107918024063	-0.24614644	Yes
row_73	HAX1	HCLS1 associated protein X-1	17593	-0.06702969968318939	-0.24168909	Yes
row_74	IL10RB	interleukin 10 receptor, beta	17739	-0.07054111361503601	-0.23249274	Yes
row_75	IL13RA1	interleukin 13 receptor, alpha 1	18154	-0.08128528296947479	-0.2345984	Yes
row_76	CSF2RA	colony stimulating factor 2 receptor, alpha, low-affinity (granulocyte-macrophage)	18316	-0.08615698665380478	-0.22253801	Yes
row_77	DNTT	DNA nucleotidylexotransferase	18359	-0.08720166981220245	-0.20410894	Yes
row_78	EBI3	Epstein-Barr virus induced 3	18431	-0.08981277793645859	-0.18655525	Yes
row_79	STAT2	signal transducer and activator of transcription 2	18572	-0.09542087465524673	-0.17122716	Yes
row_80	CCR1	chemokine (C-C motif) receptor 1	18734	-0.1051863506436348	-0.1546736	Yes
row_81	IRF1	interferon regulatory factor 1	18746	-0.1061081662774086	-0.13018557	Yes
row_82	IRF9	interferon regulatory factor 9	18860	-0.11435166001319885	-0.10899856	Yes
row_83	IL1B	interleukin 1 beta	19023	-0.1296532303094864	-0.08671942	Yes
row_84	JUN	jun proto-oncogene	19037	-0.1321476548910141	-0.056185912	Yes
row_85	IL6ST	interleukin 6 signal transducer	19134	-0.1469130963087082	-0.026436018	Yes
row_86	INHBE	inhibin beta E	19316	-0.19671747088432312	0.010700659	Yes
