## Supplementary material for "Somatic hypomethylation of pericentromeric SST1 repeats and tetraploidization in human colorectal cancer cells": GSEA results: HALLMARK_INFLAMMATORY_RESPONSE.tsv

NAME	SYMBOL	TITLE	RANK IN GENE LIST	RANK METRIC SCORE	RUNNING ES	CORE ENRICHMENT
row_0	TNFSF15	tumor necrosis factor (ligand) superfamily, member 15	8	0.4442388415336609	0.037372477	Yes
row_1	CCL20	chemokine (C-C motif) ligand 20	12	0.40571150183677673	0.07172658	Yes
row_2	CD70	CD70 molecule	28	0.3491661846637726	0.10065009	Yes
row_3	KCNJ2	potassium channel, inwardly rectifying subfamily J, member 2	35	0.3108973205089569	0.12678418	Yes
row_4	ITGB8	integrin beta 8	52	0.28271666169166565	0.15000382	Yes
row_5	PTGER4	prostaglandin E receptor 4 (subtype EP4)	59	0.2721778452396393	0.17284448	Yes
row_6	IL15	interleukin 15	64	0.26107752323150635	0.19484445	Yes
row_7	F3	coagulation factor III (thromboplastin, tissue factor)	119	0.190714031457901	0.2082722	Yes
row_8	TNFSF9	tumor necrosis factor (ligand) superfamily, member 9	223	0.1499291956424713	0.2156954	Yes
row_9	IRF7	interferon regulatory factor 7	230	0.14766035974025726	0.22794475	Yes
row_10	IL1A	interleukin 1 alpha	237	0.14621005952358246	0.24007073	Yes
row_11	IRAK2	interleukin 1 receptor associated kinase 2	250	0.14169511198997498	0.25150222	Yes
row_12	TIMP1	TIMP metallopeptidase inhibitor 1	254	0.14108490943908691	0.2633475	Yes
row_13	BTG2	BTG family, member 2	281	0.1359601765871048	0.27356678	Yes
row_14	CXCL8	chemokine (C-X-C motif) ligand 8	350	0.12530207633972168	0.28070626	Yes
row_15	EDN1	endothelin 1	371	0.12273050099611282	0.29011068	Yes
row_16	ADGRE1	adhesion G protein-coupled receptor E1	386	0.12086537480354309	0.29966694	Yes
row_17	LIF	leukemia inhibitory factor	423	0.11665015667676926	0.3077263	Yes
row_18	ADORA2B	adenosine A2b receptor	596	0.1035403460264206	0.30763337	Yes
row_19	CDKN1A	cyclin-dependent kinase inhibitor 1A (p21, Cip1)	690	0.09740205109119415	0.31110612	Yes
row_20	PTGER2	prostaglandin E receptor 2	737	0.09507284313440323	0.31681266	Yes
row_21	HRH1	histamine receptor H1	765	0.09396214783191681	0.32340792	Yes
row_22	APLNR	apelin receptor	896	0.08827230334281921	0.32418954	Yes
row_23	BDKRB1	bradykinin receptor B1	999	0.08442647010087967	0.3260929	Yes
row_24	GP1BA	glycoprotein Ib (platelet), alpha polypeptide	1000	0.0844196006655693	0.33327353	Yes
row_25	TNFSF10	tumor necrosis factor (ligand) superfamily, member 10	1006	0.08418035507202148	0.3401751	Yes
row_26	CSF1	colony stimulating factor 1 (macrophage)	1040	0.08292555809020996	0.3455211	Yes
row_27	IFITM1	interferon induced transmembrane protein 1	1056	0.08223235607147217	0.35173953	Yes
row_28	IL4R	interleukin 4 receptor	1066	0.0819726213812828	0.35824633	Yes
row_29	PLAUR	plasminogen activator, urokinase receptor	1355	0.07494214922189713	0.34971863	No
row_30	SPHK1	sphingosine kinase 1	1575	0.06956908106803894	0.3443042	No
row_31	ICAM1	intercellular adhesion molecule 1	1606	0.06885596364736557	0.3486087	No
row_32	CX3CL1	chemokine (C-X3-C motif) ligand 1	1648	0.0675739124417305	0.35223496	No
row_33	CD82	CD82 molecule	2272	0.05726766213774681	0.3248697	No
row_34	IL15RA	interleukin 15 receptor, alpha	2659	0.051469586789608	0.30927455	No
row_35	CYBB	cytochrome b-245, beta polypeptide	2945	0.04807410389184952	0.2986167	No
row_36	BST2	bone marrow stromal cell antigen 2	2954	0.04799516126513481	0.30228516	No
row_37	MYC	v-myc avian myelocytomatosis viral oncogene homolog	3194	0.04559887945652008	0.293797	No
row_38	IL10RA	interleukin 10 receptor, alpha	3223	0.045330293476581573	0.2962039	No
row_39	PROK2	prokineticin 2	3307	0.04461183771491051	0.2957038	No
row_40	SEMA4D	Memczak2013 ANTISENSE, coding, INTERNAL, UTR3 best transcript NM_006378	3437	0.04326024651527405	0.29270852	No
row_41	NMUR1	neuromedin U receptor 1	3453	0.043097298592329025	0.29559818	No
row_42	IL7R	interleukin 7 receptor	3650	0.04116860777139664	0.28895816	No
row_43	NFKB1	nuclear factor of kappa light polypeptide gene enhancer in B-cells 1	3856	0.03900158777832985	0.2816681	No
row_44	DCBLD2	discoidin, CUB and LCCL domain containing 2	3862	0.038970109075307846	0.28472415	No
row_45	FFAR2	free fatty acid receptor 2	3956	0.0379071943461895	0.2831363	No
row_46	OPRK1	opioid receptor, kappa 1	4023	0.03725118935108185	0.28288975	No
row_47	HPN	hepsin	4274	0.03495929017663002	0.2729274	No
row_48	CCR7	chemokine (C-C motif) receptor 7	4390	0.03399382904171944	0.26986834	No
row_49	TACR3	tachykinin receptor 3	4600	0.03231623396277428	0.2618027	No
row_50	ICAM4	intercellular adhesion molecule 4 (Landsteiner-Wiener blood group)	4895	0.030152004212141037	0.24915472	No
row_51	NDP	Norrie disease (pseudoglioma)	5007	0.029313072562217712	0.24590449	No
row_52	SLC31A2	solute carrier family 31 (copper transporter), member 2	5143	0.028258714824914932	0.24132274	No
row_53	LCP2	lymphocyte cytosolic protein 2	5232	0.027489308267831802	0.23910749	No
row_54	SLC11A2	solute carrier family 11 (proton-coupled divalent metal ion transporter), member 2	5392	0.02632657252252102	0.23311955	No
row_55	CCL2	chemokine (C-C motif) ligand 2	5479	0.02565537951886654	0.2308518	No
row_56	RASGRP1	RAS guanyl releasing protein 1 (calcium and DAG-regulated)	5558	0.024942848831415176	0.22893739	No
row_57	P2RX4	purinergic receptor P2X, ligand gated ion channel, 4	5563	0.024902554228901863	0.2308486	No
row_58	EREG	epiregulin	5902	0.022646578028798103	0.2152855	No
row_59	NLRP3	NLR family, pyrin domain containing 3	6017	0.02192276157438755	0.21125142	No
row_60	CHST2	carbohydrate (N-acetylglucosamine-6-O) sulfotransferase 2	6022	0.02187073603272438	0.21290475	No
row_61	LCK	LCK proto-oncogene, Src family tyrosine kinase	6061	0.021679116412997246	0.21278249	No
row_62	IL10	interleukin 10	6071	0.02162160351872444	0.2141559	No
row_63	CCL24	chemokine (C-C motif) ligand 24	6077	0.021560028195381165	0.21573105	No
row_64	MET	MET proto-oncogene, receptor tyrosine kinase	6216	0.020686086267232895	0.21034995	No
row_65	CXCL11	chemokine (C-X-C motif) ligand 11	6249	0.020554836839437485	0.21044251	No
row_66	IL18R1	interleukin 18 receptor 1	6256	0.02051004208624363	0.21187662	No
row_67	NOD2	nucleotide-binding oligomerization domain containing 2	6453	0.019295111298561096	0.20337605	No
row_68	GPR132	G protein-coupled receptor 132	6591	0.018404483795166016	0.19785263	No
row_69	RTP4	receptor (chemosensory) transporter protein 4	6759	0.017249051481485367	0.1906786	No
row_70	PIK3R5	phosphoinositide-3-kinase, regulatory subunit 5	6911	0.016409173607826233	0.18426104	No
row_71	CCL7	chemokine (C-C motif) ligand 7	7135	0.015101421624422073	0.17400669	No
row_72	RAF1	Raf-1 proto-oncogene, serine/threonine kinase	7383	0.013595097698271275	0.16238236	No
row_73	SGMS2	sphingomyelin synthase 2	7491	0.012904319912195206	0.1579434	No
row_74	CSF3	colony stimulating factor 3	7735	0.011471735313534737	0.14634544	No
row_75	MSR1	macrophage scavenger receptor 1	7748	0.011401169002056122	0.14669429	No
row_76	SLC1A2	solute carrier family 1 (glial high affinity glutamate transporter), member 2	7798	0.011037815362215042	0.1450977	No
row_77	IL18	interleukin 18	7966	0.010073745623230934	0.13731335	No
row_78	TLR1	toll-like receptor 1	8229	0.008483477868139744	0.12447808	No
row_79	CXCL10	chemokine (C-X-C motif) ligand 10	8286	0.00806866679340601	0.12226674	No
row_80	OLR1	oxidized low density lipoprotein (lectin-like) receptor 1	8290	0.00804951786994934	0.12279619	No
row_81	LTA	lymphotoxin alpha	8541	0.006680406630039215	0.11042848	No
row_82	CCL5	chemokine (C-C motif) ligand 5	8596	0.006339297164231539	0.10817353	No
row_83	ITGA5	integrin alpha 5	8613	0.006233743391931057	0.10787586	No
row_84	ACVR1B	activin A receptor type IB	8737	0.005501132924109697	0.1019793	No
row_85	PTPRE	protein tyrosine phosphatase, receptor type, E	8781	0.005281624849885702	0.100203566	No
row_86	SLAMF1	signaling lymphocytic activation molecule family member 1	8858	0.004942322615534067	0.09669143	No
row_87	LY6E	lymphocyte antigen 6 complex, locus E	8909	0.004595101345330477	0.094495095	No
row_88	IFNGR2	interferon gamma receptor 2 (interferon gamma transducer 1)	9041	0.0037652552127838135	0.08803693	No
row_89	MMP14	matrix metallopeptidase 14 (membrane-inserted)	9110	0.0034147801343351603	0.08480881	No
row_90	SCARF1	scavenger receptor class F, member 1	9200	0.0029814119916409254	0.08045721	No
row_91	PTAFR	platelet-activating factor receptor	9251	0.0027300924994051456	0.07810224	No
row_92	CD40	CD40 molecule, TNF receptor superfamily member 5	9416	0.001912071486003697	0.069778904	No
row_93	LDLR	low density lipoprotein receptor	9447	0.0017342319479212165	0.0683741	No
row_94	CXCL9	chemokine (C-X-C motif) ligand 9	9517	0.0013867466477677226	0.06492174	No
row_95	NFKBIA	nuclear factor of kappa light polypeptide gene enhancer in B-cells inhibitor, alpha	9745	2.008378942264244E-4	0.053192984	No
row_96	KCNMB2	potassium channel subfamily M regulatory beta subunit 2	9846	-3.596415917854756E-4	0.048049197	No
row_97	PTGIR	prostaglandin I2 (prostacyclin) receptor (IP)	9847	-3.6459663533605635E-4	0.04808021	No
row_98	IL18RAP	interleukin 18 receptor accessory protein	9873	-4.8546979087404907E-4	0.04682791	No
row_99	TNFRSF1B	tumor necrosis factor receptor superfamily, member 1B	9919	-7.537544588558376E-4	0.044563554	No
row_100	IL2RB	interleukin 2 receptor, beta	10056	-0.001479098224081099	0.037652213	No
row_101	CSF3R	Memczak2013 ANTISENSE, CDS, coding, INTERNAL best transcript NM_156039	10082	-0.001597850350663066	0.036494527	No
row_102	ADRM1	adhesion regulating molecule 1	10136	-0.001906984020024538	0.033914316	No
row_103	OSMR	oncostatin M receptor	10294	-0.0029132382478564978	0.026038341	No
row_104	FPR1	formyl peptide receptor 1	10329	-0.0031296182423830032	0.024545254	No
row_105	OSM	oncostatin M	10331	-0.003132910467684269	0.024759991	No
row_106	RHOG	ras homolog family member G	10457	-0.00385786360129714	0.018620167	No
row_107	GABBR1	gamma-aminobutyric acid (GABA) B receptor, 1	10502	-0.004112701863050461	0.016693262	No
row_108	PSEN1	presenilin 1	10566	-0.0044555021449923515	0.013812385	No
row_109	GNAI3	guanine nucleotide binding protein (G protein), alpha inhibiting activity polypeptide 3	10833	-0.006138598546385765	5.706849E-4	No
row_110	IFNAR1	interferon (alpha, beta and omega) receptor 1	10839	-0.006158522330224514	8.3580264E-4	No
row_111	RGS16	regulator of G-protein signaling 16	11032	-0.00725909136235714	-0.008481551	No
row_112	KCNA3	potassium channel, voltage gated shaker related subfamily A, member 3	11304	-0.008793597109615803	-0.021756139	No
row_113	FZD5	frizzled class receptor 5	11350	-0.009019019082188606	-0.02331746	No
row_114	CALCRL	calcitonin receptor like receptor	11374	-0.009132510051131248	-0.023730766	No
row_115	CCL17	chemokine (C-C motif) ligand 17	11513	-0.009936295449733734	-0.030026237	No
row_116	ATP2C1	ATPase, Ca++ transporting, type 2C, member 1	11578	-0.010278572328388691	-0.032463554	No
row_117	ATP2A2	ATPase, Ca++ transporting, cardiac muscle, slow twitch 2	11662	-0.010780013166368008	-0.035841353	No
row_118	IL6	interleukin 6	11825	-0.011778618209064007	-0.043221965	No
row_119	CXCL6	chemokine (C-X-C motif) ligand 6	11900	-0.012209728360176086	-0.04601246	No
row_120	AXL	AXL receptor tyrosine kinase	11942	-0.012453614734113216	-0.047074664	No
row_121	CD55	CD55 molecule, decay accelerating factor for complement (Cromer blood group)	12082	-0.013275419361889362	-0.053137857	No
row_122	SELL	selectin L	12417	-0.015578607097268105	-0.06909518	No
row_123	CMKLR1	chemerin chemokine-like receptor 1	12531	-0.016243567690253258	-0.073560566	No
row_124	RIPK2	receptor-interacting serine-threonine kinase 2	12627	-0.01687021553516388	-0.07704126	No
row_125	GCH1	GTP cyclohydrolase 1	12793	-0.01784253492951393	-0.08406132	No
row_126	ITGB3	integrin beta 3	12821	-0.018056882545351982	-0.083922505	No
row_127	CD48	CD48 molecule	12879	-0.018434859812259674	-0.08530385	No
row_128	KLF6	Kruppel-like factor 6	12945	-0.01884366385638714	-0.08706438	No
row_129	SERPINE1	serpin peptidase inhibitor, clade E (nexin, plasminogen activator inhibitor type 1), member 1	12974	-0.019051378592848778	-0.08689272	No
row_130	AHR	aryl hydrocarbon receptor	13095	-0.019841300323605537	-0.09141429	No
row_131	MEFV	Mediterranean fever	13146	-0.020176302641630173	-0.092285305	No
row_132	SCN1B	sodium channel, voltage gated, type I beta subunit	13217	-0.020683562383055687	-0.09414805	No
row_133	CD69	CD69 molecule	13361	-0.02165355533361435	-0.099705584	No
row_134	ABI1	abl-interactor 1	13706	-0.024166757240891457	-0.11544984	No
row_135	CD14	CD14 molecule	13724	-0.024342261254787445	-0.11425896	No
row_136	GNA15	guanine nucleotide binding protein (G protein), alpha 15 (Gq class)	13912	-0.02570270746946335	-0.121748805	No
row_137	ACVR2A	activin A receptor type IIA	14013	-0.02638126164674759	-0.12467922	No
row_138	TAPBP	TAP binding protein (tapasin)	14083	-0.026938486844301224	-0.12595819	No
row_139	PVR	poliovirus receptor	14143	-0.02741306461393833	-0.12667935	No
row_140	SRI	sorcin	14400	-0.02962995320558548	-0.13740546	No
row_141	LYN	LYN proto-oncogene, Src family tyrosine kinase	14438	-0.029817331582307816	-0.13678375	No
row_142	HBEGF	heparin-binding EGF-like growth factor	14753	-0.03241407126188278	-0.15027419	No
row_143	MARCO	macrophage receptor with collagenous structure	14821	-0.032969117164611816	-0.15093671	No
row_144	IL1R1	interleukin 1 receptor, type I	14863	-0.03327227383852005	-0.15022811	No
row_145	NPFFR2	neuropeptide FF receptor 2	14882	-0.033460862934589386	-0.14831336	No
row_146	SLC7A2	solute carrier family 7 (cationic amino acid transporter, y+ system), member 2	14954	-0.03412802517414093	-0.14908427	No
row_147	INHBA	inhibin beta A	15087	-0.03521979600191116	-0.1529187	No
row_148	STAB1	stabilin 1	15306	-0.03702138736844063	-0.16104984	No
row_149	RELA	v-rel avian reticuloendotheliosis viral oncogene homolog A	15578	-0.039485909044742584	-0.17171377	No
row_150	HAS2	hyaluronan synthase 2	15583	-0.03955025598406792	-0.16855666	No
row_151	RGS1	regulator of G-protein signaling 1	15765	-0.04140489175915718	-0.17440042	No
row_152	SLC4A4	solute carrier family 4 (sodium bicarbonate cotransporter), member 4	15861	-0.04237876832485199	-0.1757114	No
row_153	TNFRSF9	tumor necrosis factor receptor superfamily, member 9	15868	-0.042420946061611176	-0.17241359	No
row_154	PDPN	podoplanin	15902	-0.04271123558282852	-0.17048816	No
row_155	ABCA1	ATP binding cassette subfamily A member 1	15924	-0.042860060930252075	-0.16792916	No
row_156	ADM	adrenomedullin	16402	-0.04844289273023605	-0.18849044	No
row_157	TACR1	tachykinin receptor 1	16439	-0.04892982169985771	-0.18619129	No
row_158	TLR2	toll-like receptor 2	16448	-0.04901598393917084	-0.182436	No
row_159	EIF2AK2	eukaryotic translation initiation factor 2-alpha kinase 2	16462	-0.04923390969634056	-0.1789209	No
row_160	KIF1B	kinesin family member 1B	16464	-0.049246374517679214	-0.17478381	No
row_161	GPC3	glypican 3	16605	-0.0513559989631176	-0.17765965	No
row_162	NAMPT	nicotinamide phosphoribosyltransferase	16683	-0.05234168469905853	-0.1771918	No
row_163	C5AR1	complement component 5a receptor 1	16693	-0.05242987349629402	-0.17319787	No
row_164	EMP3	epithelial membrane protein 3	16695	-0.05245911702513695	-0.16878751	No
row_165	VIP	vasoactive intestinal peptide	16902	-0.05525868758559227	-0.17474648	No
row_166	ICOSLG	inducible T-cell co-stimulator ligand	16929	-0.05560753121972084	-0.17136191	No
row_167	HIF1A	hypoxia inducible factor 1, alpha subunit (basic helix-loop-helix transcription factor)	16936	-0.0557740218937397	-0.1669283	No
row_168	C3AR1	complement component 3a receptor 1	17045	-0.05757386237382889	-0.16761947	No
row_169	TPBG	trophoblast glycoprotein	17065	-0.05784616991877556	-0.16368227	No
row_170	P2RY2	purinergic receptor P2Y, G-protein coupled, 2	17123	-0.058768872171640396	-0.16163285	No
row_171	ATP2B1	ATPase, Ca++ transporting, plasma membrane 1	17206	-0.06010551378130913	-0.16076334	No
row_172	LPAR1	lysophosphatidic acid receptor 1	17303	-0.061829566955566406	-0.16047159	No
row_173	RNF144B	ring finger protein 144B	17334	-0.06232113018631935	-0.15672295	No
row_174	SLC7A1	solute carrier family 7 (cationic amino acid transporter, y+ system), member 1	17491	-0.06509831547737122	-0.15925778	No
row_175	GPR183	G protein-coupled receptor 183	17802	-0.07202065736055374	-0.16917236	No
row_176	PCDH7	protocadherin 7	17860	-0.073417067527771	-0.16587698	No
row_177	SLC31A1	solute carrier family 31 (copper transporter), member 1	18145	-0.08108805865049362	-0.17367496	No
row_178	SELE	selectin E	18155	-0.08134742081165314	-0.16722134	No
row_179	TNFAIP6	tumor necrosis factor, alpha-induced protein 6	18183	-0.08213143795728683	-0.16163242	No
row_180	CCL22	chemokine (C-C motif) ligand 22	18217	-0.08300790190696716	-0.15627941	No
row_181	AQP9	aquaporin 9	18219	-0.08310368657112122	-0.14926246	No
row_182	MXD1	Memczak2013 ANTISENSE, coding, INTERNAL, intronic best transcript NM_001202514	18336	-0.08645656704902649	-0.14791083	No
row_183	IL12B	interleukin 12B	18360	-0.08722229301929474	-0.14168192	No
row_184	EBI3	Epstein-Barr virus induced 3	18431	-0.08981277793645859	-0.13766462	No
row_185	MEP1A	meprin A, alpha (PABA peptide hydrolase)	18452	-0.09075051546096802	-0.13098036	No
row_186	NMI	N-myc (and STAT) interactor	18617	-0.0971648171544075	-0.13120161	No
row_187	IRF1	interferon regulatory factor 1	18746	-0.1061081662774086	-0.12879938	No
row_188	LAMP3	lysosomal-associated membrane protein 3	18788	-0.1088937371969223	-0.121658504	No
row_189	CLEC5A	C-type lectin domain family 5, member A	18845	-0.11314006894826889	-0.1149326	No
row_190	IL1B	interleukin 1 beta	19023	-0.1296532303094864	-0.1130631	No
row_191	CXCR6	chemokine (C-X-C motif) receptor 6	19046	-0.13293872773647308	-0.102893844	No
row_192	PDE4B	phosphodiesterase 4B, cAMP-specific	19061	-0.13514424860477448	-0.092123054	No
row_193	P2RX7	purinergic receptor P2X, ligand gated ion channel, 7	19094	-0.14071108400821686	-0.08181013	No
row_194	ROS1	ROS proto-oncogene 1 , receptor tyrosine kinase	19112	-0.14328749477863312	-0.070501916	No
row_195	CCRL2	chemokine (C-C motif) receptor-like 2	19232	-0.16762761771678925	-0.062401216	No
row_196	SLC28A2	solute carrier family 28 (concentrative nucleoside transporter), member 2	19341	-0.20457883179187775	-0.050588313	No
row_197	BEST1	bestrophin 1	19444	-0.29378169775009155	-0.030877454	No
row_198	TLR3	toll-like receptor 3	19502	-0.41107407212257385	0.0011386219	No
