## Supplementary material for "Somatic hypomethylation of pericentromeric SST1 repeats and tetraploidization in human colorectal cancer cells": GSEA results: HALLMARK_INTERFERON_ALPHA_RESPONSE.tsv

NAME	SYMBOL	TITLE	RANK IN GENE LIST	RANK METRIC SCORE	RUNNING ES	CORE ENRICHMENT
row_0	IL15	interleukin 15	64	0.26107752323150635	0.04952948	No
row_1	IRF7	interferon regulatory factor 7	230	0.14766035974025726	0.07091366	No
row_2	GBP2	guanylate binding protein 2, interferon-inducible	302	0.13348449766635895	0.0942673	No
row_3	CD47	CD47 molecule	349	0.12530899047851562	0.117253415	No
row_4	PROCR	protein C receptor, endothelial	384	0.12095381319522858	0.13997594	No
row_5	IFI27	interferon, alpha-inducible protein 27	1013	0.08400654792785645	0.12465328	No
row_6	IRF2	interferon regulatory factor 2	1032	0.08307921141386032	0.14053614	No
row_7	CSF1	colony stimulating factor 1 (macrophage)	1040	0.08292555809020996	0.15695402	No
row_8	IFITM1	interferon induced transmembrane protein 1	1056	0.08223235607147217	0.17281994	No
row_9	IL4R	interleukin 4 receptor	1066	0.0819726213812828	0.18894209	No
row_10	IL7	interleukin 7	1267	0.07711263000965118	0.19425127	No
row_11	TRIM21	tripartite motif containing 21	1810	0.06460745632648468	0.17942956	No
row_12	OASL	2-5-oligoadenylate synthetase-like	2077	0.060312673449516296	0.17794302	No
row_13	BST2	bone marrow stromal cell antigen 2	2954	0.04799516126513481	0.14257117	No
row_14	CMPK2	cytidine monophosphate (UMP-CMP) kinase 2, mitochondrial	3051	0.04702957347035408	0.14714599	No
row_15	HELZ2	helicase with zinc finger 2, transcriptional coactivator	3945	0.038002859801054	0.108877525	No
row_16	TRIM26	tripartite motif containing 26	4319	0.0345972441136837	0.09668137	No
row_17	TRIM14	tripartite motif containing 14	4463	0.03343333676457405	0.09608649	No
row_18	PSME1	proteasome activator subunit 1	4737	0.03126654773950577	0.08836286	No
row_19	OGFR	opioid growth factor receptor	4790	0.030826158821582794	0.0919237	No
row_20	PNPT1	polyribonucleotide nucleotidyltransferase 1	5539	0.02517208270728588	0.05852152	No
row_21	HLA-C	major histocompatibility complex, class I, C	5587	0.024774819612503052	0.061115336	No
row_22	MVB12A	multivesicular body subunit 12A	5743	0.023780139163136482	0.05794977	No
row_23	PLSCR1	phospholipid scramblase 1	5829	0.023143550381064415	0.058257896	No
row_24	CD74	CD74 molecule, major histocompatibility complex, class II invariant chain	5852	0.023027382791042328	0.06178476	No
row_25	SLC25A28	solute carrier family 25 (mitochondrial iron transporter), member 28	5910	0.022575536742806435	0.063418955	No
row_26	IFI44L	interferon-induced protein 44-like	5931	0.022438738495111465	0.066929646	No
row_27	TAP1	transporter 1, ATP-binding cassette, sub-family B (MDR/TAP)	6169	0.02095244824886322	0.058971904	No
row_28	CXCL11	chemokine (C-X-C motif) ligand 11	6249	0.020554836839437485	0.059065044	No
row_29	RTP4	receptor (chemosensory) transporter protein 4	6759	0.017249051481485367	0.03635975	No
row_30	B2M	beta-2-microglobulin	7058	0.015483761206269264	0.024156224	No
row_31	IFITM2	interferon induced transmembrane protein 2	7142	0.015042601153254509	0.022928232	No
row_32	GMPR	guanosine monophosphate reductase	7328	0.014037168584764004	0.01624747	No
row_33	IFITM3	interferon induced transmembrane protein 3	7579	0.012469366192817688	0.005904329	No
row_34	RNF31	ring finger protein 31	7656	0.01191012654453516	0.0044028005	No
row_35	ELF1	E74-like factor 1 (ets domain transcription factor)	8011	0.009864144958555698	-0.011819721	No
row_36	OAS1	2-5-oligoadenylate synthetase 1	8073	0.00941689033061266	-0.0130537385	No
row_37	PSMA3	proteasome subunit alpha 3	8134	0.009077553637325764	-0.014304948	No
row_38	PSMB9	proteasome subunit beta 9	8144	0.009021876379847527	-0.012942751	No
row_39	CXCL10	chemokine (C-X-C motif) ligand 10	8286	0.00806866679340601	-0.018566683	No
row_40	PSME2	proteasome activator subunit 2	8352	0.007695656735450029	-0.02035481	No
row_41	RSAD2	radical S-adenosyl methionine domain containing 2	8715	0.005613688845187426	-0.037849028	No
row_42	CNP	2,3-cyclic nucleotide 3 phosphodiesterase	8879	0.004793944768607616	-0.04526774	No
row_43	LY6E	lymphocyte antigen 6 complex, locus E	8909	0.004595101345330477	-0.045830484	No
row_44	LGALS3BP	lectin, galactoside-binding, soluble, 3 binding protein	9239	0.0027850766200572252	-0.06219869	No
row_45	TRIM25	tripartite motif containing 25	9786	-5.610649532172829E-5	-0.09028677	No
row_46	DDX60	DEAD (Asp-Glu-Ala-Asp) box polypeptide 60	10356	-0.0032521882094442844	-0.11891186	No
row_47	PARP9	poly(ADP-ribose) polymerase family member 9	10477	-0.00395683478564024	-0.12428699	No
row_48	LPAR6	lysophosphatidic acid receptor 6	10501	-0.004100596997886896	-0.124641	No
row_49	MX1	MX dynamin-like GTPase 1	10754	-0.0056705167517066	-0.13646266	No
row_50	IFIT2	interferon-induced protein with tetratricopeptide repeats 2	11183	-0.008194921538233757	-0.15683126	No
row_51	CASP8	caspase 8, apoptosis-related cysteine peptidase	11632	-0.010570582933723927	-0.17774849	No
row_52	IFI35	interferon-induced protein 35	11915	-0.012308912351727486	-0.18977094	No
row_53	PARP14	poly(ADP-ribose) polymerase family member 14	12214	-0.01425523404031992	-0.20222303	No
row_54	LAP3	leucine aminopeptidase 3	12270	-0.014577140100300312	-0.2021042	No
row_55	BATF2	basic leucine zipper transcription factor, ATF-like 2	12411	-0.01554027758538723	-0.20616496	No
row_56	SELL	selectin L	12417	-0.015578607097268105	-0.2032703	No
row_57	ISG15	ISG15 ubiquitin-like modifier	12602	-0.016720419749617577	-0.2093567	No
row_58	ADAR	adenosine deaminase, RNA-specific	12610	-0.016785044223070145	-0.20632087	No
row_59	RIPK2	receptor-interacting serine-threonine kinase 2	12627	-0.01687021553516388	-0.20373099	No
row_60	PSMB8	proteasome subunit beta 8	12759	-0.01773119904100895	-0.20688528	No
row_61	MOV10	Mov10 RISC complex RNA helicase	13247	-0.020830566063523293	-0.22773373	No
row_62	C1S	complement component 1, s subcomponent	13614	-0.023450475186109543	-0.24182492	No
row_63	IFIT3	interferon-induced protein with tetratricopeptide repeats 3	13619	-0.023480195552110672	-0.23728009	No
row_64	GBP4	guanylate binding protein 4	14250	-0.02830333076417446	-0.26397598	No
row_65	CMTR1	cap methyltransferase 1	14622	-0.03139038383960724	-0.27671802	No
row_66	SAMD9L	sterile alpha motif domain containing 9-like	14841	-0.03308822214603424	-0.28124255	No
row_67	HERC6	HECT and RLD domain containing E3 ubiquitin protein ligase family member 6	14995	-0.034415408968925476	-0.28215337	No
row_68	UBA7	Memczak2013 ANTISENSE, coding, INTERNAL, intronic best transcript NM_003335	15871	-0.042438000440597534	-0.31859812	No
row_69	TXNIP	thioredoxin interacting protein	16097	-0.04489876702427864	-0.32109332	Yes
row_70	USP18	ubiquitin specific peptidase 18	16182	-0.045828379690647125	-0.31614396	Yes
row_71	SP110	SP110 nuclear body protein	16263	-0.04670149087905884	-0.3108121	Yes
row_72	ISG20	interferon stimulated exonuclease gene 20kDa	16332	-0.04744928702712059	-0.30471134	Yes
row_73	IFIH1	interferon induced, with helicase C domain 1	16404	-0.04847095534205437	-0.2985583	Yes
row_74	EIF2AK2	eukaryotic translation initiation factor 2-alpha kinase 2	16462	-0.04923390969634056	-0.29153037	Yes
row_75	NUB1	negative regulator of ubiquitin-like proteins 1	16772	-0.05346549302339554	-0.29661524	Yes
row_76	EPSTI1	epithelial stromal interaction 1 (breast)	17199	-0.0600334107875824	-0.30639255	Yes
row_77	TMEM140	transmembrane protein 140	17324	-0.06217359006404877	-0.30019468	Yes
row_78	TDRD7	tudor domain containing 7	17494	-0.06517358124256134	-0.2957057	Yes
row_79	TRAFD1	TRAF-type zinc finger domain containing 1	17666	-0.06868322193622589	-0.29060957	Yes
row_80	TRIM5	tripartite motif containing 5	17675	-0.06896500289440155	-0.27706775	Yes
row_81	NCOA7	nuclear receptor coactivator 7	17806	-0.07212474197149277	-0.26916528	Yes
row_82	PARP12	poly(ADP-ribose) polymerase family member 12	18125	-0.08050332218408585	-0.26924282	Yes
row_83	UBE2L6	ubiquitin-conjugating enzyme E2L 6	18293	-0.08515605330467224	-0.26060793	Yes
row_84	DHX58	DEXH (Asp-Glu-X-His) box polypeptide 58	18439	-0.08997732400894165	-0.24986534	Yes
row_85	STAT2	signal transducer and activator of transcription 2	18572	-0.09542087465524673	-0.23735233	Yes
row_86	NMI	N-myc (and STAT) interactor	18617	-0.0971648171544075	-0.21995762	Yes
row_87	IRF1	interferon regulatory factor 1	18746	-0.1061081662774086	-0.20507643	Yes
row_88	LAMP3	lysosomal-associated membrane protein 3	18788	-0.1088937371969223	-0.18515426	Yes
row_89	IRF9	interferon regulatory factor 9	18860	-0.11435166001319885	-0.1656717	Yes
row_90	CCRL2	chemokine (C-C motif) receptor-like 2	19232	-0.16762761771678925	-0.15084922	Yes
row_91	IFI44	interferon-induced protein 44	19319	-0.1972038745880127	-0.115375355	Yes
row_92	CASP1	caspase 1	19457	-0.30863839387893677	-0.059979882	Yes
row_93	SAMD9	sterile alpha motif domain containing 9	19462	-0.31323763728141785	0.003190883	Yes
