## Supplementary material for "Somatic hypomethylation of pericentromeric SST1 repeats and tetraploidization in human colorectal cancer cells": GSEA results: HALLMARK_INTERFERON_GAMMA_RESPONSE.tsv

NAME	SYMBOL	TITLE	RANK IN GENE LIST	RANK METRIC SCORE	RUNNING ES	CORE ENRICHMENT
row_0	HLA-DMA	major histocompatibility complex, class II, DM alpha	15	0.3923812806606293	0.0382143	No
row_1	IL15	interleukin 15	64	0.26107752323150635	0.06167387	No
row_2	CFB	complement factor B	164	0.16675472259521484	0.073122196	No
row_3	FAS	Fas cell surface death receptor	186	0.16085734963417053	0.0880199	No
row_4	IRF7	interferon regulatory factor 7	230	0.14766035974025726	0.10046805	No
row_5	EIF4E3	eukaryotic translation initiation factor 4E family member 3	239	0.145570769906044	0.11451931	No
row_6	IRF8	interferon regulatory factor 8	434	0.11548645049333572	0.115958296	No
row_7	SSPN	sarcospan	483	0.11173668503761292	0.12457809	No
row_8	PELI1	pellino E3 ubiquitin protein ligase 1	593	0.10366493463516235	0.12923992	No
row_9	CD38	CD38 molecule	689	0.09748686105012894	0.13401215	No
row_10	CDKN1A	cyclin-dependent kinase inhibitor 1A (p21, Cip1)	690	0.09740205109119415	0.14369084	No
row_11	MX2	MX dynamin-like GTPase 2	784	0.09295304864645004	0.14811602	No
row_12	SLAMF7	SLAM family member 7	978	0.08492088317871094	0.14656949	No
row_13	TNFSF10	tumor necrosis factor (ligand) superfamily, member 10	1006	0.08418035507202148	0.1535375	No
row_14	IFI27	interferon, alpha-inducible protein 27	1013	0.08400654792785645	0.16157469	No
row_15	IRF2	interferon regulatory factor 2	1032	0.08307921141386032	0.1688989	No
row_16	IL4R	interleukin 4 receptor	1066	0.0819726213812828	0.17533712	No
row_17	TNFAIP2	tumor necrosis factor, alpha-induced protein 2	1223	0.07805812358856201	0.17502286	No
row_18	IL7	interleukin 7	1267	0.07711263000965118	0.1804608	No
row_19	PNP	purine nucleoside phosphorylase	1405	0.07384420931339264	0.18071078	No
row_20	P2RY14	purinergic receptor P2Y, G-protein coupled, 14	1605	0.06888693571090698	0.17726056	No
row_21	ICAM1	intercellular adhesion molecule 1	1606	0.06885596364736557	0.18410268	No
row_22	MVP	major vault protein	1742	0.06595828384160995	0.18367253	No
row_23	TRIM21	tripartite motif containing 21	1810	0.06460745632648468	0.18662618	No
row_24	LATS2	large tumor suppressor kinase 2	1913	0.06288953125476837	0.18759838	No
row_25	GBP6	guanylate binding protein family, member 6	2042	0.060850366950035095	0.1870228	No
row_26	OASL	2-5-oligoadenylate synthetase-like	2077	0.060312673449516296	0.19125697	No
row_27	FCGR1A	Fc fragment of IgG, high affinity Ia, receptor (CD64)	2126	0.05955442413687706	0.1946915	No
row_28	SERPING1	serpin peptidase inhibitor, clade G (C1 inhibitor), member 1	2131	0.0594804510474205	0.20039503	No
row_29	RAPGEF6	Rap guanine nucleotide exchange factor 6	2294	0.056894514709711075	0.19766736	No
row_30	NUP93	nucleoporin 93kDa	2429	0.05484161153435707	0.1961843	No
row_31	CSF2RB	colony stimulating factor 2 receptor, beta, low-affinity (granulocyte-macrophage)	2475	0.0541430227458477	0.1992363	No
row_32	IL15RA	interleukin 15 receptor, alpha	2659	0.051469586789608	0.19488312	No
row_33	PTPN2	protein tyrosine phosphatase, non-receptor type 2	2895	0.04867652431130409	0.18756214	No
row_34	BST2	bone marrow stromal cell antigen 2	2954	0.04799516126513481	0.18933068	No
row_35	CMPK2	cytidine monophosphate (UMP-CMP) kinase 2, mitochondrial	3051	0.04702957347035408	0.18903731	No
row_36	IL10RA	interleukin 10 receptor, alpha	3223	0.045330293476581573	0.1846949	No
row_37	CFH	complement factor H	3276	0.04478994756937027	0.18645535	No
row_38	SECTM1	secreted and transmembrane 1	3545	0.04216302931308746	0.17677985	No
row_39	IFNAR2	interferon (alpha, beta and omega) receptor 2	3642	0.041252609342336655	0.17591242	No
row_40	NFKB1	nuclear factor of kappa light polypeptide gene enhancer in B-cells 1	3856	0.03900158777832985	0.16876824	No
row_41	HELZ2	helicase with zinc finger 2, transcriptional coactivator	3945	0.038002859801054	0.16799179	No
row_42	SAMHD1	SAM domain and HD domain 1	4186	0.035717952996492386	0.15912445	No
row_43	TRIM26	tripartite motif containing 26	4319	0.0345972441136837	0.15573321	No
row_44	TRIM14	tripartite motif containing 14	4463	0.03343333676457405	0.15165722	No
row_45	CASP3	caspase 3	4699	0.0315219983458519	0.14263162	No
row_46	PSME1	proteasome activator subunit 1	4737	0.03126654773950577	0.14382431	No
row_47	OGFR	opioid growth factor receptor	4790	0.030826158821582794	0.1441972	No
row_48	RNF213	ring finger protein 213	4842	0.0304837916046381	0.1445878	No
row_49	ISOC1	isochorismatase domain containing 1	5132	0.028350818902254105	0.13245335	No
row_50	LCP2	lymphocyte cytosolic protein 2	5232	0.027489308267831802	0.13006309	No
row_51	ARID5B	AT rich interactive domain 5B (MRF1-like)	5331	0.026737546548247337	0.12764986	No
row_52	CCL2	chemokine (C-C motif) ligand 2	5479	0.02565537951886654	0.122594036	No
row_53	PNPT1	polyribonucleotide nucleotidyltransferase 1	5539	0.02517208270728588	0.12204294	No
row_54	CD86	CD86 molecule	5650	0.024389736354351044	0.118775584	No
row_55	PLSCR1	phospholipid scramblase 1	5829	0.023143550381064415	0.11186636	No
row_56	CD74	CD74 molecule, major histocompatibility complex, class II invariant chain	5852	0.023027382791042328	0.113016374	No
row_57	SLC25A28	solute carrier family 25 (mitochondrial iron transporter), member 28	5910	0.022575536742806435	0.11231073	No
row_58	IFI44L	interferon-induced protein 44-like	5931	0.022438738495111465	0.11350572	No
row_59	HLA-A	major histocompatibility complex, class I, A	5955	0.022313375025987625	0.114533044	No
row_60	CD274	CD274 molecule	6035	0.021815091371536255	0.112613656	No
row_61	HLA-DQA1	major histocompatibility complex, class II, DQ alpha 1	6155	0.021043993532657623	0.10854822	No
row_62	TAP1	transporter 1, ATP-binding cassette, sub-family B (MDR/TAP)	6169	0.02095244824886322	0.109957665	No
row_63	MT2A	metallothionein 2A	6247	0.020567143335938454	0.108017735	No
row_64	CXCL11	chemokine (C-X-C motif) ligand 11	6249	0.020554836839437485	0.11000851	No
row_65	HLA-G	major histocompatibility complex, class I, G	6286	0.020400570705533028	0.110173196	No
row_66	RTP4	receptor (chemosensory) transporter protein 4	6759	0.017249051481485367	0.08746794	No
row_67	CASP7	caspase 7	6811	0.016942813992500305	0.086513	No
row_68	B2M	beta-2-microglobulin	7058	0.015483761206269264	0.0753246	No
row_69	IRF4	interferon regulatory factor 4	7069	0.015429259277880192	0.07634043	No
row_70	CCL7	chemokine (C-C motif) ligand 7	7135	0.015101421624422073	0.07447822	No
row_71	IFITM2	interferon induced transmembrane protein 2	7142	0.015042601153254509	0.07566256	No
row_72	BANK1	B-cell scaffold protein with ankyrin repeats 1	7400	0.01350126788020134	0.063708074	No
row_73	IFITM3	interferon induced transmembrane protein 3	7579	0.012469366192817688	0.055738177	No
row_74	RNF31	ring finger protein 31	7656	0.01191012654453516	0.052989755	No
row_75	BTG1	B-cell translocation gene 1, anti-proliferative	7702	0.011667800135910511	0.051821057	No
row_76	PSMA3	proteasome subunit alpha 3	8134	0.009077553637325764	0.03042498	No
row_77	PSMB9	proteasome subunit beta 9	8144	0.009021876379847527	0.03085585	No
row_78	VAMP5	vesicle associated membrane protein 5	8263	0.00825219601392746	0.02557104	No
row_79	CXCL10	chemokine (C-X-C motif) ligand 10	8286	0.00806866679340601	0.025234625	No
row_80	PFKP	phosphofructokinase, platelet	8326	0.00783710740506649	0.023995694	No
row_81	PSME2	proteasome activator subunit 2	8352	0.007695656735450029	0.023467006	No
row_82	TOR1B	torsin family 1, member B (torsin B)	8438	0.007236749865114689	0.019788574	No
row_83	SOD2	superoxide dismutase 2, mitochondrial	8450	0.007197743281722069	0.01993471	No
row_84	METTL7B	methyltransferase like 7B	8550	0.006630267482250929	0.015471712	No
row_85	CCL5	chemokine (C-C motif) ligand 5	8596	0.006339297164231539	0.01377353	No
row_86	RSAD2	radical S-adenosyl methionine domain containing 2	8715	0.005613688845187426	0.008226537	No
row_87	LY6E	lymphocyte antigen 6 complex, locus E	8909	0.004595101345330477	-0.0013018509	No
row_88	C1R	complement component 1, r subcomponent	9028	0.0038472828455269337	-0.0070243687	No
row_89	HLA-B	major histocompatibility complex, class I, B	9206	0.0029494427144527435	-0.015888512	No
row_90	LGALS3BP	lectin, galactoside-binding, soluble, 3 binding protein	9239	0.0027850766200572252	-0.017267305	No
row_91	CD40	CD40 molecule, TNF receptor superfamily member 5	9416	0.001912071486003697	-0.026182795	No
row_92	CXCL9	chemokine (C-X-C motif) ligand 9	9517	0.0013867466477677226	-0.03121857	No
row_93	NFKBIA	nuclear factor of kappa light polypeptide gene enhancer in B-cells inhibitor, alpha	9745	2.008378942264244E-4	-0.042942625	No
row_94	TRIM25	tripartite motif containing 25	9786	-5.610649532172829E-5	-0.04500648	No
row_95	NOD1	nucleotide-binding oligomerization domain containing 1	9844	-3.4516994492150843E-4	-0.047921117	No
row_96	PSMB2	proteasome subunit beta 2	9881	-5.098338588140905E-4	-0.049732942	No
row_97	IL2RB	interleukin 2 receptor, beta	10056	-0.001479098224081099	-0.058587983	No
row_98	CIITA	class II, major histocompatibility complex, transactivator	10088	-0.001619311049580574	-0.06003088	No
row_99	IRF5	interferon regulatory factor 5	10108	-0.0017601816216483712	-0.060838956	No
row_100	SELP	selectin P (granule membrane protein 140kDa, antigen CD62)	10228	-0.002457974711433053	-0.066751264	No
row_101	FPR1	formyl peptide receptor 1	10329	-0.0031296182423830032	-0.07161385	No
row_102	DDX60	DEAD (Asp-Glu-Ala-Asp) box polypeptide 60	10356	-0.0032521882094442844	-0.072635815	No
row_103	MYD88	myeloid differentiation primary response 88	10440	-0.003763386281207204	-0.076555915	No
row_104	XCL1	chemokine (C motif) ligand 1	10695	-0.005338915623724461	-0.089166276	No
row_105	SOCS3	suppressor of cytokine signaling 3	10714	-0.005448650568723679	-0.08955609	No
row_106	MX1	MX dynamin-like GTPase 1	10754	-0.0056705167517066	-0.09101032	No
row_107	PML	promyelocytic leukemia	10973	-0.006894485093653202	-0.10160361	No
row_108	IFIT2	interferon-induced protein with tetratricopeptide repeats 2	11183	-0.008194921538233757	-0.11160206	No
row_109	PIM1	Pim-1 proto-oncogene, serine/threonine kinase	11480	-0.009805139154195786	-0.12594151	No
row_110	CASP8	caspase 8, apoptosis-related cysteine peptidase	11632	-0.010570582933723927	-0.13270323	No
row_111	OAS3	2-5-oligoadenylate synthetase 3	11646	-0.010687747970223427	-0.13231377	No
row_112	OAS2	2-5-oligoadenylate synthetase 2	11677	-0.010868825018405914	-0.13278583	No
row_113	IL6	interleukin 6	11825	-0.011778618209064007	-0.13922055	No
row_114	ZBP1	Z-DNA binding protein 1	11855	-0.011937880888581276	-0.13953464	No
row_115	IFI35	interferon-induced protein 35	11915	-0.012308912351727486	-0.14136393	No
row_116	PSMA2	proteasome subunit alpha 2	11937	-0.012431447394192219	-0.14121509	No
row_117	PARP14	poly(ADP-ribose) polymerase family member 14	12214	-0.01425523404031992	-0.15407762	No
row_118	LAP3	leucine aminopeptidase 3	12270	-0.014577140100300312	-0.15547459	No
row_119	BATF2	basic leucine zipper transcription factor, ATF-like 2	12411	-0.01554027758538723	-0.16117337	No
row_120	CMKLR1	chemerin chemokine-like receptor 1	12531	-0.016243567690253258	-0.16571583	No
row_121	ISG15	ISG15 ubiquitin-like modifier	12602	-0.016720419749617577	-0.16767584	No
row_122	ADAR	adenosine deaminase, RNA-specific	12610	-0.016785044223070145	-0.1663701	No
row_123	SOCS1	suppressor of cytokine signaling 1	12611	-0.016796544194221497	-0.16470104	No
row_124	RIPK2	receptor-interacting serine-threonine kinase 2	12627	-0.01687021553516388	-0.16380072	No
row_125	PSMB8	proteasome subunit beta 8	12759	-0.01773119904100895	-0.16881616	No
row_126	GCH1	GTP cyclohydrolase 1	12793	-0.01784253492951393	-0.16875046	No
row_127	STAT1	signal transducer and activator of transcription 1	12830	-0.01812061481177807	-0.16881233	No
row_128	JAK2	Janus kinase 2	13031	-0.019410300999879837	-0.1772307	No
row_129	ZNFX1	zinc finger, NFX1-type containing 1	13292	-0.021147869527339935	-0.18858056	No
row_130	IL18BP	interleukin 18 binding protein	13325	-0.02143697440624237	-0.18810594	No
row_131	CD69	CD69 molecule	13361	-0.02165355533361435	-0.18776502	No
row_132	TNFAIP3	tumor necrosis factor, alpha-induced protein 3	13363	-0.02166859433054924	-0.18566358	No
row_133	VAMP8	vesicle associated membrane protein 8	13409	-0.02192462608218193	-0.18581307	No
row_134	C1S	complement component 1, s subcomponent	13614	-0.023450475186109543	-0.19403692	No
row_135	IFIT3	interferon-induced protein with tetratricopeptide repeats 3	13619	-0.023480195552110672	-0.19191067	No
row_136	PTPN6	protein tyrosine phosphatase, non-receptor type 6	13725	-0.02434401959180832	-0.1949239	No
row_137	TAPBP	TAP binding protein (tapasin)	14083	-0.026938486844301224	-0.21071671	No
row_138	SPPL2A	signal peptide peptidase like 2A	14124	-0.02724163420498371	-0.21007918	No
row_139	STAT3	signal transducer and activator of transcription 3 (acute-phase response factor)	14182	-0.027795063331723213	-0.21026616	No
row_140	GBP4	guanylate binding protein 4	14250	-0.02830333076417446	-0.21092	No
row_141	VCAM1	vascular cell adhesion molecule 1	14397	-0.029616432264447212	-0.21553047	No
row_142	SRI	sorcin	14400	-0.02962995320558548	-0.21268967	No
row_143	CMTR1	cap methyltransferase 1	14622	-0.03139038383960724	-0.22100404	No
row_144	NCOA3	nuclear receptor coactivator 3	14803	-0.03278022259473801	-0.22705916	No
row_145	HLA-DRB1	major histocompatibility complex, class II, DR beta 1	14826	-0.03299666568636894	-0.22491851	No
row_146	SAMD9L	sterile alpha motif domain containing 9-like	14841	-0.03308822214603424	-0.22235489	No
row_147	DDX58	DEAD (Asp-Glu-Ala-Asp) box polypeptide 58	14926	-0.03382180631160736	-0.22333987	No
row_148	HERC6	HECT and RLD domain containing E3 ubiquitin protein ligase family member 6	14995	-0.034415408968925476	-0.22343808	No
row_149	PSMB10	proteasome subunit beta 10	15143	-0.03564165160059929	-0.22750159	No
row_150	ITGB7	integrin beta 7	15643	-0.04021210968494415	-0.2493219	No
row_151	BPGM	2,3-bisphosphoglycerate mutase	15645	-0.04023389518260956	-0.24537565	No
row_152	RIPK1	receptor (TNFRSF)-interacting serine-threonine kinase 1	16084	-0.044738300144672394	-0.26359034	No
row_153	TXNIP	thioredoxin interacting protein	16097	-0.04489876702427864	-0.25974962	No
row_154	USP18	ubiquitin specific peptidase 18	16182	-0.045828379690647125	-0.25954154	No
row_155	SP110	SP110 nuclear body protein	16263	-0.04670149087905884	-0.25903973	No
row_156	ISG20	interferon stimulated exonuclease gene 20kDa	16332	-0.04744928702712059	-0.2578428	No
row_157	IFIH1	interferon induced, with helicase C domain 1	16404	-0.04847095534205437	-0.25669956	No
row_158	EIF2AK2	eukaryotic translation initiation factor 2-alpha kinase 2	16462	-0.04923390969634056	-0.25475618	No
row_159	ST3GAL5	ST3 beta-galactoside alpha-2,3-sialyltransferase 5	16581	-0.051100656390190125	-0.2557832	No
row_160	NAMPT	nicotinamide phosphoribosyltransferase	16683	-0.05234168469905853	-0.2558074	No
row_161	RBCK1	RanBP-type and C3HC4-type zinc finger containing 1	16750	-0.05313695967197418	-0.25394183	No
row_162	HIF1A	hypoxia inducible factor 1, alpha subunit (basic helix-loop-helix transcription factor)	16936	-0.0557740218937397	-0.25797075	No
row_163	EPSTI1	epithelial stromal interaction 1 (breast)	17199	-0.0600334107875824	-0.2655601	No
row_164	PTPN1	protein tyrosine phosphatase, non-receptor type 1	17307	-0.06191135197877884	-0.26494378	No
row_165	TDRD7	tudor domain containing 7	17494	-0.06517358124256134	-0.26809043	No
row_166	IDO1	indoleamine 2,3-dioxygenase 1	17540	-0.0660845935344696	-0.2638518	No
row_167	TRAFD1	TRAF-type zinc finger domain containing 1	17666	-0.06868322193622589	-0.2634938	No
row_168	GPR18	G protein-coupled receptor 18	17941	-0.07562068849802017	-0.2701551	Yes
row_169	IFIT1	interferon-induced protein with tetratricopeptide repeats 1	17946	-0.0757981538772583	-0.26283008	Yes
row_170	STAT4	signal transducer and activator of transcription 4	17951	-0.07585059106349945	-0.25549987	Yes
row_171	AUTS2	autism susceptibility candidate 2	17980	-0.07644091546535492	-0.24935266	Yes
row_172	PARP12	poly(ADP-ribose) polymerase family member 12	18125	-0.08050332218408585	-0.24880311	Yes
row_173	TNFAIP6	tumor necrosis factor, alpha-induced protein 6	18183	-0.08213143795728683	-0.24359077	Yes
row_174	MTHFD2	methylenetetrahydrofolate dehydrogenase (NADP+ dependent) 2, methenyltetrahydrofolate cyclohydrolase	18255	-0.08423133939504623	-0.23889406	Yes
row_175	UBE2L6	ubiquitin-conjugating enzyme E2L 6	18293	-0.08515605330467224	-0.23234646	Yes
row_176	UPP1	uridine phosphorylase 1	18404	-0.08871346712112427	-0.22922206	Yes
row_177	DHX58	DEXH (Asp-Glu-X-His) box polypeptide 58	18439	-0.08997732400894165	-0.22204016	Yes
row_178	FGL2	fibrinogen-like 2	18506	-0.09303970634937286	-0.21620952	Yes
row_179	STAT2	signal transducer and activator of transcription 2	18572	-0.09542087465524673	-0.2100905	Yes
row_180	XAF1	XIAP associated factor 1	18584	-0.09590952843427658	-0.20112921	Yes
row_181	NMI	N-myc (and STAT) interactor	18617	-0.0971648171544075	-0.19312963	Yes
row_182	IRF1	interferon regulatory factor 1	18746	-0.1061081662774086	-0.189208	Yes
row_183	IRF9	interferon regulatory factor 9	18860	-0.11435166001319885	-0.18369119	Yes
row_184	LYSMD2	LysM, putative peptidoglycan-binding, domain containing 2	18959	-0.1225900948047638	-0.1765797	Yes
row_185	CASP4	caspase 4	19027	-0.13057570159435272	-0.16707088	Yes
row_186	PDE4B	phosphodiesterase 4B, cAMP-specific	19061	-0.13514424860477448	-0.15534908	Yes
row_187	NLRC5	NLR family, CARD domain containing 5	19109	-0.1427936851978302	-0.14359146	Yes
row_188	ST8SIA4	ST8 alpha-N-acetyl-neuraminide alpha-2,8-sialyltransferase 4	19177	-0.15448369085788727	-0.13170694	Yes
row_189	APOL6	apolipoprotein L, 6	19187	-0.15803401172161102	-0.116468966	Yes
row_190	ARL4A	ADP-ribosylation factor like GTPase 4A	19243	-0.17201000452041626	-0.102222055	Yes
row_191	IFI44	interferon-induced protein 44	19319	-0.1972038745880127	-0.08650638	Yes
row_192	GZMA	granzyme A	19327	-0.19985376298427582	-0.06700937	Yes
row_193	PTGS2	prostaglandin-endoperoxide synthase 2 (prostaglandin G/H synthase and cyclooxygenase)	19364	-0.21828366816043854	-0.04718133	Yes
row_194	PLA2G4A	phospholipase A2, group IVA (cytosolic, calcium-dependent)	19411	-0.24843573570251465	-0.024874492	Yes
row_195	CASP1	caspase 1	19457	-0.30863839387893677	0.0034663342	Yes
