## Supplementary material for "Somatic hypomethylation of pericentromeric SST1 repeats and tetraploidization in human colorectal cancer cells": GSEA results: HALLMARK_KRAS_SIGNALING_DN.tsv

NAME	SYMBOL	TITLE	RANK IN GENE LIST	RANK METRIC SCORE	RUNNING ES	CORE ENRICHMENT
row_0	SLC6A14	solute carrier family 6 (amino acid transporter), member 14	26	0.35211166739463806	0.035249203	Yes
row_1	KRT4	keratin 4, type II	63	0.26636943221092224	0.06107006	Yes
row_2	HTR1D	5-hydroxytryptamine (serotonin) receptor 1D, G protein-coupled	98	0.21025383472442627	0.08116239	Yes
row_3	SIDT1	SID1 transmembrane family, member 1	100	0.20908623933792114	0.10284058	Yes
row_4	NPY4R	Homo sapiens neuropeptide Y receptor Y4 (NPY4R), transcript variant 2, mRNA.	125	0.18736699223518372	0.12107167	Yes
row_5	THRB	thyroid hormone receptor, beta	181	0.16218788921833038	0.13508222	Yes
row_6	RIBC2	RIB43A domain with coiled-coils 2	189	0.15915094316005707	0.15126032	Yes
row_7	DTNB	dystrobrevin beta	279	0.13608109951019287	0.16079871	Yes
row_8	BTG2	BTG family, member 2	281	0.1359601765871048	0.17487705	Yes
row_9	SLC5A5	solute carrier family 5 (sodium/iodide cotransporter), member 5	345	0.12598977982997894	0.18471174	Yes
row_10	EDN1	endothelin 1	371	0.12273050099611282	0.19617355	Yes
row_11	NR4A2	nuclear receptor subfamily 4, group A, member 2	499	0.11026271432638168	0.20106283	Yes
row_12	PAX4	paired box 4	560	0.105501189827919	0.20892337	Yes
row_13	RGS11	regulator of G-protein signaling 11	632	0.10140898823738098	0.21578956	Yes
row_14	ABCG4	ATP binding cassette subfamily G member 4	791	0.09266249090433121	0.21724597	Yes
row_15	PCDHB1	protocadherin beta 1	820	0.09137356281280518	0.22529371	Yes
row_16	CNTFR	ciliary neurotrophic factor receptor	920	0.08738838136196136	0.22925423	Yes
row_17	GP1BA	glycoprotein Ib (platelet), alpha polypeptide	1000	0.0844196006655693	0.23394088	Yes
row_18	ITIH3	inter-alpha-trypsin inhibitor heavy chain 3	1033	0.08307410031557083	0.24091916	Yes
row_19	PTGFR	prostaglandin F receptor (FP)	1110	0.08067488670349121	0.24537182	Yes
row_20	ZC2HC1C	zinc finger, C2HC-type containing 1C	1230	0.07794252783060074	0.247316	Yes
row_21	KCNN1	potassium channel, calcium activated intermediate/small conductance subfamily N alpha, member 1	1247	0.0774851068854332	0.25454116	Yes
row_22	MSH5	mutS homolog 5	1384	0.07422690093517303	0.2552197	Yes
row_23	SPRR3	small proline-rich protein 3	1551	0.07014000415802002	0.25392154	Yes
row_24	IFNG	interferon, gamma	1797	0.06491946429014206	0.24799387	Yes
row_25	ATP6V1B1	ATPase, H+ transporting, lysosomal 56/58kDa, V1 subunit B1	1823	0.06445939838886261	0.2533997	Yes
row_26	KLK7	kallikrein related peptidase 7	1856	0.06389123946428299	0.25838432	Yes
row_27	FGFR3	fibroblast growth factor receptor 3	1953	0.062030129134655	0.2598646	Yes
row_28	KRT13	keratin 13, type I	2215	0.058034539222717285	0.2523937	Yes
row_29	MYOT	myotilin	2247	0.057580649852752686	0.25677422	Yes
row_30	CLDN8	claudin 8	2308	0.05670785903930664	0.25956377	Yes
row_31	BARD1	BRCA1 associated RING domain 1	2585	0.052565354853868484	0.25074846	Yes
row_32	SLC16A7	solute carrier family 16 (monocarboxylate transporter), member 7	2682	0.05125337839126587	0.25110874	Yes
row_33	CCR8	chemokine (C-C motif) receptor 8	2705	0.05097433924674988	0.25526828	Yes
row_34	HNF1A	HNF1 homeobox A	2751	0.05050273612141609	0.25818893	Yes
row_35	LGALS7	lectin, galactoside-binding, soluble, 7	2820	0.04963742941617966	0.25982982	Yes
row_36	EGF	epidermal growth factor	2875	0.048873186111450195	0.2621155	Yes
row_37	EDN2	endothelin 2	2912	0.04843324050307274	0.26528668	Yes
row_38	CACNA1F	calcium channel, voltage-dependent, L type, alpha 1F subunit	3167	0.045862630009651184	0.25691292	Yes
row_39	P2RY4	pyrimidinergic receptor P2Y, G-protein coupled, 4	3186	0.045696720480918884	0.2607309	Yes
row_40	TSHB	thyroid stimulating hormone, beta	3228	0.04531518742442131	0.26331934	Yes
row_41	PTPRJ	protein tyrosine phosphatase, receptor type, J	3248	0.045087676495313644	0.26702228	Yes
row_42	CAPN9	calpain 9	3271	0.04486805573105812	0.2705472	Yes
row_43	PRODH	Homo sapiens proline dehydrogenase (oxidase) 1 (PRODH), transcript variant 2, mRNA.	3313	0.044557567685842514	0.27305692	Yes
row_44	FGF22	fibroblast growth factor 22	3480	0.04279307276010513	0.26891664	No
row_45	DCC	DCC netrin 1 receptor	3629	0.041362423449754715	0.26555887	No
row_46	TGFB2	transforming growth factor beta 2	3684	0.04077586904168129	0.26700303	No
row_47	SPHK2	sphingosine kinase 2	3765	0.03994694724678993	0.267016	No
row_48	KCNMB1	potassium channel subfamily M regulatory beta subunit 1	3781	0.039726514369249344	0.2703687	No
row_49	SLC25A23	solute carrier family 25 (mitochondrial carrier; phosphate carrier), member 23	3888	0.03868678957223892	0.26890564	No
row_50	CD207	CD207 molecule, langerin	4009	0.03747040405869484	0.26659188	No
row_51	ARPP21	cAMP-regulated phosphoprotein 21kDa	4161	0.036068614572286606	0.26252875	No
row_52	SNN	stannin	4231	0.035314373672008514	0.2626293	No
row_53	VPREB1	pre-B lymphocyte 1	4341	0.03438042476773262	0.2605635	No
row_54	BRDT	bromodomain, testis-specific	4486	0.033275872468948364	0.25657222	No
row_55	SCN10A	sodium channel, voltage gated, type X alpha subunit	4546	0.03283190727233887	0.25693214	No
row_56	IRS4	insulin receptor substrate 4	4582	0.032480571419000626	0.25849712	No
row_57	TFAP2B	transcription factor AP-2 beta (activating enhancer binding protein 2 beta)	4606	0.03227899968624115	0.26066196	No
row_58	KLHDC8A	kelch domain containing 8A	4766	0.031033162027597427	0.2556616	No
row_59	SCGB1A1	secretoglobin, family 1A, member 1 (uteroglobin)	4791	0.03082377277314663	0.25762346	No
row_60	CALCB	calcitonin-related polypeptide beta	4863	0.03034072183072567	0.25710368	No
row_61	COPZ2	coatomer protein complex subunit zeta 2	4946	0.029759228229522705	0.25595438	No
row_62	RYR1	ryanodine receptor 1 (skeletal)	4983	0.029420237988233566	0.25714958	No
row_63	CHRNG	cholinergic receptor, nicotinic gamma	5104	0.028565630316734314	0.25391036	No
row_64	EFHD1	EF-hand domain family member D1	5159	0.02810853160917759	0.25403807	No
row_65	SOX10	SRY box 10	5362	0.02652718685567379	0.2463449	No
row_66	THNSL2	threonine synthase-like 2	5421	0.026097726076841354	0.24605666	No
row_67	SLC38A3	solute carrier family 38, member 3	5646	0.024420471861958504	0.23700643	No
row_68	KCNQ2	potassium channel, voltage gated KQT-like subfamily Q, member 2	5656	0.02435428462922573	0.23907192	No
row_69	GTF3C5	general transcription factor IIIC subunit 5	5714	0.023976190015673637	0.23861493	No
row_70	NPHS1	nephrosis 1, congenital, Finnish type (nephrin)	5715	0.023970475420355797	0.24110614	No
row_71	IFI44L	interferon-induced protein 44-like	5931	0.022438738495111465	0.23231554	No
row_72	CHST2	carbohydrate (N-acetylglucosamine-6-O) sulfotransferase 2	6022	0.02187073603272438	0.22993255	No
row_73	SERPINB2	serpin peptidase inhibitor, clade B (ovalbumin), member 2	6047	0.021761881187558174	0.23095262	No
row_74	PNMT	phenylethanolamine N-methyltransferase	6164	0.020986665040254593	0.2271327	No
row_75	KLK8	kallikrein related peptidase 8	6224	0.020654572173953056	0.22622703	No
row_76	SGK1	serum/glucocorticoid regulated kinase 1	6290	0.020387306809425354	0.2249832	No
row_77	COL2A1	collagen, type II, alpha 1	6341	0.020036177709698677	0.22447886	No
row_78	SLC6A3	solute carrier family 6 (neurotransmitter transporter), member 3	6367	0.019885247573256493	0.22525217	No
row_79	CLPS	colipase, pancreatic	7015	0.015746597200632095	0.1934174	No
row_80	KRT5	keratin 5, type II	7175	0.014867138117551804	0.18673696	No
row_81	ZBTB16	zinc finger and BTB domain containing 16	7433	0.013248338364064693	0.17481843	No
row_82	NTF3	neurotrophin 3	7543	0.01264006458222866	0.17049319	No
row_83	NRIP2	nuclear receptor interacting protein 2	7578	0.012469646520912647	0.1700302	No
row_84	HSD11B2	hydroxysteroid (11-beta) dehydrogenase 2	7753	0.011377586051821709	0.1622111	No
row_85	GPRC5C	G protein-coupled receptor, class C, group 5, member C	7760	0.01132056675851345	0.16307722	No
row_86	TCL1A	T-cell leukemia/lymphoma 1A	7777	0.01121839415282011	0.1634154	No
row_87	EPHA5	EPH receptor A5	8023	0.009784035384654999	0.15175764	No
row_88	SYNPO	synaptopodin	8121	0.009151396341621876	0.14769061	No
row_89	DLK2	delta-like 2 homolog (Drosophila)	8230	0.00848090648651123	0.14298485	No
row_90	MYH7	myosin, heavy chain 7, cardiac muscle, beta	8257	0.008280829526484013	0.1425004	No
row_91	OXT	oxytocin/neurophysin I prepropeptide	8357	0.007655248511582613	0.13817441	No
row_92	TCF7L1	transcription factor 7-like 1 (T-cell specific, HMG-box)	8662	0.005943079479038715	0.123065226	No
row_93	RSAD2	radical S-adenosyl methionine domain containing 2	8715	0.005613688845187426	0.12095852	No
row_94	ASB7	ankyrin repeat and SOCS box containing 7	8803	0.005168205592781305	0.11699487	No
row_95	MAST3	microtubule associated serine/threonine kinase 3	9088	0.0035069703590124846	0.10266715	No
row_96	SSTR4	somatostatin receptor 4	9182	0.003079419955611229	0.09817602	No
row_97	TGM1	transglutaminase 1	9354	0.0021927293855696917	0.08955755	No
row_98	NR6A1	nuclear receptor subfamily 6, group A, member 1	9516	0.0013876276789233088	0.08137274	No
row_99	TEX15	testis expressed 15	9574	0.001132882316596806	0.078541696	No
row_100	CALML5	calmodulin-like 5	9667	6.088467198424041E-4	0.07384553	No
row_101	CPA2	carboxypeptidase A2 (pancreatic)	9669	6.042913300916553E-4	0.0738566	No
row_102	FSHB	follicle stimulating hormone, beta polypeptide	9790	-1.150749740190804E-4	0.06766059	No
row_103	CACNG1	calcium channel, voltage-dependent, gamma subunit 1	9810	-2.0088798191864043E-4	0.066698544	No
row_104	FGF16	fibroblast growth factor 16	9815	-2.3452828463632613E-4	0.06651598	No
row_105	STAG3	stromal antigen 3	9831	-2.9528606683015823E-4	0.06577068	No
row_106	CDH16	cadherin 16, KSP-cadherin	10337	-0.003161818254739046	0.039974082	No
row_107	SPTBN2	spectrin, beta, non-erythrocytic 2	10405	-0.003513745730742812	0.036873143	No
row_108	PDCD1	programmed cell death 1	10491	-0.0040720789693295956	0.032899037	No
row_109	TNNI3	troponin I type 3 (cardiac)	10545	-0.0043350569903850555	0.030607719	No
row_110	KCND1	potassium channel, voltage gated Shal related subfamily D, member 1	10599	-0.004746158141642809	0.028359124	No
row_111	NGB	neuroglobin	10689	-0.00531803397461772	0.024307575	No
row_112	MX1	MX dynamin-like GTPase 1	10754	-0.0056705167517066	0.021585986	No
row_113	SNCB	synuclein beta	10952	-0.006779322866350412	0.012099134	No
row_114	ATP4A	ATPase, H+/K+ exchanging, alpha polypeptide	11105	-0.007704991847276688	0.0050364733	No
row_115	FGGY	FGGY carbohydrate kinase domain containing	11125	-0.007850063033401966	0.0048693866	No
row_116	CD80	CD80 molecule	11264	-0.008551330305635929	-0.0013810528	No
row_117	KRT15	keratin 15, type I	11281	-0.008669172413647175	-0.0013078119	No
row_118	SHOX2	short stature homeobox 2	11484	-0.009831782430410385	-0.010736092	No
row_119	ZNF112	zinc finger protein 112	11693	-0.010992885567247868	-0.0203541	No
row_120	CELSR2	cadherin, EGF LAG seven-pass G-type receptor 2	12052	-0.013134718872606754	-0.03750947	No
row_121	ABCB11	ATP binding cassette subfamily B member 11	12174	-0.013936759904026985	-0.04232075	No
row_122	CYP11B2	cytochrome P450, family 11, subfamily B, polypeptide 2	12210	-0.014211964793503284	-0.042654388	No
row_123	CD40LG	CD40 ligand	12277	-0.014623268507421017	-0.044549	No
row_124	GDNF	glial cell derived neurotrophic factor	12324	-0.015014298260211945	-0.045368318	No
row_125	HTR1B	5-hydroxytryptamine (serotonin) receptor 1B, G protein-coupled	12326	-0.015025952830910683	-0.04385843	No
row_126	UPK3B	uroplakin 3B	12523	-0.016216671094298363	-0.052312747	No
row_127	MYO15A	myosin XVA	12525	-0.016217641532421112	-0.05067901	No
row_128	SLC29A3	solute carrier family 29 (equilibrative nucleoside transporter), member 3	12609	-0.016775645315647125	-0.053229395	No
row_129	CPB1	carboxypeptidase B1 (tissue)	12986	-0.019104868173599243	-0.0706955	No
row_130	CAMK1D	calcium/calmodulin-dependent protein kinase ID	13122	-0.020053451880812645	-0.07559534	No
row_131	MEFV	Mediterranean fever	13146	-0.020176302641630173	-0.07468832	No
row_132	NOS1	nitric oxide synthase 1 (neuronal)	13175	-0.020404038950800896	-0.074016295	No
row_133	IL5	interleukin 5	13284	-0.02106224186718464	-0.077414505	No
row_134	CDKAL1	CDK5 regulatory subunit associated protein 1-like 1	13533	-0.022761648520827293	-0.087878734	No
row_135	SKIL	SKI-like proto-oncogene	13624	-0.0235220305621624	-0.09009011	No
row_136	CCDC106	coiled-coil domain containing 106	13646	-0.023689450696110725	-0.08871451	No
row_137	YBX2	Y box binding protein 2	13662	-0.023786133155226707	-0.08701846	No
row_138	KMT2D	lysine (K)-specific methyltransferase 2D	13730	-0.024380723014473915	-0.08795074	No
row_139	SERPINA10	serpin peptidase inhibitor, clade A (alpha-1 antiproteinase, antitrypsin), member 10	13741	-0.024437354877591133	-0.085928336	No
row_140	MAGIX	MAGI family member, X-linked	13748	-0.024475179612636566	-0.083695084	No
row_141	ACTC1	actin, alpha, cardiac muscle 1	13790	-0.024771902710199356	-0.08324164	No
row_142	CCNA1	cyclin A1	13813	-0.02493620105087757	-0.0817882	No
row_143	SLC30A3	solute carrier family 30 (zinc transporter), member 3	13839	-0.025145230814814568	-0.08046823	No
row_144	LFNG	LFNG O-fucosylpeptide 3-beta-N-acetylglucosaminyltransferase	14482	-0.030160484835505486	-0.110546336	No
row_145	GRID2	glutamate receptor, ionotropic, delta 2	14837	-0.03307047486305237	-0.1254229	No
row_146	NUDT11	nudix hydrolase 11	14839	-0.03307601809501648	-0.1220371	No
row_147	CLSTN3	calsyntenin 3	15151	-0.03572576120495796	-0.13441317	No
row_148	TFF2	trefoil factor 2	15205	-0.036135464906692505	-0.13339955	No
row_149	CKM	creatine kinase, muscle	15324	-0.03719054535031319	-0.13563891	No
row_150	PDE6B	phosphodiesterase 6B, cGMP-specific, rod, beta	15350	-0.03740207478404045	-0.1330451	No
row_151	AKR1B10	aldo-keto reductase family 1, member B10 (aldose reductase)	15462	-0.038450878113508224	-0.13479134	No
row_152	PKP1	plakophilin 1	15607	-0.039786893874406815	-0.13810594	No
row_153	IDUA	iduronidase, alpha-L-	15706	-0.04081447049975395	-0.13893402	No
row_154	GPR3	G protein-coupled receptor 3	15712	-0.04084913805127144	-0.13494731	No
row_155	UGT2B17	UDP glucuronosyltransferase 2 family, polypeptide B17	15883	-0.042580608278512955	-0.13931662	No
row_156	ITGB1BP2	integrin beta 1 binding protein (melusin) 2	16031	-0.04406163841485977	-0.14234214	No
row_157	VPS50	VPS50 EARP/GARPII complex subunit	16037	-0.04410938546061516	-0.1380166	No
row_158	ADRA2C	adrenoceptor alpha 2C	16225	-0.046300072222948074	-0.1428788	No
row_159	LYPD3	LY6/PLAUR domain containing 3	16257	-0.046656735241413116	-0.1396336	No
row_160	AMBN	ameloblastin	16328	-0.04741448536515236	-0.13832721	No
row_161	PDK2	pyruvate dehydrogenase kinase, isozyme 2	16370	-0.04799377918243408	-0.13546036	No
row_162	P2RX6	purinergic receptor P2X, ligand gated ion channel, 6	16472	-0.049468159675598145	-0.13554429	No
row_163	MFSD6	major facilitator superfamily domain containing 6	16550	-0.05063825845718384	-0.13426499	No
row_164	TFCP2L1	transcription factor CP2-like 1	16585	-0.05117151513695717	-0.13070576	No
row_165	PAX3	paired box 3	16713	-0.052651744335889816	-0.13180387	No
row_166	GAMT	guanidinoacetate N-methyltransferase	16799	-0.05387456342577934	-0.1306021	No
row_167	GP2	glycoprotein 2 (zymogen granule membrane)	16900	-0.0551130585372448	-0.13004762	No
row_168	BMPR1B	bone morphogenetic protein receptor type IB	16952	-0.05609942972660065	-0.1268557	No
row_169	ALOX12B	arachidonate 12-lipoxygenase, 12R type	17025	-0.057208992540836334	-0.12463487	No
row_170	TAS2R4	taste receptor, type 2, member 4	17131	-0.05892152339220047	-0.12394324	No
row_171	RYR2	ryanodine receptor 2 (cardiac)	17244	-0.06073334813117981	-0.12342545	No
row_172	PROP1	PROP paired-like homeobox 1	17260	-0.06107838824391365	-0.117853686	No
row_173	KRT1	keratin 1, type II	17418	-0.06388446688652039	-0.1193364	No
row_174	EDAR	ectodysplasin A receptor	17532	-0.06592182070016861	-0.118331105	No
row_175	WNT16	wingless-type MMTV integration site family, member 16	17628	-0.0679708793759346	-0.11618167	No
row_176	KCNE2	potassium channel, voltage gated subfamily E regulatory beta subunit 2	17887	-0.07415412366390228	-0.12182211	No
row_177	INSL5	insulin-like 5	17922	-0.07512344419956207	-0.1157736	No
row_178	TENM2	teneurin transmembrane protein 2	18022	-0.07734862715005875	-0.112856485	No
row_179	C5	complement component 5	18126	-0.08051466941833496	-0.10981727	No
row_180	MTHFR	methylenetetrahydrofolate reductase (NAD(P)H)	18240	-0.08386122435331345	-0.10694757	No
row_181	IL12B	interleukin 12B	18360	-0.08722229301929474	-0.10403896	No
row_182	TG	thyroglobulin	18368	-0.08757349103689194	-0.09529976	No
row_183	GPR19	G protein-coupled receptor 19	18408	-0.08900798112154007	-0.08806692	No
row_184	CLDN16	claudin 16	18414	-0.08926061540842056	-0.07904891	No
row_185	ARHGDIG	Rho GDP dissociation inhibitor (GDI) gamma	18433	-0.0898568406701088	-0.070641465	No
row_186	SMPX	small muscle protein, X-linked	18498	-0.09272497892379761	-0.064315654	No
row_187	TLX1	T-cell leukemia homeobox 1	18577	-0.09564672410488129	-0.058410462	No
row_188	SLC12A3	solute carrier family 12 (sodium/chloride transporter), member 3	18814	-0.11082713305950165	-0.05910142	No
row_189	ENTPD7	ectonucleoside triphosphate diphosphohydrolase 7	18922	-0.1189669519662857	-0.05227286	No
row_190	CPEB3	Transcript Identified by AceView, Entrez Gene ID(s) 22849	19083	-0.13928760588169098	-0.046074267	No
row_191	IGFBP2	insulin like growth factor binding protein 2	19180	-0.15539595484733582	-0.034890648	No
row_192	CYP39A1	cytochrome P450, family 39, subfamily A, polypeptide 1	19213	-0.16467435657978058	-0.019431828	No
row_193	YPEL1	yippee like 1	19218	-0.16515381634235382	-0.0024746533	No
row_194	PLAG1	pleiomorphic adenoma gene 1	19255	-0.1756340116262436	0.013916249	No
