## Supplementary material for "Somatic hypomethylation of pericentromeric SST1 repeats and tetraploidization in human colorectal cancer cells": GSEA results: HALLMARK_KRAS_SIGNALING_UP.tsv

NAME	SYMBOL	TITLE	RANK IN GENE LIST	RANK METRIC SCORE	RUNNING ES	CORE ENRICHMENT
row_0	CCL20	chemokine (C-C motif) ligand 20	12	0.40571150183677673	0.034710754	No
row_1	CCND2	cyclin D2	34	0.31277981400489807	0.060862824	No
row_2	CA2	carbonic anhydrase II	69	0.24974820017814636	0.08085311	No
row_3	BTC	betacellulin	130	0.18601952493190765	0.093948275	No
row_4	CFB	complement factor B	164	0.16675472259521484	0.10676277	No
row_5	IL33	interleukin 33	207	0.15342655777931213	0.117950894	No
row_6	ANO1	anoctamin 1, calcium activated chloride channel	263	0.13908079266548157	0.12721707	No
row_7	IL2RG	interleukin 2 receptor, gamma	268	0.13748842477798462	0.13898338	No
row_8	PPBP	pro-platelet basic protein	416	0.1171865239739418	0.1415827	No
row_9	LIF	leukemia inhibitory factor	423	0.11665015667676926	0.15143082	No
row_10	IRF8	interferon regulatory factor 8	434	0.11548645049333572	0.16097061	No
row_11	IGFBP3	insulin like growth factor binding protein 3	582	0.10421140491962433	0.16243999	No
row_12	DUSP6	dual specificity phosphatase 6	638	0.10073605179786682	0.1683669	No
row_13	FCER1G	Fc fragment of IgE, high affinity I, receptor for; gamma polypeptide	654	0.10007259249687195	0.17630567	No
row_14	BTBD3	BTB (POZ) domain containing 3	751	0.09452768415212631	0.17957053	No
row_15	SLPI	secretory leukocyte peptidase inhibitor	894	0.08835859596729279	0.17991805	No
row_16	PRDM1	PR domain containing 1, with ZNF domain	898	0.08812956511974335	0.18743765	No
row_17	EMP1	epithelial membrane protein 1	967	0.08542491495609283	0.19135854	No
row_18	PTCD2	pentatricopeptide repeat domain 2	1057	0.08223195374011993	0.1939148	No
row_19	MALL	mal, T-cell differentiation protein-like	1059	0.08214141428470612	0.20101641	No
row_20	ITGBL1	integrin beta like 1	1148	0.07970482856035233	0.20340434	No
row_21	ID2	inhibitor of DNA binding 2, dominant negative helix-loop-helix protein	1150	0.07966402918100357	0.2102902	No
row_22	TNNT2	troponin T type 2 (cardiac)	1198	0.07855881750583649	0.2146997	No
row_23	PLAUR	plasminogen activator, urokinase receptor	1355	0.07494214922189713	0.21315448	No
row_24	NRP1	neuropilin 1	1363	0.07484979182481766	0.21931064	No
row_25	BIRC3	Memczak2013 ANTISENSE, CDS, coding, INTERNAL best transcript NM_182962	1400	0.07389917969703674	0.22388351	No
row_26	ACE	angiotensin I converting enzyme	1448	0.07283718138933182	0.22779475	No
row_27	SNAP91	synaptosome associated protein 91kDa	1590	0.06913478672504425	0.22651991	No
row_28	CBR4	carbonyl reductase 4	1723	0.06622777879238129	0.22545758	No
row_29	ST6GAL1	ST6 beta-galactosamide alpha-2,6-sialyltranferase 1	1800	0.0648631677031517	0.22717391	No
row_30	ANGPTL4	angiopoietin like 4	1873	0.06355000287294388	0.22898284	No
row_31	KCNN4	potassium channel, calcium activated intermediate/small conductance subfamily N alpha, member 4	2000	0.06141258403658867	0.22781162	No
row_32	LAPTM5	lysosomal protein transmembrane 5	2124	0.0596093088388443	0.22663857	No
row_33	GPRC5B	G protein-coupled receptor, class C, group 5, member B	2159	0.05895295366644859	0.23001334	No
row_34	SPON1	spondin 1, extracellular matrix protein	2271	0.05730334669351578	0.22926037	No
row_35	RBP4	retinol binding protein 4, plasma	2424	0.054881900548934937	0.22617516	No
row_36	MAP7	microtubule-associated protein 7	2428	0.05484190583229065	0.23079588	No
row_37	NR1H4	nuclear receptor subfamily 1, group H, member 4	3094	0.046670425683259964	0.20045237	No
row_38	SCG3	secretogranin III	3098	0.0466323159635067	0.20435816	No
row_39	CLEC4A	C-type lectin domain family 4, member A	3189	0.04562044516205788	0.20367435	No
row_40	IL10RA	interleukin 10 receptor, alpha	3223	0.045330293476581573	0.20591451	No
row_41	PLVAP	plasmalemma vesicle associated protein	3264	0.04494453966617584	0.20775889	No
row_42	CFH	complement factor H	3276	0.04478994756937027	0.2110903	No
row_43	IL7R	interleukin 7 receptor	3650	0.04116860777139664	0.19537607	No
row_44	VWA5A	von Willebrand factor A domain containing 5A	3657	0.0410756878554821	0.19864273	No
row_45	MMP9	matrix metallopeptidase 9	3774	0.039826296269893646	0.19610906	No
row_46	DCBLD2	discoidin, CUB and LCCL domain containing 2	3862	0.038970109075307846	0.19500132	No
row_47	DNMBP	dynamin binding protein	4000	0.037566591054201126	0.1911843	No
row_48	CPE	carboxypeptidase E	4003	0.03752824664115906	0.19434899	No
row_49	NAP1L2	Transcript Identified by AceView, Entrez Gene ID(s) 4674	4139	0.03624960035085678	0.19052076	No
row_50	TSPAN1	tetraspanin 1	4155	0.03614281490445137	0.19289216	No
row_51	GYPC	glycophorin C (Gerbich blood group)	4447	0.03359701856970787	0.18076132	No
row_52	ADGRL4	adhesion G protein-coupled receptor L4	4814	0.030676625669002533	0.16449559	No
row_53	ADAM8	Memczak2013 ANTISENSE, CDS, coding, INTERNAL best transcript NM_001109	4934	0.029807455837726593	0.1609342	No
row_54	TRAF1	TNF receptor-associated factor 1	5030	0.02921230159699917	0.15856276	No
row_55	SATB1	SATB homeobox 1	5090	0.028664924204349518	0.15800634	No
row_56	MPZL2	myelin protein zero-like 2	5117	0.028457747772336006	0.15913934	No
row_57	ANXA10	annexin A10	5136	0.028331490233540535	0.16067527	No
row_58	EPHB2	EPH receptor B2	5161	0.028091806918382645	0.16187987	No
row_59	F13A1	coagulation factor XIII, A1 polypeptide	5186	0.027871806174516678	0.16306531	No
row_60	PLAU	plasminogen activator, urokinase	5343	0.026650821790099144	0.15731461	No
row_61	NGF	nerve growth factor (beta polypeptide)	5632	0.024517584592103958	0.14454831	No
row_62	EREG	epiregulin	5902	0.022646578028798103	0.13260216	No
row_63	ADGRA2	adhesion G protein-coupled receptor A2	5996	0.022056598216295242	0.12971105	No
row_64	LCP1	lymphocyte cytosolic protein 1 (L-plastin)	6241	0.020584898069500923	0.118878864	No
row_65	MMD	monocyte to macrophage differentiation-associated	6413	0.01952672377228737	0.11173164	No
row_66	CD37	CD37 molecule	7012	0.015756424516439438	0.082162626	No
row_67	GNG11	guanine nucleotide binding protein (G protein), gamma 11	7017	0.015729228034615517	0.08332545	No
row_68	HDAC9	histone deacetylase 9	7032	0.01562338974326849	0.08396165	No
row_69	MAP3K1	mitogen-activated protein kinase kinase kinase 1, E3 ubiquitin protein ligase	7078	0.015406636521220207	0.082975	No
row_70	ATG10	autophagy related 10	7357	0.013821505010128021	0.06979463	No
row_71	PLEK2	pleckstrin 2	7366	0.013741337694227695	0.070577376	No
row_72	RBM4	RNA binding motif protein 4	7370	0.01369498111307621	0.07161479	No
row_73	CFHR2	complement factor H-related 2	7586	0.012438071891665459	0.06157363	No
row_74	WDR33	WD repeat domain 33	7738	0.011460069566965103	0.054758735	No
row_75	CSF2	colony stimulating factor 2 (granulocyte-macrophage)	7825	0.010914256796240807	0.051259477	No
row_76	CXCL10	chemokine (C-X-C motif) ligand 10	8286	0.00806866679340601	0.028161239	No
row_77	CXCR4	chemokine (C-X-C motif) receptor 4	8789	0.005234894342720509	0.0026430974	No
row_78	NIN	ninein (GSK3B interacting protein)	8837	0.005049286875873804	6.509867E-4	No
row_79	APOD	apolipoprotein D	9033	0.003810824826359749	-0.0091066575	No
row_80	LY96	lymphocyte antigen 96	9061	0.0036468603648245335	-0.010186077	No
row_81	PCSK1N	proprotein convertase subtilisin/kexin type 1 inhibitor	9104	0.0034450243692845106	-0.012059191	No
row_82	SPRY2	sprouty RTK signaling antagonist 2	9142	0.0032606888562440872	-0.013689652	No
row_83	RELN	reelin	9550	0.0012695201439782977	-0.03463772	No
row_84	IGF2	insulin-like growth factor 2	9551	0.0012677274644374847	-0.034527317	No
row_85	F2RL1	coagulation factor II (thrombin) receptor-like 1	9798	-1.5941218589432538E-4	-0.047241744	No
row_86	TNFRSF1B	tumor necrosis factor receptor superfamily, member 1B	9919	-7.537544588558376E-4	-0.05338503	No
row_87	PTBP2	polypyrimidine tract binding protein 2	10020	-0.0013353547547012568	-0.05844285	No
row_88	SCG5	secretogranin V	10169	-0.0020688141230493784	-0.06592037	No
row_89	SOX9	SRY box 9	10277	-0.0028090246487408876	-0.07121204	No
row_90	ITGB2	Memczak2013 ANTISENSE, CDS, coding, INTERNAL best transcript NM_001127491	10383	-0.0033854704815894365	-0.076350026	No
row_91	MAFB	v-maf avian musculoaponeurotic fibrosarcoma oncogene homolog B	10398	-0.0034897630102932453	-0.07677049	No
row_92	ARG1	arginase 1	10703	-0.0054053934291005135	-0.09202905	No
row_93	ALDH1A3	aldehyde dehydrogenase 1 family, member A3	10720	-0.005466728936880827	-0.09238084	No
row_94	PLAT	plasminogen activator, tissue	10760	-0.005700311623513699	-0.09390232	No
row_95	HOXD11	homeobox D11	10947	-0.006755697075277567	-0.10293784	No
row_96	RGS16	regulator of G-protein signaling 16	11032	-0.00725909136235714	-0.10665193	No
row_97	TLR8	toll-like receptor 8	11049	-0.007387797348201275	-0.106836416	No
row_98	MYCN	v-myc avian myelocytomatosis viral oncogene neuroblastoma derived homolog	11075	-0.007495674304664135	-0.10747718	No
row_99	SPARCL1	SPARC like 1	11139	-0.007956068031489849	-0.11004401	No
row_100	TMEM100	transmembrane protein 100	11309	-0.008805036544799805	-0.11802146	No
row_101	CBL	Cbl proto-oncogene, E3 ubiquitin protein ligase	11535	-0.010038936510682106	-0.12878896	No
row_102	SPP1	secreted phosphoprotein 1	11575	-0.01024461630731821	-0.1299147	No
row_103	IKZF1	IKAROS family zinc finger 1	11602	-0.010411872528493404	-0.13035324	No
row_104	FBXO4	F-box protein 4	11607	-0.010456246323883533	-0.12964962	No
row_105	IL1RL2	interleukin 1 receptor-like 2	11708	-0.011109762825071812	-0.13385622	No
row_106	NR0B2	nuclear receptor subfamily 0, group B, member 2	11794	-0.01159015391021967	-0.13724488	No
row_107	GFPT2	glutamine-fructose-6-phosphate transaminase 2	11850	-0.011898275464773178	-0.13905448	No
row_108	FGF9	fibroblast growth factor 9	11971	-0.012643123045563698	-0.14416237	No
row_109	ZNF639	zinc finger protein 639	12528	-0.016230517998337746	-0.17151697	No
row_110	CMKLR1	chemerin chemokine-like receptor 1	12531	-0.016243567690253258	-0.17020588	No
row_111	PSMB8	proteasome subunit beta 8	12759	-0.01773119904100895	-0.18040696	No
row_112	FLT4	fms-related tyrosine kinase 4	12846	-0.018219178542494774	-0.18327007	No
row_113	RETN	resistin	12935	-0.018811363726854324	-0.18618508	No
row_114	PRKG2	protein kinase, cGMP-dependent, type II	13033	-0.019418865442276	-0.18951286	No
row_115	FUCA1	fucosidase, alpha-L- 1, tissue	13114	-0.019950812682509422	-0.19191472	No
row_116	PEG3	paternally expressed 3	13165	-0.02031548134982586	-0.19273259	No
row_117	SCN1B	sodium channel, voltage gated, type I beta subunit	13217	-0.020683562383055687	-0.19357014	No
row_118	JUP	junction plakoglobin	13218	-0.02068374492228031	-0.19176888	No
row_119	PDCD1LG2	programmed cell death 1 ligand 2	13265	-0.02097059041261673	-0.19232275	No
row_120	TNFAIP3	tumor necrosis factor, alpha-induced protein 3	13363	-0.02166859433054924	-0.1954546	No
row_121	AKAP12	A kinase (PRKA) anchor protein 12	13539	-0.022820517420768738	-0.20252195	No
row_122	TMEM176A	transmembrane protein 176A	13759	-0.024527085945010185	-0.2117173	No
row_123	CBX8	chromobox homolog 8	13774	-0.024671513587236404	-0.21029313	No
row_124	ENG	endoglin	13817	-0.024966556578874588	-0.21029203	No
row_125	MMP10	matrix metallopeptidase 10	13819	-0.024977950379252434	-0.20816855	No
row_126	ETS1	v-ets avian erythroblastosis virus E26 oncogene homolog 1	13826	-0.025034606456756592	-0.20629884	No
row_127	ERO1A	endoplasmic reticulum oxidoreductase alpha	13862	-0.025357745587825775	-0.20590149	No
row_128	ZNF277	zinc finger protein 277	13909	-0.025682419538497925	-0.206045	No
row_129	AKT2	v-akt murine thymoma viral oncogene homolog 2	13964	-0.02605806104838848	-0.20656975	No
row_130	STRN	striatin, calmodulin binding protein	14062	-0.026770705357193947	-0.20925727	No
row_131	PRELID3B	PRELI domain containing 3B	14290	-0.02866256982088089	-0.21850641	No
row_132	DOCK2	dedicator of cytokinesis 2	14338	-0.029095303267240524	-0.21840446	No
row_133	SERPINA3	serpin peptidase inhibitor, clade A (alpha-1 antiproteinase, antitrypsin), member 3	14750	-0.03240044414997101	-0.23684843	No
row_134	HBEGF	heparin-binding EGF-like growth factor	14753	-0.03241407126188278	-0.23412912	No
row_135	CIDEA	cell death-inducing DFFA-like effector a	14801	-0.03276905044913292	-0.23370723	No
row_136	HSD11B1	hydroxysteroid (11-beta) dehydrogenase 1	14833	-0.03304700180888176	-0.23243329	No
row_137	TPH1	tryptophan hydroxylase 1	14976	-0.034287240356206894	-0.23679459	No
row_138	INHBA	inhibin beta A	15087	-0.03521979600191116	-0.23941897	No
row_139	SDCCAG8	serologically defined colon cancer antigen 8	15397	-0.03785784915089607	-0.2521101	No
row_140	ETV4	ets variant 4	15403	-0.03793499618768692	-0.2490652	No
row_141	ITGA2	integrin, alpha 2 (CD49B, alpha 2 subunit of VLA-2 receptor)	15498	-0.03878369927406311	-0.25055137	No
row_142	BPGM	2,3-bisphosphoglycerate mutase	15645	-0.04023389518260956	-0.25460178	No
row_143	TMEM158	transmembrane protein 158 (gene/pseudogene)	15662	-0.0404600091278553	-0.25190613	No
row_144	TRIB1	tribbles pseudokinase 1	15669	-0.040520697832107544	-0.24868782	No
row_145	CCSER2	coiled-coil serine rich protein 2	15896	-0.042684558779001236	-0.2566641	No
row_146	USP12	ubiquitin specific peptidase 12	16063	-0.044472094625234604	-0.26138023	No
row_147	SNAP25	synaptosome associated protein 25kDa	16069	-0.04452065750956535	-0.25776184	No
row_148	PECAM1	platelet/endothelial cell adhesion molecule 1	16255	-0.046643637120723724	-0.26327193	Yes
row_149	ANKH	ANKH inorganic pyrophosphate transport regulator	16325	-0.0474102608859539	-0.2627133	Yes
row_150	ADAMDEC1	ADAM-like, decysin 1	16345	-0.04763231799006462	-0.2595483	Yes
row_151	BMP2	bone morphogenetic protein 2	16350	-0.047723736613988876	-0.25559923	Yes
row_152	GLRX	glutaredoxin	16461	-0.04922772943973541	-0.2570037	Yes
row_153	AMMECR1	Alport syndrome, mental retardation, midface hypoplasia and elliptocytosis chromosomal region gene 1	16567	-0.050893574953079224	-0.25800443	Yes
row_154	YRDC	yrdC N(6)-threonylcarbamoyltransferase domain containing	16643	-0.05191606283187866	-0.25736386	Yes
row_155	CTSS	cathepsin S	16657	-0.05201587453484535	-0.25350666	Yes
row_156	ADAM17	ADAM metallopeptidase domain 17	16706	-0.05258495733141899	-0.25141084	Yes
row_157	GADD45G	growth arrest and DNA-damage-inducible, gamma	17011	-0.0570170059800148	-0.26217476	Yes
row_158	ALDH1A2	aldehyde dehydrogenase 1 family, member A2	17022	-0.05718662962317467	-0.25771204	Yes
row_159	C3AR1	complement component 3a receptor 1	17045	-0.05757386237382889	-0.25383648	Yes
row_160	KIF5C	kinesin family member 5C	17209	-0.06013675034046173	-0.25703323	Yes
row_161	TOR1AIP2	torsin A interacting protein 2	17294	-0.061735548079013824	-0.2560032	Yes
row_162	TSPAN13	tetraspanin 13	17370	-0.06295467913150787	-0.25440133	Yes
row_163	ETV1	ets variant 1	17589	-0.06699812412261963	-0.25984633	Yes
row_164	SEMA3B	sema domain, immunoglobulin domain (Ig), short basic domain, secreted, (semaphorin) 3B	17591	-0.06701554358005524	-0.25406197	Yes
row_165	RABGAP1L	RAB GTPase activating protein 1-like	17616	-0.06761901080608368	-0.24941511	Yes
row_166	GPNMB	glycoprotein (transmembrane) nmb	17617	-0.06766923516988754	-0.2435221	Yes
row_167	MTMR10	myotubularin related protein 10	17774	-0.07133519649505615	-0.24538143	Yes
row_168	MAP4K1	mitogen-activated protein kinase kinase kinase kinase 1	17834	-0.07282564043998718	-0.24209209	Yes
row_169	EVI5	ecotropic viral integration site 5	17858	-0.07339611649513245	-0.23689038	Yes
row_170	USH1C	Usher syndrome 1C	17897	-0.07445104420185089	-0.23237292	Yes
row_171	PTPRR	protein tyrosine phosphatase, receptor type, R	17901	-0.07449615001678467	-0.2260406	Yes
row_172	AVL9	AVL9 homolog (S. cerevisiase)	17944	-0.07578575611114502	-0.22161388	Yes
row_173	KLF4	Kruppel-like factor 4 (gut)	17974	-0.07629600912332535	-0.21647008	Yes
row_174	ABCB1	ATP binding cassette subfamily B member 1	18030	-0.07769131660461426	-0.21255004	Yes
row_175	CDADC1	cytidine and dCMP deaminase domain containing 1	18041	-0.07802439481019974	-0.20627265	Yes
row_176	CSF2RA	colony stimulating factor 2 receptor, alpha, low-affinity (granulocyte-macrophage)	18316	-0.08615698665380478	-0.21294667	Yes
row_177	TRIB2	tribbles pseudokinase 2	18347	-0.08678821474313736	-0.20694089	Yes
row_178	GALNT3	polypeptide N-acetylgalactosaminyltransferase 3	18446	-0.09055977314710617	-0.20412506	Yes
row_179	LAT2	linker for activation of T-cells family member 2	18505	-0.0930308923125267	-0.1990244	Yes
row_180	MMP11	matrix metallopeptidase 11	18635	-0.09824201464653015	-0.19714352	Yes
row_181	PIGR	polymeric immunoglobulin receptor	18668	-0.1008342057466507	-0.19001803	Yes
row_182	TSPAN7	tetraspanin 7	18694	-0.10242407023906708	-0.18239188	Yes
row_183	G0S2	G0/G1 switch 2	18709	-0.103199303150177	-0.17412908	Yes
row_184	TMEM176B	transmembrane protein 176B	18831	-0.11221987009048462	-0.17061701	Yes
row_185	PPP1R15A	protein phosphatase 1, regulatory subunit 15A	18867	-0.11507023870944977	-0.16240698	Yes
row_186	HKDC1	hexokinase domain containing 1	18889	-0.11723465472459793	-0.15328409	Yes
row_187	PRRX1	paired related homeobox 1	18904	-0.11790895462036133	-0.1437403	Yes
row_188	IL1B	interleukin 1 beta	19023	-0.1296532303094864	-0.1385548	Yes
row_189	CAB39L	calcium binding protein 39-like	19029	-0.13077056407928467	-0.12742527	Yes
row_190	WNT7A	wingless-type MMTV integration site family, member 7A	19034	-0.1316000372171402	-0.116171755	Yes
row_191	GABRA3	gamma-aminobutyric acid (GABA) A receptor, alpha 3	19068	-0.13681834936141968	-0.1059643	Yes
row_192	PCP4	Purkinje cell protein 4	19121	-0.14531774818897247	-0.09599975	Yes
row_193	ETV5	ets variant 5	19192	-0.1593867987394333	-0.08574132	Yes
row_194	PTGS2	prostaglandin-endoperoxide synthase 2 (prostaglandin G/H synthase and cyclooxygenase)	19364	-0.21828366816043854	-0.07557967	Yes
row_195	CROT	carnitine O-octanoyltransferase	19375	-0.2232704758644104	-0.05665343	Yes
row_196	EPB41L3	erythrocyte membrane protein band 4.1-like 3	19478	-0.33459562063217163	-0.032792542	Yes
row_197	TFPI	tissue factor pathway inhibitor (lipoprotein-associated coagulation inhibitor)	19499	-0.4032912850379944	0.0012935185	Yes
