## Supplementary material for "Somatic hypomethylation of pericentromeric SST1 repeats and tetraploidization in human colorectal cancer cells": GSEA results: HALLMARK_MTORC1_SIGNALING.tsv

NAME	SYMBOL	TITLE	RANK IN GENE LIST	RANK METRIC SCORE	RUNNING ES	CORE ENRICHMENT
row_0	SQLE	squalene epoxidase	167	0.16618765890598297	0.0089695025	No
row_1	BTG2	BTG family, member 2	281	0.1359601765871048	0.017529745	No
row_2	CDC25A	cell division cycle 25A	295	0.13429442048072815	0.031086793	No
row_3	FADS1	fatty acid desaturase 1	296	0.13426555693149567	0.045313314	No
row_4	HPRT1	hypoxanthine phosphoribosyltransferase 1	311	0.1320609152317047	0.05858197	No
row_5	FADS2	fatty acid desaturase 2	315	0.13093972206115723	0.07230089	No
row_6	HMGCS1	3-hydroxy-3-methylglutaryl-CoA synthase 1 (soluble)	387	0.12078346312046051	0.08142582	No
row_7	PSMG1	proteasome (prosome, macropain) assembly chaperone 1	497	0.11063849180936813	0.08750996	No
row_8	CDKN1A	cyclin-dependent kinase inhibitor 1A (p21, Cip1)	690	0.09740205109119415	0.08789775	No
row_9	CORO1A	coronin, actin binding protein, 1A	1041	0.0829194039106369	0.07857716	No
row_10	CACYBP	calcyclin binding protein	1071	0.08178059011697769	0.08574221	No
row_11	SYTL2	synaptotagmin-like 2	1087	0.08127070963382721	0.093577504	No
row_12	EBP	emopamil binding protein (sterol isomerase)	1093	0.08112389594316483	0.10191457	No
row_13	FDXR	ferredoxin reductase	1184	0.07884287089109421	0.105612636	No
row_14	TUBA4A	tubulin, alpha 4a	1323	0.07567562162876129	0.106491916	No
row_15	MCM4	minichromosome maintenance complex component 4	1325	0.07566496729850769	0.114457496	No
row_16	TMEM97	transmembrane protein 97	1371	0.07467608898878098	0.12004204	No
row_17	RRP9	ribosomal RNA processing 9, small subunit (SSU) processome component, homolog (yeast)	1374	0.07458391040563583	0.12784134	No
row_18	TM7SF2	transmembrane 7 superfamily member 2	1402	0.07389134913682938	0.13427393	No
row_19	PNP	purine nucleoside phosphorylase	1405	0.07384420931339264	0.14199486	No
row_20	HSPE1	heat shock 10kDa protein 1	1413	0.07371201366186142	0.1494431	No
row_21	PPA1	pyrophosphatase (inorganic) 1	1788	0.06507205963134766	0.13698986	No
row_22	HMGCR	3-hydroxy-3-methylglutaryl-CoA reductase	1821	0.06446995586156845	0.14216551	No
row_23	DHCR7	7-dehydrocholesterol reductase	1877	0.06350041925907135	0.14604858	No
row_24	IDI1	isopentenyl-diphosphate delta isomerase 1	1905	0.06303834915161133	0.1513312	No
row_25	POLR3G	polymerase (RNA) III (DNA directed) polypeptide G (32kD)	1915	0.06286127865314484	0.15752627	No
row_26	PSMC6	proteasome 26S subunit, ATPase 6	1998	0.06143055856227875	0.15979321	No
row_27	CYB5B	cytochrome b5 type B (outer mitochondrial membrane)	2082	0.06024609133601189	0.16188294	No
row_28	GLA	galactosidase, alpha	2101	0.06001455709338188	0.16731076	No
row_29	PRDX1	peroxiredoxin 1	2171	0.05870814621448517	0.16996178	No
row_30	CTH	cystathionine gamma-lyase	2192	0.058339495211839676	0.17510867	No
row_31	UNG	uracil DNA glycosylase	2227	0.05789678916335106	0.17948437	No
row_32	CCNG1	cyclin G1	2329	0.05625460669398308	0.18021996	No
row_33	SORD	sorbitol dehydrogenase	2500	0.05374959111213684	0.17712055	No
row_34	DHCR24	24-dehydrocholesterol reductase	2597	0.0524589978158474	0.17771262	No
row_35	RRM2	ribonucleotide reductase M2	3128	0.046220563352108	0.15519154	No
row_36	ELOVL6	ELOVL fatty acid elongase 6	3132	0.046139005571603775	0.15992515	No
row_37	GMPS	guanine monophosphate synthase	3161	0.04591551050543785	0.16334175	No
row_38	STC1	stanniocalcin 1	3174	0.0457918718457222	0.16757296	No
row_39	SCD	stearoyl-CoA desaturase (delta-9-desaturase)	3227	0.04531647637486458	0.16968448	No
row_40	SLC9A3R1	solute carrier family 9, subfamily A (NHE3, cation proton antiporter 3), member 3 regulator 1	3344	0.04429468512535095	0.16837683	No
row_41	INSIG1	insulin induced gene 1	3412	0.0435028076171875	0.1695202	No
row_42	CFP	complement factor properdin	3594	0.04163942113518715	0.16456854	No
row_43	SLC37A4	solute carrier family 37 (glucose-6-phosphate transporter), member 4	3916	0.0383787676692009	0.15202877	No
row_44	PSMA4	proteasome subunit alpha 4	3948	0.037991590797901154	0.15445057	No
row_45	TOMM40	translocase of outer mitochondrial membrane 40 homolog (yeast)	3997	0.03758000582456589	0.15594928	No
row_46	STIP1	stress-induced phosphoprotein 1	4082	0.03675815463066101	0.15549852	No
row_47	TPI1	triosephosphate isomerase 1	4710	0.03144107386469841	0.12639333	No
row_48	HSPA4	heat shock 70kDa protein 4	4795	0.030803093686699867	0.1253116	No
row_49	RPA1	replication protein A1	4848	0.030436530709266663	0.12584648	No
row_50	DHFR	dihydrofolate reductase	4862	0.0303408894687891	0.1283888	No
row_51	SKAP2	src kinase associated phosphoprotein 2	4881	0.030226124450564384	0.13066031	No
row_52	AURKA	aurora kinase A	5067	0.02882249280810356	0.12414367	No
row_53	EEF1E1	eukaryotic translation elongation factor 1 epsilon 1	5137	0.028330879285931587	0.12357597	No
row_54	EGLN3	egl-9 family hypoxia-inducible factor 3	5195	0.027793874964118004	0.12357217	No
row_55	DDX39A	DEAD (Asp-Glu-Ala-Asp) box polypeptide 39A	5309	0.02690383419394493	0.120577015	No
row_56	MCM2	minichromosome maintenance complex component 2	5326	0.02678854763507843	0.12258775	No
row_57	VLDLR	very low density lipoprotein receptor	5549	0.025076957419514656	0.11376011	No
row_58	TUBG1	tubulin, gamma 1	5617	0.024599425494670868	0.11290051	No
row_59	ACLY	ATP citrate lyase	5633	0.024517111480236053	0.1147223	No
row_60	PSMD13	proteasome 26S subunit, non-ATPase 13	5655	0.024354740977287292	0.11621649	No
row_61	GPI	glucose-6-phosphate isomerase	5659	0.02434564009308815	0.11864091	No
row_62	ELOVL5	ELOVL fatty acid elongase 5	5798	0.023390833288431168	0.11398019	No
row_63	BUB1	BUB1 mitotic checkpoint serine/threonine kinase	5988	0.0220929142087698	0.10654356	No
row_64	LDHA	lactate dehydrogenase A	6019	0.021906528621912003	0.10731275	No
row_65	HSPD1	heat shock 60kDa protein 1 (chaperonin)	6186	0.02086566388607025	0.10093594	No
row_66	CYP51A1	cytochrome P450, family 51, subfamily A, polypeptide 1	6319	0.02020956203341484	0.096248545	No
row_67	ALDOA	aldolase A, fructose-bisphosphate	6361	0.019915182143449783	0.09623767	No
row_68	SEC11A	SEC11 homolog A, signal peptidase complex subunit	6770	0.017188630998134613	0.07695185	No
row_69	PITPNB	Memczak2013 ANTISENSE, coding, INTERNAL, intronic best transcript NM_012399	6845	0.0167494248598814	0.07489834	No
row_70	PSMB5	proteasome subunit beta 5	6886	0.01653905212879181	0.07458147	No
row_71	CD9	CD9 molecule	6905	0.01644328609108925	0.07539257	No
row_72	HMBS	hydroxymethylbilane synthase	6994	0.01586024835705757	0.07252058	No
row_73	LGMN	legumain	7134	0.015109429135918617	0.06693065	No
row_74	TBK1	TANK-binding kinase 1	7221	0.01466880552470684	0.064035885	No
row_75	LTA4H	leukotriene A4 hydrolase	7229	0.014625782147049904	0.06522348	No
row_76	CCNF	cyclin F	7608	0.012273759581148624	0.04696888	No
row_77	ARPC5L	actin related protein 2/3 complex subunit 5-like	8051	0.009602821432054043	0.025120366	No
row_78	PSMA3	proteasome subunit alpha 3	8134	0.009077553637325764	0.021840096	No
row_79	CTSC	cathepsin C	8167	0.008940774947404861	0.021131985	No
row_80	PSMD14	proteasome 26S subunit, non-ATPase 14	8280	0.00811253022402525	0.01619747	No
row_81	ACACA	acetyl-CoA carboxylase alpha	8311	0.00795159861445427	0.015488015	No
row_82	PIK3R3	phosphoinositide-3-kinase, regulatory subunit 3 (gamma)	8325	0.007840584963560104	0.015646258	No
row_83	STARD4	StAR-related lipid transfer domain containing 4	8485	0.006994621828198433	0.008161838	No
row_84	HK2	hexokinase 2	8575	0.006471200380474329	0.0042432714	No
row_85	PPIA	peptidylprolyl isomerase A (cyclophilin A)	8627	0.006129725836217403	0.0022543794	No
row_86	NFYC	nuclear transcription factor Y subunit gamma	8632	0.006111930124461651	0.0026950554	No
row_87	PFKL	phosphofructokinase, liver	8698	0.005670330952852964	-6.6775974E-5	No
row_88	PLK1	polo-like kinase 1	8734	0.005508630070835352	-0.0012937492	No
row_89	ADIPOR2	adiponectin receptor 2	8746	0.005449005868285894	-0.0012854467	No
row_90	CXCR4	chemokine (C-X-C motif) receptor 4	8789	0.005234894342720509	-0.002903556	No
row_91	TFRC	transferrin receptor	8948	0.004315601661801338	-0.010620106	No
row_92	HSPA9	heat shock 70kDa protein 9 (mortalin)	9059	0.0036655371077358723	-0.015922349	No
row_93	SLC6A6	solute carrier family 6 (neurotransmitter transporter), member 6	9077	0.0035402802750468254	-0.01642669	No
row_94	UCHL5	ubiquitin C-terminal hydrolase L5	9161	0.003176744794473052	-0.020383932	No
row_95	PSME3	proteasome activator subunit 3	9271	0.002647935412824154	-0.025742266	No
row_96	GGA2	golgi-associated, gamma adaptin ear containing, ARF binding protein 2	9285	0.0025786925107240677	-0.026141562	No
row_97	LDLR	low density lipoprotein receptor	9447	0.0017342319479212165	-0.03428683	No
row_98	CCT6A	chaperonin containing TCP1, subunit 6A (zeta 1)	9522	0.0013765435433015227	-0.03796922	No
row_99	GAPDH	glyceraldehyde-3-phosphate dehydrogenase	9830	-2.879873209167272E-4	-0.053820755	No
row_100	GSR	glutathione reductase	9874	-4.872101708315313E-4	-0.05599365	No
row_101	SC5D	sterol-C5-desaturase	9987	-0.0011430979939177632	-0.061666634	No
row_102	SLA	Src-like-adaptor	10023	-0.001339015900157392	-0.06333541	No
row_103	NMT1	N-myristoyltransferase 1	10101	-0.0016935948515310884	-0.06713941	No
row_104	M6PR	mannose-6-phosphate receptor (cation dependent)	10105	-0.0017219990259036422	-0.06711215	No
row_105	IMMT	inner membrane protein, mitochondrial	10313	-0.0029997387900948524	-0.07750304	No
row_106	ITGB2	Memczak2013 ANTISENSE, CDS, coding, INTERNAL best transcript NM_001127491	10383	-0.0033854704815894365	-0.080713905	No
row_107	ACTR2	ARP2 actin-related protein 2 homolog (yeast)	10400	-0.0034931234549731016	-0.08117151	No
row_108	MAP2K3	mitogen-activated protein kinase kinase 3	10451	-0.0038257017731666565	-0.0833528	No
row_109	PSMC2	proteasome 26S subunit, ATPase 2	10455	-0.0038486747071146965	-0.0831002	No
row_110	IGFBP5	insulin like growth factor binding protein 5	10518	-0.00417749909684062	-0.08586501	No
row_111	GOT1	glutamic-oxaloacetic transaminase 1, soluble	11039	-0.007325361017137766	-0.11199002	No
row_112	ACSL3	acyl-CoA synthetase long-chain family member 3	11087	-0.00756284361705184	-0.11362013	No
row_113	PGK1	phosphoglycerate kinase 1	11128	-0.007879121229052544	-0.1148546	No
row_114	SLC2A1	solute carrier family 2 (facilitated glucose transporter), member 1	11178	-0.008177519775927067	-0.11652304	No
row_115	RDH11	retinol dehydrogenase 11 (all-trans/9-cis/11-cis)	11501	-0.009901565499603748	-0.13213193	No
row_116	ENO1	Memczak2013 ANTISENSE, coding, INTERNAL, UTR3 best transcript NM_001428	11613	-0.010490965098142624	-0.13676271	No
row_117	ATP2A2	ATPase, Ca++ transporting, cardiac muscle, slow twitch 2	11662	-0.010780013166368008	-0.13810366	No
row_118	ABCF2	ATP binding cassette subfamily F member 2	11747	-0.011300656944513321	-0.14125185	No
row_119	PSMD12	proteasome 26S subunit, non-ATPase 12	11772	-0.01144193485379219	-0.14128107	No
row_120	GTF2H1	general transcription factor IIH subunit 1	11860	-0.011962054297327995	-0.14451437	No
row_121	PHGDH	phosphoglycerate dehydrogenase	12063	-0.013181178830564022	-0.15356779	No
row_122	ATP6V1D	ATPase, H+ transporting, lysosomal 34kDa, V1 subunit D	12283	-0.014684292487800121	-0.16334142	No
row_123	ETF1	eukaryotic translation termination factor 1	12626	-0.016860703006386757	-0.17924759	No
row_124	PSMC4	proteasome 26S subunit, ATPase 4	12803	-0.017908379435539246	-0.18645507	No
row_125	FKBP2	FK506 binding protein 2	12981	-0.019089657813310623	-0.19358912	No
row_126	SQSTM1	sequestosome 1	13032	-0.01941126212477684	-0.19411899	No
row_127	G6PD	glucose-6-phosphate dehydrogenase	13330	-0.021451344713568687	-0.20721078	No
row_128	NUFIP1	nuclear fragile X mental retardation protein interacting protein 1	13394	-0.021852167323231697	-0.20815454	No
row_129	RAB1A	RAB1A, member RAS oncogene family	13574	-0.02314774878323078	-0.21496207	No
row_130	P4HA1	prolyl 4-hydroxylase, alpha polypeptide I	13604	-0.023368997499346733	-0.21398619	No
row_131	CANX	calnexin	13700	-0.02415349707007408	-0.21634157	No
row_132	ERO1A	endoplasmic reticulum oxidoreductase alpha	13862	-0.025357745587825775	-0.22198375	No
row_133	UBE2D3	Memczak2013 ANTISENSE, coding, INTERNAL, intronic best transcript NM_181893	13866	-0.025384586304426193	-0.21944924	No
row_134	PNO1	partner of NOB1 homolog	13879	-0.025483783334493637	-0.21736982	No
row_135	EIF2S2	eukaryotic translation initiation factor 2, subunit 2 beta, 38kDa	14130	-0.02728462964296341	-0.22741206	No
row_136	MLLT11	myeloid/lymphoid or mixed-lineage leukemia; translocated to, 11	14372	-0.029404418542981148	-0.23676409	No
row_137	USO1	USO1 vesicle transport factor	14373	-0.029422782361507416	-0.23364651	No
row_138	CALR	calreticulin	14607	-0.03119744174182415	-0.24239469	No
row_139	GSK3B	glycogen synthase kinase 3 beta	14754	-0.03243127837777138	-0.24651137	No
row_140	SERPINH1	serpin peptidase inhibitor, clade H (heat shock protein 47), member 1, (collagen binding protein 1)	14845	-0.033110104501247406	-0.24765906	No
row_141	IDH1	isocitrate dehydrogenase 1 (NADP+)	14950	-0.03410053998231888	-0.24942607	No
row_142	ACTR3	ARP3 actin-related protein 3 homolog (yeast)	14975	-0.03428000211715698	-0.24703541	No
row_143	PSAT1	phosphoserine aminotransferase 1	14978	-0.03429792448878288	-0.24350475	No
row_144	SHMT2	serine hydroxymethyltransferase 2 (mitochondrial)	14979	-0.034300584346055984	-0.23987032	No
row_145	QDPR	quinoid dihydropteridine reductase	15173	-0.035900890827178955	-0.2460508	No
row_146	HSP90B1	heat shock protein 90kDa beta (Grp94), member 1	15295	-0.03693368285894394	-0.24839708	No
row_147	NFKBIB	nuclear factor of kappa light polypeptide gene enhancer in B-cells inhibitor, beta	15315	-0.03710785508155823	-0.24544814	No
row_148	XBP1	X-box binding protein 1	15622	-0.03995450213551521	-0.25704494	No
row_149	COPS5	COP9 signalosome subunit 5	15670	-0.040526822209358215	-0.25518227	No
row_150	SLC2A3	solute carrier family 2 (facilitated glucose transporter), member 3	16073	-0.04457147419452667	-0.27125624	No
row_151	ADD3	adducin 3 (gamma)	16088	-0.04479828476905823	-0.26723376	No
row_152	RIT1	Ras-like without CAAX 1	16124	-0.04521123319864273	-0.26425394	No
row_153	SDF2L1	stromal cell-derived factor 2-like 1	16144	-0.045413997024297714	-0.26042488	No
row_154	SSR1	signal sequence receptor, alpha	16290	-0.0470082052052021	-0.26294526	No
row_155	GLRX	glutaredoxin	16461	-0.04922772943973541	-0.2665238	No
row_156	NAMPT	nicotinamide phosphoribosyltransferase	16683	-0.05234168469905853	-0.2724108	Yes
row_157	MTHFD2L	methylenetetrahydrofolate dehydrogenase (NADP+ dependent) 2-like	16765	-0.053388260304927826	-0.27094427	Yes
row_158	TCEA1	transcription elongation factor A (SII), 1	16811	-0.05401867628097534	-0.26754853	Yes
row_159	AK4	adenylate kinase 4	16854	-0.0545627661049366	-0.26393995	Yes
row_160	PDAP1	PDGFA associated protein 1	17018	-0.05710708722472191	-0.26632148	Yes
row_161	RPN1	ribophorin I	17081	-0.05813545361161232	-0.26336902	Yes
row_162	BCAT1	branched chain amino-acid transaminase 1, cytosolic	17138	-0.05908986181020737	-0.26000503	Yes
row_163	TXNRD1	thioredoxin reductase 1	17390	-0.06321236491203308	-0.26629215	Yes
row_164	DDIT4	DNA damage inducible transcript 4	17557	-0.06643341481685638	-0.26784068	Yes
row_165	PLOD2	procollagen-lysine, 2-oxoglutarate 5-dioxygenase 2	17575	-0.06670794636011124	-0.2616519	Yes
row_166	SLC7A5	solute carrier family 7 (amino acid transporter light chain, L system), member 5	17849	-0.07322777807712555	-0.26801595	Yes
row_167	SRD5A1	steroid-5-alpha-reductase, alpha polypeptide 1 (3-oxo-5 alpha-steroid delta 4-dehydrogenase alpha 1)	17911	-0.07473930716514587	-0.26325244	Yes
row_168	NUPR1	nuclear protein 1, transcriptional regulator	17958	-0.07589764893054962	-0.2575902	Yes
row_169	GCLC	glutamate-cysteine ligase, catalytic subunit	17981	-0.07655248045921326	-0.25061697	Yes
row_170	ME1	malic enzyme 1, NADP(+)-dependent, cytosolic	18066	-0.07871074229478836	-0.2466225	Yes
row_171	EDEM1	ER degradation enhancer, mannosidase alpha-like 1	18132	-0.08070981502532959	-0.24143331	Yes
row_172	YKT6	YKT6 v-SNARE homolog (S. cerevisiae)	18191	-0.08232539147138596	-0.23571078	Yes
row_173	PDK1	pyruvate dehydrogenase kinase, isozyme 1	18204	-0.08273441344499588	-0.2275652	Yes
row_174	MTHFD2	methylenetetrahydrofolate dehydrogenase (NADP+ dependent) 2, methenyltetrahydrofolate cyclohydrolase	18255	-0.08423133939504623	-0.22122686	Yes
row_175	NUP205	nucleoporin 205kDa	18334	-0.08643394708633423	-0.21610366	Yes
row_176	SLC1A5	solute carrier family 1 (neutral amino acid transporter), member 5	18428	-0.08973833918571472	-0.21140634	Yes
row_177	HSPA5	heat shock 70kDa protein 5 (glucose-regulated protein, 78kDa)	18430	-0.08979136496782303	-0.20194395	Yes
row_178	PSPH	phosphoserine phosphatase	18469	-0.09147095680236816	-0.19421773	Yes
row_179	NFIL3	nuclear factor, interleukin 3 regulated	18475	-0.09169675409793854	-0.18476038	Yes
row_180	FGL2	fibrinogen-like 2	18506	-0.09303970634937286	-0.17645407	Yes
row_181	SLC7A11	solute carrier family 7 (anionic amino acid transporter light chain, xc- system), member 11	18650	-0.09913895279169083	-0.17334731	Yes
row_182	SLC1A4	solute carrier family 1 (glutamate/neutral amino acid transporter), member 4	18809	-0.11047982424497604	-0.16981491	Yes
row_183	ASNS	asparagine synthetase (glutamine-hydrolyzing)	18864	-0.11489114165306091	-0.16043486	Yes
row_184	PPP1R15A	protein phosphatase 1, regulatory subunit 15A	18867	-0.11507023870944977	-0.1483457	Yes
row_185	TRIB3	tribbles pseudokinase 3	18870	-0.1154806911945343	-0.13621305	Yes
row_186	TES	testin LIM domain protein	18892	-0.11743182688951492	-0.1248566	Yes
row_187	UFM1	ubiquitin-fold modifier 1	18980	-0.12474731355905533	-0.11613939	Yes
row_188	SERP1	stress-associated endoplasmic reticulum protein 1	19031	-0.13124844431877136	-0.10481921	Yes
row_189	GBE1	glucan (1,4-alpha-), branching enzyme 1	19141	-0.14786817133426666	-0.09479029	Yes
row_190	IFRD1	interferon-related developmental regulator 1	19158	-0.15094417333602905	-0.079624265	Yes
row_191	BHLHE40	basic helix-loop-helix family, member e40	19252	-0.1751605123281479	-0.06587577	Yes
row_192	DAPP1	dual adaptor of phosphotyrosine and 3-phosphoinositides	19293	-0.19096970558166504	-0.047710307	Yes
row_193	PGM1	phosphoglucomutase 1	19438	-0.2796783149242401	-0.025525695	Yes
row_194	DDIT3	DNA-damage-inducible transcript 3	19440	-0.2824048399925232	0.004345644	Yes
