## Supplementary material for "Somatic hypomethylation of pericentromeric SST1 repeats and tetraploidization in human colorectal cancer cells": GSEA results: HALLMARK_MYC_TARGETS_V1.tsv

NAME	SYMBOL	TITLE	RANK IN GENE LIST	RANK METRIC SCORE	RUNNING ES	CORE ENRICHMENT
row_0	HPRT1	hypoxanthine phosphoribosyltransferase 1	311	0.1320609152317047	0.00638956	Yes
row_1	CDC45	cell division cycle 45	603	0.10318728536367416	0.00889923	Yes
row_2	SRSF7	serine/arginine-rich splicing factor 7	617	0.10237442702054977	0.025651593	Yes
row_3	TYMS	thymidylate synthetase	694	0.09718239307403564	0.03826122	Yes
row_4	CTPS1	CTP synthase 1	860	0.08967843651771545	0.044989616	Yes
row_5	CSTF2	cleavage stimulation factor, 3 pre-RNA, subunit 2	943	0.08646360784769058	0.055464447	Yes
row_6	CDC20	cell division cycle 20	1022	0.08351514488458633	0.06564435	Yes
row_7	MRPL23	Homo sapiens mitochondrial ribosomal protein L23 (MRPL23), mRNA.	1163	0.07938860356807709	0.071914606	Yes
row_8	NOP16	NOP16 nucleolar protein	1218	0.0781371146440506	0.082420655	Yes
row_9	MCM4	minichromosome maintenance complex component 4	1325	0.07566496729850769	0.08981595	Yes
row_10	RRP9	ribosomal RNA processing 9, small subunit (SSU) processome component, homolog (yeast)	1374	0.07458391040563583	0.100027606	Yes
row_11	HSPE1	heat shock 10kDa protein 1	1413	0.07371201366186142	0.11060816	Yes
row_12	XPO1	exportin 1	1444	0.07290114462375641	0.12146455	Yes
row_13	GOT2	glutamic-oxaloacetic transaminase 2, mitochondrial	1538	0.07044214010238647	0.12864338	Yes
row_14	UBA2	ubiquitin-like modifier activating enzyme 2	1562	0.0699271559715271	0.13935567	Yes
row_15	DHX15	DEAH (Asp-Glu-Ala-His) box helicase 15	1690	0.06684651970863342	0.14416367	Yes
row_16	MCM5	minichromosome maintenance complex component 5	1829	0.06424473971128464	0.1479598	Yes
row_17	SRPK1	SRSF protein kinase 1	1933	0.06246551498770714	0.15326364	Yes
row_18	PSMC6	proteasome 26S subunit, ATPase 6	1998	0.06143055856227875	0.16040881	Yes
row_19	RANBP1	RAN binding protein 1	2070	0.06040344014763832	0.16701706	Yes
row_20	MAD2L1	MAD2 mitotic arrest deficient-like 1 (yeast)	2149	0.059145841747522354	0.17304912	Yes
row_21	CCT4	chaperonin containing TCP1, subunit 4 (delta)	2319	0.05647842586040497	0.17391972	Yes
row_22	NAP1L1	nucleosome assembly protein 1-like 1	2338	0.05616495758295059	0.18254825	Yes
row_23	FBL	fibrillarin	2346	0.05604991316795349	0.19172624	Yes
row_24	NDUFAB1	NADH dehydrogenase (ubiquinone) 1, alpha/beta subcomplex, 1, 8kDa	2464	0.05433530732989311	0.19492204	Yes
row_25	EXOSC7	exosome component 7	2562	0.052808597683906555	0.1988926	Yes
row_26	SSB	Sjogren syndrome antigen B (autoantigen La)	2634	0.051872894167900085	0.20404887	Yes
row_27	CDK2	cyclin-dependent kinase 2	2666	0.051350004971027374	0.21118537	Yes
row_28	LSM2	LSM2 homolog, U6 small nuclear RNA and mRNA degradation associated	2693	0.05107930675148964	0.21853444	Yes
row_29	SRSF3	serine/arginine-rich splicing factor 3	2731	0.05070900917053223	0.22525145	Yes
row_30	PSMB3	proteasome subunit beta 3	2856	0.04918902739882469	0.22720921	Yes
row_31	NPM1	nucleophosmin (nucleolar phosphoprotein B23, numatrin)	2890	0.048712536692619324	0.23379332	Yes
row_32	SRSF2	serine/arginine-rich splicing factor 2	2978	0.0477488674223423	0.23741998	Yes
row_33	IMPDH2	IMP (inosine 5-monophosphate) dehydrogenase 2	2988	0.047658585011959076	0.24506624	Yes
row_34	HNRNPD	heterogeneous nuclear ribonucleoprotein D	3023	0.047284796833992004	0.25135562	Yes
row_35	CCNA2	cyclin A2	3183	0.04572702944278717	0.25091356	Yes
row_36	MYC	v-myc avian myelocytomatosis viral oncogene homolog	3194	0.04559887945652008	0.2581575	Yes
row_37	GLO1	glyoxalase I	3195	0.045585621148347855	0.2659165	Yes
row_38	PCNA	proliferating cell nuclear antigen	3328	0.04444333165884018	0.26665264	Yes
row_39	MCM6	minichromosome maintenance complex component 6	3558	0.041967712342739105	0.2619496	Yes
row_40	MRPL9	mitochondrial ribosomal protein L9	3631	0.041349757462739944	0.26526305	Yes
row_41	TUFM	Tu translation elongation factor, mitochondrial	3702	0.040543586015701294	0.2685427	Yes
row_42	SF3B3	splicing factor 3b subunit 3	3758	0.039989836513996124	0.2725041	Yes
row_43	PWP1	PWP1 homolog, endonuclein	3832	0.03923382982611656	0.27540568	Yes
row_44	NOP56	NOP56 ribonucleoprotein	3937	0.03813943639397621	0.2765173	Yes
row_45	PSMA4	proteasome subunit alpha 4	3948	0.037991590797901154	0.28246644	Yes
row_46	ILF2	interleukin enhancer binding factor 2	3963	0.037827007472515106	0.28818065	Yes
row_47	PTGES3	prostaglandin E synthase 3 (cytosolic)	4011	0.03746146336197853	0.29212552	Yes
row_48	CCT7	chaperonin containing TCP1, subunit 7 (eta)	4143	0.036232318729162216	0.29151586	Yes
row_49	TCP1	t-complex 1	4283	0.03490575775504112	0.29026654	Yes
row_50	PRPS2	phosphoribosyl pyrophosphate synthetase 2	4302	0.03474794700741768	0.29524973	Yes
row_51	HNRNPA2B1	heterogeneous nuclear ribonucleoprotein A2/B1	4338	0.0343976728618145	0.2992939	Yes
row_52	TRA2B	transformer 2 beta homolog (Drosophila)	4395	0.03396855294704437	0.30217868	Yes
row_53	NME1	NME/NM23 nucleoside diphosphate kinase 1	4477	0.03335791826248169	0.3036663	Yes
row_54	APEX1	APEX nuclease (multifunctional DNA repair enzyme) 1	4609	0.03226291760802269	0.30238098	Yes
row_55	CCT2	chaperonin containing TCP1, subunit 2 (beta)	4704	0.031485192477703094	0.30287734	Yes
row_56	SRM	spermidine synthase	4706	0.03147730603814125	0.30818325	Yes
row_57	UBE2E1	ubiquitin conjugating enzyme E2E 1	4733	0.03132257238030434	0.31216958	Yes
row_58	CCT3	chaperonin containing TCP1, subunit 3 (gamma)	4768	0.031009037047624588	0.31568873	Yes
row_59	RSL1D1	ribosomal L1 domain containing 1	4811	0.030694494023919106	0.31874046	Yes
row_60	PSMD1	proteasome 26S subunit, non-ATPase 1	4885	0.030210085213184357	0.32010612	Yes
row_61	TRIM28	tripartite motif containing 28	4901	0.03010205551981926	0.32445374	Yes
row_62	MRPS18B	mitochondrial ribosomal protein S18B	5040	0.029080063104629517	0.32226458	Yes
row_63	PRDX3	peroxiredoxin 3	5128	0.028386186808347702	0.32259557	Yes
row_64	EIF3B	eukaryotic translation initiation factor 3, subunit B	5164	0.028067748993635178	0.32556236	Yes
row_65	TARDBP	TAR DNA binding protein	5183	0.027906864881515503	0.32938114	Yes
row_66	PHB	prohibitin	5208	0.027700304985046387	0.33285442	Yes
row_67	GSPT1	G1 to S phase transition 1	5217	0.027607187628746033	0.33713952	Yes
row_68	RPL14	ribosomal protein L14	5269	0.027225816622376442	0.3391353	Yes
row_69	PSMA6	proteasome subunit alpha 6	5287	0.02707044966518879	0.34286344	Yes
row_70	MCM2	minichromosome maintenance complex component 2	5326	0.02678854763507843	0.3454573	Yes
row_71	VDAC1	voltage-dependent anion channel 1	5360	0.026533937081694603	0.34826645	Yes
row_72	PRPF31	pre-mRNA processing factor 31	5408	0.026208749040961266	0.35029605	Yes
row_73	PSMA1	proteasome subunit alpha 1	5435	0.02598712593317032	0.35337424	Yes
row_74	RRM1	ribonucleotide reductase M1	5510	0.025385186076164246	0.35386693	Yes
row_75	SMARCC1	SWI/SNF related, matrix associated, actin dependent regulator of chromatin, subfamily c, member 1	5534	0.025198152288794518	0.35696605	Yes
row_76	SNRPD2	small nuclear ribonucleoprotein D2 polypeptide	5575	0.02484492026269436	0.3591256	Yes
row_77	RUVBL2	RuvB-like AAA ATPase 2	5599	0.0246743056923151	0.36213556	Yes
row_78	NHP2	NHP2 ribonucleoprotein	5638	0.024461301043629646	0.3643333	Yes
row_79	CCT5	chaperonin containing TCP1, subunit 5 (epsilon)	5644	0.024423418566584587	0.36823168	Yes
row_80	EIF4E	eukaryotic translation initiation factor 4E	5726	0.023888565599918365	0.36810753	Yes
row_81	PRDX4	peroxiredoxin 4	5730	0.02384943701326847	0.3720117	Yes
row_82	PPM1G	protein phosphatase, Mg2+/Mn2+ dependent, 1G	5742	0.023782452568411827	0.37549058	Yes
row_83	VDAC3	voltage-dependent anion channel 3	5771	0.02357482723891735	0.37805474	Yes
row_84	RFC4	replication factor C subunit 4	5802	0.023367473855614662	0.38048014	Yes
row_85	PHB2	prohibitin 2	5827	0.023148994892835617	0.38317874	Yes
row_86	HNRNPA3	heterogeneous nuclear ribonucleoprotein A3	5895	0.02271115407347679	0.3835784	Yes
row_87	SERBP1	SERPINE1 mRNA binding protein 1	5961	0.02229306660592556	0.38401037	Yes
row_88	NOLC1	nucleolar and coiled-body phosphoprotein 1	5963	0.02228102646768093	0.387751	Yes
row_89	HSP90AB1	heat shock protein 90kDa alpha (cytosolic), class B member 1	5978	0.022185232490301132	0.3908029	Yes
row_90	SRSF1	serine/arginine-rich splicing factor 1	6000	0.022029278799891472	0.3934661	Yes
row_91	LDHA	lactate dehydrogenase A	6019	0.021906528621912003	0.3962636	Yes
row_92	HSPD1	heat shock 60kDa protein 1 (chaperonin)	6186	0.02086566388607025	0.3912278	Yes
row_93	KPNA2	karyopherin alpha 2 (RAG cohort 1, importin alpha 1)	6200	0.020776767283678055	0.3940917	Yes
row_94	SNRPD3	small nuclear ribonucleoprotein D3 polypeptide	6248	0.020557373762130737	0.39515936	Yes
row_95	PA2G4	proliferation-associated 2G4	6269	0.020457161590456963	0.39760673	Yes
row_96	RPS10	ribosomal protein S10	6297	0.020349320024251938	0.39967358	Yes
row_97	SNRPA	small nuclear ribonucleoprotein polypeptide A	6305	0.020296161994338036	0.40276605	Yes
row_98	SNRPG	small nuclear ribonucleoprotein polypeptide G	6375	0.019815923646092415	0.40256944	Yes
row_99	SNRPD1	small nuclear ribonucleoprotein D1 polypeptide	6481	0.019124750047922134	0.40039292	Yes
row_100	HNRNPR	heterogeneous nuclear ribonucleoprotein R	6539	0.018694056198000908	0.40062615	Yes
row_101	NCBP1	nuclear cap binding protein subunit 1	6575	0.018503863364458084	0.40196508	Yes
row_102	TFDP1	transcription factor Dp-1	6725	0.01751459389925003	0.39723837	Yes
row_103	EIF1AX	eukaryotic translation initiation factor 1A, X-linked	6738	0.01740926131606102	0.39958078	Yes
row_104	RPL6	ribosomal protein L6	6771	0.01717974990606308	0.40084952	Yes
row_105	SNRPA1	small nuclear ribonucleoprotein polypeptide A	6780	0.017111172899603844	0.40334812	Yes
row_106	RPL34	ribosomal protein L34	6896	0.016491468995809555	0.4002061	Yes
row_107	ERH	enhancer of rudimentary homolog (Drosophila)	6916	0.01635284349322319	0.4020066	Yes
row_108	SLC25A3	solute carrier family 25 (mitochondrial carrier; phosphate carrier), member 3	7114	0.015187845565378666	0.39440078	Yes
row_109	RNPS1	RNA binding protein S1, serine-rich domain	7115	0.015186958946287632	0.3969857	Yes
row_110	PSMD8	proteasome 26S subunit, non-ATPase 8	7157	0.014967123046517372	0.39741227	Yes
row_111	RAN	RAN, member RAS oncogene family	7181	0.014850719831883907	0.3987502	Yes
row_112	CDK4	cyclin-dependent kinase 4	7198	0.01476985588669777	0.40043643	Yes
row_113	SYNCRIP	synaptotagmin binding, cytoplasmic RNA interacting protein	7248	0.014501206576824188	0.40036985	Yes
row_114	CBX3	chromobox homolog 3	7262	0.014424705877900124	0.40215254	Yes
row_115	G3BP1	GTPase activating protein (SH3 domain) binding protein 1	7286	0.01429758034646511	0.40339628	Yes
row_116	YWHAQ	tyrosine 3-monooxygenase/tryptophan 5-monooxygenase activation protein, theta	7315	0.014087965711951256	0.40434572	Yes
row_117	POLD2	polymerase (DNA directed), delta 2, accessory subunit	7486	0.012918297201395035	0.39775035	No
row_118	ABCE1	ATP binding cassette subfamily E member 1	7513	0.012813531793653965	0.3985863	No
row_119	SET	SET nuclear proto-oncogene	7577	0.012470024637877941	0.39744976	No
row_120	RPL22	ribosomal protein L22	7665	0.011838005855679512	0.39496413	No
row_121	C1QBP	complement component 1, q subcomponent binding protein	7708	0.01163006667047739	0.39477098	No
row_122	KPNB1	karyopherin (importin) beta 1	7709	0.011629036627709866	0.39675033	No
row_123	EEF1B2	eukaryotic translation elongation factor 1 beta 2	7761	0.011315872892737389	0.39603812	No
row_124	DEK	DEK proto-oncogene	7764	0.011293736286461353	0.39785695	No
row_125	HNRNPC	heterogeneous nuclear ribonucleoprotein C (C1/C2)	7972	0.010034628212451935	0.3888567	No
row_126	MCM7	minichromosome maintenance complex component 7	7985	0.009970813058316708	0.38993305	No
row_127	RPS2	ribosomal protein S2	8092	0.009334046393632889	0.38603836	No
row_128	CLNS1A	chloride channel, nucleotide-sensitive, 1A	8102	0.009261760860681534	0.38714918	No
row_129	POLE3	polymerase (DNA directed), epsilon 3, accessory subunit	8126	0.009131381288170815	0.38751364	No
row_130	EIF4A1	eukaryotic translation initiation factor 4A1	8146	0.009020242840051651	0.38806605	No
row_131	RPS3	ribosomal protein S3	8225	0.008497128263115883	0.38547736	No
row_132	NCBP2	nuclear cap binding protein subunit 2	8274	0.008151644840836525	0.38438177	No
row_133	PSMD14	proteasome 26S subunit, non-ATPase 14	8280	0.00811253022402525	0.38550392	No
row_134	XRCC6	X-ray repair complementing defective repair in Chinese hamster cells 6	8395	0.0074836574494838715	0.38088045	No
row_135	YWHAE	tyrosine 3-monooxygenase/tryptophan 5-monooxygenase activation protein, epsilon	8419	0.007351505104452372	0.38094193	No
row_136	HNRNPU	heterogeneous nuclear ribonucleoprotein U (scaffold attachment factor A)	8561	0.006553048733621836	0.3747633	No
row_137	PPIA	peptidylprolyl isomerase A (cyclophilin A)	8627	0.006129725836217403	0.37244415	No
row_138	HNRNPA1	heterogeneous nuclear ribonucleoprotein A1	8814	0.0051301345229148865	0.3636955	No
row_139	COX5A	cytochrome c oxidase subunit Va	8864	0.004887932445853949	0.36199266	No
row_140	PSMD7	proteasome 26S subunit, non-ATPase 7	8885	0.004773193039000034	0.36177048	No
row_141	LSM7	LSM7 homolog, U6 small nuclear RNA and mRNA degradation associated	8914	0.004569599870592356	0.3610998	No
row_142	PSMD3	proteasome 26S subunit, non-ATPase 3	9044	0.003752273041754961	0.35506526	No
row_143	STARD7	StAR-related lipid transfer domain containing 7	9344	0.0022242970298975706	0.33997646	No
row_144	EIF3D	eukaryotic translation initiation factor 3, subunit D	9586	0.0010670354822650552	0.32769105	No
row_145	DDX18	DEAD (Asp-Glu-Ala-Asp) box polypeptide 18	9630	8.420923259109259E-4	0.32560998	No
row_146	HDDC2	HD domain containing 2	9770	6.600887718377635E-5	0.3184307	No
row_147	PSMB2	proteasome subunit beta 2	9881	-5.098338588140905E-4	0.31282714	No
row_148	RPS6	ribosomal protein S6	10058	-0.0014856662601232529	0.30397546	No
row_149	RPS5	ribosomal protein S5	10127	-0.0018509714864194393	0.30077285	No
row_150	BUB3	BUB3 mitotic checkpoint protein	10144	-0.0019758071284741163	0.30028144	No
row_151	HDGF	hepatoma-derived growth factor	10182	-0.0021588290110230446	0.29873487	No
row_152	PSMA7	proteasome subunit alpha 7	10203	-0.0023181242868304253	0.29809484	No
row_153	GNL3	guanine nucleotide binding protein-like 3 (nucleolar)	10216	-0.002377764554694295	0.29787877	No
row_154	EIF2S1	eukaryotic translation initiation factor 2, subunit 1 alpha, 35kDa	10272	-0.002788045210763812	0.29550815	No
row_155	HDAC2	histone deacetylase 2	10584	-0.004606986418366432	0.28020415	No
row_156	RPLP0	ribosomal protein, large, P0	10652	-0.0051204427145421505	0.27760974	No
row_157	PCBP1	poly(rC) binding protein 1	10753	-0.005658693145960569	0.27339986	No
row_158	EIF4G2	eukaryotic translation initiation factor 4 gamma, 2	10924	-0.006632903590798378	0.26573464	No
row_159	RPL18	ribosomal protein L18	11076	-0.007505209185183048	0.2592008	No
row_160	PGK1	phosphoglycerate kinase 1	11128	-0.007879121229052544	0.25790364	No
row_161	UBE2L3	ubiquitin conjugating enzyme E2L 3	11130	-0.007883063517510891	0.25919366	No
row_162	SNRPB2	small nuclear ribonucleoprotein polypeptide B	11785	-0.01153528317809105	0.22732538	No
row_163	SF3A1	splicing factor 3a, subunit 1, 120kDa	11859	-0.01195706520229578	0.22558424	No
row_164	PSMA2	proteasome subunit alpha 2	11937	-0.012431447394192219	0.22371693	No
row_165	DDX21	DEAD (Asp-Glu-Ala-Asp) box helicase 21	12006	-0.012844338081777096	0.22238545	No
row_166	CYC1	cytochrome c-1	12040	-0.013063354417681694	0.22290184	No
row_167	TXNL4A	thioredoxin-like 4A	12202	-0.014142979867756367	0.21698047	No
row_168	PABPC1	poly(A) binding protein, cytoplasmic 1	12244	-0.01444501243531704	0.21731818	No
row_169	RAD23B	RAD23 homolog B, nucleotide excision repair protein	12313	-0.014922745525836945	0.21634047	No
row_170	U2AF1	U2 small nuclear RNA auxiliary factor 1	12604	-0.016751766204833984	0.20418993	No
row_171	ETF1	eukaryotic translation termination factor 1	12626	-0.016860703006386757	0.2059734	No
row_172	USP1	ubiquitin specific peptidase 1	12752	-0.01763800159096718	0.20250921	No
row_173	PSMC4	proteasome 26S subunit, ATPase 4	12803	-0.017908379435539246	0.20297083	No
row_174	FAM120A	family with sequence similarity 120A	13066	-0.019683096557855606	0.19276768	No
row_175	ODC1	ornithine decarboxylase 1	13133	-0.020109787583351135	0.1927763	No
row_176	CNBP	CCHC-type zinc finger, nucleic acid binding protein	13274	-0.02100261300802231	0.18910883	No
row_177	EIF3J	eukaryotic translation initiation factor 3, subunit J	13279	-0.02102896198630333	0.19248119	No
row_178	PABPC4	poly(A) binding protein, cytoplasmic 4 (inducible form)	13319	-0.021402867510914803	0.19410664	No
row_179	CANX	calnexin	13700	-0.02415349707007408	0.17856018	No
row_180	SSBP1	single-stranded DNA binding protein 1, mitochondrial	14095	-0.027036495506763458	0.16278023	No
row_181	EIF2S2	eukaryotic translation initiation factor 2, subunit 2 beta, 38kDa	14130	-0.02728462964296341	0.16566542	No
row_182	CAD	carbamoyl-phosphate synthetase 2, aspartate transcarbamylase, and dihydroorotase	14416	-0.029747681692242622	0.15598553	No
row_183	ACP1	acid phosphatase 1, soluble	14417	-0.029750823974609375	0.16104934	No
row_184	VBP1	von Hippel-Lindau binding protein 1	14451	-0.02996615506708622	0.16444269	No
row_185	AIMP2	aminoacyl tRNA synthetase complex-interacting multifunctional protein 2	15543	-0.03918517753481865	0.114674434	No
row_186	EIF4H	eukaryotic translation initiation factor 4H	15610	-0.03981877863407135	0.11803767	No
row_187	COPS5	COP9 signalosome subunit 5	15670	-0.040526822209358215	0.121883534	No
row_188	CUL1	cullin 1	15794	-0.04173121973872185	0.122623645	No
row_189	AP3S1	adaptor-related protein complex 3, sigma 1 subunit	16602	-0.05133526399731636	0.08961486	No
row_190	ORC2	origin recognition complex subunit 2	17197	-0.05997777730226517	0.06909566	No
row_191	XPOT	exportin, tRNA	17359	-0.06276486068964005	0.07145009	No
row_192	DUT	deoxyuridine triphosphatase	18343	-0.08666477352380753	0.035350088	No
row_193	IFRD1	interferon-related developmental regulator 1	19158	-0.15094417333602905	0.018933332	No
