## Supplementary material for "Somatic hypomethylation of pericentromeric SST1 repeats and tetraploidization in human colorectal cancer cells": GSEA results: HALLMARK_MYC_TARGETS_V2.tsv

NAME	SYMBOL	TITLE	RANK IN GENE LIST	RANK METRIC SCORE	RUNNING ES	CORE ENRICHMENT
row_0	UTP20	UTP20 small subunit (SSU) processome component	183	0.16191910207271576	0.06981413	Yes
row_1	SLC29A2	solute carrier family 29 (equilibrative nucleoside transporter), member 2	1017	0.08372075110673904	0.06798389	Yes
row_2	DCTPP1	dCTP pyrophosphatase 1	1076	0.08149220794439316	0.10487231	Yes
row_3	NOP16	NOP16 nucleolar protein	1218	0.0781371146440506	0.13585594	Yes
row_4	MCM4	minichromosome maintenance complex component 4	1325	0.07566496729850769	0.16742799	Yes
row_5	TMEM97	transmembrane protein 97	1371	0.07467608898878098	0.20164958	Yes
row_6	RRP9	ribosomal RNA processing 9, small subunit (SSU) processome component, homolog (yeast)	1374	0.07458391040563583	0.23803484	Yes
row_7	HSPE1	heat shock 10kDa protein 1	1413	0.07371201366186142	0.27214435	Yes
row_8	MCM5	minichromosome maintenance complex component 5	1829	0.06424473971128464	0.28225717	Yes
row_9	LAS1L	LAS1-like, ribosome biogenesis factor	2029	0.06097258999943733	0.30186433	Yes
row_10	UNG	uracil DNA glycosylase	2227	0.05789678916335106	0.32006946	Yes
row_11	MRTO4	MRT4 homolog, ribosome maturation factor	2254	0.05754357576370239	0.34688544	Yes
row_12	DUSP2	dual specificity phosphatase 2	2355	0.05593997985124588	0.3691158	Yes
row_13	SORD	sorbitol dehydrogenase	2500	0.05374959111213684	0.38801447	Yes
row_14	SLC19A1	solute carrier family 19 (folate transporter), member 1	2746	0.05055928975343704	0.40016437	Yes
row_15	NPM1	nucleophosmin (nucleolar phosphoprotein B23, numatrin)	2890	0.048712536692619324	0.41665015	Yes
row_16	MYC	v-myc avian myelocytomatosis viral oncogene homolog	3194	0.04559887945652008	0.42339405	Yes
row_17	GRWD1	glutamate-rich WD repeat containing 1	3317	0.04454183578491211	0.43891814	Yes
row_18	PUS1	pseudouridylate synthase 1	3333	0.044406261295080185	0.45987213	Yes
row_19	WDR43	WD repeat domain 43	3334	0.044402725994586945	0.48159486	Yes
row_20	WDR74	WD repeat domain 74	3598	0.04160798713564873	0.488441	Yes
row_21	NOP56	NOP56 ribonucleoprotein	3937	0.03813943639397621	0.48973778	Yes
row_22	BYSL	bystin-like	4149	0.03617699071764946	0.496598	Yes
row_23	SRM	spermidine synthase	4706	0.03147730603814125	0.48343766	Yes
row_24	NDUFAF4	NADH dehydrogenase (ubiquinone) complex I, assembly factor 4	5015	0.029273003339767456	0.4819378	Yes
row_25	TCOF1	Treacher Collins-Franceschetti syndrome 1	5065	0.028837308287620544	0.49352863	Yes
row_26	RCL1	RNA terminal phosphate cyclase-like 1	5135	0.028332466259598732	0.5038452	Yes
row_27	PHB	prohibitin	5208	0.027700304985046387	0.5136984	Yes
row_28	MPHOSPH10	M-phase phosphoprotein 10 (U3 small nucleolar ribonucleoprotein)	5567	0.024889053776860237	0.50748545	Yes
row_29	PRMT3	protein arginine methyltransferase 3	5572	0.024851707741618156	0.51943797	Yes
row_30	PLK4	polo-like kinase 4	5691	0.024152928963303566	0.52519286	Yes
row_31	NOLC1	nucleolar and coiled-body phosphoprotein 1	5963	0.02228102646768093	0.5221729	Yes
row_32	PES1	pescadillo ribosomal biogenesis factor 1	6034	0.021815374493598938	0.5292498	Yes
row_33	IMP4	IMP4 homolog, U3 small nucleolar ribonucleoprotein	6086	0.021511590108275414	0.537154	Yes
row_34	HSPD1	heat shock 60kDa protein 1 (chaperonin)	6186	0.02086566388607025	0.5422767	Yes
row_35	NOP2	NOP2 nucleolar protein	6188	0.020856600254774094	0.5524288	Yes
row_36	PA2G4	proliferation-associated 2G4	6269	0.020457161590456963	0.55832756	Yes
row_37	RRP12	Zhang2013 ALT_ACCEPTOR, ALT_DONOR, coding, INTERNAL, intronic best transcript NM_015179	6340	0.020051950588822365	0.56454176	Yes
row_38	CDK4	cyclin-dependent kinase 4	7198	0.01476985588669777	0.5277465	No
row_39	CBX3	chromobox homolog 3	7262	0.014424705877900124	0.5315673	No
row_40	FARSA	phenylalanyl-tRNA synthetase alpha subunit	7331	0.014030300080776215	0.5349383	No
row_41	MYBBP1A	MYB binding protein (P160) 1a	7769	0.011266518384218216	0.518003	No
row_42	NIP7	NIP7, nucleolar pre-rRNA processing protein	8021	0.009801891632378101	0.50990534	No
row_43	TFB2M	transcription factor B2, mitochondrial	8211	0.008603131398558617	0.5044059	No
row_44	EXOSC5	exosome component 5	8270	0.008183477446436882	0.5054302	No
row_45	SUPV3L1	SUV3-like helicase	8282	0.008101459592580795	0.5088286	No
row_46	HK2	hexokinase 2	8575	0.006471200380474329	0.49699545	No
row_47	PLK1	polo-like kinase 1	8734	0.005508630070835352	0.4915745	No
row_48	DDX18	DEAD (Asp-Glu-Ala-Asp) box polypeptide 18	9630	8.420923259109259E-4	0.4460136	No
row_49	GNL3	guanine nucleotide binding protein-like 3 (nucleolar)	10216	-0.002377764554694295	0.41712755	No
row_50	IPO4	importin 4	10574	-0.004507297184318304	0.4009948	No
row_51	RABEPK	Rab9 effector protein with kelch motifs	10945	-0.0067493063397705555	0.38529116	No
row_52	MAP3K6	mitogen-activated protein kinase kinase kinase 6	11199	-0.008249592036008835	0.37633136	No
row_53	TBRG4	transforming growth factor beta regulator 4	12791	-0.017831342294812202	0.30333096	No
row_54	NOC4L	nucleolar complex associated 4 homolog	13212	-0.020656317472457886	0.2918626	No
row_55	PPRC1	peroxisome proliferator-activated receptor gamma, coactivator-related 1	14059	-0.02675440162420273	0.26149547	No
row_56	AIMP2	aminoacyl tRNA synthetase complex-interacting multifunctional protein 2	15543	-0.03918517753481865	0.20448938	No
