## Supplementary material for "Somatic hypomethylation of pericentromeric SST1 repeats and tetraploidization in human colorectal cancer cells": GSEA results: HALLMARK_P53_PATHWAY.tsv

NAME	SYMBOL	TITLE	RANK IN GENE LIST	RANK METRIC SCORE	RUNNING ES	CORE ENRICHMENT
row_0	S100A4	S100 calcium binding protein A4	5	0.4712294638156891	0.04131275	Yes
row_1	SERPINB5	serpin peptidase inhibitor, clade B (ovalbumin), member 5	31	0.3218008577823639	0.068408675	Yes
row_2	CCND2	cyclin D2	34	0.31277981400489807	0.09589833	Yes
row_3	TM4SF1	transmembrane 4 L six family member 1	81	0.22485975921154022	0.113356106	Yes
row_4	PLK2	polo-like kinase 2	109	0.20158469676971436	0.12974326	Yes
row_5	SESN1	sestrin 1	121	0.18999847769737244	0.1459358	Yes
row_6	GLS2	glutaminase 2 (liver, mitochondrial)	149	0.17229682207107544	0.15973921	Yes
row_7	FAS	Fas cell surface death receptor	186	0.16085734963417053	0.17206796	Yes
row_8	DRAM1	DNA-damage regulated autophagy modulator 1	191	0.1579742431640625	0.1857974	Yes
row_9	TNFSF9	tumor necrosis factor (ligand) superfamily, member 9	223	0.1499291956424713	0.19742067	Yes
row_10	IL1A	interleukin 1 alpha	237	0.14621005952358246	0.2096468	Yes
row_11	BTG2	BTG family, member 2	281	0.1359601765871048	0.21941712	Yes
row_12	TOB1	transducer of ERBB2, 1	343	0.12667801976203918	0.22743762	Yes
row_13	PROCR	protein C receptor, endothelial	384	0.12095381319522858	0.23603924	Yes
row_14	LIF	leukemia inhibitory factor	423	0.11665015667676926	0.24436465	Yes
row_15	MDM2	MDM2 proto-oncogene, E3 ubiquitin protein ligase	433	0.1158740445971489	0.25412145	Yes
row_16	DGKA	diacylglycerol kinase alpha	470	0.11247832328081131	0.26218227	Yes
row_17	ZMAT3	zinc finger, matrin-type 3	525	0.10796833783388138	0.26891425	Yes
row_18	POLH	polymerase (DNA directed), eta	545	0.1064608097076416	0.27732342	Yes
row_19	CYFIP2	cytoplasmic FMR1 interacting protein 2	557	0.10561846196651459	0.28607205	Yes
row_20	IER5	immediate early response 5	657	0.09976628422737122	0.28975308	Yes
row_21	STEAP3	STEAP family member 3, metalloreductase	677	0.09812834858894348	0.29742718	Yes
row_22	CDKN1A	cyclin-dependent kinase inhibitor 1A (p21, Cip1)	690	0.09740205109119415	0.30539924	Yes
row_23	S100A10	S100 calcium binding protein A10	886	0.08872509002685547	0.30314115	Yes
row_24	HSPA4L	heat shock 70kDa protein 4-like	1070	0.08182711899280548	0.30089512	Yes
row_25	CTSF	cathepsin F	1146	0.07975730299949646	0.30405226	Yes
row_26	FDXR	ferredoxin reductase	1184	0.07884287089109421	0.30909407	Yes
row_27	NOTCH1	notch 1	1193	0.07867468893527985	0.3156209	Yes
row_28	CDKN2A	cyclin-dependent kinase inhibitor 2A	1257	0.0773356482386589	0.31918502	Yes
row_29	ABCC5	ATP binding cassette subfamily C member 5	1283	0.07655271142721176	0.32464543	Yes
row_30	PITPNC1	phosphatidylinositol transfer protein, cytoplasmic 1	1540	0.07042244076728821	0.31761777	Yes
row_31	RPS27L	ribosomal protein S27-like	1564	0.0698850005865097	0.32259342	Yes
row_32	SPHK1	sphingosine kinase 1	1575	0.06956908106803894	0.3282135	Yes
row_33	PHLDA3	pleckstrin homology-like domain, family A, member 3	1617	0.06846116483211517	0.33213258	Yes
row_34	TRIAP1	TP53 regulated inhibitor of apoptosis 1	1623	0.06833052635192871	0.33790204	Yes
row_35	DDB2	damage-specific DNA binding protein 2	1815	0.06450022757053375	0.3337137	Yes
row_36	ADA	adenosine deaminase	1881	0.06346412748098373	0.33595067	Yes
row_37	TP63	tumor protein p63	1907	0.06302276998758316	0.34021747	Yes
row_38	PPM1D	protein phosphatase, Mg2+/Mn2+ dependent, 1D	1919	0.06280487775802612	0.34518912	Yes
row_39	SFN	stratifin	2005	0.061328187584877014	0.34620327	Yes
row_40	NHLH2	nescient helix-loop-helix 2	2036	0.06090632081031799	0.35002476	Yes
row_41	CD82	CD82 molecule	2272	0.05726766213774681	0.34292275	No
row_42	CCNG1	cyclin G1	2329	0.05625460669398308	0.34498915	No
row_43	RAD51C	RAD51 paralog C	2687	0.051195502281188965	0.33104163	No
row_44	BLCAP	bladder cancer associated protein	2822	0.049580104649066925	0.3284851	No
row_45	ITGB4	integrin beta 4	3024	0.04727688804268837	0.32226017	No
row_46	BAX	BCL2-associated X protein	3143	0.046057265251874924	0.32022035	No
row_47	RB1	retinoblastoma 1	3205	0.04550626501441002	0.32107997	No
row_48	SLC19A2	solute carrier family 19 (thiamine transporter), member 2	3211	0.04544265568256378	0.3248303	No
row_49	EPS8L2	EPS8-like 2	3294	0.044684719294309616	0.32453132	No
row_50	NOL8	nucleolar protein 8	3299	0.04466976225376129	0.32826513	No
row_51	CD81	CD81 molecule	3320	0.0444958433508873	0.33115613	No
row_52	PCNA	proliferating cell nuclear antigen	3328	0.04444333165884018	0.33471483	No
row_53	HMOX1	heme oxygenase 1	3502	0.04254916310310364	0.32952097	No
row_54	TCHH	trichohyalin	3503	0.04253936931490898	0.33327374	No
row_55	EI24	etoposide induced 2.4	3581	0.04172607138752937	0.33297235	No
row_56	VWA5A	von Willebrand factor A domain containing 5A	3657	0.0410756878554821	0.33271703	No
row_57	SLC35D1	solute carrier family 35 (UDP-GlcA/UDP-GalNAc transporter), member D1	3925	0.0382869653403759	0.3222855	No
row_58	AEN	apoptosis enhancing nuclease	4089	0.03673727065324783	0.3170961	No
row_59	EPHA2	EPH receptor A2	4100	0.03660307824611664	0.319808	No
row_60	ISCU	iron-sulfur cluster assembly enzyme	4109	0.03654823824763298	0.32261848	No
row_61	AK1	adenylate kinase 1	4140	0.03624603524804115	0.3242645	No
row_62	HRAS	Harvey rat sarcoma viral oncogene homolog	4211	0.03548614680767059	0.32377467	No
row_63	RAP2B	RAP2B, member of RAS oncogene family	4263	0.035066235810518265	0.32423046	No
row_64	TGFA	transforming growth factor alpha	4449	0.033561497926712036	0.31762308	No
row_65	FBXW7	F-box and WD repeat domain containing 7, E3 ubiquitin protein ligase	4459	0.03347358480095863	0.32011062	No
row_66	TPD52L1	tumor protein D52-like 1	4623	0.03217212110757828	0.31451848	No
row_67	PIDD1	p53-induced death domain protein 1	4690	0.03166443109512329	0.31389838	No
row_68	TPRKB	TP53RK binding protein	4879	0.030236760154366493	0.30684254	No
row_69	PMM1	phosphomannomutase 1	4930	0.029846999794244766	0.30688962	No
row_70	KIF13B	kinesin family member 13B	4976	0.0294851902872324	0.3071634	No
row_71	LDHB	lactate dehydrogenase B	5017	0.029259884729981422	0.3076759	No
row_72	CDK5R1	cyclin-dependent kinase 5, regulatory subunit 1 (p35)	5166	0.028060851618647575	0.30249688	No
row_73	SDC1	syndecan 1	5305	0.02696792222559452	0.29773864	No
row_74	DCXR	dicarbonyl/L-xylulose reductase	5337	0.026689909398555756	0.29848987	No
row_75	PDGFA	platelet-derived growth factor alpha polypeptide	5403	0.026241254061460495	0.2974431	No
row_76	TRAF4	TNF receptor-associated factor 4	5464	0.025785116478800774	0.29661462	No
row_77	DNTTIP2	deoxynucleotidyltransferase, terminal, interacting protein 2	5636	0.024487769231200218	0.28993085	No
row_78	TAP1	transporter 1, ATP-binding cassette, sub-family B (MDR/TAP)	6169	0.02095244824886322	0.26426437	No
row_79	KLK8	kallikrein related peptidase 8	6224	0.020654572173953056	0.26329365	No
row_80	APP	amyloid beta (A4) precursor protein	6318	0.020219558849930763	0.26026747	No
row_81	HINT1	histidine triad nucleotide binding protein 1	6495	0.019023649394512177	0.25284305	No
row_82	SERTAD3	SERTA domain containing 3	6579	0.018481135368347168	0.2501807	No
row_83	GPX2	glutathione peroxidase 2	6587	0.01841593161225319	0.2514433	No
row_84	TM7SF3	transmembrane 7 superfamily member 3	6597	0.018334301188588142	0.25259525	No
row_85	WRAP73	WD repeat containing, antisense to TP73	6707	0.017671145498752594	0.24851674	No
row_86	ABAT	4-aminobutyrate aminotransferase	6739	0.017409007996320724	0.24844922	No
row_87	PLK3	polo-like kinase 3	6907	0.01643313840031624	0.24126175	No
row_88	KRT17	keratin 17, type I	7096	0.015289848670363426	0.23288731	No
row_89	RCHY1	ring finger and CHY zinc finger domain containing 1, E3 ubiquitin protein ligase	7271	0.014365026727318764	0.22515535	No
row_90	GADD45A	growth arrest and DNA-damage-inducible, alpha	7290	0.014247412793338299	0.22548129	No
row_91	ZBTB16	zinc finger and BTB domain containing 16	7433	0.013248338364064693	0.21930584	No
row_92	XPC	xeroderma pigmentosum, complementation group C	7484	0.012934680096805096	0.21786095	No
row_93	BTG1	B-cell translocation gene 1, anti-proliferative	7702	0.011667800135910511	0.2076671	No
row_94	RXRA	retinoid X receptor alpha	7732	0.011481864377856255	0.20718014	No
row_95	CDKN2AIP	CDKN2A interacting protein	7775	0.011227330192923546	0.20599838	No
row_96	FOXO3	forkhead box O3	8135	0.009070510976016521	0.1882312	No
row_97	RHBDF2	rhomboid 5 homolog 2 (Drosophila)	8277	0.0081229442730546	0.18165533	No
row_98	VDR	vitamin D (1,25- dihydroxyvitamin D3) receptor	8293	0.008046148344874382	0.18158935	No
row_99	RALGDS	ral guanine nucleotide dissociation stimulator	8453	0.00717310793697834	0.17399873	No
row_100	ACVR1B	activin A receptor type IB	8737	0.005501132924109697	0.15984736	No
row_101	PTPRE	protein tyrosine phosphatase, receptor type, E	8781	0.005281624849885702	0.15808935	No
row_102	ZNF365	zinc finger protein 365	8808	0.005152856931090355	0.15719922	No
row_103	NUDT15	nudix hydrolase 15	8869	0.0048501449637115	0.15452392	No
row_104	NDRG1	N-myc downstream regulated 1	9078	0.0035389773547649384	0.14407843	No
row_105	CGRRF1	cell growth regulator with ring finger domain 1	9361	0.002171249594539404	0.12968503	No
row_106	HEXIM1	hexamethylene bis-acetamide inducible 1	9408	0.001934473286382854	0.12747657	No
row_107	BAIAP2	BAI1-associated protein 2	9661	6.79082004353404E-4	0.11450312	No
row_108	RNF19B	Memczak2013 ANTISENSE, CDS, coding, INTERNAL best transcript NM_153341	9730	2.6289629749953747E-4	0.11100938	No
row_109	JAG2	jagged 2	10208	-0.002353748306632042	0.08654674	No
row_110	RPS12	ribosomal protein S12	10377	-0.003350740997120738	0.07815343	No
row_111	HDAC3	histone deacetylase 3	10633	-0.004972559399902821	0.06540359	No
row_112	FAM162A	family with sequence similarity 162, member A	10663	-0.0052016968838870525	0.06436261	No
row_113	NINJ1	ninjurin 1	10805	-0.005988110322505236	0.057598393	No
row_114	DEF6	DEF6 guanine nucleotide exchange factor	10849	-0.00619428139179945	0.055920903	No
row_115	RGS16	regulator of G-protein signaling 16	11032	-0.00725909136235714	0.04714831	No
row_116	RPL18	ribosomal protein L18	11076	-0.007505209185183048	0.045586463	No
row_117	PRKAB1	protein kinase, AMP-activated, beta 1 non-catalytic subunit	11678	-0.010868843644857407	0.015461775	No
row_118	BAK1	BCL2-antagonist/killer 1	11698	-0.011012575589120388	0.015450618	No
row_119	SP1	Sp1 transcription factor	11717	-0.011151839978992939	0.015503467	No
row_120	RAD9A	RAD9 checkpoint clamp component A	11909	-0.01228730846196413	0.006708981	No
row_121	RRP8	Transcript Identified by AceView, Entrez Gene ID(s) 23378	11966	-0.012630129233002663	0.0049268953	No
row_122	INHBB	inhibin beta B	12019	-0.012945271097123623	0.0033794895	No
row_123	PTPN14	protein tyrosine phosphatase, non-receptor type 14	12097	-0.013377709314227104	5.772412E-4	No
row_124	WWP1	WW domain containing E3 ubiquitin protein ligase 1	12204	-0.014155728742480278	-0.0036562418	No
row_125	ZFP36L1	ZFP36 ring finger protein-like 1	12249	-0.014483228325843811	-0.0046542133	No
row_126	IP6K2	inositol hexakisphosphate kinase 2	12320	-0.014995856210589409	-0.0069516725	No
row_127	TGFB1	transforming growth factor beta 1	12464	-0.015874488279223442	-0.012947157	No
row_128	SOCS1	suppressor of cytokine signaling 1	12611	-0.016796544194221497	-0.019016458	No
row_129	ERCC5	excision repair cross-complementation group 5	12684	-0.017211800441145897	-0.021221867	No
row_130	GM2A	GM2 ganglioside activator	12726	-0.017487075179815292	-0.021799684	No
row_131	EPHX1	epoxide hydrolase 1, microsomal (xenobiotic)	12904	-0.018625328317284584	-0.02931096	No
row_132	FUCA1	fucosidase, alpha-L- 1, tissue	13114	-0.019950812682509422	-0.038360335	No
row_133	F2R	coagulation factor II (thrombin) receptor	13235	-0.02076360210776329	-0.042734955	No
row_134	VAMP8	vesicle associated membrane protein 8	13409	-0.02192462608218193	-0.04974829	No
row_135	TSC22D1	TSC22 domain family, member 1	14022	-0.02641802839934826	-0.079070166	No
row_136	TP53	tumor protein p53	14048	-0.026651090011000633	-0.07801203	No
row_137	IER3	immediate early response 3	14076	-0.026880308985710144	-0.07703711	No
row_138	ST14	suppression of tumorigenicity 14 (colon carcinoma)	14096	-0.027060432359576225	-0.07563254	No
row_139	IRAK1	interleukin 1 receptor associated kinase 1	14157	-0.0275717843323946	-0.07630337	No
row_140	PERP	PERP, TP53 apoptosis effector	14176	-0.027745991945266724	-0.0747866	No
row_141	RRAD	Ras-related associated with diabetes	14315	-0.028937578201293945	-0.07937107	No
row_142	CEBPA	CCAAT/enhancer binding protein (C/EBP), alpha	14543	-0.030622033402323723	-0.08841	No
row_143	TCN2	transcobalamin II	14548	-0.03065086342394352	-0.08591289	No
row_144	HBEGF	heparin-binding EGF-like growth factor	14753	-0.03241407126188278	-0.09360417	No
row_145	PLXNB2	plexin B2	14771	-0.03257773071527481	-0.09160943	No
row_146	MXD4	MAX dimerization protein 4	14872	-0.03337730094790459	-0.093836896	No
row_147	CCND3	cyclin D3	14958	-0.034183844923973083	-0.09521741	No
row_148	CDKN2B	cyclin-dependent kinase inhibitor 2B (p15, inhibits CDK4)	15064	-0.034986644983291626	-0.097561486	No
row_149	RAB40C	RAB40C, member RAS oncogene family	15204	-0.036131471395492554	-0.101563044	No
row_150	CLCA2	chloride channel accessory 2	15293	-0.036873068660497665	-0.10286148	No
row_151	POM121	POM121 transmembrane nucleoporin	15476	-0.03855423256754875	-0.10887325	No
row_152	TNNI1	troponin I type 1 (skeletal, slow)	15521	-0.03899103030562401	-0.10770916	No
row_153	MAPKAPK3	mitogen-activated protein kinase-activated protein kinase 3	15722	-0.040975771844387054	-0.114438266	No
row_154	TXNIP	thioredoxin interacting protein	16097	-0.04489876702427864	-0.1298205	No
row_155	APAF1	apoptotic peptidase activating factor 1	16221	-0.04618862271308899	-0.13210732	No
row_156	BMP2	bone morphogenetic protein 2	16350	-0.047723736613988876	-0.1345173	No
row_157	TAX1BP3	Tax1 (human T-cell leukemia virus type I) binding protein 3	16466	-0.049256812781095505	-0.13611968	No
row_158	ALOX15B	arachidonate 15-lipoxygenase, type B	16555	-0.0506909005343914	-0.13619912	No
row_159	MKNK2	MAP kinase interacting serine/threonine kinase 2	17133	-0.05895954370498657	-0.16084002	No
row_160	TSPYL2	TSPY-like 2	17146	-0.059179842472076416	-0.15623988	No
row_161	OSGIN1	oxidative stress induced growth inhibitor 1	17246	-0.06073727086186409	-0.15600196	No
row_162	CSRNP2	cysteine-serine-rich nuclear protein 2	17338	-0.06239030882716179	-0.15520443	No
row_163	FGF13	fibroblast growth factor 13	17417	-0.06387043744325638	-0.15360399	No
row_164	FOS	FBJ murine osteosarcoma viral oncogene homolog	17528	-0.06587009131908417	-0.15348217	No
row_165	DDIT4	DNA damage inducible transcript 4	17557	-0.06643341481685638	-0.14906964	No
row_166	TRAFD1	TRAF-type zinc finger domain containing 1	17666	-0.06868322193622589	-0.1485962	No
row_167	RETSAT	retinol saturase (all-trans-retinol 13,14-reductase)	17683	-0.06908328086137772	-0.14332926	No
row_168	CCP110	centriolar coiled coil protein 110kDa	17778	-0.07149464637041092	-0.14188373	No
row_169	PRMT2	protein arginine methyltransferase 2	17836	-0.07288805395364761	-0.13840166	No
row_170	CCNK	cyclin K	17948	-0.07582338899374008	-0.13745348	No
row_171	NUPR1	nuclear protein 1, transcriptional regulator	17958	-0.07589764893054962	-0.13122335	No
row_172	KLF4	Kruppel-like factor 4 (gut)	17974	-0.07629600912332535	-0.1252684	No
row_173	ANKRA2	ankyrin repeat, family A (RFXANK-like), 2	18100	-0.07960685342550278	-0.12471052	No
row_174	SAT1	spermidine/spermine N1-acetyltransferase 1	18295	-0.08522941172122955	-0.1272253	No
row_175	MXD1	Memczak2013 ANTISENSE, coding, INTERNAL, intronic best transcript NM_001202514	18336	-0.08645656704902649	-0.12166698	No
row_176	CDH13	cadherin 13	18362	-0.08733539283275604	-0.11525534	No
row_177	UPP1	uridine phosphorylase 1	18404	-0.08871346712112427	-0.10954964	No
row_178	CTSD	cathepsin D	18557	-0.09503287076950073	-0.10902733	No
row_179	SLC7A11	solute carrier family 7 (anionic amino acid transporter light chain, xc- system), member 11	18650	-0.09913895279169083	-0.10503962	No
row_180	SLC3A2	solute carrier family 3 (amino acid transporter heavy chain), member 2	18787	-0.10884757339954376	-0.102471076	No
row_181	SEC61A1	Sec61 translocon alpha 1 subunit	18812	-0.1106102466583252	-0.09395444	No
row_182	PPP1R15A	protein phosphatase 1, regulatory subunit 15A	18867	-0.11507023870944977	-0.08659593	No
row_183	TRIB3	tribbles pseudokinase 3	18870	-0.1154806911945343	-0.076511785	No
row_184	JUN	jun proto-oncogene	19037	-0.1321476548910141	-0.07343933	No
row_185	STOM	stomatin	19039	-0.1322142481803894	-0.061827257	No
row_186	ABHD4	abhydrolase domain containing 4	19071	-0.13755209743976593	-0.051295873	No
row_187	ATF3	activating transcription factor 3	19421	-0.25423192977905273	-0.04691798	No
row_188	DDIT3	DNA-damage-inducible transcript 3	19440	-0.2824048399925232	-0.022935485	No
row_189	CASP1	caspase 1	19457	-0.30863839387893677	0.0034647398	No
