## Supplementary material for "Somatic hypomethylation of pericentromeric SST1 repeats and tetraploidization in human colorectal cancer cells": GSEA results: HALLMARK_PI3K_AKT_MTOR_SIGNALING.tsv

NAME	SYMBOL	TITLE	RANK IN GENE LIST	RANK METRIC SCORE	RUNNING ES	CORE ENRICHMENT
row_0	PRKAA2	protein kinase, AMP-activated, alpha 2 catalytic subunit	57	0.2747516334056854	0.056727834	No
row_1	IL2RG	interleukin 2 receptor, gamma	268	0.13748842477798462	0.07577113	No
row_2	CDKN1A	cyclin-dependent kinase inhibitor 1A (p21, Cip1)	690	0.09740205109119415	0.075245656	No
row_3	TRAF2	TNF receptor-associated factor 2	907	0.08775820583105087	0.083181046	No
row_4	FASLG	Fas ligand (TNF superfamily, member 6)	1039	0.0829315185546875	0.094444804	No
row_5	EGFR	epidermal growth factor receptor	1396	0.073965884745121	0.092176855	No
row_6	ECSIT	ECSIT signalling integrator	1813	0.06453830748796463	0.084772415	No
row_7	SFN	stratifin	2005	0.061328187584877014	0.088255696	No
row_8	TIAM1	T-cell lymphoma invasion and metastasis 1	2375	0.055644501000642776	0.081339896	No
row_9	FGF17	fibroblast growth factor 17	2615	0.05213598906993866	0.08035566	No
row_10	CDK2	cyclin-dependent kinase 2	2666	0.051350004971027374	0.08893197	No
row_11	MKNK1	MAP kinase interacting serine/threonine kinase 1	2996	0.04752332344651222	0.08231217	No
row_12	FGF22	fibroblast growth factor 22	3480	0.04279307276010513	0.06673603	No
row_13	HRAS	Harvey rat sarcoma viral oncogene homolog	4211	0.03548614680767059	0.036855645	No
row_14	PLCG1	phospholipase C, gamma 1	4485	0.03328816220164299	0.030027984	No
row_15	RPS6KA1	ribosomal protein S6 kinase, 90kDa, polypeptide 1	4554	0.03280077502131462	0.033649527	No
row_16	CDK1	cyclin-dependent kinase 1	4823	0.03061700612306595	0.026499262	No
row_17	UBE2N	ubiquitin conjugating enzyme E2N	4992	0.0293875765055418	0.024230827	No
row_18	ATF1	activating transcription factor 1	5471	0.025733577087521553	0.005207637	No
row_19	NGF	nerve growth factor (beta polypeptide)	5632	0.024517584592103958	0.0022935795	No
row_20	AKT1S1	Memczak2013 ANTISENSE, coding, INTERNAL, intronic best transcript NM_001098633	5709	0.024013958871364594	0.0035951515	No
row_21	EIF4E	eukaryotic translation initiation factor 4E	5726	0.023888565599918365	0.007958774	No
row_22	RPTOR	regulatory associated protein of MTOR, complex 1	5738	0.023795561864972115	0.012559641	No
row_23	LCK	LCK proto-oncogene, Src family tyrosine kinase	6061	0.021679116412997246	6.881504E-4	No
row_24	PIN1	peptidylprolyl cis/trans isomerase, NIMA-interacting 1	6262	0.02049529179930687	-0.005158873	No
row_25	MAPK9	mitogen-activated protein kinase 9	6304	0.020301733165979385	-0.0028613347	No
row_26	MAP3K7	mitogen-activated protein kinase kinase kinase 7	6582	0.01846608705818653	-0.013113579	No
row_27	PPP2R1B	protein phosphatase 2, regulatory subunit A, beta	6781	0.01710067130625248	-0.019594772	No
row_28	ARPC3	actin related protein 2/3 complex subunit 3	6792	0.01705613173544407	-0.016405893	No
row_29	ADCY2	Transcript Identified by AceView, Entrez Gene ID(s) 108	6915	0.01639629900455475	-0.019126954	No
row_30	TNFRSF1A	tumor necrosis factor receptor superfamily, member 1A	7027	0.01565171405673027	-0.021443333	No
row_31	CDK4	cyclin-dependent kinase 4	7198	0.01476985588669777	-0.026989002	No
row_32	TBK1	TANK-binding kinase 1	7221	0.01466880552470684	-0.02493639	No
row_33	PFN1	profilin 1	7240	0.014549140818417072	-0.022703808	No
row_34	RAF1	Raf-1 proto-oncogene, serine/threonine kinase	7383	0.013595097698271275	-0.027062913	No
row_35	RALB	v-ral simian leukemia viral oncogene homolog B	7970	0.010048184543848038	-0.05505291	No
row_36	NCK1	NCK adaptor protein 1	8042	0.009667853824794292	-0.056609172	No
row_37	ACACA	acetyl-CoA carboxylase alpha	8311	0.00795159861445427	-0.068681255	No
row_38	PIK3R3	phosphoinositide-3-kinase, regulatory subunit 3 (gamma)	8325	0.007840584963560104	-0.06764801	No
row_39	CFL1	cofilin 1 (non-muscle)	8519	0.0067849066108465195	-0.076111846	No
row_40	CXCR4	chemokine (C-X-C motif) receptor 4	8789	0.005234894342720509	-0.08882535	No
row_41	ITPR2	inositol 1,4,5-trisphosphate receptor, type 2	8809	0.00515161594375968	-0.08868495	No
row_42	SMAD2	SMAD family member 2	8933	0.004384379833936691	-0.0940659	No
row_43	CAMK4	calcium/calmodulin-dependent protein kinase IV	9650	7.223610300570726E-4	-0.13077444	No
row_44	NOD1	nucleotide-binding oligomerization domain containing 1	9844	-3.4516994492150843E-4	-0.14063668	No
row_45	E2F1	Memczak2013 ANTISENSE, coding, INTERNAL, intronic best transcript NM_005225	9936	-8.564686868339777E-4	-0.1451361	No
row_46	SLA	Src-like-adaptor	10023	-0.001339015900157392	-0.1492733	No
row_47	CAB39	calcium binding protein 39	10079	-0.0015824437141418457	-0.15176152	No
row_48	RAC1	ras-related C3 botulinum toxin substrate 1 (rho family, small GTP binding protein Rac1)	10275	-0.002800780115649104	-0.16119348	No
row_49	GNA14	guanine nucleotide binding protein (G protein), alpha 14	10304	-0.0029616618994623423	-0.16199201	No
row_50	ACTR2	ARP2 actin-related protein 2 homolog (yeast)	10400	-0.0034931234549731016	-0.16612484	No
row_51	MYD88	myeloid differentiation primary response 88	10440	-0.003763386281207204	-0.16731565	No
row_52	MAP2K3	mitogen-activated protein kinase kinase 3	10451	-0.0038257017731666565	-0.16699977	No
row_53	PTPN11	protein tyrosine phosphatase, non-receptor type 11	10486	-0.004033748060464859	-0.16787443	No
row_54	AKT1	v-akt murine thymoma viral oncogene homolog 1	10680	-0.005278588738292456	-0.17666537	No
row_55	THEM4	thioesterase superfamily member 4	10693	-0.005326670128852129	-0.17612652	No
row_56	YWHAB	tyrosine 3-monooxygenase/tryptophan 5-monooxygenase activation protein, beta	10762	-0.005714632570743561	-0.17838678	No
row_57	RPS6KA3	ribosomal protein S6 kinase, 90kDa, polypeptide 3	10766	-0.005741066765040159	-0.17729455	No
row_58	PRKCB	protein kinase C, beta	10864	-0.006285278592258692	-0.18092404	No
row_59	PPP1CA	protein phosphatase 1, catalytic subunit, alpha isozyme	11025	-0.007233648560941219	-0.18759133	No
row_60	SLC2A1	solute carrier family 2 (facilitated glucose transporter), member 1	11178	-0.008177519775927067	-0.19364174	No
row_61	MAPKAP1	mitogen-activated protein kinase associated protein 1	11339	-0.008939278312027454	-0.19993864	No
row_62	PTEN	phosphatase and tensin homolog	11389	-0.009236828424036503	-0.20045577	No
row_63	GRB2	growth factor receptor bound protein 2	11880	-0.012128195725381374	-0.22305124	No
row_64	ARHGDIA	Rho GDP dissociation inhibitor (GDI) alpha	11975	-0.01267295517027378	-0.22513917	No
row_65	FGF6	fibroblast growth factor 6	12410	-0.015538288280367851	-0.24411081	No
row_66	AP2M1	adaptor-related protein complex 2, mu 1 subunit	12582	-0.01663021370768547	-0.24930398	No
row_67	PRKAG1	protein kinase, AMP-activated, gamma 1 non-catalytic subunit	12940	-0.018823957070708275	-0.26359755	No
row_68	SQSTM1	sequestosome 1	13032	-0.01941126212477684	-0.26406777	No
row_69	CLTC	clathrin, heavy chain (Hc)	13075	-0.019730037078261375	-0.26194587	No
row_70	MAPK8	mitogen-activated protein kinase 8	13286	-0.021068915724754333	-0.2681832	No
row_71	IL4	interleukin 4	13374	-0.021755937486886978	-0.26793835	No
row_72	PIKFYVE	phosphoinositide kinase, FYVE finger containing	13389	-0.02184261940419674	-0.26391602	No
row_73	MAPK1	mitogen-activated protein kinase 1	13405	-0.021898837760090828	-0.259933	No
row_74	UBE2D3	Memczak2013 ANTISENSE, coding, INTERNAL, intronic best transcript NM_181893	13866	-0.025384586304426193	-0.27810517	No
row_75	GNGT1	guanine nucleotide binding protein (G protein), gamma transducing activity polypeptide 1	14145	-0.0274772010743618	-0.28645214	No
row_76	CALR	calreticulin	14607	-0.03119744174182415	-0.30341354	No
row_77	TSC2	tuberous sclerosis 2	14696	-0.03191257268190384	-0.30101463	No
row_78	GSK3B	glycogen synthase kinase 3 beta	14754	-0.03243127837777138	-0.29690695	No
row_79	ACTR3	ARP3 actin-related protein 3 homolog (yeast)	14975	-0.03428000211715698	-0.30079037	No
row_80	HSP90B1	heat shock protein 90kDa beta (Grp94), member 1	15295	-0.03693368285894394	-0.30919486	No
row_81	NFKBIB	nuclear factor of kappa light polypeptide gene enhancer in B-cells inhibitor, beta	15315	-0.03710785508155823	-0.3021151	No
row_82	IRAK4	interleukin 1 receptor associated kinase 4	15372	-0.0376751683652401	-0.2968172	No
row_83	ARF1	ADP-ribosylation factor 1	15527	-0.039039246737957	-0.29626897	No
row_84	RIPK1	receptor (TNFRSF)-interacting serine-threonine kinase 1	16084	-0.044738300144672394	-0.31518131	No
row_85	RIT1	Ras-like without CAAX 1	16124	-0.04521123319864273	-0.30737168	No
row_86	CDKN1B	cyclin-dependent kinase inhibitor 1B (p27, Kip1)	16336	-0.047497089952230453	-0.3079216	No
row_87	PAK4	p21 protein (Cdc42/Rac)-activated kinase 4	16829	-0.054199062287807465	-0.3214843	No
row_88	MKNK2	MAP kinase interacting serine/threonine kinase 2	17133	-0.05895954370498657	-0.32428202	No
row_89	PLA2G12A	Memczak2013 ANTISENSE, CDS, coding, INTERNAL best transcript NM_030821	17611	-0.06756236404180527	-0.33417055	Yes
row_90	DUSP3	dual specificity phosphatase 3	17693	-0.06938043236732483	-0.32327503	Yes
row_91	PRKAR2A	protein kinase, cAMP-dependent, regulatory, type II, alpha	17801	-0.07201887667179108	-0.31314528	Yes
row_92	MAPK10	mitogen-activated protein kinase 10	18059	-0.07852187752723694	-0.30932656	Yes
row_93	PDK1	pyruvate dehydrogenase kinase, isozyme 1	18204	-0.08273441344499588	-0.29877496	Yes
row_94	STAT2	signal transducer and activator of transcription 2	18572	-0.09542087465524673	-0.29695028	Yes
row_95	TRIB3	tribbles pseudokinase 3	18870	-0.1154806911945343	-0.28716546	Yes
row_96	MAP2K6	mitogen-activated protein kinase kinase 6	18927	-0.11941257119178772	-0.2641182	Yes
row_97	CAB39L	calcium binding protein 39-like	19029	-0.13077056407928467	-0.2409215	Yes
row_98	DAPP1	dual adaptor of phosphotyrosine and 3-phosphoinositides	19293	-0.19096970558166504	-0.21299355	Yes
row_99	PITX2	paired-like homeodomain 2	19326	-0.19983519613742828	-0.1712467	Yes
row_100	PLCB1	Memczak2013 ANTISENSE, coding, INTERNAL, intronic best transcript NM_182734	19365	-0.2195810228586197	-0.12552096	Yes
row_101	DDIT3	DNA-damage-inducible transcript 3	19440	-0.2824048399925232	-0.068006516	Yes
row_102	VAV3	vav 3 guanine nucleotide exchange factor	19476	-0.3328548073768616	0.0024712281	Yes
