## Supplementary material for "Somatic hypomethylation of pericentromeric SST1 repeats and tetraploidization in human colorectal cancer cells": GSEA results: HALLMARK_PROTEIN_SECRETION.tsv

NAME	SYMBOL	TITLE	RANK IN GENE LIST	RANK METRIC SCORE	RUNNING ES	CORE ENRICHMENT
row_0	SH3GL2	SH3-domain GRB2-like 2	156	0.16994133591651917	0.027130289	No
row_1	CAV2	caveolin 2	202	0.15406857430934906	0.056689486	No
row_2	SSPN	sarcospan	483	0.11173668503761292	0.065395944	No
row_3	TSPAN8	tetraspanin 8	1077	0.08146558701992035	0.051730525	No
row_4	EGFR	epidermal growth factor receptor	1396	0.073965884745121	0.05066686	No
row_5	ATP6V1B1	ATPase, H+ transporting, lysosomal 56/58kDa, V1 subunit B1	1823	0.06445939838886261	0.04207799	No
row_6	GLA	galactosidase, alpha	2101	0.06001455709338188	0.040238075	No
row_7	OCRL	oculocerebrorenal syndrome of Lowe	2745	0.050563033670186996	0.017605891	No
row_8	KRT18	keratin 18, type I	3794	0.03960948437452316	-0.028136523	No
row_9	ERGIC3	ERGIC and golgi 3	4743	0.03120104782283306	-0.070471875	No
row_10	SOD1	superoxide dismutase 1, soluble	4956	0.029653705656528473	-0.075247794	No
row_11	PPT1	palmitoyl-protein thioesterase 1	5049	0.028977885842323303	-0.073987514	No
row_12	GNAS	GNAS complex locus	5134	0.0283415038138628	-0.07244716	No
row_13	CLTA	clathrin, light chain A	5300	0.027006175369024277	-0.07535189	No
row_14	ZW10	zw10 kinetochore protein	5810	0.023283546790480614	-0.09673136	No
row_15	ANP32E	acidic nuclear phosphoprotein 32 family member E	6152	0.021060500293970108	-0.10992434	No
row_16	STAM	signal transducing adaptor molecule (SH3 domain and ITAM motif) 1	7364	0.013775455765426159	-0.16940063	No
row_17	TMX1	thioredoxin-related transmembrane protein 1	7518	0.012799054384231567	-0.17462707	No
row_18	DNM1L	dynamin 1-like	7773	0.011239890940487385	-0.18537422	No
row_19	CTSC	cathepsin C	8167	0.008940774947404861	-0.20375092	No
row_20	COG2	component of oligomeric golgi complex 2	8314	0.007933402433991432	-0.20962372	No
row_21	RER1	retention in endoplasmic reticulum sorting receptor 1	8480	0.007012098096311092	-0.21666503	No
row_22	RAB2A	RAB2A, member RAS oncogene family	8993	0.00409337505698204	-0.24216914	No
row_23	SGMS1	sphingomyelin synthase 1	9023	0.003895682981237769	-0.24285571	No
row_24	TPD52	tumor protein D52	9288	0.0025491141714155674	-0.25591555	No
row_25	NAPG	N-ethylmaleimide-sensitive factor attachment protein, gamma	9351	0.0022008439991623163	-0.25865117	No
row_26	RAB9A	RAB9A, member RAS oncogene family	9525	0.0013710338389500976	-0.26727128	No
row_27	M6PR	mannose-6-phosphate receptor (cation dependent)	10105	-0.0017219990259036422	-0.29671428	No
row_28	VAMP4	vesicle associated membrane protein 4	10166	-0.002056592609733343	-0.29937682	No
row_29	ADAM10	ADAM metallopeptidase domain 10	10365	-0.0032849067356437445	-0.30888763	No
row_30	AP2S1	adaptor-related protein complex 2 sigma 1 subunit	10452	-0.0038275113329291344	-0.3125219	No
row_31	MON2	MON2 homolog, regulator of endosome-to-Golgi trafficking	10498	-0.0040938337333500385	-0.31399092	No
row_32	STX7	syntaxin 7	10582	-0.004593709018081427	-0.31731227	No
row_33	RPS6KA3	ribosomal protein S6 kinase, 90kDa, polypeptide 3	10766	-0.005741066765040159	-0.32554293	No
row_34	VAMP3	vesicle associated membrane protein 3	10859	-0.0062493192963302135	-0.32898498	No
row_35	AP2B1	adaptor-related protein complex 2, beta 1 subunit	10943	-0.006727956235408783	-0.33186477	No
row_36	VPS45	vacuolar protein sorting 45 homolog (S. cerevisiae)	11142	-0.007983001880347729	-0.3404036	No
row_37	STX16	syntaxin 16	11260	-0.008539239875972271	-0.34465852	No
row_38	SNAP23	synaptosome associated protein 23kDa	11372	-0.009123226627707481	-0.34848383	No
row_39	SCAMP3	secretory carrier membrane protein 3	11403	-0.00935214664787054	-0.34809297	No
row_40	TOM1L1	target of myb1 like 1 membrane trafficking protein	11893	-0.012192880734801292	-0.37073767	No
row_41	ARFIP1	ADP-ribosylation factor interacting protein 1	12153	-0.013821369968354702	-0.38120806	No
row_42	SCAMP1	secretory carrier membrane protein 1	12402	-0.015477091073989868	-0.39076978	No
row_43	STX12	syntaxin 12	12441	-0.0157283004373312	-0.3894715	No
row_44	AP2M1	adaptor-related protein complex 2, mu 1 subunit	12582	-0.01663021370768547	-0.39323625	No
row_45	COPE	coatomer protein complex subunit epsilon	12743	-0.01757819950580597	-0.39783418	No
row_46	AP1G1	adaptor-related protein complex 1, gamma 1 subunit	12753	-0.01764216087758541	-0.3946474	No
row_47	VPS4B	vacuolar protein sorting 4 homolog B (S. cerevisiae)	12780	-0.017802156507968903	-0.39230245	No
row_48	CLTC	clathrin, heavy chain (Hc)	13075	-0.019730037078261375	-0.40335175	No
row_49	CD63	CD63 molecule	13313	-0.021332481876015663	-0.4111359	No
row_50	MAPK1	mitogen-activated protein kinase 1	13405	-0.021898837760090828	-0.41128874	No
row_51	TSG101	tumor susceptibility 101	13515	-0.02265588752925396	-0.41221136	No
row_52	PAM	peptidylglycine alpha-amidating monooxygenase	13616	-0.02347642555832863	-0.412501	No
row_53	TMED2	transmembrane p24 trafficking protein 2	13702	-0.02415499836206436	-0.41187826	No
row_54	CLN5	ceroid-lipofuscinosis, neuronal 5	13799	-0.024842141196131706	-0.4116795	No
row_55	GOLGA4	golgin A4	13836	-0.025125058367848396	-0.4083342	No
row_56	SNX2	sorting nexin 2	13888	-0.02552698366343975	-0.40567774	No
row_57	VAMP7	vesicle associated membrane protein 7	14231	-0.028181901201605797	-0.41744882	No
row_58	TMED10	transmembrane p24 trafficking protein 10	14305	-0.028780072927474976	-0.4152516	No
row_59	USO1	USO1 vesicle transport factor	14373	-0.029422782361507416	-0.41261262	No
row_60	NAPA	N-ethylmaleimide-sensitive factor attachment protein, alpha	14800	-0.032762620598077774	-0.42775923	No
row_61	RAB5A	RAB5A, member RAS oncogene family	15213	-0.036186084151268005	-0.441477	No
row_62	ARF1	ADP-ribosylation factor 1	15527	-0.039039246737957	-0.4495093	Yes
row_63	ARFGEF1	ADP-ribosylation factor guanine nucleotide-exchange factor 1 (brefeldin A-inhibited)	15611	-0.03981907293200493	-0.4455429	Yes
row_64	RAB14	RAB14, member RAS oncogene family	15768	-0.04145200550556183	-0.44499573	Yes
row_65	YIPF6	Yip1 domain family member 6	15848	-0.042235106229782104	-0.4403236	Yes
row_66	ABCA1	ATP binding cassette subfamily A member 1	15924	-0.042860060930252075	-0.4353163	Yes
row_67	RAB22A	RAB22A, member RAS oncogene family	16170	-0.04573395848274231	-0.43846378	Yes
row_68	SCRN1	secernin 1	16395	-0.048329513520002365	-0.43999347	Yes
row_69	KIF1B	kinesin family member 1B	16464	-0.049246374517679214	-0.43330464	Yes
row_70	AP3S1	adaptor-related protein complex 3, sigma 1 subunit	16602	-0.05133526399731636	-0.42973486	Yes
row_71	CLCN3	chloride channel, voltage-sensitive 3	17046	-0.05757627263665199	-0.44062272	Yes
row_72	GBF1	golgi brefeldin A resistant guanine nucleotide exchange factor 1	17383	-0.06308434903621674	-0.44486406	Yes
row_73	ATP1A1	ATPase, Na+/K+ transporting, alpha 1 polypeptide	17404	-0.06352410465478897	-0.4327509	Yes
row_74	AP3B1	adaptor-related protein complex 3, beta 1 subunit	17443	-0.06417828053236008	-0.42142883	Yes
row_75	COPB1	coatomer protein complex subunit beta 1	17604	-0.0673709288239479	-0.41572517	Yes
row_76	COPB2	coatomer protein complex subunit beta 2 (beta prime)	17673	-0.06893706321716309	-0.40496254	Yes
row_77	ARFGEF2	ADP-ribosylation factor guanine nucleotide-exchange factor 2 (brefeldin A-inhibited)	17674	-0.06895402818918228	-0.39069664	Yes
row_78	LAMP2	lysosomal-associated membrane protein 2	17747	-0.0707394927740097	-0.379767	Yes
row_79	IGF2R	insulin-like growth factor 2 receptor	17794	-0.07186416536569595	-0.3672665	Yes
row_80	BET1	Bet1 golgi vesicular membrane trafficking protein	17898	-0.07445282489061356	-0.35716408	Yes
row_81	ATP6V1H	ATPase, H+ transporting, lysosomal 50/57kDa, V1 subunit H	18008	-0.07706387341022491	-0.34683025	Yes
row_82	ARCN1	archain 1	18130	-0.08063007891178131	-0.3363762	Yes
row_83	SEC22B	SEC22 homolog B, vesicle trafficking protein (gene/pseudogene)	18134	-0.08080185204744339	-0.31981352	Yes
row_84	YKT6	YKT6 v-SNARE homolog (S. cerevisiae)	18191	-0.08232539147138596	-0.30566338	Yes
row_85	ICA1	islet cell autoantigen 1	18218	-0.08301503211259842	-0.28982657	Yes
row_86	SEC31A	SEC31 homolog A, COPII coat complex component	18367	-0.08757057785987854	-0.2793262	Yes
row_87	BNIP3	BCL2/adenovirus E1B 19kDa interacting protein 3	18512	-0.09314242005348206	-0.26746723	Yes
row_88	LMAN1	lectin, mannose-binding, 1	18623	-0.09743411839008331	-0.25297046	Yes
row_89	GOSR2	golgi SNAP receptor complex member 2	19041	-0.13247840106487274	-0.24702369	Yes
row_90	ATP7A	ATPase, Cu++ transporting, alpha polypeptide	19148	-0.1488957554101944	-0.22167417	Yes
row_91	ARFGAP3	ADP-ribosylation factor GTPase activating protein 3	19157	-0.15081025660037994	-0.19088483	Yes
row_92	SEC24D	SEC24 homolog D, COPII coat complex component	19384	-0.22814495861530304	-0.15531549	Yes
row_93	DST	dystonin	19494	-0.38004741072654724	-0.082297474	Yes
row_94	GALC	galactosylceramidase	19500	-0.4050002992153168	0.0012355775	Yes
