## Supplementary material for "Somatic hypomethylation of pericentromeric SST1 repeats and tetraploidization in human colorectal cancer cells": GSEA results: HALLMARK_SPERMATOGENESIS.tsv

NAME	SYMBOL	TITLE	RANK IN GENE LIST	RANK METRIC SCORE	RUNNING ES	CORE ENRICHMENT
row_0	DMC1	DNA meiotic recombinase 1	96	0.21100327372550964	0.03329429	Yes
row_1	TLE4	transducin-like enhancer of split 4	179	0.16256381571292877	0.05853077	Yes
row_2	PSMG1	proteasome (prosome, macropain) assembly chaperone 1	497	0.11063849180936813	0.062237278	Yes
row_3	DMRT1	doublesex and mab-3 related transcription factor 1	868	0.08959822356700897	0.05939711	Yes
row_4	GPR182	G protein-coupled receptor 182	998	0.08445915579795837	0.06805328	Yes
row_5	HSPA4L	heat shock 70kDa protein 4-like	1070	0.08182711899280548	0.07922331	Yes
row_6	CFTR	cystic fibrosis transmembrane conductance regulator	1189	0.07880695909261703	0.08742225	Yes
row_7	TTK	TTK protein kinase	1229	0.07795858383178711	0.09954127	Yes
row_8	ZC2HC1C	zinc finger, C2HC-type containing 1C	1230	0.07794252783060074	0.11366852	Yes
row_9	ACE	angiotensin I converting enzyme	1448	0.07283718138933182	0.115680225	Yes
row_10	AGFG1	ArfGAP with FG repeats 1	1550	0.07014387100934982	0.12318561	Yes
row_11	SHE	Src homology 2 domain containing E	1566	0.06977596879005432	0.13505913	Yes
row_12	SNAP91	synaptosome associated protein 91kDa	1590	0.06913478672504425	0.14640391	Yes
row_13	NPY5R	neuropeptide Y receptor Y5	1610	0.06858503073453903	0.1578553	Yes
row_14	PARP2	poly(ADP-ribose) polymerase 2	1614	0.06849600374698639	0.17011563	Yes
row_15	PGS1	phosphatidylglycerophosphate synthase 1	1846	0.06399153918027878	0.16980211	Yes
row_16	HSPA2	heat shock 70kDa protein 2	1901	0.063143290579319	0.17846231	Yes
row_17	SLC12A2	solute carrier family 12 (sodium/potassium/chloride transporter), member 2	2023	0.0611644946038723	0.18330881	Yes
row_18	ACTL7B	actin-like 7B	2113	0.05982953682541847	0.18956353	Yes
row_19	DBF4	DBF4 zinc finger	2187	0.058452460914850235	0.19639371	Yes
row_20	IL12RB2	interleukin 12 receptor, beta 2	2268	0.05733514204621315	0.20266041	Yes
row_21	MAP7	microtubule-associated protein 7	2428	0.05484190583229065	0.20440136	Yes
row_22	TUBA3C	tubulin, alpha 3c	2438	0.05467139929533005	0.21384656	Yes
row_23	DPEP3	dipeptidase 3	2717	0.050808776170015335	0.20871995	Yes
row_24	THEG	theg spermatid protein	2727	0.05073675885796547	0.21745197	Yes
row_25	HBZ	hemoglobin, zeta	3017	0.047368086874485016	0.2111345	Yes
row_26	SCG3	secretogranin III	3098	0.0466323159635067	0.21546128	Yes
row_27	GSTM3	glutathione S-transferase mu 3 (brain)	3265	0.04494152218103409	0.2150468	Yes
row_28	DDX25	DEAD (Asp-Glu-Ala-Asp) box helicase 25	3277	0.04478752613067627	0.22259739	Yes
row_29	CLVS1	clavesin 1	3449	0.043116629123687744	0.22159429	Yes
row_30	DCC	DCC netrin 1 receptor	3629	0.041362423449754715	0.2198607	Yes
row_31	OAZ3	ornithine decarboxylase antizyme 3	3673	0.0409025102853775	0.22505696	Yes
row_32	ACRBP	acrosin binding protein	4402	0.03390807658433914	0.19366162	No
row_33	MLLT10	myeloid/lymphoid or mixed-lineage leukemia; translocated to, 10	4594	0.03237517178058624	0.18968026	No
row_34	ELOVL3	ELOVL fatty acid elongase 3	4675	0.031779695302248	0.19131498	No
row_35	CDK1	cyclin-dependent kinase 1	4823	0.03061700612306595	0.18928394	No
row_36	PHKG2	phosphorylase kinase, gamma 2 (testis)	4880	0.0302341990172863	0.19187616	No
row_37	AURKA	aurora kinase A	5067	0.02882249280810356	0.18750872	No
row_38	POMC	proopiomelanocortin	5172	0.027981232851743698	0.18721732	No
row_39	PAPOLB	poly(A) polymerase beta	5218	0.027592021971940994	0.1898979	No
row_40	TOPBP1	topoisomerase (DNA) II binding protein 1	5259	0.027324523776769638	0.19278781	No
row_41	MLF1	myeloid leukemia factor 1	5320	0.026850363239645958	0.19456044	No
row_42	HOXB1	homeobox B1	5406	0.026223767548799515	0.1949303	No
row_43	GMCL1	germ cell-less, spermatogenesis associated 1	5621	0.024573178961873055	0.18834877	No
row_44	PACRG	PARK2 co-regulated	5665	0.02432343363761902	0.19054003	No
row_45	HTR5A	5-hydroxytryptamine (serotonin) receptor 5A, G protein-coupled	5770	0.023578958585858345	0.18945073	No
row_46	VDAC3	voltage-dependent anion channel 3	5771	0.02357482723891735	0.19372371	No
row_47	RFC4	replication factor C subunit 4	5802	0.023367473855614662	0.19641209	No
row_48	PHF7	PHD finger protein 7	5823	0.023166604340076447	0.19957973	No
row_49	BUB1	BUB1 mitotic checkpoint serine/threonine kinase	5988	0.0220929142087698	0.19512703	No
row_50	EZH2	enhancer of zeste 2 polycomb repressive complex 2 subunit	5989	0.02209235541522503	0.19913131	No
row_51	HSPA1L	heat shock 70kDa protein 1-like	6184	0.02087225764989853	0.19291031	No
row_52	TULP2	tubby like protein 2	6384	0.019772477447986603	0.18623216	No
row_53	ODF1	outer dense fiber of sperm tails 1	6441	0.019385330379009247	0.186858	No
row_54	ZNRF4	zinc and ring finger 4	6545	0.018655164167284966	0.18492782	No
row_55	NCAPH	non-SMC condensin I complex subunit H	6995	0.015856515616178513	0.16464797	No
row_56	TNP2	transition protein 2 (during histone to protamine replacement)	7100	0.015248095616698265	0.16204868	No
row_57	COIL	coilin	7186	0.014812471345067024	0.16035022	No
row_58	NEFH	neurofilament, heavy polypeptide	7329	0.01403285376727581	0.1555711	No
row_59	PGK2	phosphoglycerate kinase 2	7365	0.013750958256423473	0.15625861	No
row_60	GAPDHS	glyceraldehyde-3-phosphate dehydrogenase, spermatogenic	7644	0.011988288722932339	0.14409572	No
row_61	DNAJB8	DnaJ (Hsp40) homolog, subfamily B, member 8	7689	0.011757620610296726	0.14395782	No
row_62	PRM2	protamine 2	7954	0.010137200355529785	0.13218136	No
row_63	CCNB2	cyclin B2	8020	0.00980670191347599	0.13060695	No
row_64	NPHP1	nephronophthisis 1 (juvenile)	8117	0.0091716842725873	0.12731883	No
row_65	CRISP2	cysteine-rich secretory protein 2	8207	0.00863582268357277	0.12429457	No
row_66	LDHC	lactate dehydrogenase C	8359	0.0076476153917610645	0.117894	No
row_67	TALDO1	transaldolase 1	8396	0.007472188211977482	0.117391914	No
row_68	PCSK4	proprotein convertase subtilisin/kexin type 4	8729	0.005542628932744265	0.10127607	No
row_69	IP6K1	inositol hexakisphosphate kinase 1	8801	0.005174004938453436	0.09855256	No
row_70	MTNR1A	melatonin receptor 1A	8961	0.004234048537909985	0.091120735	No
row_71	ALOX15	arachidonate 15-lipoxygenase	9076	0.0035408134572207928	0.0858838	No
row_72	PCSK1N	proprotein convertase subtilisin/kexin type 1 inhibitor	9104	0.0034450243692845106	0.085115895	No
row_73	ZPBP	zona pellucida binding protein	9314	0.0023472208995372057	0.07476369	No
row_74	CDKN3	cyclin-dependent kinase inhibitor 3	9369	0.0021347745787352324	0.07236597	No
row_75	CAMK4	calcium/calmodulin-dependent protein kinase IV	9650	7.223610300570726E-4	0.058057956	No
row_76	PIAS2	protein inhibitor of activated STAT 2	9854	-3.9235278381966054E-4	0.047660835	No
row_77	CHRM4	cholinergic receptor, muscarinic 4	9969	-0.0010714019881561399	0.041976318	No
row_78	PEBP1	phosphatidylethanolamine binding protein 1	9974	-0.0011103467550128698	0.0419713	No
row_79	SCG5	secretogranin V	10169	-0.0020688141230493784	0.03234215	No
row_80	DDX4	DEAD (Asp-Glu-Ala-Asp) box polypeptide 4	10279	-0.002812138991430402	0.02723098	No
row_81	ACRV1	acrosomal vesicle protein 1	10323	-0.003093061503022909	0.025574194	No
row_82	TNNI3	troponin I type 3 (cardiac)	10545	-0.0043350569903850555	0.014963481	No
row_83	GFI1	growth factor independent 1 transcription repressor	10648	-0.005086096003651619	0.010625445	No
row_84	CLGN	calmegin	11000	-0.007065352518111467	-0.0061941934	No
row_85	ADAD1	adenosine deaminase domain containing 1	11012	-0.007143669296056032	-0.0054666325	No
row_86	ADCYAP1	adenylate cyclase activating polypeptide 1 (pituitary)	11129	-0.00787955243140459	-0.010020296	No
row_87	KIF2C	kinesin family member 2C	11587	-0.010323536582291126	-0.031715553	No
row_88	NEK2	NIMA-related kinase 2	11616	-0.01050238125026226	-0.031255867	No
row_89	CLPB	ClpB homolog, mitochondrial AAA ATPase chaperonin	11672	-0.010831288062036037	-0.032128897	No
row_90	ZC3H14	zinc finger CCCH-type containing 14	11756	-0.011355568654835224	-0.034350794	No
row_91	SYCP1	synaptonemal complex protein 1	11766	-0.011411492712795734	-0.032746546	No
row_92	TSSK2	testis-specific serine kinase 2	11920	-0.012331197038292885	-0.03840134	No
row_93	JAM3	junctional adhesion molecule 3	12131	-0.013643953949213028	-0.046757553	No
row_94	MTOR	mechanistic target of rapamycin (serine/threonine kinase)	12446	-0.01580980233848095	-0.06008424	No
row_95	IDE	insulin-degrading enzyme	12755	-0.017663612961769104	-0.072765514	No
row_96	STRBP	spermatid perinuclear RNA binding protein	12795	-0.01784621551632881	-0.07154199	No
row_97	NOS1	nitric oxide synthase 1 (neuronal)	13175	-0.020404038950800896	-0.08738785	No
row_98	GAD1	glutamate decarboxylase 1	13246	-0.020829075947403908	-0.08722228	No
row_99	YBX2	Y box binding protein 2	13662	-0.023786133155226707	-0.10431157	No
row_100	ADAM2	ADAM metallopeptidase domain 2	13744	-0.024445272982120514	-0.1040578	No
row_101	CCNA1	cyclin A1	13813	-0.02493620105087757	-0.10304466	No
row_102	MAST2	microtubule associated serine/threonine kinase 2	13921	-0.025749001652002335	-0.10389534	No
row_103	TNP1	transition protein 1 (during histone to protamine replacement)	14768	-0.03251511976122856	-0.14162815	No
row_104	TSN	translin	14905	-0.0336092971265316	-0.14254959	No
row_105	PDHA2	pyruvate dehydrogenase (lipoamide) alpha 2	15177	-0.03594133257865906	-0.15000997	No
row_106	LPIN1	Transcript Identified by AceView, Entrez Gene ID(s) 23175	15296	-0.03694266453385353	-0.14939903	No
row_107	CSNK2A2	casein kinase 2, alpha prime polypeptide	15362	-0.037540972232818604	-0.14594655	No
row_108	NAA11	N(alpha)-acetyltransferase 11, NatA catalytic subunit	15536	-0.03914182633161545	-0.14777322	No
row_109	SIRT1	sirtuin 1	15838	-0.042111948132514954	-0.15566221	No
row_110	RAD17	RAD17 checkpoint clamp loader component	15985	-0.04350534826517105	-0.15530565	No
row_111	GSG1	germ cell associated 1	16068	-0.044513896107673645	-0.15146595	No
row_112	STAM2	signal transducing adaptor molecule (SH3 domain and ITAM motif) 2	16637	-0.05180073902010918	-0.17136739	No
row_113	ART3	ADP-ribosyltransferase 3	16849	-0.054504234343767166	-0.17236917	No
row_114	SPATA6	spermatogenesis associated 6	16932	-0.055725518614053726	-0.16649735	No
row_115	TEKT2	tektin 2 (testicular)	17035	-0.057421714067459106	-0.16134945	No
row_116	CNIH2	cornichon family AMPA receptor auxiliary protein 2	17121	-0.0587456114590168	-0.15508494	No
row_117	NF2	neurofibromin 2 (merlin)	17161	-0.059391312301158905	-0.14633127	No
row_118	TCP11	t-complex 11, testis-specific	17184	-0.059783972799777985	-0.13662979	No
row_119	CST8	cystatin 8 (cystatin-related epididymal specific)	17330	-0.06225339695811272	-0.13282354	No
row_120	IL13RA2	interleukin 13 receptor, alpha 2	17427	-0.06397124379873276	-0.12617911	No
row_121	CCT6B	chaperonin containing TCP1, subunit 6B (zeta 2)	17752	-0.07079116255044937	-0.130056	No
row_122	CHFR	checkpoint with forkhead and ring finger domains, E3 ubiquitin protein ligase	17781	-0.07158714532852173	-0.11852457	No
row_123	TKTL1	transketolase-like 1	17783	-0.07161314785480499	-0.1055961	No
row_124	PRKAR2A	protein kinase, cAMP-dependent, regulatory, type II, alpha	17801	-0.07201887667179108	-0.09341918	No
row_125	SLC2A5	solute carrier family 2 (facilitated glucose/fructose transporter), member 5	17838	-0.07298701256513596	-0.08204657	No
row_126	AKAP4	A kinase (PRKA) anchor protein 4	18147	-0.08112262189388275	-0.083225764	No
row_127	IFT88	intraflagellar transport 88	18324	-0.08633320033550262	-0.0766536	No
row_128	BRAF	B-Raf proto-oncogene, serine/threonine kinase	18407	-0.08893311768770218	-0.06476284	No
row_129	MEP1B	meprin A, beta	19195	-0.16013406217098236	-0.07632195	No
row_130	RPL39L	ribosomal protein L39-like	19202	-0.16271354258060455	-0.04713919	No
row_131	ARL4A	ADP-ribosylation factor like GTPase 4A	19243	-0.17201000452041626	-0.018024724	No
row_132	GRM8	glutamate receptor, metabotropic 8	19266	-0.17910845577716827	0.013304569	No
