## Supplementary material for "Somatic hypomethylation of pericentromeric SST1 repeats and tetraploidization in human colorectal cancer cells": GSEA results: HALLMARK_TGF_BETA_SIGNALING.tsv

NAME	SYMBOL	TITLE	RANK IN GENE LIST	RANK METRIC SCORE	RUNNING ES	CORE ENRICHMENT
row_0	SMAD6	SMAD family member 6	132	0.1855730265378952	0.089331396	Yes
row_1	THBS1	thrombospondin 1	192	0.15778712928295135	0.16802128	Yes
row_2	SMAD7	SMAD family member 7	372	0.12269264459609985	0.22237225	Yes
row_3	ID3	inhibitor of DNA binding 3, dominant negative helix-loop-helix protein	1001	0.08438298851251602	0.23382221	Yes
row_4	ID1	inhibitor of DNA binding 1, dominant negative helix-loop-helix protein	1068	0.08190879225730896	0.27285418	Yes
row_5	ID2	inhibitor of DNA binding 2, dominant negative helix-loop-helix protein	1150	0.07966402918100357	0.3099532	Yes
row_6	LEFTY2	left-right determination factor 2	1775	0.06530974060297012	0.31173033	Yes
row_7	TGIF1	TGFB-induced factor homeobox 1	3674	0.04089293256402016	0.235431	No
row_8	SMURF2	SMAD specific E3 ubiquitin protein ligase 2	4014	0.037440940737724304	0.23741165	No
row_9	SKI	SKI proto-oncogene	5564	0.024896979331970215	0.17075191	No
row_10	RAB31	Transcript Identified by AceView, Entrez Gene ID(s) 11031	6174	0.02093096263706684	0.15031505	No
row_11	PPM1A	protein phosphatase, Mg2+/Mn2+ dependent, 1A	6498	0.01900656707584858	0.14357002	No
row_12	MAP3K7	mitogen-activated protein kinase kinase kinase 7	6582	0.01846608705818653	0.14887111	No
row_13	ARID4B	AT rich interactive domain 4B (RBP1-like)	6960	0.016096927225589752	0.13784578	No
row_14	BMPR2	bone morphogenetic protein receptor type II	6988	0.015876539051532745	0.14468178	No
row_15	CDH1	cadherin 1, type 1	7180	0.014851338230073452	0.14256401	No
row_16	SMAD3	SMAD family member 3	7263	0.014406710863113403	0.14581405	No
row_17	SPTBN1	spectrin, beta, non-erythrocytic 1	7325	0.014042231254279613	0.14995384	No
row_18	IFNGR2	interferon gamma receptor 2 (interferon gamma transducer 1)	9041	0.0037652552127838135	0.06382421	No
row_19	NOG	noggin	9209	0.0029271848034113646	0.05676338	No
row_20	HDAC1	histone deacetylase 1	9475	0.0015648567350581288	0.043963857	No
row_21	PMEPA1	prostate transmembrane protein, androgen induced 1	9736	2.3642256564926356E-4	0.03073311	No
row_22	FKBP1A	FK506 binding protein 1A	9775	2.8753473088727333E-5	0.02879638	No
row_23	RHOA	ras homolog family member A	10006	-0.0012533462140709162	0.017633066	No
row_24	TRIM33	tripartite motif containing 33	10432	-0.0037100682966411114	-0.0022727735	No
row_25	CDK9	cyclin-dependent kinase 9	10556	-0.004403652623295784	-0.006309151	No
row_26	SMURF1	SMAD specific E3 ubiquitin protein ligase 1	10807	-0.006015044637024403	-0.016033487	No
row_27	JUNB	jun B proto-oncogene	10813	-0.006074512843042612	-0.01314421	No
row_28	SLC20A1	solute carrier family 20 (phosphate transporter), member 1	10841	-0.006176414899528027	-0.011332042	No
row_29	PPP1CA	protein phosphatase 1, catalytic subunit, alpha isozyme	11025	-0.007233648560941219	-0.016984234	No
row_30	CDKN1C	cyclin-dependent kinase inhibitor 1C (p57, Kip2)	11246	-0.008473885245621204	-0.023894351	No
row_31	SMAD1	SMAD family member 1	11250	-0.008482836186885834	-0.019655054	No
row_32	WWTR1	WW domain containing transcription regulator 1	11345	-0.009001573547720909	-0.019820714	No
row_33	CTNNB1	catenin (cadherin-associated protein), beta 1	11452	-0.009648972190916538	-0.020267379	No
row_34	TGFBR1	transforming growth factor, beta receptor 1	12290	-0.01471154484897852	-0.055635083	No
row_35	NCOR2	nuclear receptor corepressor 2	12339	-0.015097030438482761	-0.05028134	No
row_36	TGFB1	transforming growth factor beta 1	12464	-0.015874488279223442	-0.048428178	No
row_37	SERPINE1	serpin peptidase inhibitor, clade E (nexin, plasminogen activator inhibitor type 1), member 1	12974	-0.019051378592848778	-0.06470266	No
row_38	SKIL	SKI-like proto-oncogene	13624	-0.0235220305621624	-0.08585191	No
row_39	ENG	endoglin	13817	-0.024966556578874588	-0.082782224	No
row_40	UBE2D3	Memczak2013 ANTISENSE, coding, INTERNAL, intronic best transcript NM_181893	13866	-0.025384586304426193	-0.072100416	No
row_41	BMPR1A	bone morphogenetic protein receptor type IA	14258	-0.028354423120617867	-0.07749643	No
row_42	HIPK2	homeodomain interacting protein kinase 2	15466	-0.03847423195838928	-0.11955975	No
row_43	FNTA	farnesyltransferase, CAAX box, alpha	15473	-0.038518667221069336	-0.099918574	No
row_44	TJP1	tight junction protein 1	15540	-0.03916905075311661	-0.083022065	No
row_45	XIAP	X-linked inhibitor of apoptosis, E3 ubiquitin protein ligase	15992	-0.04359443858265877	-0.083606586	No
row_46	APC	adenomatous polyposis coli	16107	-0.04498164355754852	-0.066164866	No
row_47	BMP2	bone morphogenetic protein 2	16350	-0.047723736613988876	-0.053876854	No
row_48	LTBP2	latent transforming growth factor beta binding protein 2	16467	-0.04936617612838745	-0.03426704	No
row_49	BCAR3	breast cancer anti-estrogen resistance 3	16807	-0.053963616490364075	-0.023729086	No
row_50	ACVR1	activin A receptor type I	16819	-0.054111331701278687	0.0037309418	No
row_51	KLF10	Kruppel-like factor 10	17645	-0.068266361951828	-0.0032837188	No
row_52	FURIN	furin (paired basic amino acid cleaving enzyme)	18023	-0.077400803565979	0.017441044	No
row_53	PPP1R15A	protein phosphatase 1, regulatory subunit 15A	18867	-0.11507023870944977	0.033742275	No
