## Supplementary material for "Somatic hypomethylation of pericentromeric SST1 repeats and tetraploidization in human colorectal cancer cells": GSEA results: HALLMARK_UNFOLDED_PROTEIN_RESPONSE.tsv

NAME	SYMBOL	TITLE	RANK IN GENE LIST	RANK METRIC SCORE	RUNNING ES	CORE ENRICHMENT
row_0	WFS1	Wolfram syndrome 1 (wolframin)	150	0.17184029519557953	0.0239254	No
row_1	GEMIN4	gem nuclear organelle associated protein 4	802	0.09220291674137115	0.0073805694	No
row_2	NFYB	nuclear transcription factor Y subunit beta	835	0.09080144017934799	0.02245689	No
row_3	RRP9	ribosomal RNA processing 9, small subunit (SSU) processome component, homolog (yeast)	1374	0.07458391040563583	0.008486529	No
row_4	EXOSC2	exosome component 2	1485	0.07180497795343399	0.016046867	No
row_5	BAG3	BCL2-associated athanogene 3	1721	0.0663166493177414	0.016158674	No
row_6	ZBTB17	zinc finger and BTB domain containing 17	1843	0.06404300779104233	0.021722851	No
row_7	IGFBP1	insulin like growth factor binding protein 1	2762	0.05040161311626434	-0.016272033	No
row_8	NPM1	nucleophosmin (nucleolar phosphoprotein B23, numatrin)	2890	0.048712536692619324	-0.013840522	No
row_9	DDX10	DEAD (Asp-Glu-Ala-Asp) box polypeptide 10	3120	0.04632991552352905	-0.017100986	No
row_10	DNAJA4	DnaJ (Hsp40) homolog, subfamily A, member 4	3634	0.041318487375974655	-0.03591084	No
row_11	TATDN2	TatD DNase domain containing 2	3688	0.04069412872195244	-0.031145118	No
row_12	NOP56	NOP56 ribonucleoprotein	3937	0.03813943639397621	-0.03689268	No
row_13	DCP2	decapping mRNA 2	4517	0.03296671435236931	-0.0606399	No
row_14	DKC1	dyskeratosis congenita 1, dyskerin	4547	0.03282787278294563	-0.056087	No
row_15	TUBB2A	tubulin, beta 2A class IIa	4954	0.029676305130124092	-0.07153055	No
row_16	NOP14	NOP14 nucleolar protein	5088	0.028667155653238297	-0.07310013	No
row_17	EIF4A3	eukaryotic translation initiation factor 4A3	5227	0.02752314880490303	-0.07513792	No
row_18	EDC4	enhancer of mRNA decapping 4	5438	0.02594665251672268	-0.08117417	No
row_19	CCL2	chemokine (C-C motif) ligand 2	5479	0.02565537951886654	-0.07850886	No
row_20	NHP2	NHP2 ribonucleoprotein	5638	0.024461301043629646	-0.082140625	No
row_21	EIF4E	eukaryotic translation initiation factor 4E	5726	0.023888565599918365	-0.0822213	No
row_22	NOLC1	nucleolar and coiled-body phosphoprotein 1	5963	0.02228102646768093	-0.09027174	No
row_23	CNOT6	CCR4-NOT transcription complex subunit 6	6137	0.02116469480097294	-0.09528322	No
row_24	EXOSC9	exosome component 9	6260	0.020497720688581467	-0.09779098	No
row_25	NABP1	nucleic acid binding protein 1	6323	0.02018224634230137	-0.09726676	No
row_26	NFYA	nuclear transcription factor Y subunit alpha	6480	0.019127143546938896	-0.10177801	No
row_27	EIF4A2	eukaryotic translation initiation factor 4A2	6507	0.01891815848648548	-0.099632576	No
row_28	LSM4	LSM4 homolog, U6 small nuclear RNA and mRNA degradation associated	6745	0.01735238917171955	-0.10864231	No
row_29	SEC11A	SEC11 homolog A, signal peptidase complex subunit	6770	0.017188630998134613	-0.10671243	No
row_30	KIF5B	Memczak2013 ANTISENSE, CDS, coding, INTERNAL, UTR3 best transcript NM_004521	6866	0.016643812879920006	-0.10853949	No
row_31	YIF1A	Yip1 interacting factor homolog A (S. cerevisiae)	7125	0.015155496075749397	-0.11903539	No
row_32	ATP6V0D1	ATPase, H+ transporting, lysosomal 38kDa, V0 subunit d1	7524	0.012751738540828228	-0.1371842	No
row_33	EXOC2	exocyst complex component 2	7660	0.011876518838107586	-0.14194939	No
row_34	EIF4A1	eukaryotic translation initiation factor 4A1	8146	0.009020242840051651	-0.16526608	No
row_35	EXOSC5	exosome component 5	8270	0.008183477446436882	-0.17009346	No
row_36	SPCS1	signal peptidase complex subunit 1	8316	0.007916804403066635	-0.17095286	No
row_37	EXOSC4	exosome component 4	8674	0.00581620866432786	-0.18826754	No
row_38	ALDH18A1	aldehyde dehydrogenase 18 family, member A1	8962	0.004230794031172991	-0.20226915	No
row_39	HSPA9	heat shock 70kDa protein 9 (mortalin)	9059	0.0036655371077358723	-0.20653813	No
row_40	KHSRP	KH-type splicing regulatory protein	9258	0.0026952545158565044	-0.21623895	No
row_41	PDIA6	protein disulfide isomerase family A, member 6	9484	0.0015131284017115831	-0.22754803	No
row_42	IMP3	IMP3, U3 small nucleolar ribonucleoprotein	9618	8.962596766650677E-4	-0.23423262	No
row_43	POP4	POP4 homolog, ribonuclease P/MRP subunit	9765	9.08690708456561E-5	-0.24173507	No
row_44	DCTN1	dynactin 1	10021	-0.0013354173861443996	-0.25462192	No
row_45	CKS1B	CDC28 protein kinase regulatory subunit 1B	10258	-0.002706425730139017	-0.26627773	No
row_46	EIF2S1	eukaryotic translation initiation factor 2, subunit 1 alpha, 35kDa	10272	-0.002788045210763812	-0.26643375	No
row_47	YWHAZ	tyrosine 3-monooxygenase/tryptophan 5-monooxygenase activation protein, zeta	10747	-0.005612629000097513	-0.28981158	No
row_48	FUS	FUS RNA binding protein	10761	-0.005702452268451452	-0.28943077	No
row_49	EEF2	eukaryotic translation elongation factor 2	10886	-0.0064203375950455666	-0.2946344	No
row_50	LSM1	LSM1 homolog, mRNA degradation associated	11160	-0.008096163161098957	-0.30720302	No
row_51	PREB	prolactin regulatory element binding	11555	-0.010146099142730236	-0.32562578	No
row_52	BANF1	barrier to autointegration factor 1	11935	-0.01242718193680048	-0.34285584	No
row_53	PDIA5	protein disulfide isomerase family A, member 5	12042	-0.013066991232335567	-0.3459082	No
row_54	RPS14	ribosomal protein S14	12084	-0.013308658264577389	-0.34556848	No
row_55	CNOT2	CCR4-NOT transcription complex subunit 2	12493	-0.016011279076337814	-0.36363193	No
row_56	PAIP1	poly(A) binding protein interacting protein 1	12517	-0.01618007756769657	-0.36183634	No
row_57	EIF4G1	eukaryotic translation initiation factor 4 gamma, 1	12951	-0.018897030502557755	-0.3806558	No
row_58	SLC30A5	solute carrier family 30 (zinc transporter), member 5	13230	-0.02074473537504673	-0.39115226	No
row_59	CNOT4	CCR4-NOT transcription complex subunit 4	13794	-0.024794992059469223	-0.41558057	No
row_60	ERO1A	endoplasmic reticulum oxidoreductase alpha	13862	-0.025357745587825775	-0.4143606	No
row_61	SDAD1	SDA1 domain containing 1	14294	-0.028707489371299744	-0.43127015	No
row_62	CEBPB	CCAAT/enhancer binding protein (C/EBP), beta	14355	-0.02925276942551136	-0.42897227	No
row_63	CALR	calreticulin	14607	-0.03119744174182415	-0.43615296	No
row_64	EXOSC10	exosome component 10	14693	-0.03189839795231819	-0.4346553	No
row_65	DCP1A	decapping mRNA 1A	14807	-0.032832808792591095	-0.43442762	No
row_66	PSAT1	phosphoserine aminotransferase 1	14978	-0.03429792448878288	-0.43686563	No
row_67	HSP90B1	heat shock protein 90kDa beta (Grp94), member 1	15295	-0.03693368285894394	-0.44633737	No
row_68	TTC37	tetratricopeptide repeat domain 37	15361	-0.0375383086502552	-0.4427709	No
row_69	XBP1	X-box binding protein 1	15622	-0.03995450213551521	-0.44880217	No
row_70	PARN	poly(A)-specific ribonuclease	15672	-0.04054209962487221	-0.44385844	No
row_71	EXOSC1	exosome component 1	15721	-0.04096699878573418	-0.43878496	No
row_72	ARFGAP1	ADP-ribosylation factor GTPase activating protein 1	16267	-0.04679109901189804	-0.45823488	Yes
row_73	SSR1	signal sequence receptor, alpha	16290	-0.0470082052052021	-0.45070964	Yes
row_74	CXXC1	CXXC finger protein 1	16296	-0.047133591026067734	-0.4422858	Yes
row_75	ATF4	activating transcription factor 4	16446	-0.04900222271680832	-0.44093397	Yes
row_76	SPCS3	signal peptidase complex subunit 3	16529	-0.05025232955813408	-0.43590128	Yes
row_77	VEGFA	vascular endothelial growth factor A	16659	-0.05205010250210762	-0.43295804	Yes
row_78	EIF2AK3	eukaryotic translation initiation factor 2-alpha kinase 3	16768	-0.05343090370297432	-0.42867896	Yes
row_79	ATF6	activating transcription factor 6	17060	-0.0577336922287941	-0.43303207	Yes
row_80	TSPYL2	TSPY-like 2	17146	-0.059179842472076416	-0.4265096	Yes
row_81	STC2	stanniocalcin 2	17326	-0.06221707910299301	-0.42426878	Yes
row_82	XPOT	exportin, tRNA	17359	-0.06276486068964005	-0.4143564	Yes
row_83	SHC1	SHC (Src homology 2 domain containing) transforming protein 1	17544	-0.06619051843881607	-0.41164127	Yes
row_84	DDIT4	DNA damage inducible transcript 4	17557	-0.06643341481685638	-0.4000232	Yes
row_85	KDELR3	KDEL (Lys-Asp-Glu-Leu) endoplasmic reticulum protein retention receptor 3	17705	-0.06964408606290817	-0.3947664	Yes
row_86	EIF4EBP1	eukaryotic translation initiation factor 4E binding protein 1	17800	-0.07198203355073929	-0.38634944	Yes
row_87	SLC7A5	solute carrier family 7 (amino acid transporter light chain, L system), member 5	17849	-0.07322777807712555	-0.37533396	Yes
row_88	IFIT1	interferon-induced protein with tetratricopeptide repeats 1	17946	-0.0757981538772583	-0.36631712	Yes
row_89	SRPRB	signal recognition particle receptor, B subunit	18026	-0.07755821198225021	-0.35610056	Yes
row_90	EDEM1	ER degradation enhancer, mannosidase alpha-like 1	18132	-0.08070981502532959	-0.34664258	Yes
row_91	MTHFD2	methylenetetrahydrofolate dehydrogenase (NADP+ dependent) 2, methenyltetrahydrofolate cyclohydrolase	18255	-0.08423133939504623	-0.3374115	Yes
row_92	CEBPG	CCAAT/enhancer binding protein (C/EBP), gamma	18337	-0.0864596888422966	-0.3256584	Yes
row_93	SEC31A	SEC31 homolog A, COPII coat complex component	18367	-0.08757057785987854	-0.31102267	Yes
row_94	HSPA5	heat shock 70kDa protein 5 (glucose-regulated protein, 78kDa)	18430	-0.08979136496782303	-0.29767743	Yes
row_95	HYOU1	hypoxia up-regulated 1	18453	-0.09078202396631241	-0.28208968	Yes
row_96	FKBP14	FK506 binding protein 14	18802	-0.1099507063627243	-0.27976072	Yes
row_97	SLC1A4	solute carrier family 1 (glutamate/neutral amino acid transporter), member 4	18809	-0.11047982424497604	-0.2597209	Yes
row_98	ASNS	asparagine synthetase (glutamine-hydrolyzing)	18864	-0.11489114165306091	-0.2413406	Yes
row_99	HERPUD1	homocysteine-inducible, endoplasmic reticulum stress-inducible, ubiquitin-like domain member 1	18948	-0.12120331078767776	-0.22329126	Yes
row_100	DNAJC3	DnaJ (Hsp40) homolog, subfamily C, member 3	19028	-0.13058505952358246	-0.20330791	Yes
row_101	SERP1	stress-associated endoplasmic reticulum protein 1	19031	-0.13124844431877136	-0.17923677	Yes
row_102	GOSR2	golgi SNAP receptor complex member 2	19041	-0.13247840106487274	-0.1552996	Yes
row_103	ERN1	endoplasmic reticulum to nucleus signaling 1	19173	-0.1532895714044571	-0.13381247	Yes
row_104	CHAC1	ChaC glutathione-specific gamma-glutamylcyclotransferase 1	19193	-0.1594184935092926	-0.10542833	Yes
row_105	WIPI1	WD repeat domain, phosphoinositide interacting 1	19291	-0.1902783066034317	-0.07537734	Yes
row_106	DNAJB9	DnaJ (Hsp40) homolog, subfamily B, member 9	19366	-0.2196023166179657	-0.038740743	Yes
row_107	ATF3	activating transcription factor 3	19421	-0.25423192977905273	0.005304169	Yes
