## Supplementary material for "Somatic hypomethylation of pericentromeric SST1 repeats and tetraploidization in human colorectal cancer cells": GSEA results: HALLMARK_UV_RESPONSE_UP.tsv

NAME	SYMBOL	TITLE	RANK IN GENE LIST	RANK METRIC SCORE	RUNNING ES	CORE ENRICHMENT
row_0	CA2	carbonic anhydrase II	69	0.24974820017814636	0.030618029	No
row_1	BTG2	BTG family, member 2	281	0.1359601765871048	0.038332243	No
row_2	CHKA	choline kinase alpha	287	0.13524849712848663	0.056584056	No
row_3	CHRNA5	cholinergic receptor, nicotinic alpha 5	303	0.1332518309354782	0.07404635	No
row_4	DNAJB1	DnaJ (Hsp40) homolog, subfamily B, member 1	338	0.12715134024620056	0.08969284	No
row_5	BTG3	BTG family, member 3	465	0.11288461089134216	0.098637186	No
row_6	GGH	gamma-glutamyl hydrolase (conjugase, folylpolygammaglutamyl hydrolase)	487	0.11140234768390656	0.11279943	No
row_7	GAL	galanin/GMAP prepropeptide	581	0.10422910004854202	0.12226286	No
row_8	CCNE1	cyclin E1	738	0.09506060183048248	0.12721905	No
row_9	FKBP4	FK506 binding protein 4	973	0.0851382464170456	0.12679042	No
row_10	MRPL23	Homo sapiens mitochondrial ribosomal protein L23 (MRPL23), mRNA.	1163	0.07938860356807709	0.1278981	No
row_11	TUBA4A	tubulin, alpha 4a	1323	0.07567562162876129	0.1300464	No
row_12	DNAJA1	DnaJ (Hsp40) homolog, subfamily A, member 1	1418	0.07363243401050568	0.13527079	No
row_13	ICAM1	intercellular adhesion molecule 1	1606	0.06885596364736557	0.13504022	No
row_14	PARP2	poly(ADP-ribose) polymerase 2	1614	0.06849600374698639	0.14405312	No
row_15	HSPA2	heat shock 70kDa protein 2	1901	0.063143290579319	0.13792974	No
row_16	NTRK3	neurotrophic tyrosine kinase, receptor, type 3	1988	0.06155628710985184	0.1419144	No
row_17	CYB5B	cytochrome b5 type B (outer mitochondrial membrane)	2082	0.06024609133601189	0.14535837	No
row_18	FGF18	fibroblast growth factor 18	2138	0.05935927852988243	0.15064277	No
row_19	CDC34	cell division cycle 34	2318	0.05650892108678818	0.14913541	No
row_20	NXF1	nuclear RNA export factor 1	2344	0.05606398358941078	0.15551761	No
row_21	CTSV	cathepsin V	2384	0.05550535023212433	0.16110058	No
row_22	CDK2	cyclin-dependent kinase 2	2666	0.051350004971027374	0.15362132	No
row_23	POLR2H	polymerase (RNA) II (DNA directed) polypeptide H	2849	0.04929637908935547	0.15097198	No
row_24	AMD1	adenosylmethionine decarboxylase 1	3049	0.04704628884792328	0.14713706	No
row_25	CXCL2	chemokine (C-X-C motif) ligand 2	3085	0.04673226922750473	0.15172586	No
row_26	ENO2	enolase 2 (gamma, neuronal)	3086	0.04672648012638092	0.1581208	No
row_27	E2F5	E2F transcription factor 5, p130-binding	3444	0.04316826909780502	0.14559819	No
row_28	HMOX1	heme oxygenase 1	3502	0.04254916310310364	0.14847872	No
row_29	TCHH	trichohyalin	3503	0.04253936931490898	0.15430062	No
row_30	BID	BH3 interacting domain death agonist	3546	0.042129646986722946	0.15789813	No
row_31	HTR7	5-hydroxytryptamine (serotonin) receptor 7, adenylate cyclase-coupled	3764	0.03994718939065933	0.15216236	No
row_32	STIP1	stress-induced phosphoprotein 1	4082	0.03675815463066101	0.14082752	No
row_33	TACR3	tachykinin receptor 3	4600	0.03231623396277428	0.11855952	No
row_34	GRPEL1	GrpE-like 1, mitochondrial (E. coli)	4601	0.032303135842084885	0.12298049	No
row_35	STK25	serine/threonine kinase 25	4635	0.03206105902791023	0.12566467	No
row_36	PSMC3	proteasome 26S subunit, ATPase 3	4643	0.0320255346596241	0.12968625	No
row_37	CASP3	caspase 3	4699	0.0315219983458519	0.13116087	No
row_38	NAT1	N-acetyltransferase 1 (arylamine N-acetyltransferase)	4763	0.03105785883963108	0.13215896	No
row_39	RET	ret proto-oncogene	4931	0.02983720786869526	0.12762086	No
row_40	PPT1	palmitoyl-protein thioesterase 1	5049	0.028977885842323303	0.12554649	No
row_41	KLHDC3	kelch domain containing 3	5243	0.027444172650575638	0.119338594	No
row_42	TGFBRAP1	transforming growth factor beta receptor associated protein 1	5271	0.02720547839999199	0.121667996	No
row_43	PLCL1	phospholipase C-like 1	5493	0.02551000751554966	0.11374987	No
row_44	RASGRP1	RAS guanyl releasing protein 1 (calcium and DAG-regulated)	5558	0.024942848831415176	0.11385944	No
row_45	CDC5L	cell division cycle 5-like	5697	0.024122828617691994	0.11003644	No
row_46	AGO2	argonaute RISC catalytic component 2	5699	0.024096881970763206	0.11328268	No
row_47	RFC4	replication factor C subunit 4	5802	0.023367473855614662	0.111214854	No
row_48	SLC6A12	solute carrier family 6 (neurotransmitter transporter), member 12	6101	0.021419694647192955	0.09876171	No
row_49	SULT1A1	sulfotransferase family 1A member 1	6114	0.02131904847919941	0.1010599	No
row_50	TAP1	transporter 1, ATP-binding cassette, sub-family B (MDR/TAP)	6169	0.02095244824886322	0.101139605	No
row_51	COL2A1	collagen, type II, alpha 1	6341	0.020036177709698677	0.09505365	No
row_52	OLFM1	olfactomedin 1	6358	0.019949616864323616	0.09695791	No
row_53	ALDOA	aldolase A, fructose-bisphosphate	6361	0.019915182143449783	0.09958023	No
row_54	FEN1	flap structure-specific endonuclease 1	6460	0.019241828471422195	0.09715427	No
row_55	BCL2L11	BCL2-like 11 (apoptosis facilitator)	6584	0.018463214859366417	0.0933311	No
row_56	ACAA1	acetyl-CoA acyltransferase 1	6834	0.016810620203614235	0.082776845	No
row_57	DGAT1	diacylglycerol O-acyltransferase 1	6889	0.016525672748684883	0.082250714	No
row_58	SIGMAR1	sigma non-opioid intracellular receptor 1	6912	0.01640835404396057	0.08336057	No
row_59	CYP1A1	cytochrome P450, family 1, subfamily A, polypeptide 1	6941	0.016205957159399986	0.08413296	No
row_60	POLG2	polymerase (DNA directed), gamma 2, accessory subunit	6948	0.016148893162608147	0.08603332	No
row_61	UROD	uroporphyrinogen decarboxylase	7213	0.014714134857058525	0.074417755	No
row_62	PPIF	peptidylprolyl isomerase F	7224	0.014656257815659046	0.07590733	No
row_63	BTG1	B-cell translocation gene 1, anti-proliferative	7702	0.011667800135910511	0.05287846	No
row_64	PRPF3	pre-mRNA processing factor 3	7780	0.011198094114661217	0.0504358	No
row_65	POLE3	polymerase (DNA directed), epsilon 3, accessory subunit	8126	0.009131381288170815	0.033874463	No
row_66	SOD2	superoxide dismutase 2, mitochondrial	8450	0.007197743281722069	0.018184265	No
row_67	NKX2-5	NK2 homeobox 5	8499	0.006903612520545721	0.016651027	No
row_68	HNRNPU	heterogeneous nuclear ribonucleoprotein U (scaffold attachment factor A)	8561	0.006553048733621836	0.01439867	No
row_69	HLA-F	major histocompatibility complex, class I, F	8584	0.006420297548174858	0.014141567	No
row_70	ONECUT1	one cut homeobox 1	8771	0.005335636902600527	0.005269318	No
row_71	CLTB	clathrin, light chain B	8783	0.005263289902359247	0.0054217568	No
row_72	AQP3	aquaporin 3 (Gill blood group)	8812	0.005132767371833324	0.0046786866	No
row_73	CNP	2,3-cyclic nucleotide 3 phosphodiesterase	8879	0.004793944768607616	0.0019274494	No
row_74	HYAL2	hyaluronoglucosaminidase 2	8921	0.004530751146376133	4.3084729E-4	No
row_75	TFRC	transferrin receptor	8948	0.004315601661801338	-3.2080655E-4	No
row_76	EPCAM	epithelial cell adhesion molecule	8997	0.0040472764521837234	-0.00224496	No
row_77	MMP14	matrix metallopeptidase 14 (membrane-inserted)	9110	0.0034147801343351603	-0.0075597544	No
row_78	SPR	sepiapterin reductase (7,8-dihydrobiopterin:NADP+ oxidoreductase)	9651	7.210893672890961E-4	-0.03533923	No
row_79	NFKBIA	nuclear factor of kappa light polypeptide gene enhancer in B-cells inhibitor, alpha	9745	2.008378942264244E-4	-0.040112983	No
row_80	ARRB2	arrestin, beta 2	9889	-5.740789929404855E-4	-0.047416963	No
row_81	GLS	glutaminase	10027	-0.0013694169465452433	-0.054302342	No
row_82	PPAT	phosphoribosyl pyrophosphate amidotransferase	10084	-0.0016035806620493531	-0.056973945	No
row_83	AP2S1	adaptor-related protein complex 2 sigma 1 subunit	10452	-0.0038275113329291344	-0.07539694	No
row_84	ALAS1	5-aminolevulinate synthase 1	10706	-0.005411624908447266	-0.08771775	No
row_85	SLC6A8	solute carrier family 6 (neurotransmitter transporter), member 8	10735	-0.005523168947547674	-0.08840739	No
row_86	EIF5	eukaryotic translation initiation factor 5	10768	-0.005750491749495268	-0.089272425	No
row_87	JUNB	jun B proto-oncogene	10813	-0.006074512843042612	-0.09071263	No
row_88	WIZ	widely interspaced zinc finger motifs	10825	-0.006129987072199583	-0.09044157	No
row_89	NR4A1	nuclear receptor subfamily 4, group A, member 1	11095	-0.007619995158165693	-0.10328616	No
row_90	CDKN1C	cyclin-dependent kinase inhibitor 1C (p57, Kip2)	11246	-0.008473885245621204	-0.109870374	No
row_91	SHOX2	short stature homeobox 2	11484	-0.009831782430410385	-0.12076022	No
row_92	PRKACA	protein kinase, cAMP-dependent, catalytic, alpha	11532	-0.010022720322012901	-0.12181496	No
row_93	BAK1	BCL2-antagonist/killer 1	11698	-0.011012575589120388	-0.12882611	No
row_94	RAB27A	RAB27A, member RAS oncogene family	11762	-0.01139951590448618	-0.13051844	No
row_95	IL6	interleukin 6	11825	-0.011778618209064007	-0.13210726	No
row_96	EIF2S3	eukaryotic translation initiation factor 2, subunit 3 gamma, 52kDa	11933	-0.012413187883794308	-0.13593242	No
row_97	DDX21	DEAD (Asp-Glu-Ala-Asp) box helicase 21	12006	-0.012844338081777096	-0.13789164	No
row_98	TMBIM6	transmembrane BAX inhibitor motif containing 6	12126	-0.0136092035099864	-0.14217262	No
row_99	CCK	cholecystokinin	12181	-0.01396351307630539	-0.1430494	No
row_100	GRINA	glutamate receptor, ionotropic, N-methyl D-aspartate-associated protein 1 (glutamate binding)	12443	-0.015756145119667053	-0.15436749	No
row_101	CLCN2	chloride channel, voltage-sensitive 2	12570	-0.016533171758055687	-0.15860969	No
row_102	ATP6V1F	ATPase, H+ transporting, lysosomal 14kDa, V1 subunit F	12691	-0.017249733209609985	-0.16244406	No
row_103	C4BPB	complement component 4 binding protein, beta	12745	-0.017579365521669388	-0.16277435	No
row_104	GCH1	GTP cyclohydrolase 1	12793	-0.01784253492951393	-0.16275887	No
row_105	EPHX1	epoxide hydrolase 1, microsomal (xenobiotic)	12904	-0.018625328317284584	-0.16588873	No
row_106	SLC25A4	solute carrier family 25 (mitochondrial carrier; adenine nucleotide translocator), member 4	12970	-0.019042203202843666	-0.16663833	No
row_107	STARD3	StAR-related lipid transfer domain containing 3	12983	-0.019102318212389946	-0.16464353	No
row_108	SQSTM1	sequestosome 1	13032	-0.01941126212477684	-0.16446498	No
row_109	MARK2	MAP/microtubule affinity-regulating kinase 2	13306	-0.021263953298330307	-0.17564878	No
row_110	PDLIM3	PDZ and LIM domain 3	13450	-0.02217588759958744	-0.17999637	No
row_111	PRKCD	protein kinase C, delta	13658	-0.023753447458148003	-0.18743213	No
row_112	GPX3	glutathione peroxidase 3	13735	-0.024412261322140694	-0.18801469	No
row_113	MAPK8IP2	mitogen-activated protein kinase 8 interacting protein 2	13766	-0.024630017578601837	-0.18619265	No
row_114	TYRO3	TYRO3 protein tyrosine kinase	14020	-0.026411401107907295	-0.19563945	No
row_115	RRAD	Ras-related associated with diabetes	14315	-0.028937578201293945	-0.20685719	No
row_116	LYN	LYN proto-oncogene, Src family tyrosine kinase	14438	-0.029817331582307816	-0.20907483	No
row_117	CYB5R1	cytochrome b5 reductase 1	14673	-0.03179948031902313	-0.21680333	No
row_118	CCND3	cyclin D3	14958	-0.034183844923973083	-0.2267868	No
row_119	BSG	basigin (Ok blood group)	14969	-0.03424762561917305	-0.22261599	No
row_120	CDKN2B	cyclin-dependent kinase inhibitor 2B (p15, inhibits CDK4)	15064	-0.034986644983291626	-0.22268063	No
row_121	DLG4	discs, large homolog 4 (Drosophila)	15378	-0.037706393748521805	-0.23367918	No
row_122	NUP58	nucleoporin 58kDa	15532	-0.039100632071495056	-0.23622672	No
row_123	TST	thiosulfate sulfurtransferase (rhodanese)	15640	-0.04015505686402321	-0.23625515	No
row_124	RXRB	retinoid X receptor beta	15723	-0.04098249599337578	-0.2348797	No
row_125	NPTX2	neuronal pentraxin II	15942	-0.043110694736242294	-0.24023414	No
row_126	CREG1	cellular repressor of E1A-stimulated genes 1	16096	-0.04489456117153168	-0.24198873	No
row_127	MSX1	msh homeobox 1	16206	-0.046024419367313385	-0.24131714	No
row_128	FMO1	flavin containing monooxygenase 1	16324	-0.047390133142471313	-0.24087165	No
row_129	BMP2	bone morphogenetic protein 2	16350	-0.047723736613988876	-0.2356309	No
row_130	NPTXR	neuronal pentraxin receptor	16426	-0.048742033541202545	-0.23283209	No
row_131	ATP6V1C1	ATPase, H+ transporting, lysosomal 42kDa, V1 subunit C1	16733	-0.05298405885696411	-0.24137838	No
row_132	LHX2	LIM homeobox 2	16861	-0.054641418159008026	-0.24045675	No
row_133	PDAP1	PDGFA associated protein 1	17018	-0.05710708722472191	-0.24069484	No
row_134	RPN1	ribophorin I	17081	-0.05813545361161232	-0.23593931	No
row_135	FOS	FBJ murine osteosarcoma viral oncogene homolog	17528	-0.06587009131908417	-0.24994971	No
row_136	APOM	apolipoprotein M	17542	-0.0661088079214096	-0.24157327	No
row_137	FURIN	furin (paired basic amino acid cleaving enzyme)	18023	-0.077400803565979	-0.25576088	Yes
row_138	ABCB1	ATP binding cassette subfamily B member 1	18030	-0.07769131660461426	-0.2454379	Yes
row_139	PPP1R2	protein phosphatase 1, regulatory (inhibitor) subunit 2	18051	-0.07818619161844254	-0.23576996	Yes
row_140	CDO1	cysteine dioxygenase type 1	18137	-0.08081519603729248	-0.22909792	Yes
row_141	YKT6	YKT6 v-SNARE homolog (S. cerevisiae)	18191	-0.08232539147138596	-0.22056715	Yes
row_142	CEBPG	CCAAT/enhancer binding protein (C/EBP), gamma	18337	-0.0864596888422966	-0.21622019	Yes
row_143	IRF1	interferon regulatory factor 1	18746	-0.1061081662774086	-0.22276185	Yes
row_144	RHOB	ras homolog family member B	18827	-0.11160757392644882	-0.21161747	Yes
row_145	ASNS	asparagine synthetase (glutamine-hydrolyzing)	18864	-0.11489114165306091	-0.19775215	Yes
row_146	FOSB	FBJ murine osteosarcoma viral oncogene homolog B	18940	-0.1203523725271225	-0.18515283	Yes
row_147	MGAT1	mannosyl (alpha-1,3-)-glycoprotein beta-1,2-N-acetylglucosaminyltransferase	19066	-0.13623270392417908	-0.17296147	Yes
row_148	HSPA13	heat shock protein 70kDa family, member 13	19126	-0.14572861790657043	-0.15606317	Yes
row_149	IL6ST	interleukin 6 signal transducer	19134	-0.1469130963087082	-0.1363182	Yes
row_150	MAOA	monoamine oxidase A	19140	-0.14779315888881683	-0.11634954	Yes
row_151	IGFBP2	insulin like growth factor binding protein 2	19180	-0.15539595484733582	-0.09709566	Yes
row_152	PTPRD	protein tyrosine phosphatase, receptor type, D	19216	-0.16507083177566528	-0.07631118	Yes
row_153	ATF3	activating transcription factor 3	19421	-0.25423192977905273	-0.052049056	Yes
row_154	KCNH2	potassium channel, voltage gated eag related subfamily H, member 2	19505	-0.4187875986099243	9.80737E-4	Yes
