## Supplementary material for "Somatic hypomethylation of pericentromeric SST1 repeats and tetraploidization in human colorectal cancer cells": GSEA results: HALLMARK_WNT_BETA_CATENIN_SIGNALING.tsv

NAME	SYMBOL	TITLE	RANK IN GENE LIST	RANK METRIC SCORE	RUNNING ES	CORE ENRICHMENT
row_0	CCND2	cyclin D2	34	0.31277981400489807	0.10306476	No
row_1	DKK1	dickkopf WNT signaling pathway inhibitor 1	106	0.20377548038959503	0.167704	No
row_2	JAG1	jagged 1	962	0.08548843860626221	0.15246604	No
row_3	NOTCH1	notch 1	1193	0.07867468893527985	0.16702409	No
row_4	AXIN2	axin 2	1385	0.07420329004526138	0.18208557	No
row_5	FRAT1	frequently rearranged in advanced T-cell lymphomas 1	1769	0.06548544764518738	0.18437102	No
row_6	WNT1	wingless-type MMTV integration site family, member 1	2270	0.05732132866978645	0.17791553	No
row_7	WNT5B	wingless-type MMTV integration site family, member 5B	3027	0.04725804552435875	0.15494823	No
row_8	MYC	v-myc avian myelocytomatosis viral oncogene homolog	3194	0.04559887945652008	0.16170779	No
row_9	SKP2	S-phase kinase-associated protein 2, E3 ubiquitin protein ligase	7073	0.015418017283082008	-0.032171093	No
row_10	AXIN1	axin 1	7356	0.01382166426628828	-0.042013727	No
row_11	NOTCH4	notch 4	8040	0.009679081849753857	-0.07382655	No
row_12	MAML1	mastermind-like transcriptional coactivator 1	8044	0.00965924933552742	-0.0707438	No
row_13	FZD8	frizzled class receptor 8	8074	0.009402760304510593	-0.06908149	No
row_14	HDAC11	histone deacetylase 11	8563	0.006544343661516905	-0.091936015	No
row_15	KAT2A	Memczak2013 ALT_DONOR, coding, INTERNAL, intronic best transcript NM_021078	9189	0.0030272752046585083	-0.12300085	No
row_16	PPARD	peroxisome proliferator-activated receptor delta	9547	0.0012779937824234366	-0.14089628	No
row_17	JAG2	jagged 2	10208	-0.002353748306632042	-0.17398323	No
row_18	PTCH1	patched 1	10420	-0.0036171474494040012	-0.18360111	No
row_19	HDAC2	histone deacetylase 2	10584	-0.004606986418366432	-0.19042362	No
row_20	WNT6	wingless-type MMTV integration site family, member 6	11094	-0.007619757205247879	-0.21399565	No
row_21	CTNNB1	catenin (cadherin-associated protein), beta 1	11452	-0.009648972190916538	-0.22908603	No
row_22	DVL2	dishevelled segment polarity protein 2	11675	-0.0108430041000247	-0.23684718	No
row_23	NUMB	numb homolog (Drosophila)	12111	-0.013515927828848362	-0.25464526	No
row_24	NCOR2	nuclear receptor corepressor 2	12339	-0.015097030438482761	-0.26123756	No
row_25	TCF7	transcription factor 7 (T-cell specific, HMG-box)	12391	-0.015402351506054401	-0.25869402	No
row_26	CSNK1E	casein kinase 1, epsilon	13231	-0.020753681659698486	-0.2948028	No
row_27	HDAC5	histone deacetylase 5	13792	-0.024778902530670166	-0.31524262	No
row_28	TP53	tumor protein p53	14048	-0.026651090011000633	-0.3194004	No
row_29	NCSTN	nicastrin	14058	-0.02674631029367447	-0.31089988	No
row_30	RBPJ	recombination signal binding protein for immunoglobulin kappa J region	14632	-0.031457751989364624	-0.32976893	No
row_31	FZD1	frizzled class receptor 1	15704	-0.04079924896359444	-0.37106845	No
row_32	CUL1	cullin 1	15794	-0.04173121973872185	-0.36165273	No
row_33	ADAM17	ADAM metallopeptidase domain 17	16706	-0.05258495733141899	-0.39079067	No
row_34	PSEN2	presenilin 2	17539	-0.06608158349990845	-0.4113512	No
row_35	HEY1	hes-related family bHLH transcription factor with YRPW motif 1	18270	-0.08463422954082489	-0.42045954	Yes
row_36	NKD1	naked cuticle homolog 1 (Drosophila)	18631	-0.0978914126753807	-0.4061346	Yes
row_37	DLL1	delta-like 1 (Drosophila)	18868	-0.11507038027048111	-0.37968862	Yes
row_38	HEY2	hes-related family bHLH transcription factor with YRPW motif 2	18894	-0.1175021305680275	-0.34159783	Yes
row_39	LEF1	lymphoid enhancer-binding factor 1	19413	-0.2504556179046631	-0.28425956	Yes
row_40	GNAI1	guanine nucleotide binding protein (G protein), alpha inhibiting activity polypeptide 1	19420	-0.2536456882953644	-0.19957298	Yes
row_41	DKK4	dickkopf WNT signaling pathway inhibitor 4	19524	-0.611354410648346	4.9705704E-8	Yes
