## Supplementary material for "Somatic hypomethylation of pericentromeric SST1 repeats and tetraploidization in human colorectal cancer cells": GSEA results: HALLMARK_XENOBIOTIC_METABOLISM.tsv

NAME	SYMBOL	TITLE	RANK IN GENE LIST	RANK METRIC SCORE	RUNNING ES	CORE ENRICHMENT
row_0	CA2	carbonic anhydrase II	69	0.24974820017814636	0.018665299	No
row_1	FABP1	fatty acid binding protein 1, liver	75	0.23381057381629944	0.03922308	No
row_2	GCNT2	glucosaminyl (N-acetyl) transferase 2, I-branching enzyme (I blood group)	76	0.23266088962554932	0.05993721	No
row_3	CFB	complement factor B	164	0.16675472259521484	0.07028215	No
row_4	TTPA	tocopherol (alpha) transfer protein	185	0.16094408929347992	0.0835764	No
row_5	FAS	Fas cell surface death receptor	186	0.16085734963417053	0.09789776	No
row_6	GSTO1	glutathione S-transferase omega 1	280	0.13604669272899628	0.105198264	No
row_7	HSD17B2	hydroxysteroid (17-beta) dehydrogenase 2	284	0.13568611443042755	0.11712337	No
row_8	HPRT1	hypoxanthine phosphoribosyltransferase 1	311	0.1320609152317047	0.12753567	No
row_9	IRF8	interferon regulatory factor 8	434	0.11548645049333572	0.13150518	No
row_10	TPST1	tyrosylprotein sulfotransferase 1	453	0.11404263973236084	0.14072722	No
row_11	PROS1	protein S (alpha)	556	0.10571539402008057	0.14486162	No
row_12	CYFIP2	cytoplasmic FMR1 interacting protein 2	557	0.10561846196651459	0.15426497	No
row_13	IGFBP4	insulin like growth factor binding protein 4	792	0.0926426351070404	0.15040566	No
row_14	HNF4A	hepatocyte nuclear factor 4, alpha	1031	0.08308202028274536	0.1454882	No
row_15	FBLN1	fibulin 1	1105	0.08077778667211533	0.14890286	No
row_16	ID2	inhibitor of DNA binding 2, dominant negative helix-loop-helix protein	1150	0.07966402918100357	0.15371886	No
row_17	TDO2	tryptophan 2,3-dioxygenase	1202	0.07850746810436249	0.15806969	No
row_18	F11	coagulation factor XI	1205	0.07845702022314072	0.16495134	No
row_19	UPB1	ureidopropionase, beta	1309	0.07603839039802551	0.16639182	No
row_20	F10	coagulation factor X	1340	0.07528611272573471	0.17154242	No
row_21	TMEM97	transmembrane protein 97	1371	0.07467608898878098	0.1766387	No
row_22	ACOX2	acyl-CoA oxidase 2, branched chain	1687	0.0669415295124054	0.16630015	No
row_23	SERTAD1	SERTA domain containing 1	1727	0.06611921638250351	0.17016894	No
row_24	FBP1	fructose-1,6-bisphosphatase 1	1740	0.06597374379634857	0.17542177	No
row_25	BPHL	biphenyl hydrolase-like (serine hydrolase)	1755	0.06575320661067963	0.18055151	No
row_26	GART	phosphoribosylglycinamide formyltransferase, phosphoribosylglycinamide synthetase, phosphoribosylaminoimidazole synthetase	1825	0.06441683322191238	0.18271649	No
row_27	PTGES	prostaglandin E synthase	1996	0.06144925206899643	0.17939143	No
row_28	LCAT	lecithin-cholesterol acyltransferase	2096	0.06004039943218231	0.17961454	No
row_29	FAH	fumarylacetoacetate hydrolase (fumarylacetoacetase)	2119	0.05970936641097069	0.18379225	No
row_30	CDA	cytidine deaminase	2157	0.05900764465332031	0.18713136	No
row_31	NDRG2	NDRG family member 2	2169	0.058727066963911057	0.19179076	No
row_32	NFS1	NFS1 cysteine desulfurase	2282	0.057103827595710754	0.1910798	No
row_33	RBP4	retinol binding protein 4, plasma	2424	0.054881900548934937	0.18867052	No
row_34	ETS2	v-ets avian erythroblastosis virus E26 oncogene homolog 2	2456	0.05446184426546097	0.19191535	No
row_35	CYP4F2	cytochrome P450, family 4, subfamily F, polypeptide 2	2548	0.052956774830818176	0.19192173	No
row_36	DHRS1	dehydrogenase/reductase (SDR family) member 1	2706	0.050973016768693924	0.18833658	No
row_37	IGFBP1	insulin like growth factor binding protein 1	2762	0.05040161311626434	0.18997814	No
row_38	CASP6	caspase 6	2891	0.04869836941361427	0.18769097	No
row_39	PTGDS	prostaglandin D2 synthase 21kDa (brain)	2903	0.04853852465748787	0.19144326	No
row_40	CCL25	chemokine (C-C motif) ligand 25	3110	0.04646323248744011	0.1849213	No
row_41	GSTM4	glutathione S-transferase mu 4	3116	0.04635192081332207	0.18878937	No
row_42	PGD	phosphogluconate dehydrogenase	3163	0.04589836671948433	0.19049567	No
row_43	MTHFD1	methylenetetrahydrofolate dehydrogenase (NADP+ dependent) 1, methenyltetrahydrofolate cyclohydrolase, formyltetrahydrofolate synthetase	3385	0.04374225065112114	0.18295532	No
row_44	ENTPD5	ectonucleoside triphosphate diphosphohydrolase 5	3473	0.04290953278541565	0.18227415	No
row_45	HMOX1	heme oxygenase 1	3502	0.04254916310310364	0.18461362	No
row_46	TGFB2	transforming growth factor beta 2	3684	0.04077586904168129	0.1788788	No
row_47	VTN	vitronectin	3798	0.03955232724547386	0.17655346	No
row_48	PINK1	PTEN induced putative kinase 1	3839	0.03918986767530441	0.17797294	No
row_49	CYP2J2	cytochrome P450, family 2, subfamily J, polypeptide 2	3868	0.038927167654037476	0.17998993	No
row_50	DHRS7	dehydrogenase/reductase (SDR family) member 7	3908	0.038478609174489975	0.18139784	No
row_51	SLC35D1	solute carrier family 35 (UDP-GlcA/UDP-GalNAc transporter), member D1	3925	0.0382869653403759	0.18397872	No
row_52	PTGES3	prostaglandin E synthase 3 (cytosolic)	4011	0.03746146336197853	0.18291599	No
row_53	EPHA2	EPH receptor A2	4100	0.03660307824611664	0.18162158	No
row_54	PLG	plasminogen	4359	0.03426516428589821	0.17132306	No
row_55	ITIH1	inter-alpha-trypsin inhibitor heavy chain 1	4587	0.0324237160384655	0.16246456	No
row_56	ASL	argininosuccinate lyase	4722	0.031401459127664566	0.15832697	No
row_57	PMM1	phosphomannomutase 1	4930	0.029846999794244766	0.15027389	No
row_58	BCAR1	breast cancer anti-estrogen resistance 1	4960	0.02964266948401928	0.15141253	No
row_59	ABCD2	Transcript Identified by AceView, Entrez Gene ID(s) 225	5228	0.02751733548939228	0.14004757	No
row_60	GSTT2	glutathione S-transferase theta 2 (gene/pseudogene)	5299	0.027014199644327164	0.1388308	No
row_61	DCXR	dicarbonyl/L-xylulose reductase	5337	0.026689909398555756	0.13929263	No
row_62	G6PC	glucose-6-phosphatase, catalytic subunit	5451	0.025873122736811638	0.1357494	No
row_63	ALDH9A1	aldehyde dehydrogenase 9 family, member A1	5592	0.024712856858968735	0.13070586	No
row_64	CYP1A2	cytochrome P450, family 1, subfamily A, polypeptide 2	5608	0.024640368297696114	0.13212352	No
row_65	MBL2	mannose-binding lectin (protein C) 2, soluble	5624	0.02456209808588028	0.1335342	No
row_66	LEAP2	liver expressed antimicrobial peptide 2	5720	0.023925775662064552	0.13074894	No
row_67	ELOVL5	ELOVL fatty acid elongase 5	5798	0.023390833288431168	0.12884739	No
row_68	BLVRB	biliverdin reductase B	5918	0.022512387484312057	0.12469452	No
row_69	MCCC2	methylcrotonoyl-CoA carboxylase 2	6016	0.02193578891456127	0.121628605	No
row_70	SLC6A12	solute carrier family 6 (neurotransmitter transporter), member 12	6101	0.021419694647192955	0.11918938	No
row_71	MT2A	metallothionein 2A	6247	0.020567143335938454	0.113518044	No
row_72	TKFC	triokinase/FMN cyclase	6271	0.020449724048376083	0.11414867	No
row_73	ECH1	enoyl-CoA hydratase 1, peroxisomal	6583	0.018464332446455956	0.09970109	No
row_74	HGFAC	HGF activator	6717	0.01758608967065811	0.094385244	No
row_75	PDLIM5	PDZ and LIM domain 5	6773	0.01717551052570343	0.093068644	No
row_76	CYP1A1	cytochrome P450, family 1, subfamily A, polypeptide 1	6941	0.016205957159399986	0.08587072	No
row_77	TNFRSF1A	tumor necrosis factor receptor superfamily, member 1A	7027	0.01565171405673027	0.08286622	No
row_78	GSS	glutathione synthetase	7092	0.015311061404645443	0.08091796	No
row_79	APOE	apolipoprotein E	7256	0.014470268040895462	0.07377247	No
row_80	ALDH2	aldehyde dehydrogenase 2 family (mitochondrial)	7424	0.013303481042385101	0.066316135	No
row_81	UGDH	UDP-glucose 6-dehydrogenase	7487	0.012915747240185738	0.0642581	No
row_82	CYP27A1	cytochrome P450, family 27, subfamily A, polypeptide 1	7603	0.012305786833167076	0.05940347	No
row_83	ACOX1	acyl-CoA oxidase 1, palmitoyl	7694	0.011732292361557484	0.05579132	No
row_84	CSAD	cysteine sulfinic acid decarboxylase	7833	0.01086251437664032	0.04961815	No
row_85	ACSM1	acyl-CoA synthetase medium-chain family member 1	7846	0.010771171189844608	0.049956232	No
row_86	PGRMC1	progesterone receptor membrane component 1	7948	0.010159377939999104	0.045634884	No
row_87	PTGR1	prostaglandin reductase 1	8064	0.009466641582548618	0.04052749	No
row_88	PC	pyruvate carboxylase	8281	0.00810749176889658	0.030073235	No
row_89	GNMT	glycine N-methyltransferase	8445	0.007205327041447163	0.022280937	No
row_90	PEMT	phosphatidylethanolamine N-methyltransferase	8772	0.005334284622222185	0.005888262	No
row_91	HRG	histidine-rich glycoprotein	8796	0.005206265952438116	0.005161738	No
row_92	AHCY	adenosylhomocysteinase	8841	0.0050295996479690075	0.0033329225	No
row_93	SLC6A6	solute carrier family 6 (neurotransmitter transporter), member 6	9077	0.0035402802750468254	-0.008511037	No
row_94	FMO3	flavin containing monooxygenase 3	9353	0.00219542789272964	-0.022544375	No
row_95	PPARD	peroxisome proliferator-activated receptor delta	9547	0.0012779937824234366	-0.032416623	No
row_96	KYNU	kynureninase	9602	9.823950240388513E-4	-0.035123177	No
row_97	NQO1	NAD(P)H dehydrogenase, quinone 1	9643	7.42914155125618E-4	-0.03712668	No
row_98	SPINT2	serine peptidase inhibitor, Kunitz type, 2	9802	-1.8364597053732723E-4	-0.04528542	No
row_99	GSR	glutathione reductase	9874	-4.872101708315313E-4	-0.048915662	No
row_100	ITIH4	inter-alpha-trypsin inhibitor heavy chain family, member 4	9890	-5.910973413847387E-4	-0.04963915	No
row_101	HES6	hes family bHLH transcription factor 6	9921	-7.646901067346334E-4	-0.051123302	No
row_102	NMT1	N-myristoyltransferase 1	10101	-0.0016935948515310884	-0.060234174	No
row_103	SLC12A4	solute carrier family 12 (potassium/chloride transporter), member 4	10253	-0.0026374117005616426	-0.067812264	No
row_104	GCKR	glucokinase (hexokinase 4) regulator	10274	-0.00279998523183167	-0.0685978	No
row_105	CRP	C-reactive protein, pentraxin-related	10499	-0.004097525030374527	-0.079822995	No
row_106	ACO2	aconitase 2, mitochondrial	10537	-0.004282182548195124	-0.08135617	No
row_107	SERPINA6	serpin peptidase inhibitor, clade A (alpha-1 antiproteinase, antitrypsin), member 6	10647	-0.005080380942672491	-0.086543635	No
row_108	ARG1	arginase 1	10703	-0.0054053934291005135	-0.08890814	No
row_109	ALAS1	5-aminolevulinate synthase 1	10706	-0.005411624908447266	-0.08852982	No
row_110	GSTA3	glutathione S-transferase alpha 3	10775	-0.005798169877380133	-0.09153199	No
row_111	NINJ1	ninjurin 1	10805	-0.005988110322505236	-0.09249935	No
row_112	AP4B1	adaptor-related protein complex 4, beta 1 subunit	10843	-0.0061790659092366695	-0.09386364	No
row_113	DDT	D-dopachrome tautomerase	10925	-0.0066346037201583385	-0.09746399	No
row_114	COMT	catechol-O-methyltransferase	11171	-0.008137849159538746	-0.10941603	No
row_115	CNDP2	CNDP dipeptidase 2 (metallopeptidase M20 family)	11311	-0.00880963634699583	-0.1158237	No
row_116	HACL1	2-hydroxyacyl-CoA lyase 1	11435	-0.00954118650406599	-0.12133839	No
row_117	DHPS	deoxyhypusine synthase	11436	-0.009558524936437607	-0.120487384	No
row_118	ATP2A2	ATPase, Ca++ transporting, cardiac muscle, slow twitch 2	11662	-0.010780013166368008	-0.13116936	No
row_119	ABHD6	abhydrolase domain containing 6	11856	-0.011942732147872448	-0.14009212	No
row_120	ATOH8	atonal bHLH transcription factor 8	12057	-0.013160365633666515	-0.14926866	No
row_121	TMBIM6	transmembrane BAX inhibitor motif containing 6	12126	-0.0136092035099864	-0.1515754	No
row_122	SMOX	spermine oxidase	12281	-0.014664226211607456	-0.15823795	No
row_123	CAT	catalase	12431	-0.015677178278565407	-0.16455162	No
row_124	AOX1	aldehyde oxidase 1	12435	-0.01568460650742054	-0.16331041	No
row_125	ETFDH	electron-transferring-flavoprotein dehydrogenase	12478	-0.015921151265501976	-0.16406606	No
row_126	CBR1	carbonyl reductase 1	12637	-0.01689976640045643	-0.17073654	No
row_127	SAR1B	Transcript Identified by AceView, Entrez Gene ID(s) 51128	12728	-0.017492391169071198	-0.17383586	No
row_128	GCH1	GTP cyclohydrolase 1	12793	-0.01784253492951393	-0.17555875	No
row_129	ABCC3	ATP binding cassette subfamily C member 3	12874	-0.018382463604211807	-0.17806141	No
row_130	EPHX1	epoxide hydrolase 1, microsomal (xenobiotic)	12904	-0.018625328317284584	-0.17790367	No
row_131	SERPINE1	serpin peptidase inhibitor, clade E (nexin, plasminogen activator inhibitor type 1), member 1	12974	-0.019051378592848778	-0.17977764	No
row_132	TAT	tyrosine aminotransferase	13028	-0.01939310133457184	-0.18079332	No
row_133	CYP2S1	cytochrome P450, family 2, subfamily S, polypeptide 1	13179	-0.020429197698831558	-0.18673564	No
row_134	JUP	junction plakoglobin	13218	-0.02068374492228031	-0.1868603	No
row_135	CD36	CD36 molecule (thrombospondin receptor)	13245	-0.02080034464597702	-0.18635368	No
row_136	GAD1	glutamate decarboxylase 1	13246	-0.020829075947403908	-0.18449923	No
row_137	CYB5A	cytochrome b5 type A (microsomal)	13471	-0.02233765833079815	-0.19410048	No
row_138	ANGPTL3	angiopoietin like 3	13931	-0.025851869955658913	-0.21554802	No
row_139	CYP17A1	cytochrome P450, family 17, subfamily A, polypeptide 1	13974	-0.02615209110081196	-0.21539278	No
row_140	SLC35B1	solute carrier family 35, member B1	14029	-0.026480384171009064	-0.21582922	No
row_141	LONP1	lon peptidase 1, mitochondrial	14072	-0.026862356811761856	-0.21561076	No
row_142	ARPP19	cAMP-regulated phosphoprotein 19kDa	14107	-0.027153387665748596	-0.21495244	No
row_143	PTS	6-pyruvoyltetrahydropterin synthase	14234	-0.028203438967466354	-0.21896084	No
row_144	ACP1	acid phosphatase 1, soluble	14417	-0.029750823974609375	-0.22572894	No
row_145	ADH5	alcohol dehydrogenase 5 (class III), chi polypeptide	14447	-0.02989969588816166	-0.22456743	No
row_146	ADH1C	alcohol dehydrogenase 1C (class I), gamma polypeptide	14631	-0.03144291788339615	-0.23123664	No
row_147	HSD11B1	hydroxysteroid (11-beta) dehydrogenase 1	14833	-0.03304700180888176	-0.23869438	No
row_148	IL1R1	interleukin 1 receptor, type I	14863	-0.03327227383852005	-0.2372326	No
row_149	SLC22A1	solute carrier family 22 (organic cation transporter), member 1	14949	-0.0340946801006794	-0.23859508	No
row_150	IDH1	isocitrate dehydrogenase 1 (NADP+)	14950	-0.03410053998231888	-0.23555908	No
row_151	SHMT2	serine hydroxymethyltransferase 2 (mitochondrial)	14979	-0.034300584346055984	-0.233954	No
row_152	REG1A	regenerating islet-derived 1 alpha	15058	-0.03492878004908562	-0.23488003	No
row_153	MPP2	membrane protein, palmitoylated 2	15082	-0.03515513241291046	-0.23294017	No
row_154	PYCR1	pyrroline-5-carboxylate reductase 1	15126	-0.03551098331809044	-0.23200345	No
row_155	PSMB10	proteasome subunit beta 10	15143	-0.03564165160059929	-0.22965808	No
row_156	SSR3	signal sequence receptor, gamma (translocon-associated protein gamma)	15803	-0.04179118201136589	-0.2600347	No
row_157	ARG2	arginase 2	16201	-0.04599439352750778	-0.276481	No
row_158	DDAH2	dimethylarginine dimethylaminohydrolase 2	16235	-0.0463738813996315	-0.2740597	No
row_159	ACOX3	acyl-CoA oxidase 3, pristanoyl	16291	-0.047076206654310226	-0.27271423	No
row_160	FMO1	flavin containing monooxygenase 1	16324	-0.047390133142471313	-0.27015072	No
row_161	NPC1	Niemann-Pick disease, type C1	16604	-0.051341522485017776	-0.28001547	No
row_162	ADH7	alcohol dehydrogenase 7 (class IV), mu or sigma polypeptide	16808	-0.05396483466029167	-0.28571436	No
row_163	PDK4	pyruvate dehydrogenase kinase, isozyme 4	16941	-0.055899810045957565	-0.28756735	No
row_164	IGF1	insulin-like growth factor 1 (somatomedin C)	17090	-0.05827251076698303	-0.29003692	Yes
row_165	BCAT1	branched chain amino-acid transaminase 1, cytosolic	17138	-0.05908986181020737	-0.2872079	Yes
row_166	LPIN2	lipin 2	17229	-0.06037330627441406	-0.2864895	Yes
row_167	CYP26A1	cytochrome P450, family 26, subfamily A, polypeptide 1	17252	-0.06084530055522919	-0.28221065	Yes
row_168	FETUB	fetuin B	17269	-0.06124671921133995	-0.27758563	Yes
row_169	ESR1	estrogen receptor 1	17484	-0.06492027640342712	-0.28287828	Yes
row_170	SLC46A3	solute carrier family 46, member 3	17585	-0.06693469732999802	-0.28209308	Yes
row_171	VNN1	vanin 1	17657	-0.0685780718922615	-0.2796611	Yes
row_172	RETSAT	retinol saturase (all-trans-retinol 13,14-reductase)	17683	-0.06908328086137772	-0.27480406	Yes
row_173	GCLC	glutamate-cysteine ligase, catalytic subunit	17981	-0.07655248045921326	-0.28335556	Yes
row_174	CDO1	cysteine dioxygenase type 1	18137	-0.08081519603729248	-0.28418034	Yes
row_175	ALDH3A1	aldehyde dehydrogenase 3 family, member A1	18146	-0.08111279457807541	-0.2773727	Yes
row_176	PAPSS2	3-phosphoadenosine 5-phosphosulfate synthase 2	18188	-0.08222461491823196	-0.2721735	Yes
row_177	AQP9	aquaporin 9	18219	-0.08310368657112122	-0.2663269	Yes
row_178	UPP1	uridine phosphorylase 1	18404	-0.08871346712112427	-0.267949	Yes
row_179	SLC1A5	solute carrier family 1 (neutral amino acid transporter), member 5	18428	-0.08973833918571472	-0.2611495	Yes
row_180	TMEM176B	transmembrane protein 176B	18831	-0.11221987009048462	-0.27195832	Yes
row_181	CYP2C18	cytochrome P450, family 2, subfamily C, polypeptide 18	18918	-0.11877670139074326	-0.2658332	Yes
row_182	POR	P450 (cytochrome) oxidoreductase	18989	-0.12583884596824646	-0.25825146	Yes
row_183	ACP2	acid phosphatase 2, lysosomal	19128	-0.1459977775812149	-0.25239334	Yes
row_184	MAOA	monoamine oxidase A	19140	-0.14779315888881683	-0.23980425	Yes
row_185	ABCC2	ATP binding cassette subfamily C member 2	19152	-0.1502666026353836	-0.22699496	Yes
row_186	DDC	dopa decarboxylase	19169	-0.15284058451652527	-0.2142152	Yes
row_187	GABARAPL1	GABA(A) receptor-associated protein like 1	19244	-0.17215986549854279	-0.20271641	Yes
row_188	ENPEP	glutamyl aminopeptidase (aminopeptidase A)	19267	-0.17961081862449646	-0.18786371	Yes
row_189	RAP1GAP	RAP1 GTPase activating protein	19313	-0.19649988412857056	-0.1726974	Yes
row_190	XDH	xanthine dehydrogenase	19320	-0.19736117124557495	-0.1554365	Yes
row_191	CES1	carboxylesterase 1	19333	-0.2019156515598297	-0.13808055	Yes
row_192	TYR	tyrosinase	19357	-0.21634885668754578	-0.12000876	Yes
row_193	CROT	carnitine O-octanoyltransferase	19375	-0.2232704758644104	-0.10101027	Yes
row_194	MAN1A1	mannosidase, alpha, class 1A, member 1	19386	-0.2293062061071396	-0.08111223	Yes
row_195	CYP2E1	cytochrome P450, family 2, subfamily E, polypeptide 1	19389	-0.23271805047988892	-0.06049649	Yes
row_196	AKR1C3	aldo-keto reductase family 1, member C3	19455	-0.30448609590530396	-0.036750834	Yes
row_197	AKR1C2	aldo-keto reductase family 1, member C2	19512	-0.4523083567619324	6.213157E-4	Yes
